# Signatures of Discriminative Copy Number Aberrations in 31 Cancer Subtypes

**DOI:** 10.1101/2020.12.18.423278

**Authors:** Bo Gao, Michael Baudis

## Abstract

Copy number aberrations (CNA) are one of the most important classes of genomic mutations related to oncogenetic effects. In the past three decades, a vast amount of CNA data has been generated by molecular-cytogenetic and genome sequencing based methods. While this data has been instrumental in the identification of cancer-related genes and promoted research into the relation between CNA and histo-pathologically defined cancer types, the heterogeneity of source data and derived CNV profiles pose great challenges for data integration and comparative analysis. Furthermore, a majority of existing studies have been focused on the association of CNA to pre-selected “driver” genes with limited application to rare drivers and other genomic elements.

In this study, we developed a bioinformatics pipeline to integrate a collection of 44,988 high-quality CNA profiles of high diversity. Using a hybrid model of neural networks and attention algorithm, we generated the CNA signatures of 31 cancer subtypes, depicting the uniqueness of their respective CNA landscapes. Finally, we constructed a multi-label classifier to identify the cancer type and the organ of origin from copy number profiling data. The investigation of the signatures suggested common patterns, not only of physiologically related cancer types but also of clinico-pathologically distant cancer types such as different cancers originating from the neural crest. Further experiments of classification models confirmed the effectiveness of the signatures in distinguishing different cancer types and demonstrated their potential in tumor classification.
