## Supplementary Signatures for "Signatures of Discriminative Copy Number Aberrations in 31 Cancer Subtypes": brain_Astrocytoma_amp_genes.tsv

gene_id	name	chr	start	end	symbol	band	cnv	cnv_scaled
ENSG00000188909	q24.1	11	122977570	122981834	BSX	11q24.1	36.68250000000001	0.2775072547892476
ENSG00000109944	q24.1	11	122882528	122959798	JHY	11q24.1	40.79929889800705	0.3092676802674251
ENSG00000109943	q24.1	11	122838500	122872643	CRTAM	11q24.1	38.77780000000002	0.2936721492019044
ENSG00000256229	p12	19	20167214	20200488	ZNF486	19p12	41.07120000000001	0.311365352488301
ENSG00000237440	p12	19	20535825	20565809	ZNF737	19p12	41.07120000000001	0.311365352488301
ENSG00000105750	p12	19	20923222	20950697	ZNF85	19p12	40.83700000000001	0.30955853806008343
ENSG00000160352	p12	19	21082159	21125270	ZNF714	19p12	39.78410000000001	0.3014355879684086
ENSG00000182141	p12	19	21291160	21329425	ZNF708	19p12	40.421700000000016	0.3063545669582955
ENSG00000172687	p12	19	21358930	21379302	ZNF738	19p12	40.01060000000001	0.30318299816478467
ENSG00000197013	p12	19	21496682	21556270	ZNF429	19p12	39.81039412289068	0.30163844279597557
ENSG00000197020	p12	19	21722771	21767579	ZNF100	19p12	39.49290000000001	0.29918902792785806
ENSG00000269067	p12	19	22974883	23003176	ZNF728	19p12	39.18660000000001	0.2968259738742157
ENSG00000196081	p12	19	23221599	23250390	ZNF724	19p12	39.080500000000015	0.29600742984845196
ENSG00000283201	p12	19	23222755	23274221		19p12	39.080500000000015	0.29600742984845196
ENSG00000196172	p12	19	23739195	23758891	ZNF681	19p12	39.32570000000002	0.29789910746501447
ENSG00000213967	p12	19	23914876	23945159	ZNF726	19p12	37.450900000000004	0.28343533423690914
ENSG00000179271	p13.13	19	12953119	12957223	GADD45GIP1	19p13.13	45.40790000000001	0.3448222787515418
ENSG00000104774	p13.13	19	12646511	12666742	MAN2B1	19p13.13	43.6971	0.331623738513307
ENSG00000283980	p13.13	19	12687998	12688422	GNG14	19p13.13	43.195	0.32775011970712414
ENSG00000284491	p13.13	19	12802031	12813581	THSD8	19p13.13	42.38520000000001	0.3215026460778733
ENSG00000132026	p13.13	19	12825478	12835428	RTBDN	19p13.13	41.836200000000005	0.3172672014959287
ENSG00000105613	p13.13	19	12833951	12874952	MAST1	19p13.13	45.44060000000001	0.34507455386598546
ENSG00000105612	p13.13	19	12875209	12881466	DNASE2	19p13.13	45.44060000000001	0.34507455386598546
ENSG00000179115	p13.13	19	12922479	12934037	FARSA	19p13.13	45.44060000000001	0.34507455386598546
ENSG00000104915	p13.13	19	13144058	13150383	STX10	19p13.13	45.41180000000001	0.3448523666092277
ENSG00000160888	p13.13	19	13150411	13154911	IER2	19p13.13	44.08750000000001	0.3346356102160233
ENSG00000104957	p13.13	19	13731760	13763296	CCDC130	19p13.13	44.6741	0.33916113260540154
ENSG00000173875	p13.13	19	12610918	12633840	ZNF791	19p13.13	43.50392829984359	0.3301334506611895
ENSG00000104979	p13.13	19	13774456	13778773	C19orf53	19p13.13	44.6741	0.33916113260540154
ENSG00000132003	p13.13	19	13795460	13832230	ZSWIM4	19p13.13	44.6741	0.33916113260540154
ENSG00000196381	q13.12	19	37667751	37692315	ZNF781	19q13.12	39.046300000000016	0.29574358248105215
ENSG00000161277	q13.12	19	36034984	36054739	THAP8	19q13.12	38.558200000000014	0.2919779713691265
ENSG00000075702	q13.12	19	36054881	36105108	WDR62	19q13.12	38.153676842711064	0.28885714183395234
ENSG00000245680	q13.12	19	37181579	37218153	ZNF585B	19q13.12	38.27420000000001	0.2897869581427653
ENSG00000180479	q13.12	19	37554782	37594792	ZNF571	19q13.12	39.046300000000016	0.29574358248105215
ENSG00000189042	q13.12	19	36687612	36727701	ZNF567	19q13.12	38.71120000000002	0.2931583411706521
ENSG00000105270	q13.12	19	36014660	36033343	CLIP3	19q13.12	38.13950000000001	0.2887477698273046
ENSG00000126243	q13.12	19	35935358	35945767	LRFN3	19q13.12	38.62190000000002	0.29246940637799695
ENSG00000011600	q13.12	19	35904401	35908295	TYROBP	19q13.12	38.74580000000002	0.29342527447217354
ENSG00000167604	q13.12	19	35887653	35902303	NFKBID	19q13.12	38.74580000000002	0.29342527447217354
ENSG00000126246	q13.12	19	35738801	35742453	IGFLR1	19q13.12	38.694800000000015	0.293031817871665
ENSG00000126267	q13.12	19	35648323	35658782	COX6B1	19q13.12	39.41650000000002	0.2985996145106257
ENSG00000105672	q13.12	19	35641745	35644871	ETV2	19q13.12	38.99140000000001	0.29532003802285767
ENSG00000249115	q13.12	19	35612735	35625355	HAUS5	19q13.12	39.149400000000014	0.2965389820009036
ENSG00000283758	q13.12	19	35586161	35587296	PMIS2	19q13.12	39.29290000000002	0.2976460608670404
ENSG00000251247	q13.12	19	36850361	36913029	ZNF345	19q13.12	38.59070000000001	0.29222870351650937
ENSG00000105675	q13.12	19	35550031	35563658	ATP4A	19q13.12	40.11090000000002	0.30395679614578486
ENSG00000266964	q13.12	19	35138808	35143109	FXYD1	19q13.12	39.088200000000015	0.29606683408029344
ENSG00000105254	q13.12	19	36114289	36125947	TBCB	19q13.12	38.16680000000001	0.2889583848311062
ENSG00000167635	q13.12	19	36214602	36238774	ZNF146	19q13.12	38.16680000000001	0.2889583848311062
ENSG00000161298	q13.12	19	36604817	36634114	ZNF382	19q13.12	38.36550000000001	0.2904913226060286
ENSG00000161249	q13.12	19	35497220	35513658	DMKN	19q13.12	39.10260000000001	0.29617792770867224
ENSG00000126266	q13.12	19	35351552	35353862	FFAR1	19q13.12	40.33680000000002	0.3056995774409784
ENSG00000125813	p11.22	20	21705659	21718486	PAX1	20p11.22	41.87930000000001	0.3175997108975349
ENSG00000125844	p12.1	20	17613678	17682295	RRBP1	20p12.1	41.380599999999994	0.31375232253138585
ENSG00000125864	p12.1	20	17493905	17569220	BFSP1	20p12.1	41.380599999999994	0.31375232253138585
ENSG00000089048	p12.1	20	13714322	13784886	ESF1	20p12.1	40.286	0.3053076638075306
ENSG00000101230	p12.1	20	13221274	13300651	ISM1	20p12.1	40.80705648364117	0.3093275287629497
ENSG00000183798	q12	20	41359962	41366818	EMILIN3	20q12	44.9119	0.3409957204407138
ENSG00000124181	q12	20	41136960	41196801	PLCG1	20q12	45.44451705176953	0.3451047732752649
ENSG00000164500	p12.2	7	50096036	50159830	SPATA48	7p12.2	73.43802485035721	0.5610700755250871
ENSG00000136193	p14.3	7	29920104	29990289	SCRN1	7p14.3	75.57514770571763	0.5775576263787963
ENSG00000154678	p14.3	7	31751179	32428131	PDE1C	7p14.3	74.9232415258317	0.5725282775672588
ENSG00000106100	p14.3	7	30424527	30478784	NOD1	7p14.3	74.00929999999997	0.5654773692178996
ENSG00000122642	p14.3	7	32957404	33006930	FKBP9	7p14.3	73.24079999999998	0.5595485182867076
ENSG00000240583	p14.3	7	30911694	30925517	AQP1	7p14.3	74.73569999999998	0.5710814255827896
ENSG00000106128	p14.3	7	30938669	30993254	GHRHR	7p14.3	74.73569999999998	0.5710814255827896
ENSG00000078549	p14.3	7	31052461	31111479	ADCYAP1R1	7p14.3	74.38892203023424	0.5684060906589607
ENSG00000180347	p14.3	7	31514071	31658720	ITPRID1	7p14.3	75.07519387523412	0.5737005649169677
ENSG00000106341	p14.3	7	31687215	31708455	PPP1R17	7p14.3	75.20369999999997	0.574691968505103
ENSG00000105778	p14.3	7	32495426	32588726	AVL9	7p14.3	75.12139999999998	0.5740570375595766
ENSG00000004766	q21.2	7	93232340	93361123	VPS50	7q21.2	95.2900745086741	0.7296550396957664
ENSG00000127980	q21.2	7	92487020	92528520	PEX1	7q21.2	93.69409999999995	0.7173423592118217
ENSG00000127989	q21.2	7	91692008	91880702	MTERF1	7q21.2	88.79871061354469	0.6795752363459362
ENSG00000240720	q21.2	7	92141643	92179531	LRRD1	7q21.2	93.08739848894542	0.7126617569752943
ENSG00000001630	q21.2	7	92112153	92134803	CYP51A1	7q21.2	92.90499999999996	0.7112545826733655
ENSG00000001631	q21.2	7	92198969	92246166	KRIT1	7q21.2	93.35292970950415	0.7147102866099986
ENSG00000164597	q22.3	7	107201555	107564514	COG5	7q22.3	97.32249012569069	0.745334791450507
ENSG00000005249	q22.3	7	107044705	107161811	PRKAR2B	7q22.3	94.35804432877119	0.7224645803593754
ENSG00000091127	q22.3	7	105439661	105522271	PUS7	7q22.3	96.62139999999998	0.7399259965974804
ENSG00000146776	q22.3	7	105605067	105876604	ATXN7L1	7q22.3	95.99730976663717	0.7351112432321961
ENSG00000005483	q22.3	7	105014190	105115019	KMT2E	7q22.3	95.52719999999998	0.7314844238077466
ENSG00000105835	q22.3	7	106248298	106286326	NAMPT	7q22.3	95.08509999999997	0.728073695119809
ENSG00000091138	q31.1	7	107765467	107803225	SLC26A3	7q31.1	96.55669999999999	0.7394268467533059
ENSG00000091140	q31.1	7	107891162	107931730	DLD	7q31.1	96.17709999999998	0.7364982952718738
ENSG00000091136	q31.1	7	107923799	108003187	LAMB1	7q31.1	96.17709999999998	0.7364982952718738
ENSG00000091128	q31.1	7	108023548	108130361	LAMB4	7q31.1	96.18509999999999	0.7365600139543066
ENSG00000173114	q31.1	7	111091006	111125454	LRRN3	7q31.1	95.33189999999998	0.7299777164728581
ENSG00000198839	q31.1	7	112206695	112343934	ZNF277	7q31.1	95.36279999999998	0.7302161048837544
ENSG00000001626	q31.2	7	117465784	117715971	CFTR	7q31.2	99.44392540378682	0.7617013152293018
ENSG00000105967	q31.2	7	115935148	116159896	TFEC	7q31.2	94.33199999999998	0.7222636526523
ENSG00000105989	q31.2	7	117275451	117323152	WNT2	7q31.2	98.85201019195803	0.7571347868560581
ENSG00000154438	q31.2	7	117363222	117428123	ASZ1	7q31.2	98.89579999999998	0.7574726180130993
ENSG00000186591	q32.2	7	129830732	129952960	UBE2H	7q32.2	98.88639999999995	0.7574000985612407
ENSG00000128607	q32.2	7	130070534	130135705	KLHDC10	7q32.2	99.49229999999996	0.7620745172719879
ENSG00000091704	q32.2	7	130380339	130388114	CPA1	7q32.2	99.51999999999995	0.7622882182099112
ENSG00000106477	q32.2	7	130393771	130442433	CEP41	7q32.2	99.54086803090219	0.7624492116314425
ENSG00000165120	q32.2	7	130206344	130216844	SSMEM1	7q32.2	99.49229999999996	0.7620745172719879
ENSG00000133627	q36.1	7	152759749	152855378	ACTR3B	7q36.1	98.07916080656791	0.7511723811329072
ENSG00000106648	q36.1	7	151956379	152019929	GALNTL5	7q36.1	98.47559999999996	0.7542308442183211
ENSG00000106617	q36.1	7	151556124	151877125	PRKAG2	7q36.1	98.83547629834159	0.7570072305898718
ENSG00000082014	q36.1	7	151238764	151277896	SMARCD3	7q36.1	99.08150126395005	0.7589052726802351
ENSG00000033100	q36.1	7	151232489	151238827	CHPF2	7q36.1	99.13959999999996	0.759353494860236
ENSG00000285292	q36.1	7	151207837	151227166	ABCF2	7q36.1	99.13959999999996	0.759353494860236
ENSG00000164900	q36.1	7	151148589	151174745	GBX1	7q36.1	99.21776553098223	0.7599565290582209
ENSG00000164896	q36.1	7	151076593	151080866	FASTK	7q36.1	99.39498637362632	0.7613237586716718
ENSG00000164885	q36.1	7	151053815	151057897	CDK5	7q36.1	99.37219999999995	0.7611479655519668
ENSG00000197150	q36.1	7	151028422	151047782	ABCB8	7q36.1	99.37219999999995	0.7611479655519668
ENSG00000002933	q36.1	7	150800403	150805118	TMEM176A	7q36.1	99.89309999999996	0.7651666232618667
ENSG00000196329	q36.1	7	150722253	150750033	GIMAP5	7q36.1	99.66019365602413	0.7633697891768157
ENSG00000133574	q36.1	7	150567369	150573953	GIMAP4	7q36.1	99.34369999999997	0.7609280927458005
ENSG00000214022	q36.1	7	150368189	150374044	REPIN1	7q36.1	99.34369999999997	0.7609280927458005
ENSG00000106538	q36.1	7	150338317	150341662	RARRES2	7q36.1	99.34369999999997	0.7609280927458005
ENSG00000106479	q36.1	7	149838375	149867479	ZNF862	7q36.1	99.34369999999997	0.7609280927458005
ENSG00000197558	q36.1	7	149776042	149833979	SSPO	7q36.1	99.34369999999997	0.7609280927458005
ENSG00000133619	q36.1	7	149714781	149734575	KRBA1	7q36.1	99.34369999999997	0.7609280927458005
ENSG00000204947	q36.1	7	149102784	149126324	ZNF425	7q36.1	99.27399999999997	0.7603903687251056
ENSG00000197362	q36.1	7	149069641	149090782	ZNF786	7q36.1	99.27399999999997	0.7603903687251056
ENSG00000155660	q36.1	7	149003062	149028662	PDIA4	7q36.1	99.06899999999997	0.7588088274877675
ENSG00000055130	q36.1	7	148697914	148801110	CUL1	7q36.1	98.69089999999996	0.7558918482592913
ENSG00000106565	q36.1	7	150791285	150801360	TMEM176B	7q36.1	99.89309999999996	0.7651666232618667
ENSG00000170279	q36.1	7	148590766	148615860	C7orf33	7q36.1	98.56799999999997	0.754943695000419
ENSG00000104447	q23.3	8	115408496	115809673	TRPS1	8q23.3	57.63585243403721	0.43915891788636746
ENSG00000104415	q24.22	8	133191039	133231690	CCN4	8q24.22	59.13689999999996	0.45073925264137304
ENSG00000155926	q24.22	8	133036728	133102912	SLA	8q24.22	58.222699738712976	0.4436863481905893
ENSG00000129292	q24.22	8	132775358	132848807	PHF20L1	8q24.22	59.45829999999998	0.4532188007081073
ENSG00000153317	q24.22	8	130052104	130443674	ASAP1	8q24.22	61.4481810499879	0.46857040528349087
ENSG00000165071	q24.22	8	132685007	132760712	TMEM71	8q24.22	59.54882451421015	0.45391718242622137
ENSG00000131773	q24.23	8	135457456	135656722	KHDRBS3	8q24.23	59.095275148272904	0.4504181237657417
ENSG00000147724	q24.23	8	138130023	138497261	FAM135B	8q24.23	67.64187427686927	0.5163537284529294
