## Supplementary Signatures for "Signatures of Discriminative Copy Number Aberrations in 31 Cancer Subtypes": brain_Astrocytoma_del_genes.tsv

gene_id	name	chr	start	end	symbol	band	cnv	cnv_scaled
ENSG00000108100	p11.21	10	35247025	35572669	CCNY	10p11.21	-110.89700461898798	-0.8500599350992585
ENSG00000175395	p11.21	10	37949573	37976647	ZNF25	10p11.21	-108.1576	-0.8289258796325067
ENSG00000148498	p11.21	10	34109560	34815325	PARD3	10p11.21	-110.34926554035967	-0.8458342183180279
ENSG00000107984	q21.1	10	52314281	52318042	DKK1	10q21.1	-104.2219	-0.7985626023262056
ENSG00000151151	q21.1	10	58191517	58267894	IPMK	10q21.1	-103.6488	-0.7941412302134323
ENSG00000072401	q21.1	10	58334979	58370751	UBE2D1	10q21.1	-102.72740000000002	-0.7870327809642452
ENSG00000183346	q21.2	10	61662961	61766766	CABCOCO1	10q21.2	-103.064	-0.7896295945276013
ENSG00000227877	q21.2	10	59736692	59756041	MRLN	10q21.2	-102.5048	-0.7853154586255551
ENSG00000151150	q21.2	10	60026298	60733490	ANK3	10q21.2	-107.18762813638524	-0.8214427064551191
ENSG00000170312	q21.2	10	60778331	60794852	CDK1	10q21.2	-103.57579999999999	-0.7935780472362338
ENSG00000196932	q21.2	10	61406642	61453381	TMEM26	10q21.2	-102.9404	-0.788676040884016
ENSG00000285551	q21.2	10	62520448	62672011		10q21.2	-107.92270000000002	-0.8271136648195765
ENSG00000180628	q23.32	10	91163012	91284337	PCGF5	10q23.32	-117.80800000000005	-0.9033771262510832
ENSG00000107554	q24.2	10	99875577	100009947	DNMBP	10q24.2	-128.76770000000002	-0.9879294067333023
ENSG00000241935	q24.2	10	97584323	97612802	HOGA1	10q24.2	-130.33229506793373	-1.0
ENSG00000155252	q24.2	10	97640686	97676434	PI4K2A	10q24.2	-129.66334587474554	-0.9948391671477503
ENSG00000119986	q24.2	10	97677424	97687241	AVPI1	10q24.2	-129.5679	-0.9941028179436339
ENSG00000138131	q24.2	10	98247690	98268194	LOXL4	10q24.2	-124.21700000000006	-0.9528215057149868
ENSG00000119946	q24.2	10	99329356	99394330	CNNM1	10q24.2	-125.76140000000004	-0.964736297358621
ENSG00000119919	q24.2	10	99532942	99536524	NKX2-3	10q24.2	-125.76140000000004	-0.964736297358621
ENSG00000014919	q24.2	10	99711844	99732100	COX15	10q24.2	-128.76770000000002	-0.9879294067333023
ENSG00000119929	q24.2	10	99702558	99756134	CUTC	10q24.2	-128.69500850336033	-0.9873686038087194
ENSG00000166024	q24.2	10	98134624	98244897	R3HCC1L	10q24.2	-124.21700000000004	-0.9528215057149867
ENSG00000166006	q21.1	12	75040077	75209868	KCNC2	12q21.1	-70.21589161675172	-0.5362118482999906
ENSG00000139291	q21.1	12	71686082	71705047	TMEM19	12q21.1	-68.28630000000003	-0.5213253667726013
ENSG00000122966	q24.23	12	119685791	119877320	CIT	12q24.23	-56.8221706696512	-0.4328814970841892
ENSG00000111725	q24.23	12	119667864	119681624	PRKAB1	12q24.23	-56.63140000000003	-0.4314097327869797
ENSG00000152137	q24.23	12	119178642	119221131	HSPB8	12q24.23	-59.24190000000003	-0.45154931034830287
ENSG00000176871	q24.23	12	118032694	118062430	WSB2	12q24.23	-63.90069192691895	-0.4874911227804997
ENSG00000139874	q21.1	14	38207904	38213067	SSTR1	14q21.1	-63.387699999999974	-0.48353347455199275
ENSG00000182400	q21.1	14	39147811	39170532	TRAPPC6B	14q21.1	-69.5185	-0.530831586834299
ENSG00000092208	q21.1	14	39114223	39136973	GEMIN2	14q21.1	-69.5185	-0.530831586834299
ENSG00000129514	q21.1	14	37589552	37596059	FOXA1	14q21.1	-63.91689999999996	-0.4876161653949163
ENSG00000100934	q21.1	14	39031919	39109646	SEC23A	14q21.1	-69.5185	-0.530831586834299
ENSG00000187790	q21.2	14	45135930	45200890	FANCM	14q21.2	-65.98289999999999	-0.5035550151331635
ENSG00000185246	q21.2	14	45084107	45116282	PRPF39	14q21.2	-65.98289999999999	-0.5035550151331635
ENSG00000189139	q21.2	14	44504149	44507283	FSCB	14q21.2	-63.09399999999997	-0.4812676274231819
ENSG00000197249	q32.13	14	94376747	94390693	SERPINA1	14q32.13	-122.24680000000001	-0.9376217371988712
ENSG00000186910	q32.13	14	94442464	94452800	SERPINA11	14q32.13	-122.24680000000001	-0.9376217371988712
ENSG00000100665	q32.13	14	94561442	94569913	SERPINA4	14q32.13	-122.24680000000001	-0.9376217371988712
ENSG00000182512	q32.13	14	95533503	95544724	GLRX5	14q32.13	-112.15319999999997	-0.8597512755735227
ENSG00000166603	q21.32	18	60371062	60372775	MC4R	18q21.32	-56.513000000000005	-0.43049629628697544
ENSG00000183287	q21.32	18	59430939	59697662	CCBE1	18q21.32	-65.35545231566014	-0.49871435958654986
ENSG00000074657	q21.32	18	58862600	58986480	ZNF532	18q21.32	-65.09004913309855	-0.4966668177439062
ENSG00000186326	q13.11	19	32675848	32678300	RGS9BP	19q13.11	-52.70480000000001	-0.4011166604819455
ENSG00000180884	q13.11	19	34956354	34964229	ZNF792	19q13.11	-54.47520000000002	-0.41477500490430397
ENSG00000153896	q13.11	19	34758073	34773229	ZNF599	19q13.11	-52.893100000000025	-0.4025693639697055
ENSG00000089335	q13.11	19	34677639	34686397	ZNF302	19q13.11	-52.10760000000002	-0.39650936083834387
ENSG00000105186	q13.11	19	32597006	32676597	ANKRD27	19q13.11	-52.70480000000001	-0.4011166604819455
ENSG00000166398	q13.11	19	34254552	34355571	KIAA0355	19q13.11	-55.581366126392226	-0.4233088943883814
ENSG00000153879	q13.11	19	33373685	33382686	CEBPG	19q13.11	-55.69210000000001	-0.42416318798584923
ENSG00000245848	q13.11	19	33299934	33302534	CEBPA	19q13.11	-55.687200000000004	-0.42412538529285915
ENSG00000130881	q13.11	19	33177603	33208864	LRP3	19q13.11	-57.57240000000001	-0.4386693928081269
ENSG00000121289	q13.11	19	32875925	32971991	CEP89	19q13.11	-55.66118315598825	-0.42392466962617625
ENSG00000021488	q13.11	19	32830509	32869767	SLC7A9	19q13.11	-52.28130000000001	-0.397849427730664
ENSG00000213965	q13.11	19	32691961	32713796	NUDT19	19q13.11	-52.70480000000001	-0.4011166604819455
ENSG00000197841	q13.11	19	34734155	34745378	ZNF181	19q13.11	-52.893100000000025	-0.4025693639697055
ENSG00000166359	q13.11	19	33132090	33175799	WDR88	19q13.11	-56.96169163347391	-0.4339578783415491
ENSG00000105711	q13.11	19	35030470	35040449	SCN1B	19q13.11	-54.47520000000002	-0.41477500490430397
ENSG00000089351	q13.11	19	34994784	35026471	GRAMD1A	19q13.11	-54.47520000000002	-0.41477500490430397
ENSG00000163110	q22.3	4	94451857	94668227	PDLIM5	4q22.3	-56.87379999999998	-0.4332798088646904
ENSG00000138696	q22.3	4	94757955	95158448	BMPR1B	4q22.3	-57.440105148499406	-0.4376487598172209
ENSG00000168785	q23	4	98470367	98658611	TSPAN5	4q23	-55.787899999999986	-0.4249022692079807
ENSG00000151247	q23	4	98871684	98930637	EIF4E	4q23	-56.546351593470646	-0.43075359833773036
ENSG00000172955	q23	4	99202638	99219537	ADH6	4q23	-55.03219999999999	-0.41907216816868104
ENSG00000196616	q23	4	99304971	99352760	ADH1B	4q23	-54.25579999999999	-0.41308237003858667
ENSG00000138823	q23	4	99563761	99623999	MTTP	4q23	-54.43179999999999	-0.4144401810521062
ENSG00000113504	p15.33	5	1050384	1112063	SLC12A7	5p15.33	-57.734400000000015	-0.4399191961273893
ENSG00000164362	p15.33	5	1253147	1295047	TERT	5p15.33	-58.90800000000002	-0.44897332684026764
ENSG00000049656	p15.33	5	1317752	1345099	CLPTM1L	5p15.33	-64.47040000000001	-0.49188632673572974
ENSG00000171421	p15.33	5	1798385	1801366	MRPL36	5p15.33	-64.88850000000001	-0.4951118993763691
ENSG00000231989	q33.3	5	156850295	156852528	PPP1R2B	5q33.3	-65.16350000000006	-0.4972334790849938
ENSG00000113249	q33.3	5	157029413	157059119	HAVCR1	5q33.3	-72.4774	-0.5536590130155666
ENSG00000055163	q33.3	5	157266079	157395595	CYFIP2	5q33.3	-65.73810000000005	-0.501666423450723
ENSG00000113272	q33.3	5	157731420	157741449	THG1L	5q33.3	-65.82090000000005	-0.5023052118139016
ENSG00000164332	q33.3	5	159263290	159286036	UBLCP1	5q33.3	-65.50601257954446	-0.4998759072257575
ENSG00000164609	q33.3	5	160401641	160421711	SLU7	5q33.3	-65.19440000000003	-0.49747186749589
ENSG00000172568	q33.3	5	157341598	157345677	FNDC9	5q33.3	-65.73810000000005	-0.501666423450723
ENSG00000043462	q35.1	5	170246233	170297818	LCP2	5q35.1	-68.18210000000002	-0.5205214809339153
ENSG00000145936	q35.1	5	170374671	170389634	KCNMB1	5q35.1	-68.51040000000002	-0.5230542613642475
ENSG00000072803	q35.1	5	171861549	172006873	FBXW11	5q35.1	-72.07261404932564	-0.550536156072705
ENSG00000174705	q35.1	5	172325000	172454525	SH3PXD2B	5q35.1	-68.49777136351463	-0.5229568335136475
ENSG00000037241	q35.1	5	172958729	172969771	RPL26L1	5q35.1	-68.37471835066	-0.5220074997858022
ENSG00000113734	q35.1	5	173144442	173164387	BNIP1	5q35.1	-64.56880000000001	-0.492645466529652
ENSG00000183072	q35.1	5	173232109	173235311	NKX2-5	5q35.1	-63.479200000000006	-0.4842393819823171
ENSG00000124789	p22.3	6	17615035	17706834	NUP153	6p22.3	-51.79980000000002	-0.3941347345317454
ENSG00000137177	p22.3	6	17759183	17987635	KIF13A	6p22.3	-53.64016634464055	-0.4083328577798346
