## Supplementary Signatures for "Signatures of Discriminative Copy Number Aberrations in 31 Cancer Subtypes": brain_Glioma_amp_genes.tsv

gene_id	name	chr	start	end	symbol	band	cnv	cnv_scaled
ENSG00000237440	p12	19	20535825	20565809	ZNF737	19p12	380.1665999999997	0.24489622876973793
ENSG00000213967	p12	19	23914876	23945159	ZNF726	19p12	379.8453999999996	0.24468312743291942
ENSG00000196172	p12	19	23739195	23758891	ZNF681	19p12	385.3408496993641	0.2483291040124747
ENSG00000283201	p12	19	23222755	23274221		19p12	390.83031230824525	0.2519711084345404
ENSG00000196081	p12	19	23221599	23250390	ZNF724	19p12	390.8487999999997	0.2519833741625216
ENSG00000269067	p12	19	22974883	23003176	ZNF728	19p12	387.8742999999997	0.2500099310542822
ENSG00000197020	p12	19	21722771	21767579	ZNF100	19p12	382.44077568904555	0.24640503910440703
ENSG00000197013	p12	19	21496682	21556270	ZNF429	19p12	381.61828155317284	0.24585935230527933
ENSG00000172687	p12	19	21358930	21379302	ZNF738	19p12	382.205200500144	0.24624874586755713
ENSG00000182141	p12	19	21291160	21329425	ZNF708	19p12	382.2661999999997	0.24628921621302569
ENSG00000160352	p12	19	21082159	21125270	ZNF714	19p12	382.19610548517153	0.24624271174598483
ENSG00000105750	p12	19	20923222	20950697	ZNF85	19p12	379.6429999999997	0.2445488443987599
ENSG00000256229	p12	19	20167214	20200488	ZNF486	19p12	382.18189999999976	0.24623328706391678
ENSG00000283980	p13.13	19	12687998	12688422	GNG14	19p13.13	394.4938999999996	0.2544017293394734
ENSG00000132003	p13.13	19	13795460	13832230	ZSWIM4	19p13.13	395.78683994925404	0.25525953516641026
ENSG00000104774	p13.13	19	12646511	12666742	MAN2B1	19p13.13	395.1786999999997	0.25485606245109643
ENSG00000104979	p13.13	19	13774456	13778773	C19orf53	19p13.13	395.18139999999966	0.25485785377615683
ENSG00000104957	p13.13	19	13731760	13763296	CCDC130	19p13.13	395.1571986183149	0.2548417972793017
ENSG00000160888	p13.13	19	13150411	13154911	IER2	19p13.13	394.6687999999996	0.25451776739616566
ENSG00000104915	p13.13	19	13144058	13150383	STX10	19p13.13	394.66879999999964	0.2545177673961657
ENSG00000179271	p13.13	19	12953119	12957223	GADD45GIP1	19p13.13	396.0139999999996	0.25541024534849505
ENSG00000179115	p13.13	19	12922479	12934037	FARSA	19p13.13	396.6976999999996	0.25586384866101924
ENSG00000105612	p13.13	19	12875209	12881466	DNASE2	19p13.13	394.76999999999964	0.2545849089132455
ENSG00000105613	p13.13	19	12833951	12874952	MAST1	19p13.13	395.2767531870912	0.2549211162034267
ENSG00000132026	p13.13	19	12825478	12835428	RTBDN	19p13.13	393.2937999999996	0.253605518522799
ENSG00000173875	p13.13	19	12610918	12633840	ZNF791	19p13.13	394.4626242106662	0.25438097930050396
ENSG00000284491	p13.13	19	12802031	12813581	THSD8	19p13.13	394.75369999999964	0.2545740946175103
ENSG00000266964	q13.12	19	35138808	35143109	FXYD1	19q13.12	371.63959999999963	0.23923895884741234
ENSG00000126266	q13.12	19	35351552	35353862	FFAR1	19q13.12	367.36669999999964	0.23640408742122435
ENSG00000283758	q13.12	19	35586161	35587296	PMIS2	19q13.12	367.4603999999997	0.23646625303535856
ENSG00000196381	q13.12	19	37667751	37692315	ZNF781	19q13.12	363.2829434702094	0.23369470393511166
ENSG00000180479	q13.12	19	37554782	37594792	ZNF571	19q13.12	363.14759169852476	0.2336049042978553
ENSG00000245680	q13.12	19	37181579	37218153	ZNF585B	19q13.12	364.08019999999976	0.23422364675044657
ENSG00000251247	q13.12	19	36850361	36913029	ZNF345	19q13.12	365.9408104520172	0.23545807568762997
ENSG00000189042	q13.12	19	36687612	36727701	ZNF567	19q13.12	365.7357554883581	0.23532203120793813
ENSG00000161298	q13.12	19	36604817	36634114	ZNF382	19q13.12	365.0121999999998	0.23484198562315767
ENSG00000105675	q13.12	19	35550031	35563658	ATP4A	19q13.12	368.12280577321263	0.2369057286137768
ENSG00000105254	q13.12	19	36114289	36125947	TBCB	19q13.12	372.1495999999997	0.23957732024771564
ENSG00000075702	q13.12	19	36054881	36105108	WDR62	19q13.12	370.7289762443803	0.23863480212368532
ENSG00000167635	q13.12	19	36214602	36238774	ZNF146	19q13.12	369.6366999999997	0.237910127379437
ENSG00000105270	q13.12	19	36014660	36033343	CLIP3	19q13.12	370.2647999999997	0.23832684266479093
ENSG00000126243	q13.12	19	35935358	35945767	LRFN3	19q13.12	371.1478999999997	0.23891273865029647
ENSG00000011600	q13.12	19	35904401	35908295	TYROBP	19q13.12	371.57149999999973	0.23919377764866603
ENSG00000167604	q13.12	19	35887653	35902303	NFKBID	19q13.12	372.6889004178865	0.23993512111944176
ENSG00000126246	q13.12	19	35738801	35742453	IGFLR1	19q13.12	371.42919999999975	0.23909936818344416
ENSG00000126267	q13.12	19	35648323	35658782	COX6B1	19q13.12	367.1471410090553	0.2362584201905869
ENSG00000105672	q13.12	19	35641745	35644871	ETV2	19q13.12	366.4342999999996	0.23578548316702283
ENSG00000249115	q13.12	19	35612735	35625355	HAUS5	19q13.12	366.5750999999996	0.23587889745165558
ENSG00000161277	q13.12	19	36034984	36054739	THAP8	19q13.12	370.6233999999997	0.23856475717096495
ENSG00000161249	q13.12	19	35497220	35513658	DMKN	19q13.12	369.282046721961	0.23767483134065406
ENSG00000125813	p11.22	20	21705659	21718486	PAX1	20p11.22	420.9496999999997	0.2719539284260293
ENSG00000101230	p12.1	20	13221274	13300651	ISM1	20p12.1	415.2202999999997	0.2681527366477987
ENSG00000089048	p12.1	20	13714322	13784886	ESF1	20p12.1	414.286767336573	0.2675333809238263
ENSG00000125864	p12.1	20	17493905	17569220	BFSP1	20p12.1	419.13162509026915	0.2707477198528671
ENSG00000125844	p12.1	20	17613678	17682295	RRBP1	20p12.1	419.0971799135187	0.2707248670720064
ENSG00000183798	q12	20	41359962	41366818	EMILIN3	20q12	443.5200999999995	0.2869283444052547
ENSG00000124181	q12	20	41136960	41196801	PLCG1	20q12	442.67963115913733	0.2863707322211265
ENSG00000164500	p12.2	7	50096036	50159830	SPATA48	7p12.2	806.5427842783189	0.527777096943032
ENSG00000136193	p14.3	7	29920104	29990289	SCRN1	7p14.3	831.9419114994415	0.5446282425371891
ENSG00000105778	p14.3	7	32495426	32588726	AVL9	7p14.3	835.9287951644212	0.5472733553601867
ENSG00000106100	p14.3	7	30424527	30478784	NOD1	7p14.3	828.8618840421333	0.5425847868441942
ENSG00000240583	p14.3	7	30911694	30925517	AQP1	7p14.3	837.5272000000004	0.5483338230041438
ENSG00000106128	p14.3	7	30938669	30993254	GHRHR	7p14.3	836.0645151947327	0.5473633993200012
ENSG00000078549	p14.3	7	31052461	31111479	ADCYAP1R1	7p14.3	834.3500468589	0.5462259289143385
ENSG00000180347	p14.3	7	31514071	31658720	ITPRID1	7p14.3	834.1556182529094	0.5460969345312365
ENSG00000106341	p14.3	7	31687215	31708455	PPP1R17	7p14.3	836.9302925696759	0.5479378025453672
ENSG00000154678	p14.3	7	31751179	32428131	PDE1C	7p14.3	837.6459572981397	0.548412612976094
ENSG00000122642	p14.3	7	32957404	33006930	FKBP9	7p14.3	843.24380737685	0.5521265274688788
ENSG00000004766	q21.2	7	93232340	93361123	VPS50	7q21.2	819.5654601299735	0.5364170397604076
ENSG00000127980	q21.2	7	92487020	92528520	PEX1	7q21.2	845.1193999999996	0.5533708963833247
ENSG00000001631	q21.2	7	92198969	92246166	KRIT1	7q21.2	826.919695256903	0.541296234457873
ENSG00000240720	q21.2	7	92141643	92179531	LRRD1	7q21.2	824.359392510024	0.5395975920605508
ENSG00000001630	q21.2	7	92112153	92134803	CYP51A1	7q21.2	821.453436936937	0.5376696250077492
ENSG00000127989	q21.2	7	91692008	91880702	MTERF1	7q21.2	812.3709099184911	0.5316437886150949
ENSG00000005249	q22.3	7	107044705	107161811	PRKAR2B	7q22.3	780.1560909062197	0.5102707469062542
ENSG00000164597	q22.3	7	107201555	107564514	COG5	7q22.3	778.0114304876879	0.5088478639603926
ENSG00000105835	q22.3	7	106248298	106286326	NAMPT	7q22.3	780.2021069375554	0.5103012764137035
ENSG00000091127	q22.3	7	105439661	105522271	PUS7	7q22.3	780.9593999999998	0.5108037053177205
ENSG00000005483	q22.3	7	105014190	105115019	KMT2E	7q22.3	776.6819937871495	0.5079658442278264
ENSG00000146776	q22.3	7	105605067	105876604	ATXN7L1	7q22.3	785.6191821901	0.5138952551744863
ENSG00000091128	q31.1	7	108023548	108130361	LAMB4	7q31.1	777.6151	0.5085849170215749
ENSG00000198839	q31.1	7	112206695	112343934	ZNF277	7q31.1	780.6397982685121	0.5105916643581018
ENSG00000173114	q31.1	7	111091006	111125454	LRRN3	7q31.1	786.3702543275512	0.5143935567826368
ENSG00000091138	q31.1	7	107765467	107803225	SLC26A3	7q31.1	776.3022054701373	0.5077138722537812
ENSG00000091140	q31.1	7	107891162	107931730	DLD	7q31.1	777.9264000000001	0.5087914501665053
ENSG00000091136	q31.1	7	107923799	108003187	LAMB1	7q31.1	778.168313086331	0.5089519483050202
ENSG00000001626	q31.2	7	117465784	117715971	CFTR	7q31.2	817.032613031204	0.5347366129151256
ENSG00000154438	q31.2	7	117363222	117428123	ASZ1	7q31.2	816.9098867459207	0.5346551897038659
ENSG00000105967	q31.2	7	115935148	116159896	TFEC	7q31.2	782.1431431264616	0.5115890641056988
ENSG00000105989	q31.2	7	117275451	117323152	WNT2	7q31.2	817.0915000000003	0.5347756816939915
ENSG00000186591	q32.2	7	129830732	129952960	UBE2H	7q32.2	798.061866524906	0.522150400458911
ENSG00000165120	q32.2	7	130206344	130216844	SSMEM1	7q32.2	796.6540999999999	0.5212164125125045
ENSG00000091704	q32.2	7	130380339	130388114	CPA1	7q32.2	799.3307999999997	0.5229922791011157
ENSG00000106477	q32.2	7	130393771	130442433	CEP41	7q32.2	799.3307999999997	0.5229922791011157
ENSG00000128607	q32.2	7	130070534	130135705	KLHDC10	7q32.2	796.6554235599896	0.5212172906333113
ENSG00000033100	q36.1	7	151232489	151238827	CHPF2	7q36.1	809.7421999999995	0.5298997612248754
ENSG00000170279	q36.1	7	148590766	148615860	C7orf33	7q36.1	795.5540175276752	0.52048655869724
ENSG00000106648	q36.1	7	151956379	152019929	GALNTL5	7q36.1	806.6033263992847	0.5278172638387718
ENSG00000133627	q36.1	7	152759749	152855378	ACTR3B	7q36.1	808.8899811409058	0.5293343534473699
ENSG00000285292	q36.1	7	151207837	151227166	ABCF2	7q36.1	809.7421999999995	0.5298997612248754
ENSG00000164900	q36.1	7	151148589	151174745	GBX1	7q36.1	809.2644057590004	0.5295827668553827
ENSG00000164896	q36.1	7	151076593	151080866	FASTK	7q36.1	814.5659570329668	0.5331001008021257
ENSG00000164885	q36.1	7	151053815	151057897	CDK5	7q36.1	813.9047999999998	0.5326614537050764
ENSG00000197150	q36.1	7	151028422	151047782	ABCB8	7q36.1	813.5648598242041	0.5324359191287988
ENSG00000002933	q36.1	7	150800403	150805118	TMEM176A	7q36.1	801.7560999999998	0.5246013534229894
ENSG00000106565	q36.1	7	150791285	150801360	TMEM176B	7q36.1	802.3299999999998	0.5249821095163895
ENSG00000082014	q36.1	7	151238764	151277896	SMARCD3	7q36.1	813.9285790469386	0.5326772300023708
ENSG00000196329	q36.1	7	150722253	150750033	GIMAP5	7q36.1	801.7399675882759	0.5245906503143204
ENSG00000214022	q36.1	7	150368189	150374044	REPIN1	7q36.1	800.8189999999997	0.5239796309362752
ENSG00000106538	q36.1	7	150338317	150341662	RARRES2	7q36.1	800.9015999999997	0.5240344322140498
ENSG00000106479	q36.1	7	149838375	149867479	ZNF862	7q36.1	803.5200999999995	0.5257716857958028
ENSG00000197558	q36.1	7	149776042	149833979	SSPO	7q36.1	807.0271488110747	0.5280984503970721
ENSG00000133619	q36.1	7	149714781	149734575	KRBA1	7q36.1	802.0831446036291	0.5248183323838631
ENSG00000204947	q36.1	7	149102784	149126324	ZNF425	7q36.1	794.0269630466754	0.5194734287118862
ENSG00000197362	q36.1	7	149069641	149090782	ZNF786	7q36.1	793.5849999999997	0.5191802066817773
ENSG00000155660	q36.1	7	149003062	149028662	PDIA4	7q36.1	795.2828704550467	0.5203066651615876
ENSG00000055130	q36.1	7	148697914	148801110	CUL1	7q36.1	797.8244139864892	0.52199286168753
ENSG00000133574	q36.1	7	150567369	150573953	GIMAP4	7q36.1	792.2386999999999	0.5182869989303495
ENSG00000106617	q36.1	7	151556124	151877125	PRKAG2	7q36.1	818.5364520480692	0.5357343405142967
