## Supplementary Signatures for "Signatures of Discriminative Copy Number Aberrations in 31 Cancer Subtypes": brain_Glioma_del_genes.tsv

gene_id	name	chr	start	end	symbol	band	cnv	cnv_scaled
ENSG00000148498	p11.21	10	34109560	34815325	PARD3	10p11.21	-1460.3041238484152	-0.9615174936510392
ENSG00000108100	p11.21	10	35247025	35572669	CCNY	10p11.21	-1451.2535111393863	-0.955512830925883
ENSG00000175395	p11.21	10	37949573	37976647	ZNF25	10p11.21	-1417.5979000000032	-0.9331838903117963
ENSG00000107984	q21.1	10	52314281	52318042	DKK1	10q21.1	-1477.7952000000012	-0.9731220132970428
ENSG00000151151	q21.1	10	58191517	58267894	IPMK	10q21.1	-1495.7086082701462	-0.9850067307607498
ENSG00000072401	q21.1	10	58334979	58370751	UBE2D1	10q21.1	-1494.0723000000003	-0.9839211159418981
ENSG00000285551	q21.2	10	62520448	62672011		10q21.2	-1483.7671532016323	-0.9770841279006693
ENSG00000183346	q21.2	10	61662961	61766766	CABCOCO1	10q21.2	-1487.9144134262303	-0.9798356431497225
ENSG00000196932	q21.2	10	61406642	61453381	TMEM26	10q21.2	-1489.3510044068807	-0.9807887547886949
ENSG00000170312	q21.2	10	60778331	60794852	CDK1	10q21.2	-1480.0959000000005	-0.9746484212846458
ENSG00000151150	q21.2	10	60026298	60733490	ANK3	10q21.2	-1481.3145929146206	-0.9754569676398037
ENSG00000227877	q21.2	10	59736692	59756041	MRLN	10q21.2	-1462.165920189796	-0.9627527093709395
ENSG00000180628	q23.32	10	91163012	91284337	PCGF5	10q23.32	-1495.7650444651467	-0.985044173564609
ENSG00000107554	q24.2	10	99875577	100009947	DNMBP	10q24.2	-1518.3074251126225	-0.9999999999999999
ENSG00000014919	q24.2	10	99711844	99732100	COX15	10q24.2	-1515.8687000000004	-0.9983820187371341
ENSG00000119929	q24.2	10	99702558	99756134	CUTC	10q24.2	-1515.8687000000004	-0.9983820187371341
ENSG00000119919	q24.2	10	99532942	99536524	NKX2-3	10q24.2	-1508.5937000000004	-0.9935553928798667
ENSG00000119946	q24.2	10	99329356	99394330	CNNM1	10q24.2	-1509.960337558055	-0.9944620936599656
ENSG00000138131	q24.2	10	98247690	98268194	LOXL4	10q24.2	-1504.0830999999998	-0.9905628185029881
ENSG00000166024	q24.2	10	98134624	98244897	R3HCC1L	10q24.2	-1504.2778020238381	-0.9906919942861798
ENSG00000119986	q24.2	10	97677424	97687241	AVPI1	10q24.2	-1505.2269999999992	-0.9913217432202561
ENSG00000155252	q24.2	10	97640686	97676434	PI4K2A	10q24.2	-1507.1032999999993	-0.9925665814465092
ENSG00000241935	q24.2	10	97584323	97612802	HOGA1	10q24.2	-1507.1736999999996	-0.9926132885888258
ENSG00000129514	q21.1	14	37589552	37596059	FOXA1	14q21.1	-561.7163999999998	-0.3653461200496984
ENSG00000139874	q21.1	14	38207904	38213067	SSTR1	14q21.1	-564.3491999999999	-0.36709286101973465
ENSG00000100934	q21.1	14	39031919	39109646	SEC23A	14q21.1	-589.7693132958174	-0.383957929903344
ENSG00000092208	q21.1	14	39114223	39136973	GEMIN2	14q21.1	-594.9245	-0.387378157730897
ENSG00000182400	q21.1	14	39147811	39170532	TRAPPC6B	14q21.1	-595.1199999999998	-0.38750786293434647
ENSG00000189139	q21.2	14	44504149	44507283	FSCB	14q21.2	-546.9914999999994	-0.35557683027847126
ENSG00000185246	q21.2	14	45084107	45116282	PRPF39	14q21.2	-549.1716999999996	-0.3570232920920816
ENSG00000187790	q21.2	14	45135930	45200890	FANCM	14q21.2	-547.4291670521544	-0.35586720211500805
ENSG00000197249	q32.13	14	94376747	94390693	SERPINA1	14q32.13	-502.7337000000001	-0.32621382796015336
ENSG00000186910	q32.13	14	94442464	94452800	SERPINA11	14q32.13	-499.81014531448085	-0.3242741847106328
ENSG00000100665	q32.13	14	94561442	94569913	SERPINA4	14q32.13	-500.6009000000001	-0.32479881385315956
ENSG00000182512	q32.13	14	95533503	95544724	GLRX5	14q32.13	-501.4157000000001	-0.3253393959491735
