## Supplementary Signatures for "Signatures of Discriminative Copy Number Aberrations in 31 Cancer Subtypes": brain_Mixed glioma_amp_genes.tsv

gene_id	name	chr	start	end	symbol	band	cnv	cnv_scaled
ENSG00000148498	p11.21	10	34109560	34815325	PARD3	10p11.21	12.826647168882078	0.18389918497926416
ENSG00000095794	p11.21	10	35126791	35212958	CREM	10p11.21	11.429600000000002	0.16386933365862524
ENSG00000149231	q21	11	96352769	96389956	CCDC82	11q21	11.227200000000002	0.1609674689273568
ENSG00000166037	q21	11	95789965	95832693	CEP57	11q21	11.111099999999999	0.15930291114425268
ENSG00000235268	q21	11	95025258	95027596	KDM4E	11q21	11.120700000000001	0.1594405489971192
ENSG00000150316	q21	11	94962620	94973586	CWC15	11q21	11.120700000000001	0.1594405489971192
ENSG00000166025	q21	11	94706431	94876748	AMOTL1	11q21	11.871346364957388	0.17020277336532422
ENSG00000196371	q21	11	94543840	94549898	FUT4	11q21	11.295699999999998	0.1619495723566645
ENSG00000257057	q21	11	94512461	94532123	C11orf97	11q21	11.295699999999998	0.1619495723566645
ENSG00000123901	q21	11	94377316	94401419	GPR83	11q21	10.3116	0.14784025871021556
ENSG00000183560	q21	11	94305592	94307721	IZUMO1R	11q21	10.3116	0.14784025871021556
ENSG00000214376	q21	11	93818232	93850618	VSTM5	11q21	10.264999999999999	0.14717214163275946
ENSG00000166004	q21	11	93661682	93730358	CEP295	11q21	10.264999999999999	0.14717214163275946
ENSG00000166002	q21	11	93478472	93543391	SMCO4	11q21	10.264999999999999	0.14717214163275946
ENSG00000165325	q21	11	93329971	93438487	DEUP1	11q21	10.264999999999999	0.14717214163275946
ENSG00000198674	q24.1	11	123994163	123995161	OR10G6	11q24.1	17.046499999999998	0.24440038113422644
ENSG00000196248	q24.1	11	123976661	123977781	OR10S1	11q24.1	17.046499999999998	0.24440038113422644
ENSG00000171014	q24.1	11	123939543	123940637	OR4D5	11q24.1	17.046499999999998	0.24440038113422644
ENSG00000166261	q24.1	11	123723914	123741675	ZNF202	11q24.1	17.1446	0.2458068679432059
ENSG00000188909	q24.1	11	122977570	122981834	BSX	11q24.1	16.7937	0.24077591767540898
ENSG00000109944	q24.1	11	122882528	122959798	JHY	11q24.1	16.7937	0.24077591767540898
ENSG00000109943	q24.1	11	122838500	122872643	CRTAM	11q24.1	16.9482	0.24299102686997898
ENSG00000159210	q21.32	17	48929316	48944842	SNF8	17q21.32	9.351999999999999	0.13408220833410292
ENSG00000167080	q21.32	17	49132460	49176840	B4GALNT2	17q21.32	9.546002263518865	0.13686367239680866
ENSG00000105750	p12	19	20923222	20950697	ZNF85	19p12	16.875400000000003	0.24194727315240816
ENSG00000160352	p12	19	21082159	21125270	ZNF714	19p12	16.431328767191307	0.23558050117287035
ENSG00000182141	p12	19	21291160	21329425	ZNF708	19p12	16.416100000000004	0.23536216212932717
ENSG00000172687	p12	19	21358930	21379302	ZNF738	19p12	16.422600000000003	0.23545535442553886
ENSG00000197013	p12	19	21496682	21556270	ZNF429	19p12	16.219369772793232	0.23254158649738174
ENSG00000196081	p12	19	23221599	23250390	ZNF724	19p12	15.706399999999999	0.22518699711064524
ENSG00000269067	p12	19	22974883	23003176	ZNF728	19p12	15.706399999999999	0.22518699711064524
ENSG00000237440	p12	19	20535825	20565809	ZNF737	19p12	16.875400000000003	0.24194727315240816
ENSG00000283201	p12	19	23222755	23274221		19p12	15.706399999999999	0.22518699711064524
ENSG00000196172	p12	19	23739195	23758891	ZNF681	19p12	15.343831205751005	0.21998874811514288
ENSG00000213967	p12	19	23914876	23945159	ZNF726	19p12	10.6427	0.15258733090647533
ENSG00000197020	p12	19	21722771	21767579	ZNF100	19p12	16.090130156398104	0.2306886424030157
ENSG00000256229	p12	19	20167214	20200488	ZNF486	19p12	16.875400000000003	0.24194727315240816
ENSG00000179271	p13.13	19	12953119	12957223	GADD45GIP1	19p13.13	17.803200000000004	0.25524939814090053
ENSG00000132003	p13.13	19	13795460	13832230	ZSWIM4	19p13.13	18.6811	0.26783609304001393
ENSG00000104979	p13.13	19	13774456	13778773	C19orf53	19p13.13	18.6811	0.26783609304001393
ENSG00000104957	p13.13	19	13731760	13763296	CCDC130	19p13.13	18.681099999999997	0.26783609304001393
ENSG00000160888	p13.13	19	13150411	13154911	IER2	19p13.13	18.619600000000002	0.26695435054508804
ENSG00000179115	p13.13	19	12922479	12934037	FARSA	19p13.13	17.803200000000004	0.25524939814090053
ENSG00000105612	p13.13	19	12875209	12881466	DNASE2	19p13.13	17.803200000000004	0.25524939814090053
ENSG00000105613	p13.13	19	12833951	12874952	MAST1	19p13.13	17.803200000000004	0.25524939814090053
ENSG00000132026	p13.13	19	12825478	12835428	RTBDN	19p13.13	17.803200000000004	0.25524939814090053
ENSG00000284491	p13.13	19	12802031	12813581	THSD8	19p13.13	17.803200000000004	0.25524939814090053
ENSG00000283980	p13.13	19	12687998	12688422	GNG14	19p13.13	17.803200000000004	0.25524939814090053
ENSG00000173875	p13.13	19	12610918	12633840	ZNF791	19p13.13	17.803200000000004	0.25524939814090053
ENSG00000104915	p13.13	19	13144058	13150383	STX10	19p13.13	18.619600000000002	0.26695435054508804
ENSG00000104774	p13.13	19	12646511	12666742	MAN2B1	19p13.13	17.803200000000004	0.25524939814090053
ENSG00000266964	q13.12	19	35138808	35143109	FXYD1	19q13.12	9.630899999999999	0.13808087470540117
ENSG00000126266	q13.12	19	35351552	35353862	FFAR1	19q13.12	9.579299999999998	0.1373410712462438
ENSG00000105675	q13.12	19	35550031	35563658	ATP4A	19q13.12	9.751499999999998	0.1398099502320364
ENSG00000196381	q13.12	19	37667751	37692315	ZNF781	19q13.12	9.551499999999999	0.1369424949639846
ENSG00000180479	q13.12	19	37554782	37594792	ZNF571	19q13.12	9.551499999999999	0.1369424949639846
ENSG00000245680	q13.12	19	37181579	37218153	ZNF585B	19q13.12	9.790599999999998	0.14037053773694055
ENSG00000251247	q13.12	19	36850361	36913029	ZNF345	19q13.12	9.894956939234806	0.1418667320127736
ENSG00000161298	q13.12	19	36604817	36634114	ZNF382	19q13.12	9.882499999999999	0.14168813343261036
ENSG00000167635	q13.12	19	36214602	36238774	ZNF146	19q13.12	9.887599999999999	0.1417612535419457
ENSG00000105254	q13.12	19	36114289	36125947	TBCB	19q13.12	9.887599999999999	0.1417612535419457
ENSG00000075702	q13.12	19	36054881	36105108	WDR62	19q13.12	9.887599999999999	0.1417612535419457
ENSG00000161249	q13.12	19	35497220	35513658	DMKN	19q13.12	9.751499999999998	0.1398099502320364
ENSG00000161277	q13.12	19	36034984	36054739	THAP8	19q13.12	9.887599999999999	0.1417612535419457
ENSG00000126243	q13.12	19	35935358	35945767	LRFN3	19q13.12	9.887599999999999	0.1417612535419457
ENSG00000011600	q13.12	19	35904401	35908295	TYROBP	19q13.12	9.887599999999999	0.1417612535419457
ENSG00000167604	q13.12	19	35887653	35902303	NFKBID	19q13.12	9.87287324027324	0.14155011191814654
ENSG00000126246	q13.12	19	35738801	35742453	IGFLR1	19q13.12	9.751499999999998	0.1398099502320364
ENSG00000126267	q13.12	19	35648323	35658782	COX6B1	19q13.12	9.751499999999998	0.1398099502320364
ENSG00000105672	q13.12	19	35641745	35644871	ETV2	19q13.12	9.751499999999998	0.1398099502320364
ENSG00000249115	q13.12	19	35612735	35625355	HAUS5	19q13.12	9.751499999999998	0.1398099502320364
ENSG00000283758	q13.12	19	35586161	35587296	PMIS2	19q13.12	9.751499999999998	0.1398099502320364
ENSG00000105270	q13.12	19	36014660	36033343	CLIP3	19q13.12	9.887599999999999	0.1417612535419457
ENSG00000189042	q13.12	19	36687612	36727701	ZNF567	19q13.12	9.882499999999999	0.14168813343261036
ENSG00000075391	q25.2	1	178094141	178484147	RASAL2	1q25.2	10.901469883692616	0.15629738623751308
ENSG00000116199	q25.2	1	179025804	179076567	FAM20B	1q25.2	10.950089331663438	0.1569944566985816
ENSG00000116218	q25.2	1	179550539	179575952	NPHS2	1q25.2	10.845299999999998	0.1554920630930118
ENSG00000162779	q25.2	1	179365720	179554735	AXDND1	1q25.2	10.845299999999998	0.1554920630930118
ENSG00000057252	q25.2	1	179293714	179358680	SOAT1	1q25.2	10.845299999999998	0.1554920630930118
ENSG00000188585	q25.2	1	178479247	178499634	CLEC20A	1q25.2	10.839099999999995	0.15540317197970216
ENSG00000240021	q25.2	1	178513109	178548602	TEX35	1q25.2	11.3509	0.16274099001064682
ENSG00000143322	q25.2	1	179099330	179229684	ABL2	1q25.2	11.238199999999999	0.1611251789670996
ENSG00000157181	q31.1	1	186375838	186421378	ODR4	1q31.1	10.493099999999998	0.15044247436597255
ENSG00000116690	q31.1	1	186296279	186314562	PRG4	1q31.1	10.493099999999998	0.15044247436597255
ENSG00000116703	q31.1	1	186443566	186461114	PDC	1q31.1	10.493099999999998	0.15044247436597255
ENSG00000262180	q31.1	1	186401046	186401180	OCLM	1q31.1	10.493099999999998	0.15044247436597255
ENSG00000125813	p11.22	20	21705659	21718486	PAX1	20p11.22	13.704699999999992	0.19648807106034855
ENSG00000125844	p12.1	20	17613678	17682295	RRBP1	20p12.1	12.598199999999995	0.1806238747898519
ENSG00000125864	p12.1	20	17493905	17569220	BFSP1	20p12.1	12.598199999999995	0.1806238747898519
ENSG00000101230	p12.1	20	13221274	13300651	ISM1	20p12.1	13.008799999999994	0.18651076045516227
ENSG00000089048	p12.1	20	13714322	13784886	ESF1	20p12.1	12.816799999999995	0.18375800339783255
ENSG00000183798	q12	20	41359962	41366818	EMILIN3	20q12	13.586299999999996	0.19479053754166192
ENSG00000124181	q12	20	41136960	41196801	PLCG1	20q12	14.187499999999995	0.20341010807742566
ENSG00000100024	q11.23	22	24494107	24528390	UPB1	22q11.23	15.3445	0.2199983368031055
ENSG00000184571	q11.23	22	24719034	24774720	PIWIL3	22q11.23	9.2558	0.13270296235017004
ENSG00000178026	q11.23	22	24585620	24593208	LRRC75B	22q11.23	15.3445	0.2199983368031055
ENSG00000128271	q11.23	22	24417879	24442357	ADORA2A	22q11.23	15.3445	0.2199983368031055
ENSG00000099998	q11.23	22	24219654	24245142	GGT5	22q11.23	15.3445	0.2199983368031055
ENSG00000099991	q11.23	22	24011192	24178628	CABIN1	22q11.23	15.344499999999998	0.21999833680310546
ENSG00000276950	q11.23	22	23998401	24005453	GSTT4	22q11.23	9.0715	0.13006060232066027
ENSG00000099984	q11.23	22	23980058	23983915	GSTT2	22q11.23	9.585700000000001	0.1374328298148215
ENSG00000250479	q11.23	22	23765834	23768443	CHCHD10	22q11.23	9.585700000000001	0.1374328298148215
ENSG00000128218	q11.23	22	23752743	23754425	VPREB3	22q11.23	9.585700000000001	0.1374328298148215
ENSG00000159496	q11.23	22	23688136	23699176	RGL4	22q11.23	9.585700000000001	0.1374328298148215
ENSG00000100218	q11.23	22	23059415	23145021	RSPH14	22q11.23	9.074900000000001	0.13010934906021718
ENSG00000206069	q11.23	22	24934954	24946695	TMEM211	22q11.23	9.959000000000001	0.14278493507264023
ENSG00000197077	q11.23	22	24952730	25197448	KIAA1671	22q11.23	10.018200000000002	0.14363370183198357
ENSG00000244752	q11.23	22	25212564	25231870	CRYBB2	22q11.23	9.315	0.13355172910951335
ENSG00000174501	q11.1	2	95836919	95991831	ANKRD36C	2q11.1	9.491299999999997	0.136079390928301
ENSG00000144642	p24.1	3	28574791	30010391	RBMS3	3p24.1	9.273293721745635	0.13295377467305677
ENSG00000164500	p12.2	7	50096036	50159830	SPATA48	7p12.2	28.248600000000003	0.4050079844254428
ENSG00000122642	p14.3	7	32957404	33006930	FKBP9	7p14.3	28.9623	0.41524049854948564
ENSG00000136193	p14.3	7	29920104	29990289	SCRN1	7p14.3	27.683400000000002	0.39690455583792833
ENSG00000106100	p14.3	7	30424527	30478784	NOD1	7p14.3	28.485100000000006	0.40839875027991407
ENSG00000240583	p14.3	7	30911694	30925517	AQP1	7p14.3	29.1669	0.41817390528870263
ENSG00000106128	p14.3	7	30938669	30993254	GHRHR	7p14.3	29.1669	0.41817390528870263
ENSG00000078549	p14.3	7	31052461	31111479	ADCYAP1R1	7p14.3	29.1669	0.41817390528870263
ENSG00000180347	p14.3	7	31514071	31658720	ITPRID1	7p14.3	28.963	0.41525053464292383
ENSG00000106341	p14.3	7	31687215	31708455	PPP1R17	7p14.3	28.963	0.41525053464292383
ENSG00000154678	p14.3	7	31751179	32428131	PDE1C	7p14.3	28.963	0.41525053464292383
ENSG00000105778	p14.3	7	32495426	32588726	AVL9	7p14.3	28.963	0.41525053464292383
ENSG00000001630	q21.2	7	92112153	92134803	CYP51A1	7q21.2	36.3837	0.5216431611810843
ENSG00000004766	q21.2	7	93232340	93361123	VPS50	7q21.2	37.8012	0.5419662503934016
ENSG00000127980	q21.2	7	92487020	92528520	PEX1	7q21.2	36.3837	0.5216431611810843
ENSG00000127989	q21.2	7	91692008	91880702	MTERF1	7q21.2	36.38000976268404	0.5215902532289243
ENSG00000240720	q21.2	7	92141643	92179531	LRRD1	7q21.2	36.3837	0.5216431611810843
ENSG00000001631	q21.2	7	92198969	92246166	KRIT1	7q21.2	36.3837	0.5216431611810843
ENSG00000005483	q22.3	7	105014190	105115019	KMT2E	7q22.3	42.56624180696385	0.6102839715527298
ENSG00000091127	q22.3	7	105439661	105522271	PUS7	7q22.3	42.38689999999999	0.6077126985069276
ENSG00000146776	q22.3	7	105605067	105876604	ATXN7L1	7q22.3	42.80036279305915	0.6136406288274321
ENSG00000105835	q22.3	7	106248298	106286326	NAMPT	7q22.3	42.732599999999984	0.612669094937755
ENSG00000005249	q22.3	7	107044705	107161811	PRKAR2B	7q22.3	42.69180639218496	0.6120842257095949
ENSG00000164597	q22.3	7	107201555	107564514	COG5	7q22.3	42.40038788564447	0.6079060780506583
ENSG00000198839	q31.1	7	112206695	112343934	ZNF277	7q31.1	43.5745	0.6247396478886194
ENSG00000173114	q31.1	7	111091006	111125454	LRRN3	7q31.1	43.5745	0.6247396478886194
ENSG00000091136	q31.1	7	107923799	108003187	LAMB1	7q31.1	43.3574	0.6216270251951491
ENSG00000091140	q31.1	7	107891162	107931730	DLD	7q31.1	43.3574	0.6216270251951491
ENSG00000091138	q31.1	7	107765467	107803225	SLC26A3	7q31.1	43.3859	0.6220356375708466
ENSG00000091128	q31.1	7	108023548	108130361	LAMB4	7q31.1	43.3574	0.6216270251951491
ENSG00000105967	q31.2	7	115935148	116159896	TFEC	7q31.2	43.4413	0.6228299226800968
ENSG00000105989	q31.2	7	117275451	117323152	WNT2	7q31.2	44.69499472276471	0.6408044903666991
ENSG00000154438	q31.2	7	117363222	117428123	ASZ1	7q31.2	44.749300000000005	0.6415830801331558
ENSG00000001626	q31.2	7	117465784	117715971	CFTR	7q31.2	43.87002325845482	0.62897664651006
ENSG00000165120	q32.2	7	130206344	130216844	SSMEM1	7q32.2	45.3517	0.6502198554005278
ENSG00000186591	q32.2	7	129830732	129952960	UBE2H	7q32.2	44.66246488475016	0.6403381010897805
ENSG00000128607	q32.2	7	130070534	130135705	KLHDC10	7q32.2	45.21944689826302	0.6483237061340684
ENSG00000091704	q32.2	7	130380339	130388114	CPA1	7q32.2	47.4757	0.6806722303472382
ENSG00000106477	q32.2	7	130393771	130442433	CEP41	7q32.2	47.4661154790582	0.6805348144219066
ENSG00000106538	q36.1	7	150338317	150341662	RARRES2	7q36.1	43.14919999999999	0.6186420042611072
ENSG00000214022	q36.1	7	150368189	150374044	REPIN1	7q36.1	43.14919999999999	0.6186420042611072
ENSG00000106565	q36.1	7	150791285	150801360	TMEM176B	7q36.1	42.925	0.615427586905621
ENSG00000196329	q36.1	7	150722253	150750033	GIMAP5	7q36.1	42.945899999999995	0.6157272359811324
ENSG00000133574	q36.1	7	150567369	150573953	GIMAP4	7q36.1	43.14919999999999	0.6186420042611072
ENSG00000106479	q36.1	7	149838375	149867479	ZNF862	7q36.1	43.14919999999999	0.6186420042611072
ENSG00000055130	q36.1	7	148697914	148801110	CUL1	7q36.1	43.0287509150828	0.6169150924457181
ENSG00000133619	q36.1	7	149714781	149734575	KRBA1	7q36.1	43.14919999999999	0.6186420042611072
ENSG00000204947	q36.1	7	149102784	149126324	ZNF425	7q36.1	43.1161	0.6181674404142447
ENSG00000197362	q36.1	7	149069641	149090782	ZNF786	7q36.1	43.116099999999996	0.6181674404142445
ENSG00000155660	q36.1	7	149003062	149028662	PDIA4	7q36.1	43.116099999999996	0.6181674404142445
ENSG00000170279	q36.1	7	148590766	148615860	C7orf33	7q36.1	43.0235	0.6168398086251367
ENSG00000197558	q36.1	7	149776042	149833979	SSPO	7q36.1	43.14919999999999	0.6186420042611072
ENSG00000197150	q36.1	7	151028422	151047782	ABCB8	7q36.1	42.933099999999996	0.6155437188439772
ENSG00000002933	q36.1	7	150800403	150805118	TMEM176A	7q36.1	42.925	0.615427586905621
ENSG00000106617	q36.1	7	151556124	151877125	PRKAG2	7q36.1	42.9116	0.6152354674026617
ENSG00000133627	q36.1	7	152759749	152855378	ACTR3B	7q36.1	42.7614	0.6130820084963547
ENSG00000106648	q36.1	7	151956379	152019929	GALNTL5	7q36.1	42.9116	0.6152354674026617
ENSG00000082014	q36.1	7	151238764	151277896	SMARCD3	7q36.1	44.61866956521739	0.6397101954912293
ENSG00000164885	q36.1	7	151053815	151057897	CDK5	7q36.1	42.933099999999996	0.6155437188439772
ENSG00000285292	q36.1	7	151207837	151227166	ABCF2	7q36.1	42.933099999999996	0.6155437188439772
ENSG00000164900	q36.1	7	151148589	151174745	GBX1	7q36.1	42.933099999999996	0.6155437188439772
ENSG00000164896	q36.1	7	151076593	151080866	FASTK	7q36.1	42.933099999999996	0.6155437188439772
ENSG00000033100	q36.1	7	151232489	151238827	CHPF2	7q36.1	42.933099999999996	0.6155437188439772
ENSG00000165392	p12	8	31033788	31175916	WRN	8p12	11.059099999999999	0.1585573727745592
ENSG00000133863	p12	8	30831544	30913003	TEX15	8p12	11.044183401028974	0.1583435093730548
ENSG00000177669	p12	8	30131671	30144665	MBOAT4	8p12	11.072799999999999	0.15875379346042076
ENSG00000104660	p12	8	30095408	30177208	LEPROTL1	8p12	11.072799999999999	0.15875379346042076
ENSG00000104695	p12	8	30774457	30814314	PPP2CB	8p12	11.024999999999999	0.15806847165135637
ENSG00000241852	p21.3	8	22599599	22604150	C8orf58	8p21.3	11.3668	0.16296895270445694
ENSG00000197217	p21.3	8	23385783	23457695	ENTPD4	8p21.3	11.334502756644737	0.16250589820144393
ENSG00000104679	p21.3	8	23270120	23296279	R3HCC1	8p21.3	11.3668	0.16296895270445694
ENSG00000147457	p21.3	8	23243637	23262000	CHMP7	8p21.3	11.3668	0.16296895270445694
ENSG00000104689	p21.3	8	23190452	23225102	TNFRSF10A	8p21.3	11.3668	0.16296895270445694
ENSG00000173535	p21.3	8	23102590	23117437	TNFRSF10C	8p21.3	11.3668	0.16296895270445694
ENSG00000008853	p21.3	8	22987417	23020199	RHOBTB2	8p21.3	11.861600000000001	0.17006303703761716
ENSG00000120910	p21.3	8	22440819	22541142	PPP3CC	8p21.3	11.3668	0.16296895270445694
ENSG00000197181	p21.3	8	22275316	22357568	PIWIL2	8p21.3	11.3036	0.16206283683975256
ENSG00000120896	p21.3	8	22544986	22575788	SORBS3	8p21.3	11.3668	0.16296895270445694
ENSG00000036565	p21.3	8	20144855	20183206	SLC18A1	8p21.3	11.469399999999998	0.1644399572569675
ENSG00000147416	p21.3	8	20197381	20226819	ATP6V1B2	8p21.3	11.469399999999998	0.1644399572569675
ENSG00000061337	p21.3	8	20246165	20303963	LZTS1	8p21.3	11.469399999999998	0.1644399572569675
ENSG00000104613	p21.3	8	19817391	19852083	INTS10	8p21.3	11.474599999999999	0.16451451109393686
ENSG00000158815	p21.3	8	22042398	22048809	FGF17	8p21.3	11.3036	0.16206283683975256
ENSG00000158863	p21.3	8	22089150	22104911	FAM160B2	8p21.3	11.3036	0.16206283683975256
ENSG00000168484	p21.3	8	22156913	22164479	SFTPC	8p21.3	11.3036	0.16206283683975256
ENSG00000168490	p21.3	8	22219703	22232101	PHYHIP	8p21.3	11.3036	0.16206283683975256
ENSG00000147443	p21.3	8	21908873	21913690	DOK2	8p21.3	11.207799999999999	0.16068932576635572
ENSG00000176595	p23.3	8	1973677	2006936	KBTBD11	8p23.3	12.258600000000001	0.1757549357447
ENSG00000104728	p23.3	8	1823926	1958641	ARHGEF10	8p23.3	12.2852	0.17613630729535087
ENSG00000221869	q11.21	8	47736913	47738164	CEBPD	8q11.21	12.762299999999998	0.18297662183728847
ENSG00000253729	q11.21	8	47773108	47960183	PRKDC	8q11.21	12.762299999999998	0.18297662183728847
ENSG00000147509	q11.23	8	53851795	53959303	RGS20	8q11.23	13.858500000000003	0.19869314416148054
ENSG00000164736	q11.23	8	54457935	54460892	SOX17	8q11.23	13.858500000000001	0.1986931441614805
ENSG00000104237	q11.23	8	54509422	54871720	RP1	8q11.23	13.858500000000001	0.1986931441614805
ENSG00000104447	q23.3	8	115408496	115809673	TRPS1	8q23.3	27.981598066959226	0.4011799039280538
ENSG00000153317	q24.22	8	130052104	130443674	ASAP1	8q24.22	30.77218976169756	0.44118938820834924
ENSG00000104415	q24.22	8	133191039	133231690	CCN4	8q24.22	29.103800000000007	0.4172692231516324
ENSG00000155926	q24.22	8	133036728	133102912	SLA	8q24.22	29.07930000000001	0.4169179598812961
ENSG00000129292	q24.22	8	132775358	132848807	PHF20L1	8q24.22	29.462243788287193	0.4224083307967551
ENSG00000165071	q24.22	8	132685007	132760712	TMEM71	8q24.22	29.98229287150405	0.4298644182133336
ENSG00000147724	q24.23	8	138130023	138497261	FAM135B	8q24.23	27.643771530522727	0.3963363915200911
ENSG00000131773	q24.23	8	135457456	135656722	KHDRBS3	8q24.23	28.528284972582018	0.4090179051655689
ENSG00000187616	q34.2	9	133514586	133528612	MYMK	9q34.2	14.1265	0.20253553422066994
ENSG00000160323	q34.2	9	133414358	133459402	ADAMTS13	9q34.2	14.1265	0.20253553422066994
ENSG00000148300	q34.2	9	133406059	133418096	REXO4	9q34.2	14.1265	0.20253553422066994
ENSG00000148303	q34.2	9	133348218	133351426	RPL7A	9q34.2	14.1265	0.20253553422066994
ENSG00000175164	q34.2	9	133250401	133276024	ABO	9q34.2	14.1424	0.20276349691448006
ENSG00000171102	q34.2	9	133205277	133209250	OBP2B	9q34.2	14.1424	0.20276349691448006
ENSG00000148288	q34.2	9	133152948	133163933	GBGT1	9q34.2	14.142400000000002	0.2027634969144801
ENSG00000123453	q34.2	9	133663560	133739955	SARDH	9q34.2	14.0658	0.2016652615468162
