## Supplementary Signatures for "Signatures of Discriminative Copy Number Aberrations in 31 Cancer Subtypes": brain_Mixed glioma_del_genes.tsv

gene_id	name	chr	start	end	symbol	band	cnv	cnv_scaled
ENSG00000148498	p11.21	10	34109560	34815325	PARD3	10p11.21	-30.015732466018175	-0.4303438509205888
ENSG00000108100	p11.21	10	35247025	35572669	CCNY	10p11.21	-30.590219534316887	-0.4385804307726927
ENSG00000175395	p11.21	10	37949573	37976647	ZNF25	10p11.21	-31.909199999999995	-0.45749101819659505
ENSG00000107984	q21.1	10	52314281	52318042	DKK1	10q21.1	-34.736999999999995	-0.4980339682315797
ENSG00000151151	q21.1	10	58191517	58267894	IPMK	10q21.1	-33.86823628353593	-0.4855782627542439
ENSG00000072401	q21.1	10	58334979	58370751	UBE2D1	10q21.1	-32.9365	-0.4722197021809433
ENSG00000151150	q21.2	10	60026298	60733490	ANK3	10q21.2	-31.047900000000006	-0.44514232208473004
ENSG00000170312	q21.2	10	60778331	60794852	CDK1	10q21.2	-31.047900000000006	-0.44514232208473004
ENSG00000196932	q21.2	10	61406642	61453381	TMEM26	10q21.2	-31.263300000000005	-0.4482305714084218
ENSG00000183346	q21.2	10	61662961	61766766	CABCOCO1	10q21.2	-31.260000000000005	-0.448183258396499
ENSG00000285551	q21.2	10	62520448	62672011		10q21.2	-31.456400000000006	-0.4509990994697259
ENSG00000180628	q23.32	10	91163012	91284337	PCGF5	10q23.32	-41.024499999999996	-0.5881795932209587
ENSG00000107554	q24.2	10	99875577	100009947	DNMBP	10q24.2	-43.2519	-0.6201144425412518
ENSG00000119929	q24.2	10	99702558	99756134	CUTC	10q24.2	-42.894617285146296	-0.6149919815267962
ENSG00000119919	q24.2	10	99532942	99536524	NKX2-3	10q24.2	-42.1538	-0.6043706793920133
ENSG00000119946	q24.2	10	99329356	99394330	CNNM1	10q24.2	-42.1273	-0.6039907415689965
ENSG00000014919	q24.2	10	99711844	99732100	COX15	10q24.2	-41.3219	-0.5924434992045517
ENSG00000166024	q24.2	10	98134624	98244897	R3HCC1L	10q24.2	-42.3936	-0.6078087582584074
ENSG00000119986	q24.2	10	97677424	97687241	AVPI1	10q24.2	-37.864500000000014	-0.5428737999857403
ENSG00000155252	q24.2	10	97640686	97676434	PI4K2A	10q24.2	-39.8631	-0.5715282804793819
ENSG00000241935	q24.2	10	97584323	97612802	HOGA1	10q24.2	-39.8631	-0.5715282804793819
ENSG00000138131	q24.2	10	98247690	98268194	LOXL4	10q24.2	-42.3936	-0.6078087582584074
ENSG00000197249	q32.13	14	94376747	94390693	SERPINA1	14q32.13	-46.66869999999998	-0.6691020483406488
ENSG00000186910	q32.13	14	94442464	94452800	SERPINA11	14q32.13	-45.80709999999998	-0.6567490510458814
ENSG00000100665	q32.13	14	94561442	94569913	SERPINA4	14q32.13	-45.80709999999998	-0.6567490510458814
ENSG00000182512	q32.13	14	95533503	95544724	GLRX5	14q32.13	-45.84549999999998	-0.6572996024573475
ENSG00000180884	q13.11	19	34956354	34964229	ZNF792	19q13.11	-68.6513	-0.9842726592180284
ENSG00000153896	q13.11	19	34758073	34773229	ZNF599	19q13.11	-67.00010000000002	-0.9605989485249928
ENSG00000197841	q13.11	19	34734155	34745378	ZNF181	19q13.11	-67.00010000000002	-0.9605989485249928
ENSG00000089335	q13.11	19	34677639	34686397	ZNF302	19q13.11	-67.00010000000002	-0.9605989485249928
ENSG00000166398	q13.11	19	34254552	34355571	KIAA0355	19q13.11	-67.01250000000002	-0.960776730751612
ENSG00000153879	q13.11	19	33373685	33382686	CEBPG	19q13.11	-69.12530000000002	-0.9910685282033115
ENSG00000245848	q13.11	19	33299934	33302534	CEBPA	19q13.11	-69.12530000000002	-0.9910685282033115
ENSG00000021488	q13.11	19	32830509	32869767	SLC7A9	19q13.11	-69.39966543919527	-0.9950021813232703
ENSG00000166359	q13.11	19	33132090	33175799	WDR88	19q13.11	-69.26781161179716	-0.9931117565633427
ENSG00000121289	q13.11	19	32875925	32971991	CEP89	19q13.11	-69.25429043325272	-0.9929178996901051
ENSG00000213965	q13.11	19	32691961	32713796	NUDT19	19q13.11	-69.60400000000003	-0.9979317823873936
ENSG00000186326	q13.11	19	32675848	32678300	RGS9BP	19q13.11	-69.60400000000003	-0.9979317823873936
ENSG00000105186	q13.11	19	32597006	32676597	ANKRD27	19q13.11	-69.74825456854725	-1.0
ENSG00000089351	q13.11	19	34994784	35026471	GRAMD1A	19q13.11	-68.6513	-0.9842726592180284
ENSG00000130881	q13.11	19	33177603	33208864	LRP3	19q13.11	-69.37920000000003	-0.9947087626661033
ENSG00000105711	q13.11	19	35030470	35040449	SCN1B	19q13.11	-68.6513	-0.9842726592180284
