## Supplementary Signatures for "Signatures of Discriminative Copy Number Aberrations in 31 Cancer Subtypes": brain_Oligodendroglioma_amp_genes.tsv

gene_id	name	chr	start	end	symbol	band	cnv	cnv_scaled
ENSG00000109943	q24.1	11	122838500	122872643	CRTAM	11q24.1	31.333199999999994	0.10843258278939068
ENSG00000109944	q24.1	11	122882528	122959798	JHY	11q24.1	31.336899999999993	0.10844544842057602
ENSG00000188909	q24.1	11	122977570	122981834	BSX	11q24.1	30.8862	0.10687827545429605
ENSG00000166261	q24.1	11	123723914	123741675	ZNF202	11q24.1	30.7395	0.10636817056378513
ENSG00000171014	q24.1	11	123939543	123940637	OR4D5	11q24.1	30.434899999999995	0.10530901616944546
ENSG00000196248	q24.1	11	123976661	123977781	OR10S1	11q24.1	30.434899999999995	0.10530901616944546
ENSG00000198674	q24.1	11	123994163	123995161	OR10G6	11q24.1	30.434899999999992	0.10530901616944545
ENSG00000171241	q11.2	16	46578591	46621379	SHCBP1	16q11.2	28.178200000000018	0.0974620243056691
ENSG00000069329	q11.2	16	46656132	46689518	VPS35	16q11.2	28.178200000000018	0.0974620243056691
ENSG00000103111	q23.1	16	77190835	77202398	MON1B	16q23.1	29.673800000000014	0.10266252106264345
ENSG00000034713	q23.1	16	75566375	75577881	GABARAPL2	16q23.1	28.206100000000006	0.09755903811920182
ENSG00000183196	q23.1	16	75472052	75495445	CHST6	16q23.1	28.206100000000006	0.09755903811920182
ENSG00000166509	q23.1	16	78022515	78066761	CLEC3A	16q23.1	29.409200000000013	0.10174245457301025
ENSG00000168411	q23.1	16	74621399	74666877	RFWD3	16q23.1	28.19870000000001	0.09753330685683113
ENSG00000090863	q23.1	16	74447427	74607144	GLG1	16q23.1	28.19870000000001	0.09753330685683113
ENSG00000103035	q23.1	16	74296814	74306288	PSMD7	16q23.1	27.839600000000004	0.0962846451923289
ENSG00000050820	q23.1	16	75228181	75268053	BCAR1	16q23.1	28.206100000000006	0.09755903811920182
ENSG00000166446	q23.2	16	80597907	80804598	CDYL2	16q23.2	30.18870000000001	0.10445293011597728
ENSG00000103121	q23.2	16	80966448	81020270	CMC2	16q23.2	30.263800000000014	0.10471406765706366
ENSG00000166451	q23.2	16	81006498	81033114	CENPN	16q23.2	30.26380000000001	0.10471406765706365
ENSG00000135697	q23.2	16	81238689	81291142	BCO1	16q23.2	30.26380000000001	0.10471406765706365
ENSG00000006025	q21.32	17	47807372	47821834	OSBPL7	17q21.32	33.82740000000002	0.11710540908736176
ENSG00000141294	q21.32	17	47831634	47837719	LRRC46	17q21.32	33.82740000000002	0.11710540908736176
ENSG00000189120	q21.32	17	47844908	47855874	SP6	17q21.32	33.82740000000002	0.11710540908736176
ENSG00000108439	q21.32	17	47941506	47949308	PNPO	17q21.32	33.82740000000002	0.11710540908736176
ENSG00000108465	q21.32	17	47967810	47981781	CDK5RAP3	17q21.32	33.771400000000014	0.11691068602077272
ENSG00000159182	q21.32	17	48721719	48722518	PRAC1	17q21.32	35.12610000000002	0.12162124563341861
ENSG00000120075	q21.32	17	48591257	48593961	HOXB5	17q21.32	35.12610000000002	0.12162124563341861
ENSG00000120068	q21.32	17	48611377	48615292	HOXB8	17q21.32	35.12610000000002	0.12162124563341861
ENSG00000229637	q21.32	17	48723185	48724758	PRAC2	17q21.32	35.12610000000002	0.12162124563341861
ENSG00000198933	q21.32	17	47694081	47712050	TBKBP1	17q21.32	33.82740000000002	0.11710540908736176
ENSG00000005243	q21.32	17	48026167	48038030	COPZ2	17q21.32	33.771400000000014	0.11691068602077272
ENSG00000178852	q21.32	17	47323290	47441312	EFCAB13	17q21.32	33.82740000000002	0.11710540908736176
ENSG00000167080	q21.32	17	49132460	49176840	B4GALNT2	17q21.32	35.64890000000002	0.12343912454793197
ENSG00000159210	q21.32	17	48929316	48944842	SNF8	17q21.32	35.64360000000002	0.12342069540055838
ENSG00000198336	q21.32	17	47200446	47223679	MYL4	17q21.32	33.82740000000001	0.11710540908736175
ENSG00000237440	p12	19	20535825	20565809	ZNF737	19p12	35.30869999999999	0.12225618191840346
ENSG00000105750	p12	19	20923222	20950697	ZNF85	19p12	35.30869999999999	0.12225618191840346
ENSG00000160352	p12	19	21082159	21125270	ZNF714	19p12	35.18053595509009	0.12181053020677293
ENSG00000182141	p12	19	21291160	21329425	ZNF708	19p12	34.74927135953264	0.12031093798251886
ENSG00000172687	p12	19	21358930	21379302	ZNF738	19p12	34.45594616854907	0.11929098832723072
ENSG00000197013	p12	19	21496682	21556270	ZNF429	19p12	34.75031115925202	0.12031455357162593
ENSG00000197020	p12	19	21722771	21767579	ZNF100	19p12	34.34970568319523	0.11892156916465917
ENSG00000269067	p12	19	22974883	23003176	ZNF728	19p12	34.026199999999974	0.11779667597375269
ENSG00000196081	p12	19	23221599	23250390	ZNF724	19p12	34.12539999999998	0.11814161397742472
ENSG00000196172	p12	19	23739195	23758891	ZNF681	19p12	33.86799999999998	0.11724658331063868
ENSG00000256229	p12	19	20167214	20200488	ZNF486	19p12	35.30869999999999	0.12225618191840346
ENSG00000283201	p12	19	23222755	23274221		19p12	34.12539999999998	0.11814161397742472
ENSG00000105613	p13.13	19	12833951	12874952	MAST1	19p13.13	41.18159999999999	0.14267741580716697
ENSG00000104774	p13.13	19	12646511	12666742	MAN2B1	19p13.13	41.10059999999999	0.14239576280013644
ENSG00000283980	p13.13	19	12687998	12688422	GNG14	19p13.13	41.18159999999999	0.14267741580716697
ENSG00000284491	p13.13	19	12802031	12813581	THSD8	19p13.13	41.181599999999996	0.142677415807167
ENSG00000132026	p13.13	19	12825478	12835428	RTBDN	19p13.13	41.181599999999996	0.142677415807167
ENSG00000173875	p13.13	19	12610918	12633840	ZNF791	19p13.13	41.10059999999999	0.14239576280013644
ENSG00000105612	p13.13	19	12875209	12881466	DNASE2	19p13.13	41.181599999999996	0.142677415807167
ENSG00000179115	p13.13	19	12922479	12934037	FARSA	19p13.13	41.181599999999996	0.142677415807167
ENSG00000179271	p13.13	19	12953119	12957223	GADD45GIP1	19p13.13	41.181599999999996	0.142677415807167
ENSG00000104915	p13.13	19	13144058	13150383	STX10	19p13.13	41.1459	0.1425532798522165
ENSG00000160888	p13.13	19	13150411	13154911	IER2	19p13.13	41.1459	0.1425532798522165
ENSG00000104957	p13.13	19	13731760	13763296	CCDC130	19p13.13	41.3433	0.14323967866194287
ENSG00000104979	p13.13	19	13774456	13778773	C19orf53	19p13.13	41.3433	0.14323967866194287
ENSG00000132003	p13.13	19	13795460	13832230	ZSWIM4	19p13.13	41.3535	0.143275146077643
ENSG00000125813	p11.22	20	21705659	21718486	PAX1	20p11.22	38.319499999999984	0.13272532850565832
ENSG00000089048	p12.1	20	13714322	13784886	ESF1	20p12.1	36.337199999999974	0.12583247966816816
ENSG00000125864	p12.1	20	17493905	17569220	BFSP1	20p12.1	39.844250374524314	0.13802718687548263
ENSG00000125844	p12.1	20	17613678	17682295	RRBP1	20p12.1	39.85179999999998	0.13805343841520085
ENSG00000101230	p12.1	20	13221274	13300651	ISM1	20p12.1	36.337399999999974	0.12583317510769168
ENSG00000124181	q12	20	41136960	41196801	PLCG1	20q12	41.78889999999998	0.1447891179203727
ENSG00000183798	q12	20	41359962	41366818	EMILIN3	20q12	41.86089999999998	0.14503947614884433
ENSG00000206069	q11.23	22	24934954	24946695	TMEM211	22q11.23	42.88079975476054	0.14858586914635116
ENSG00000184571	q11.23	22	24719034	24774720	PIWIL3	22q11.23	42.88520000000001	0.148601169668615
ENSG00000178026	q11.23	22	24585620	24593208	LRRC75B	22q11.23	43.19390000000001	0.14967458057318705
ENSG00000100024	q11.23	22	24494107	24528390	UPB1	22q11.23	43.19390000000001	0.14967458057318705
ENSG00000128271	q11.23	22	24417879	24442357	ADORA2A	22q11.23	43.19390000000001	0.14967458057318705
ENSG00000099998	q11.23	22	24219654	24245142	GGT5	22q11.23	43.19390000000001	0.14967458057318705
ENSG00000099991	q11.23	22	24011192	24178628	CABIN1	22q11.23	43.19390000000001	0.14967458057318705
ENSG00000244752	q11.23	22	25212564	25231870	CRYBB2	22q11.23	42.84370000000001	0.14845686596748203
ENSG00000099984	q11.23	22	23980058	23983915	GSTT2	22q11.23	43.43670000000001	0.15051884415475522
ENSG00000250479	q11.23	22	23765834	23768443	CHCHD10	22q11.23	43.43670000000001	0.15051884415475522
ENSG00000128218	q11.23	22	23752743	23754425	VPREB3	22q11.23	43.43670000000001	0.15051884415475522
ENSG00000159496	q11.23	22	23688136	23699176	RGL4	22q11.23	43.80890000000001	0.1518130571080488
ENSG00000100218	q11.23	22	23059415	23145021	RSPH14	22q11.23	43.981500000000004	0.15241322141685712
ENSG00000197077	q11.23	22	24952730	25197448	KIAA1671	22q11.23	42.84370000000001	0.14845686596748203
ENSG00000276950	q11.23	22	23998401	24005453	GSTT4	22q11.23	43.32536891436279	0.15013172396900584
ENSG00000164500	p12.2	7	50096036	50159830	SPATA48	7p12.2	55.497211653455714	0.19245562654392873
ENSG00000136193	p14.3	7	29920104	29990289	SCRN1	7p14.3	53.133600000000015	0.18423688173345587
ENSG00000154678	p14.3	7	31751179	32428131	PDE1C	7p14.3	52.272729228149075	0.18124346393646149
ENSG00000105778	p14.3	7	32495426	32588726	AVL9	7p14.3	52.130900000000025	0.18075029568222686
ENSG00000122642	p14.3	7	32957404	33006930	FKBP9	7p14.3	52.434800000000024	0.18180701603823415
ENSG00000180347	p14.3	7	31514071	31658720	ITPRID1	7p14.3	52.28230000000003	0.1812767434015408
ENSG00000106341	p14.3	7	31687215	31708455	PPP1R17	7p14.3	52.28230000000003	0.1812767434015408
ENSG00000106128	p14.3	7	30938669	30993254	GHRHR	7p14.3	53.07850000000002	0.18404528814472276
ENSG00000240583	p14.3	7	30911694	30925517	AQP1	7p14.3	53.07850000000002	0.18404528814472276
ENSG00000078549	p14.3	7	31052461	31111479	ADCYAP1R1	7p14.3	53.07850000000002	0.18404528814472276
ENSG00000106100	p14.3	7	30424527	30478784	NOD1	7p14.3	53.081400000000016	0.18405537201781397
ENSG00000127989	q21.2	7	91692008	91880702	MTERF1	7q21.2	61.334700000000005	0.2127537271156586
ENSG00000001630	q21.2	7	92112153	92134803	CYP51A1	7q21.2	61.3721	0.2128837743065591
ENSG00000240720	q21.2	7	92141643	92179531	LRRD1	7q21.2	61.37210000000001	0.21288377430655914
ENSG00000001631	q21.2	7	92198969	92246166	KRIT1	7q21.2	61.37210000000001	0.21288377430655914
ENSG00000127980	q21.2	7	92487020	92528520	PEX1	7q21.2	64.33420000000001	0.2231835813698339
ENSG00000004766	q21.2	7	93232340	93361123	VPS50	7q21.2	61.9166	0.21477710840937572
ENSG00000164597	q22.3	7	107201555	107564514	COG5	7q22.3	67.5732154319421	0.2344462781133514
ENSG00000005249	q22.3	7	107044705	107161811	PRKAR2B	7q22.3	67.91820196377925	0.2356458644599808
ENSG00000005483	q22.3	7	105014190	105115019	KMT2E	7q22.3	67.34231085380732	0.23364337726435402
ENSG00000146776	q22.3	7	105605067	105876604	ATXN7L1	7q22.3	69.56094053998952	0.24135799112361958
ENSG00000091127	q22.3	7	105439661	105522271	PUS7	7q22.3	68.18380000000003	0.23656940131878323
ENSG00000105835	q22.3	7	106248298	106286326	NAMPT	7q22.3	68.06820000000003	0.23616743727418157
ENSG00000198839	q31.1	7	112206695	112343934	ZNF277	7q31.1	66.17160000000001	0.22957258427252494
ENSG00000173114	q31.1	7	111091006	111125454	LRRN3	7q31.1	66.21910000000001	0.22973775115936385
ENSG00000091136	q31.1	7	107923799	108003187	LAMB1	7q31.1	66.7282674062662	0.23150822685142347
ENSG00000091140	q31.1	7	107891162	107931730	DLD	7q31.1	66.79683747672601	0.2317466585370692
ENSG00000091128	q31.1	7	108023548	108130361	LAMB4	7q31.1	66.69290000000001	0.2313852473906118
ENSG00000091138	q31.1	7	107765467	107803225	SLC26A3	7q31.1	67.3940876420682	0.23382341538914492
ENSG00000105967	q31.2	7	115935148	116159896	TFEC	7q31.2	66.06250000000001	0.22919322201243808
ENSG00000105989	q31.2	7	117275451	117323152	WNT2	7q31.2	75.36845150504656	0.2615518544158583
ENSG00000154438	q31.2	7	117363222	117428123	ASZ1	7q31.2	75.46712353792007	0.2618949565734959
ENSG00000001626	q31.2	7	117465784	117715971	CFTR	7q31.2	75.4672	0.26189522244725805
ENSG00000186591	q32.2	7	129830732	129952960	UBE2H	7q32.2	69.8909	0.24250532537189287
ENSG00000128607	q32.2	7	130070534	130135705	KLHDC10	7q32.2	69.89240000000002	0.24251054116831944
ENSG00000165120	q32.2	7	130206344	130216844	SSMEM1	7q32.2	70.38350000000001	0.2442181929183529
ENSG00000091704	q32.2	7	130380339	130388114	CPA1	7q32.2	70.9424	0.24616159866686382
ENSG00000106477	q32.2	7	130393771	130442433	CEP41	7q32.2	71.00330000000001	0.24637336000177942
ENSG00000170279	q36.1	7	148590766	148615860	C7orf33	7q36.1	69.04690000000002	0.23957057058258674
ENSG00000055130	q36.1	7	148697914	148801110	CUL1	7q36.1	69.90240000000003	0.24254531314449607
ENSG00000155660	q36.1	7	149003062	149028662	PDIA4	7q36.1	70.39670000000004	0.24426409192690612
ENSG00000197362	q36.1	7	149069641	149090782	ZNF786	7q36.1	70.39670000000004	0.24426409192690612
ENSG00000133619	q36.1	7	149714781	149734575	KRBA1	7q36.1	70.44900000000004	0.24444594936230982
ENSG00000133627	q36.1	7	152759749	152855378	ACTR3B	7q36.1	69.92770000000003	0.2426332862442229
ENSG00000204947	q36.1	7	149102784	149126324	ZNF425	7q36.1	70.39988554586495	0.24427516869939853
ENSG00000106617	q36.1	7	151556124	151877125	PRKAG2	7q36.1	70.58602524661539	0.2449224132234002
ENSG00000082014	q36.1	7	151238764	151277896	SMARCD3	7q36.1	71.77720000000006	0.24906436323808775
ENSG00000033100	q36.1	7	151232489	151238827	CHPF2	7q36.1	71.77720000000006	0.24906436323808775
ENSG00000285292	q36.1	7	151207837	151227166	ABCF2	7q36.1	71.77720000000006	0.24906436323808775
ENSG00000164900	q36.1	7	151148589	151174745	GBX1	7q36.1	71.77720000000006	0.24906436323808775
ENSG00000164896	q36.1	7	151076593	151080866	FASTK	7q36.1	71.94740000000003	0.24965618227261357
ENSG00000106648	q36.1	7	151956379	152019929	GALNTL5	7q36.1	69.91450000000002	0.24258738723566975
ENSG00000197150	q36.1	7	151028422	151047782	ABCB8	7q36.1	71.91970000000002	0.24955986389860432
ENSG00000164885	q36.1	7	151053815	151057897	CDK5	7q36.1	71.91970000000002	0.24955986389860432
ENSG00000197558	q36.1	7	149776042	149833979	SSPO	7q36.1	71.97994288385586	0.2497693403108289
ENSG00000106538	q36.1	7	150338317	150341662	RARRES2	7q36.1	70.02800000000002	0.2429820491652743
ENSG00000214022	q36.1	7	150368189	150374044	REPIN1	7q36.1	70.02800000000002	0.2429820491652743
ENSG00000106479	q36.1	7	149838375	149867479	ZNF862	7q36.1	69.93800000000002	0.24266910137968478
ENSG00000196329	q36.1	7	150722253	150750033	GIMAP5	7q36.1	69.99640000000004	0.24287216972055628
ENSG00000106565	q36.1	7	150791285	150801360	TMEM176B	7q36.1	69.99640000000004	0.24287216972055628
ENSG00000133574	q36.1	7	150567369	150573953	GIMAP4	7q36.1	68.31340000000003	0.23702004613003214
ENSG00000002933	q36.1	7	150800403	150805118	TMEM176A	7q36.1	69.99640000000004	0.24287216972055628
ENSG00000061337	p21.3	8	20246165	20303963	LZTS1	8p21.3	25.7083	0.0888736939098072
ENSG00000147416	p21.3	8	20197381	20226819	ATP6V1B2	8p21.3	25.525499999999997	0.08823806218529869
ENSG00000036565	p21.3	8	20144855	20183206	SLC18A1	8p21.3	25.525499999999997	0.08823806218529869
ENSG00000104613	p21.3	8	19817391	19852083	INTS10	8p21.3	25.525499999999997	0.08823806218529869
ENSG00000176595	p23.3	8	1973677	2006936	KBTBD11	8p23.3	30.493899999999993	0.10551417082888748
ENSG00000104728	p23.3	8	1823926	1958641	ARHGEF10	8p23.3	30.494272808737886	0.10551546715854272
ENSG00000104447	q23.3	8	115408496	115809673	TRPS1	8q23.3	40.40638748140229	0.1399818486843178
ENSG00000153317	q24.22	8	130052104	130443674	ASAP1	8q24.22	41.64000000000002	0.1442713631951031
ENSG00000165071	q24.22	8	132685007	132760712	TMEM71	8q24.22	40.51580000000002	0.14036229763332814
ENSG00000129292	q24.22	8	132775358	132848807	PHF20L1	8q24.22	40.46840000000002	0.140197478466251
ENSG00000155926	q24.22	8	133036728	133102912	SLA	8q24.22	40.58900000000002	0.14061682849894097
ENSG00000104415	q24.22	8	133191039	133231690	CCN4	8q24.22	42.02200000000003	0.14559965268504974
ENSG00000131773	q24.23	8	135457456	135656722	KHDRBS3	8q24.23	40.8519306037627	0.14153109016795482
ENSG00000147724	q24.23	8	138130023	138497261	FAM135B	8q24.23	51.26282886789349	0.1777318408097054
ENSG00000160323	q34.2	9	133414358	133459402	ADAMTS13	9q34.2	33.132	0.11468736586403998
ENSG00000148288	q34.2	9	133152948	133163933	GBGT1	9q34.2	33.132	0.11468736586403998
ENSG00000171102	q34.2	9	133205277	133209250	OBP2B	9q34.2	33.132	0.11468736586403998
ENSG00000175164	q34.2	9	133250401	133276024	ABO	9q34.2	33.13199999999999	0.11468736586403995
ENSG00000148303	q34.2	9	133348218	133351426	RPL7A	9q34.2	33.132	0.11468736586403998
ENSG00000148300	q34.2	9	133406059	133418096	REXO4	9q34.2	33.132	0.11468736586403998
ENSG00000187616	q34.2	9	133514586	133528612	MYMK	9q34.2	33.132	0.11468736586403998
ENSG00000123453	q34.2	9	133663560	133739955	SARDH	9q34.2	33.132	0.11468736586403998
