## Supplementary Signatures for "Signatures of Discriminative Copy Number Aberrations in 31 Cancer Subtypes": brain_Oligodendroglioma_del_genes.tsv

gene_id	name	chr	start	end	symbol	band	cnv	cnv_scaled
ENSG00000148498	p11.21	10	34109560	34815325	PARD3	10p11.21	-31.5220358583909	-0.10908920238631657
ENSG00000175395	p11.21	10	37949573	37976647	ZNF25	10p11.21	-33.982400000000005	-0.11764437471809924
ENSG00000108100	p11.21	10	35247025	35572669	CCNY	10p11.21	-34.9069	-0.12085904391562717
ENSG00000107984	q21.1	10	52314281	52318042	DKK1	10q21.1	-32.02419999999999	-0.11083532634319468
ENSG00000151151	q21.1	10	58191517	58267894	IPMK	10q21.1	-31.905799999999996	-0.11042362614526358
ENSG00000072401	q21.1	10	58334979	58370751	UBE2D1	10q21.1	-31.649699999999996	-0.1095331158353805
ENSG00000285551	q21.2	10	62520448	62672011		10q21.2	-31.968899999999994	-0.110643037314938
ENSG00000183346	q21.2	10	61662961	61766766	CABCOCO1	10q21.2	-33.016600000000004	-0.11428609725896187
ENSG00000196932	q21.2	10	61406642	61453381	TMEM26	10q21.2	-32.988200000000006	-0.1141873448466203
ENSG00000170312	q21.2	10	60778331	60794852	CDK1	10q21.2	-32.997400000000006	-0.11421933506470278
ENSG00000151150	q21.2	10	60026298	60733490	ANK3	10q21.2	-32.01135792198077	-0.1107906719001004
ENSG00000227877	q21.2	10	59736692	59756041	MRLN	10q21.2	-31.727899999999995	-0.10980503268908162
ENSG00000180628	q23.32	10	91163012	91284337	PCGF5	10q23.32	-36.79230000000001	-0.12741495230396596
ENSG00000166024	q24.2	10	98134624	98244897	R3HCC1L	10q24.2	-36.264100000000006	-0.12557829652231722
ENSG00000119986	q24.2	10	97677424	97687241	AVPI1	10q24.2	-36.264100000000006	-0.12557829652231722
ENSG00000155252	q24.2	10	97640686	97676434	PI4K2A	10q24.2	-38.16140000000001	-0.13217558356230616
ENSG00000241935	q24.2	10	97584323	97612802	HOGA1	10q24.2	-38.16140000000001	-0.13217558356230616
ENSG00000119919	q24.2	10	99532942	99536524	NKX2-3	10q24.2	-39.4594	-0.1366889860700306
ENSG00000119929	q24.2	10	99702558	99756134	CUTC	10q24.2	-39.447900000000004	-0.1366489982974275
ENSG00000014919	q24.2	10	99711844	99732100	COX15	10q24.2	-39.4479	-0.13664899829742747
ENSG00000107554	q24.2	10	99875577	100009947	DNMBP	10q24.2	-39.4479	-0.13664899829742747
ENSG00000119946	q24.2	10	99329356	99394330	CNNM1	10q24.2	-37.33590000000001	-0.1293051569289267
ENSG00000138131	q24.2	10	98247690	98268194	LOXL4	10q24.2	-36.2641	-0.1255782965223172
ENSG00000122966	q24.23	12	119685791	119877320	CIT	12q24.23	-20.30055754112339	-0.07006990471487516
ENSG00000182400	q21.1	14	39147811	39170532	TRAPPC6B	14q21.1	-42.0612	-0.14573595883166196
ENSG00000092208	q21.1	14	39114223	39136973	GEMIN2	14q21.1	-40.3607	-0.1398229842828288
ENSG00000100934	q21.1	14	39031919	39109646	SEC23A	14q21.1	-40.29018723179251	-0.139577797453203
ENSG00000139874	q21.1	14	38207904	38213067	SSTR1	14q21.1	-38.40789999999999	-0.13303271277505962
ENSG00000129514	q21.1	14	37589552	37596059	FOXA1	14q21.1	-37.28859999999999	-0.12914068548161123
ENSG00000187790	q21.2	14	45135930	45200890	FANCM	14q21.2	-44.0656	-0.15270565373650244
ENSG00000185246	q21.2	14	45084107	45116282	PRPF39	14q21.2	-44.0656	-0.15270565373650244
ENSG00000189139	q21.2	14	44504149	44507283	FSCB	14q21.2	-43.55680000000001	-0.15093645558863636
ENSG00000186910	q32.13	14	94442464	94452800	SERPINA11	14q32.13	-45.53459999999998	-0.15781365703684694
ENSG00000197249	q32.13	14	94376747	94390693	SERPINA1	14q32.13	-45.53459999999998	-0.15781365703684694
ENSG00000100665	q32.13	14	94561442	94569913	SERPINA4	14q32.13	-45.508999999999986	-0.15772464077783482
ENSG00000182512	q32.13	14	95533503	95544724	GLRX5	14q32.13	-45.71069999999999	-0.15842599153731712
ENSG00000179938	q13.2	15	30083053	30093499	GOLGA8J	15q13.2	-48.061	-0.16659844909810673
ENSG00000177426	p11.31	18	3411608	3459978	TGIF1	18p11.31	-53.173	-0.1843738833195917
ENSG00000198081	p11.31	18	5289019	5297053	ZBTB14	18p11.31	-50.916999999999994	-0.1765293254941476
ENSG00000088756	p11.31	18	6729718	6915716	ARHGAP28	18p11.31	-51.66926691265854	-0.17914510621068938
ENSG00000074657	q21.32	18	58862600	58986480	ZNF532	18q21.32	-56.8015	-0.196990894875276
ENSG00000183287	q21.32	18	59430939	59697662	CCBE1	18q21.32	-56.8015	-0.196990894875276
ENSG00000166603	q21.32	18	60371062	60372775	MC4R	18q21.32	-55.1285	-0.19117354326092853
ENSG00000130881	q13.11	19	33177603	33208864	LRP3	19q13.11	-283.25410000000016	-0.9844113361085018
ENSG00000105186	q13.11	19	32597006	32676597	ANKRD27	19q13.11	-286.33198730033644	-0.9951137584966614
ENSG00000186326	q13.11	19	32675848	32678300	RGS9BP	19q13.11	-286.0726000000002	-0.9942118175938806
ENSG00000213965	q13.11	19	32691961	32713796	NUDT19	19q13.11	-286.0726000000002	-0.9942118175938806
ENSG00000180884	q13.11	19	34956354	34964229	ZNF792	19q13.11	-272.4076999999999	-0.9466962598682986
ENSG00000153896	q13.11	19	34758073	34773229	ZNF599	19q13.11	-272.5021999999999	-0.9470248550431676
ENSG00000197841	q13.11	19	34734155	34745378	ZNF181	19q13.11	-272.5021999999999	-0.9470248550431676
ENSG00000089335	q13.11	19	34677639	34686397	ZNF302	19q13.11	-272.5021999999999	-0.9470248550431676
ENSG00000166398	q13.11	19	34254552	34355571	KIAA0355	19q13.11	-273.6896198263914	-0.9511537484346599
ENSG00000021488	q13.11	19	32830509	32869767	SLC7A9	19q13.11	-287.73721128833193	-0.9999999999999999
ENSG00000121289	q13.11	19	32875925	32971991	CEP89	19q13.11	-287.095480392492	-0.9977685748578056
ENSG00000245848	q13.11	19	33299934	33302534	CEBPA	19q13.11	-283.2716000000002	-0.984472187066811
ENSG00000166359	q13.11	19	33132090	33175799	WDR88	19q13.11	-283.7359631096821	-0.9860868693655267
ENSG00000153879	q13.11	19	33373685	33382686	CEBPG	19q13.11	-285.07360000000017	-0.9907380971738368
ENSG00000105711	q13.11	19	35030470	35040449	SCN1B	19q13.11	-272.4076999999999	-0.9466962598682986
ENSG00000089351	q13.11	19	34994784	35026471	GRAMD1A	19q13.11	-272.4076999999999	-0.9466962598682986
ENSG00000153012	p15.2	4	24998847	25030946	LGI2	4p15.2	-50.68911079009015	-0.17573690967635835
ENSG00000168228	p15.2	4	25312774	25370383	ZCCHC4	4p15.2	-50.37869999999999	-0.17465755001656044
ENSG00000168214	p15.2	4	26163455	26435131	RBPJ	4p15.2	-54.83280000000001	-0.1901453359253861
ENSG00000163110	q22.3	4	94451857	94668227	PDLIM5	4q22.3	-63.72739999999998	-0.2210736178554369
ENSG00000138696	q22.3	4	94757955	95158448	BMPR1B	4q22.3	-63.72739999999998	-0.2210736178554369
ENSG00000168785	q23	4	98470367	98658611	TSPAN5	4q23	-61.02299999999999	-0.21166988461823347
ENSG00000151247	q23	4	98871684	98930637	EIF4E	4q23	-63.667999999999985	-0.22086707231694783
ENSG00000172955	q23	4	99202638	99219537	ADH6	4q23	-61.17209999999998	-0.21218833478302676
ENSG00000196616	q23	4	99304971	99352760	ADH1B	4q23	-64.2391	-0.22285289987639426
ENSG00000138823	q23	4	99563761	99623999	MTTP	4q23	-64.2391	-0.22285289987639426
ENSG00000137200	p21.2	6	37433219	37482827	CMTR1	6p21.2	-20.0218883990198	-0.06910091703783681
ENSG00000137177	p22.3	6	17759183	17987635	KIF13A	6p22.3	-21.84763682216914	-0.07544940510526071
ENSG00000165097	p22.3	6	18155329	18223854	KDM1B	6p22.3	-22.231499999999993	-0.07678417323272209
ENSG00000124789	p22.3	6	17615035	17706834	NUP153	6p22.3	-21.768999999999988	-0.07517596933455369
ENSG00000107362	q21.13	9	71862452	71910931	ABHD17B	9q21.13	-36.449500000000015	-0.12622296896063165
ENSG00000119125	q21.13	9	72114595	72257193	GDA	9q21.13	-37.38520000000001	-0.1294765827714774
ENSG00000165092	q21.13	9	72900671	73080442	ALDH1A1	9q21.13	-36.12690000000002	-0.12510122500917412
ENSG00000198963	q21.13	9	74497335	74693177	RORB	9q21.13	-37.4067	-0.12955134252025707
ENSG00000135002	q21.13	9	76385526	76394517	RFK	9q21.13	-35.99310000000001	-0.124635975967931
ENSG00000187210	q21.13	9	76419850	76651203	GCNT1	9q21.13	-35.99310000000001	-0.124635975967931
ENSG00000187764	q22.2	9	89360787	89498130	SEMA4D	9q22.2	-34.61940000000001	-0.11985934960054956
ENSG00000165023	q22.2	9	90609832	90642862	DIRAS2	9q22.2	-34.65180000000001	-0.11997201080336177
ENSG00000078725	q33.1	9	119153458	119369435	BRINP1	9q33.1	-35.28720000000001	-0.12218142216962383
