## Supplementary Signatures for "Signatures of Discriminative Copy Number Aberrations in 31 Cancer Subtypes": breast_Infiltrating duct carcinoma_amp_genes.tsv

gene_id	name	chr	start	end	symbol	band	cnv	cnv_scaled
ENSG00000120075	q21.32	17	48591257	48593961	HOXB5	17q21.32	1448.2285764705887	0.4235964125019283
ENSG00000159182	q21.32	17	48721719	48722518	PRAC1	17q21.32	1479.8926999999999	0.4334908455703613
ENSG00000229637	q21.32	17	48723185	48724758	PRAC2	17q21.32	1480.1653000000001	0.4335760278572467
ENSG00000159210	q21.32	17	48929316	48944842	SNF8	17q21.32	1554.3566447167923	0.4567594042698446
ENSG00000167080	q21.32	17	49132460	49176840	B4GALNT2	17q21.32	1670.2329388602923	0.49296853020873127
ENSG00000120068	q21.32	17	48611377	48615292	HOXB8	17q21.32	1457.5053000000007	0.4264952111997943
ENSG00000116218	q25.2	1	179550539	179575952	NPHS2	1q25.2	2413.6041800653397	0.7252578270929285
ENSG00000075391	q25.2	1	178094141	178484147	RASAL2	1q25.2	2422.250183689548	0.7279595378821028
ENSG00000057252	q25.2	1	179293714	179358680	SOAT1	1q25.2	2416.791090037662	0.7262536755138385
ENSG00000143322	q25.2	1	179099330	179229684	ABL2	1q25.2	2416.245898884549	0.7260833137045509
ENSG00000116199	q25.2	1	179025804	179076567	FAM20B	1q25.2	2413.3031411883517	0.7251637582008403
ENSG00000240021	q25.2	1	178513109	178548602	TEX35	1q25.2	2412.283762408393	0.724845221826375
ENSG00000188585	q25.2	1	178479247	178499634	CLEC20A	1q25.2	2411.6102292013247	0.7246347555795984
ENSG00000162779	q25.2	1	179365720	179554735	AXDND1	1q25.2	2420.5224641032287	0.7274196585517313
ENSG00000157181	q31.1	1	186375838	186421378	ODR4	1q31.1	2406.414646546632	0.7230112353586575
ENSG00000262180	q31.1	1	186401046	186401180	OCLM	1q31.1	2402.7375000000047	0.7218621973834036
ENSG00000116703	q31.1	1	186443566	186461114	PDC	1q31.1	2398.123420256731	0.7204203857018068
ENSG00000116690	q31.1	1	186296279	186314562	PRG4	1q31.1	2396.1979707095193	0.7198187195399806
ENSG00000183798	q12	20	41359962	41366818	EMILIN3	20q12	1509.716699999999	0.4428102752257832
ENSG00000124181	q12	20	41136960	41196801	PLCG1	20q12	1523.0481310697458	0.44697609248908166
ENSG00000253729	q11.21	8	47773108	47960183	PRKDC	8q11.21	1852.9097680169687	0.5500515458673022
ENSG00000221869	q11.21	8	47736913	47738164	CEBPD	8q11.21	1838.3763999999994	0.545510146293452
ENSG00000164736	q11.23	8	54457935	54460892	SOX17	8q11.23	1943.638220994475	0.5784024523610369
ENSG00000147509	q11.23	8	53851795	53959303	RGS20	8q11.23	1924.3557104331942	0.5723770365631631
ENSG00000104237	q11.23	8	54509422	54871720	RP1	8q11.23	1945.6508682479237	0.5790313661385214
ENSG00000104447	q23.3	8	115408496	115809673	TRPS1	8q23.3	3292.8329384489803	1.0
ENSG00000165071	q24.22	8	132685007	132760712	TMEM71	8q24.22	2904.043945179282	0.8785108746788041
ENSG00000129292	q24.22	8	132775358	132848807	PHF20L1	8q24.22	2907.5811537017203	0.8796161846976285
ENSG00000155926	q24.22	8	133036728	133102912	SLA	8q24.22	2880.8085916662953	0.8712502710514185
ENSG00000104415	q24.22	8	133191039	133231690	CCN4	8q24.22	2872.9990882512784	0.8688099505806557
ENSG00000153317	q24.22	8	130052104	130443674	ASAP1	8q24.22	2951.8679843056334	0.8934549723342555
ENSG00000131773	q24.23	8	135457456	135656722	KHDRBS3	8q24.23	2794.2315371546447	0.8441965971882553
ENSG00000147724	q24.23	8	138130023	138497261	FAM135B	8q24.23	2682.231471606215	0.80919871855758
