## Supplementary Signatures for "Signatures of Discriminative Copy Number Aberrations in 31 Cancer Subtypes": breast_Infiltrating duct carcinoma_del_genes.tsv

gene_id	name	chr	start	end	symbol	band	cnv	cnv_scaled
ENSG00000180628	q23.32	10	91163012	91284337	PCGF5	10q23.32	-1294.7312508268708	-0.3756314336717226
ENSG00000138131	q24.2	10	98247690	98268194	LOXL4	10q24.2	-1285.7846393874363	-0.3728357886890172
ENSG00000119919	q24.2	10	99532942	99536524	NKX2-3	10q24.2	-1265.4588999999999	-0.366484383833342
ENSG00000119946	q24.2	10	99329356	99394330	CNNM1	10q24.2	-1268.1893720307298	-0.36733760412627675
ENSG00000107554	q24.2	10	99875577	100009947	DNMBP	10q24.2	-1288.0636284475913	-0.3735479291876623
ENSG00000166024	q24.2	10	98134624	98244897	R3HCC1L	10q24.2	-1288.708813800447	-0.37374953727211263
ENSG00000119986	q24.2	10	97677424	97687241	AVPI1	10q24.2	-1291.4929999999995	-0.37461954221559196
ENSG00000155252	q24.2	10	97640686	97676434	PI4K2A	10q24.2	-1291.1987071422523	-0.37452758132550784
ENSG00000241935	q24.2	10	97584323	97612802	HOGA1	10q24.2	-1292.6391936071618	-0.3749777057983925
ENSG00000119929	q24.2	10	99702558	99756134	CUTC	10q24.2	-1284.9698910766451	-0.37258119542287943
ENSG00000014919	q24.2	10	99711844	99732100	COX15	10q24.2	-1281.6787393191773	-0.3715527734375978
ENSG00000100665	q32.13	14	94561442	94569913	SERPINA4	14q32.13	-1298.4011999999987	-0.3767782226053981
ENSG00000197249	q32.13	14	94376747	94390693	SERPINA1	14q32.13	-1298.7600999999981	-0.3768903719919099
ENSG00000186910	q32.13	14	94442464	94452800	SERPINA11	14q32.13	-1298.4021999999982	-0.3767785350862743
ENSG00000182512	q32.13	14	95533503	95544724	GLRX5	14q32.13	-1298.4051999999976	-0.3767794725289031
ENSG00000179938	q13.2	15	30083053	30093499	GOLGA8J	15q13.2	-1478.5783000000015	-0.4330801207065244
ENSG00000109046	q11.1	17	27294076	27315926	WSB1	17q11.1	-1196.01380483103	-0.34478411963868966
ENSG00000159202	q21.32	17	48908407	48929056	UBE2Z	17q21.32	-1014.9433000000006	-0.28820304961305404
ENSG00000136436	q21.32	17	48830988	48866522	CALCOCO2	17q21.32	-1052.0244925797574	-0.29979021316543486
ENSG00000170689	q21.32	17	48621156	48626358	HOXB9	17q21.32	-1069.857823815704	-0.3053627881377809
ENSG00000120068	q21.32	17	48611377	48615292	HOXB8	17q21.32	-1073.2379	-0.30641899730588423
ENSG00000120075	q21.32	17	48591257	48593961	HOXB5	17q21.32	-1080.0312000000001	-0.30854177364300134
ENSG00000120094	q21.32	17	48528526	48531011	HOXB1	17q21.32	-1097.7070999999996	-0.3140651543647781
ENSG00000108511	q21.32	17	48595751	48604992	HOXB6	17q21.32	-1084.3980105893347	-0.309906318442688
ENSG00000141295	q21.32	17	47837692	47841289	SCRN2	17q21.32	-1297.1510000000028	-0.37638755901382187
ENSG00000189120	q21.32	17	47844908	47855874	SP6	17q21.32	-1296.323500000003	-0.3761289810886656
ENSG00000108465	q21.32	17	47967810	47981781	CDK5RAP3	17q21.32	-1252.201000000002	-0.3623415436231555
ENSG00000005243	q21.32	17	48026167	48038030	COPZ2	17q21.32	-1242.7161618071748	-0.3593777130728901
ENSG00000141293	q21.32	17	48133442	48430275	SKAP1	17q21.32	-1214.4710357090578	-0.35055165131793004
ENSG00000108379	q21.32	17	46762506	46833154	WNT3	17q21.32	-1449.5293637823645	-0.42400288366102035
ENSG00000159111	q21.32	17	47823272	47831541	MRPL10	17q21.32	-1301.7250000000029	-0.37781684654211795
ENSG00000177426	p11.31	18	3411608	3459978	TGIF1	18p11.31	-1581.7206471807433	-0.4653101317394527
ENSG00000198081	p11.31	18	5289019	5297053	ZBTB14	18p11.31	-1580.8488462948053	-0.4650377106346366
ENSG00000088756	p11.31	18	6729718	6915716	ARHGAP28	18p11.31	-1528.0553101995024	-0.4485407402114484
ENSG00000074657	q21.32	18	58862600	58986480	ZNF532	18q21.32	-1881.750800454893	-0.5590638169575309
ENSG00000166603	q21.32	18	60371062	60372775	MC4R	18q21.32	-1896.7660999999914	-0.5637558109176181
ENSG00000183287	q21.32	18	59430939	59697662	CCBE1	18q21.32	-1901.6522762369498	-0.5652826475500057
ENSG00000153012	p15.2	4	24998847	25030946	LGI2	4p15.2	-1804.4389437203083	-0.5349053402150404
ENSG00000168228	p15.2	4	25312774	25370383	ZCCHC4	4p15.2	-1795.813704359378	-0.5322101178610514
ENSG00000168214	p15.2	4	26163455	26435131	RBPJ	4p15.2	-1818.7107301398762	-0.539365000542105
ENSG00000163110	q22.3	4	94451857	94668227	PDLIM5	4q22.3	-1362.4980034807584	-0.39680724792649386
ENSG00000138696	q22.3	4	94757955	95158448	BMPR1B	4q22.3	-1371.9212181198009	-0.3997518222946705
ENSG00000168785	q23	4	98470367	98658611	TSPAN5	4q23	-1350.1587646726139	-0.39295147177058054
ENSG00000151247	q23	4	98871684	98930637	EIF4E	4q23	-1348.557200000001	-0.39245101343819644
ENSG00000172955	q23	4	99202638	99219537	ADH6	4q23	-1348.8212000000012	-0.3925335083895454
ENSG00000196616	q23	4	99304971	99352760	ADH1B	4q23	-1344.1061546425174	-0.3910601468843417
ENSG00000138823	q23	4	99563761	99623999	MTTP	4q23	-1346.6422000000011	-0.3918526125600401
ENSG00000231989	q33.3	5	156850295	156852528	PPP1R2B	5q33.3	-1036.2143000000017	-0.294849830333296
ENSG00000113249	q33.3	5	157029413	157059119	HAVCR1	5q33.3	-1025.681945767152	-0.2915586710528832
ENSG00000055163	q33.3	5	157266079	157395595	CYFIP2	5q33.3	-1020.5374299319523	-0.2899511082364485
ENSG00000113272	q33.3	5	157731420	157741449	THG1L	5q33.3	-1022.6915000000014	-0.2906242139389711
ENSG00000164609	q33.3	5	160401641	160421711	SLU7	5q33.3	-1013.2255879882514	-0.28766629745835415
ENSG00000172568	q33.3	5	157341598	157345677	FNDC9	5q33.3	-1019.2767000000015	-0.28955715424250733
ENSG00000107362	q21.13	9	71862452	71910931	ABHD17B	9q21.13	-1254.4989999999982	-0.3630596246769419
ENSG00000119125	q21.13	9	72114595	72257193	GDA	9q21.13	-1260.6368904674594	-0.36497759806898156
ENSG00000165092	q21.13	9	72900671	73080442	ALDH1A1	9q21.13	-1266.1945849557596	-0.3667142713130146
ENSG00000198963	q21.13	9	74497335	74693177	RORB	9q21.13	-1261.074965786343	-0.3651144882285213
ENSG00000135002	q21.13	9	76385526	76394517	RFK	9q21.13	-1230.2526872986793	-0.35548311563646073
ENSG00000187210	q21.13	9	76419850	76651203	GCNT1	9q21.13	-1223.470422248644	-0.3533637875101788
ENSG00000187764	q22.2	9	89360787	89498130	SEMA4D	9q22.2	-1162.5345662856475	-0.33432249783944107
ENSG00000165023	q22.2	9	90609832	90642862	DIRAS2	9q22.2	-1182.7141013097082	-0.3406282166275265
ENSG00000078725	q33.1	9	119153458	119369435	BRINP1	9q33.1	-1107.6357987197762	-0.3171676828414693
