## Supplementary Signatures for "Signatures of Discriminative Copy Number Aberrations in 31 Cancer Subtypes": breast_Intraductal carcinoma_amp_genes.tsv

gene_id	name	chr	start	end	symbol	band	cnv	cnv_scaled
ENSG00000151838	q23.1	14	59504539	59576812	CCDC175	14q23.1	22.139400000000006	0.4997099617420353
ENSG00000139970	q23.1	14	59595976	59870776	RTN1	14q23.1	22.139400000000006	0.4997099617420353
ENSG00000182107	q23.1	14	61277370	61281761	TMEM30B	14q23.1	21.943800000000007	0.4952950603211865
ENSG00000027075	q23.1	14	61187559	61550976	PRKCH	14q23.1	21.943800000000007	0.4952950603211865
ENSG00000126814	q23.1	14	60971441	60981170	TRMT5	14q23.1	21.943800000000007	0.4952950603211865
ENSG00000131951	q23.1	14	59919713	60063559	LRRC9	14q23.1	22.083700000000007	0.49845275310634374
ENSG00000131966	q23.1	14	58200080	58235636	ACTR10	14q23.1	22.139400000000006	0.4997099617420353
ENSG00000181619	q23.1	14	59429022	59465342	GPR135	14q23.1	22.139400000000006	0.4997099617420353
ENSG00000165617	q23.1	14	58633967	58648321	DACT1	14q23.1	22.139400000000006	0.4997099617420353
ENSG00000100575	q23.1	14	58408495	58427531	TIMM9	14q23.1	22.139400000000006	0.4997099617420353
ENSG00000032219	q23.1	14	58298504	58373887	ARID4A	14q23.1	22.139400000000006	0.4997099617420353
ENSG00000050130	q23.1	14	59484443	59505410	JKAMP	14q23.1	22.139400000000006	0.4997099617420353
ENSG00000224373	q32.33	14	106627249	106627825	IGHV4-59	14q32.33	25.2751	0.5704860680066358
ENSG00000211941	q32.33	14	106116635	106117204	IGHV3-11	14q32.33	25.2751	0.5704860680066358
ENSG00000211942	q32.33	14	106129540	106130072	IGHV3-13	14q32.33	25.2751	0.5704860680066358
ENSG00000211943	q32.33	14	106153624	106154163	IGHV3-15	14q32.33	25.2751	0.5704860680066358
ENSG00000270550	q32.33	14	106335082	106335613	IGHV3-30	14q32.33	25.2751	0.5704860680066358
ENSG00000211961	q32.33	14	106506996	106507491	IGHV1-45	14q32.33	25.2751	0.5704860680066358
ENSG00000211964	q32.33	14	106537810	106538344	IGHV3-48	14q32.33	25.2751	0.5704860680066358
ENSG00000211968	q32.33	14	106622357	106622855	IGHV1-58	14q32.33	25.2751	0.5704860680066358
ENSG00000282651	q32.33	14	106107972	106108464	IGHV5-10-1	14q32.33	25.2751	0.5704860680066358
ENSG00000211970	q32.33	14	106639119	106639657	IGHV4-61	14q32.33	25.2751	0.5704860680066358
ENSG00000280411	q32.33	14	106762092	106762588	IGHV1-69D	14q32.33	25.2751	0.5704860680066358
ENSG00000224650	q32.33	14	106810442	106811131	IGHV3-74	14q32.33	25.2751	0.5704860680066358
ENSG00000211972	q32.33	14	106675017	106675544	IGHV3-66	14q32.33	25.2751	0.5704860680066358
ENSG00000225698	q32.33	14	106790691	106791233	IGHV3-72	14q32.33	25.2751	0.5704860680066358
ENSG00000198336	q21.32	17	47200446	47223679	MYL4	17q21.32	23.18880000000001	0.5233960432913137
ENSG00000178852	q21.32	17	47323290	47441312	EFCAB13	17q21.32	23.725754176396478	0.5355156739472622
ENSG00000108439	q21.32	17	47941506	47949308	PNPO	17q21.32	20.724300000000007	0.46776963965285706
ENSG00000108465	q21.32	17	47967810	47981781	CDK5RAP3	17q21.32	25.587330745133144	0.5775334502168661
ENSG00000005243	q21.32	17	48026167	48038030	COPZ2	17q21.32	25.179047842927194	0.5683180679824215
ENSG00000120075	q21.32	17	48591257	48593961	HOXB5	17q21.32	21.1436	0.4772336895800652
ENSG00000120068	q21.32	17	48611377	48615292	HOXB8	17q21.32	20.5756	0.4644133214459028
ENSG00000159182	q21.32	17	48721719	48722518	PRAC1	17q21.32	27.082800000000002	0.6112877924364343
ENSG00000229637	q21.32	17	48723185	48724758	PRAC2	17q21.32	27.765200000000004	0.6266902910539562
ENSG00000159210	q21.32	17	48929316	48944842	SNF8	17q21.32	30.828358707062648	0.6958290626699917
ENSG00000167080	q21.32	17	49132460	49176840	B4GALNT2	17q21.32	39.084697357982336	0.8821834657423587
ENSG00000196381	q13.12	19	37667751	37692315	ZNF781	19q13.12	28.0004	0.6319990068728909
ENSG00000161298	q13.12	19	36604817	36634114	ZNF382	19q13.12	26.8749	0.6065952668464828
ENSG00000189042	q13.12	19	36687612	36727701	ZNF567	19q13.12	26.8749	0.6065952668464828
ENSG00000251247	q13.12	19	36850361	36913029	ZNF345	19q13.12	28.000400000000003	0.631999006872891
ENSG00000245680	q13.12	19	37181579	37218153	ZNF585B	19q13.12	28.000400000000003	0.631999006872891
ENSG00000167635	q13.12	19	36214602	36238774	ZNF146	19q13.12	25.39801719724007	0.5732604407507154
ENSG00000180479	q13.12	19	37554782	37594792	ZNF571	19q13.12	28.000400000000003	0.631999006872891
ENSG00000075391	q25.2	1	178094141	178484147	RASAL2	1q25.2	39.63837037666487	0.8946804585688782
ENSG00000188585	q25.2	1	178479247	178499634	CLEC20A	1q25.2	39.698499999999996	0.8960376485458587
ENSG00000240021	q25.2	1	178513109	178548602	TEX35	1q25.2	39.698499999999996	0.8960376485458587
ENSG00000116199	q25.2	1	179025804	179076567	FAM20B	1q25.2	39.69849999999999	0.8960376485458584
ENSG00000143322	q25.2	1	179099330	179229684	ABL2	1q25.2	39.698499999999996	0.8960376485458587
ENSG00000057252	q25.2	1	179293714	179358680	SOAT1	1q25.2	39.698499999999996	0.8960376485458587
ENSG00000162779	q25.2	1	179365720	179554735	AXDND1	1q25.2	39.698499999999996	0.8960376485458587
ENSG00000116218	q25.2	1	179550539	179575952	NPHS2	1q25.2	39.698499999999996	0.8960376485458587
ENSG00000157181	q31.1	1	186375838	186421378	ODR4	1q31.1	44.304500000000004	1.0
ENSG00000116703	q31.1	1	186443566	186461114	PDC	1q31.1	44.304500000000004	1.0
ENSG00000116690	q31.1	1	186296279	186314562	PRG4	1q31.1	44.304500000000004	1.0
ENSG00000262180	q31.1	1	186401046	186401180	OCLM	1q31.1	44.304500000000004	1.0
ENSG00000162928	p15	2	61017225	61051990	PEX13	2p15	25.071300000000004	0.5658860838063854
ENSG00000115507	p15	2	63050057	63057836	OTX1	2p15	25.071300000000004	0.5658860838063854
ENSG00000162929	p15	2	61065871	61138034	KIAA1841	2p15	25.071300000000004	0.5658860838063854
ENSG00000115392	p16.1	2	58159243	58241372	FANCL	2p16.1	25.071300000000004	0.5658860838063854
ENSG00000115310	p16.1	2	54972187	55112621	RTN4	2p16.1	25.071300000000004	0.5658860838063854
ENSG00000085760	p16.1	2	55236595	55269347	MTIF2	2p16.1	25.071300000000004	0.5658860838063854
ENSG00000138035	p16.1	2	55634061	55693863	PNPT1	2p16.1	25.071300000000004	0.5658860838063854
ENSG00000115239	p16.2	2	53532672	53860160	ASB3	2p16.2	25.071300000000004	0.5658860838063854
ENSG00000068912	p16.2	2	53787044	53818819	ERLEC1	2p16.2	25.071300000000004	0.5658860838063854
ENSG00000177994	p16.2	2	54330034	54383742	C2orf73	2p16.2	25.071300000000004	0.5658860838063854
ENSG00000115306	p16.2	2	54456317	54671446	SPTBN1	2p16.2	25.071300000000004	0.5658860838063854
ENSG00000243147	p23.2	2	27771717	27988087	MRPL33	2p23.2	25.30115079431302	0.5710740623257913
ENSG00000213639	p23.2	2	28751640	28802940	PPP1CB	2p23.2	24.220200000000002	0.5466758455687346
ENSG00000179270	p23.2	2	29060976	29074523	PCARE	2p23.2	24.220200000000002	0.5466758455687346
ENSG00000115295	p23.2	2	29097705	29189643	CLIP4	2p23.2	23.980700000000002	0.5412700741459672
ENSG00000197980	q25.31	3	156825481	157046129	LEKR1	3q25.31	28.05010000000001	0.6331207890846304
ENSG00000114805	q25.31	3	155375580	155745067	PLCH1	3q25.31	29.24630000000001	0.6601203038066112
ENSG00000163655	q25.31	3	155870650	155944020	GMPS	3q25.31	29.36660000000001	0.6628356036068572
ENSG00000169282	q25.31	3	156037701	156539138	KCNAB1	3q25.31	29.53590000000001	0.6666568858693813
ENSG00000171109	q26.33	3	179347709	179394936	MFN1	3q26.33	31.963400000000004	0.7214481598934646
ENSG00000114450	q26.33	3	179396088	179451476	GNB4	3q26.33	31.963399999999996	0.7214481598934644
ENSG00000114757	q26.33	3	179794958	180037053	PEX5L	3q26.33	31.7343	0.716277127605548
ENSG00000163728	q26.33	3	180602163	180617828	TTC14	3q26.33	31.7343	0.716277127605548
ENSG00000205981	q26.33	3	180983709	180989774	DNAJC19	3q26.33	28.449	0.6421243891704003
ENSG00000058063	q26.33	3	182793503	182921629	ATP11B	3q26.33	29.21750000000001	0.6594702569716396
ENSG00000113569	p13.2	5	37288137	37371106	NUP155	5p13.2	20.837445479846572	0.47032345427319056
ENSG00000253729	q11.21	8	47773108	47960183	PRKDC	8q11.21	20.262000000000004	0.45733503368732303
ENSG00000164736	q11.23	8	54457935	54460892	SOX17	8q11.23	23.390500000000003	0.5279486282431808
ENSG00000147509	q11.23	8	53851795	53959303	RGS20	8q11.23	23.245300000000007	0.5246713087835323
ENSG00000104237	q11.23	8	54509422	54871720	RP1	8q11.23	23.390500000000003	0.5279486282431808
ENSG00000104447	q23.3	8	115408496	115809673	TRPS1	8q23.3	35.404599999999995	0.7991197282443091
ENSG00000129292	q24.22	8	132775358	132848807	PHF20L1	8q24.22	31.902300000000007	0.7200690674762159
ENSG00000153317	q24.22	8	130052104	130443674	ASAP1	8q24.22	32.11410000000001	0.7248496202417363
ENSG00000104415	q24.22	8	133191039	133231690	CCN4	8q24.22	31.902300000000007	0.7200690674762159
ENSG00000155926	q24.22	8	133036728	133102912	SLA	8q24.22	31.902300000000007	0.7200690674762159
ENSG00000165071	q24.22	8	132685007	132760712	TMEM71	8q24.22	31.902300000000007	0.7200690674762159
ENSG00000147724	q24.23	8	138130023	138497261	FAM135B	8q24.23	27.52060000000001	0.6211694071708294
ENSG00000131773	q24.23	8	135457456	135656722	KHDRBS3	8q24.23	31.703100000000006	0.7155729102009954
ENSG00000137154	p22.1	9	19375715	19380236	RPS6	9p22.1	23.4728	0.5298062273583947
ENSG00000147872	p22.1	9	19108375	19149290	PLIN2	9p22.1	23.4728	0.5298062273583947
ENSG00000155876	p22.1	9	19049427	19051025	RRAGA	9p22.1	23.4728	0.5298062273583947
