## Supplementary Signatures for "Signatures of Discriminative Copy Number Aberrations in 31 Cancer Subtypes": breast_Intraductal carcinoma_del_genes.tsv

gene_id	name	chr	start	end	symbol	band	cnv	cnv_scaled
ENSG00000197249	q32.13	14	94376747	94390693	SERPINA1	14q32.13	-21.41910000000001	-0.48345201954654743
ENSG00000186910	q32.13	14	94442464	94452800	SERPINA11	14q32.13	-21.41910000000001	-0.48345201954654743
ENSG00000100665	q32.13	14	94561442	94569913	SERPINA4	14q32.13	-21.41910000000001	-0.48345201954654743
ENSG00000182512	q32.13	14	95533503	95544724	GLRX5	14q32.13	-21.41910000000001	-0.48345201954654743
ENSG00000109046	q11.1	17	27294076	27315926	WSB1	17q11.1	-37.16450098570254	-0.8388425777449816
ENSG00000120094	q21.32	17	48528526	48531011	HOXB1	17q21.32	-31.447700000000005	-0.7098082587547541
ENSG00000159202	q21.32	17	48908407	48929056	UBE2Z	17q21.32	-23.397299999999998	-0.52810211152366
ENSG00000136436	q21.32	17	48830988	48866522	CALCOCO2	17q21.32	-27.745699999999996	-0.6262501551761106
ENSG00000170689	q21.32	17	48621156	48626358	HOXB9	17q21.32	-32.1245	-0.7250843593765869
ENSG00000120068	q21.32	17	48611377	48615292	HOXB8	17q21.32	-33.5668	-0.7576386145876829
ENSG00000108511	q21.32	17	48595751	48604992	HOXB6	17q21.32	-33.312000000000005	-0.7518875057838369
ENSG00000120075	q21.32	17	48591257	48593961	HOXB5	17q21.32	-33.17960000000001	-0.7488990960286203
ENSG00000141293	q21.32	17	48133442	48430275	SKAP1	17q21.32	-30.695706592549104	-0.6928349624202756
ENSG00000005243	q21.32	17	48026167	48038030	COPZ2	17q21.32	-33.466100000000004	-0.7553657077723482
ENSG00000108465	q21.32	17	47967810	47981781	CDK5RAP3	17q21.32	-32.624700000000004	-0.7363744089200872
ENSG00000189120	q21.32	17	47844908	47855874	SP6	17q21.32	-32.814250563380284	-0.7406527680795468
ENSG00000159111	q21.32	17	47823272	47831541	MRPL10	17q21.32	-32.663079620622575	-0.7372406780490147
ENSG00000108379	q21.32	17	46762506	46833154	WNT3	17q21.32	-28.413939568035328	-0.6413330376831998
ENSG00000141295	q21.32	17	47837692	47841289	SCRN2	17q21.32	-32.8188	-0.7407554537349479
ENSG00000173838	q23.2	17	62701314	62808344	MARCH10	17q23.2	-18.66357684087176	-0.4212569116200783
ENSG00000146872	q23.2	17	62458658	62615481	TLK2	17q23.2	-18.022000000000002	-0.4067758354117528
ENSG00000245848	q13.11	19	33299934	33302534	CEBPA	19q13.11	-26.563199999999995	-0.5995598641221545
ENSG00000130881	q13.11	19	33177603	33208864	LRP3	19q13.11	-26.563199999999995	-0.5995598641221545
ENSG00000153879	q13.11	19	33373685	33382686	CEBPG	19q13.11	-22.581	-0.5096773465449334
ENSG00000166398	q13.11	19	34254552	34355571	KIAA0355	19q13.11	-21.2565	-0.47978196345743657
ENSG00000089335	q13.11	19	34677639	34686397	ZNF302	19q13.11	-23.5334	-0.5311740342403142
ENSG00000197841	q13.11	19	34734155	34745378	ZNF181	19q13.11	-23.5334	-0.5311740342403142
ENSG00000153896	q13.11	19	34758073	34773229	ZNF599	19q13.11	-23.5334	-0.5311740342403142
ENSG00000180884	q13.11	19	34956354	34964229	ZNF792	19q13.11	-23.5334	-0.5311740342403142
ENSG00000166359	q13.11	19	33132090	33175799	WDR88	19q13.11	-24.744599999999995	-0.5585121150221759
ENSG00000105711	q13.11	19	35030470	35040449	SCN1B	19q13.11	-41.17289999999999	-0.9293164351250999
ENSG00000021488	q13.11	19	32830509	32869767	SLC7A9	19q13.11	-18.27229512547764	-0.41242526437444593
ENSG00000089351	q13.11	19	34994784	35026471	GRAMD1A	19q13.11	-33.3635285324232	-0.753050559930102
ENSG00000121289	q13.11	19	32875925	32971991	CEP89	19q13.11	-18.2837	-0.4126826846031441
ENSG00000171421	p15.33	5	1798385	1801366	MRPL36	5p15.33	-41.680200000000006	-0.9407667392702773
ENSG00000049656	p15.33	5	1317752	1345099	CLPTM1L	5p15.33	-41.56040000000001	-0.9380627250053608
ENSG00000164362	p15.33	5	1253147	1295047	TERT	5p15.33	-41.86150000000001	-0.9448588743807064
ENSG00000113504	p15.33	5	1050384	1112063	SLC12A7	5p15.33	-42.32900000000001	-0.9554108499136658
ENSG00000286094	p15.33	5	716808	766919		5p15.33	-39.05960000000001	-0.881616991501992
ENSG00000112877	p15.33	5	612340	667168	CEP72	5p15.33	-41.19760000000001	-0.9298739405703711
ENSG00000066230	p15.33	5	470456	524449	SLC9A3	5p15.33	-41.18954883979494	-0.9296922172644976
ENSG00000164366	p15.33	5	196868	218153	CCDC127	5p15.33	-36.0856	-0.8144906273629089
