## Supplementary Signatures for "Signatures of Discriminative Copy Number Aberrations in 31 Cancer Subtypes": breast_Lobular carcinoma_amp_genes.tsv

gene_id	name	chr	start	end	symbol	band	cnv	cnv_scaled
ENSG00000075391	q25.2	1	178094141	178484147	RASAL2	1q25.2	141.60840000000002	1.0
ENSG00000188585	q25.2	1	178479247	178499634	CLEC20A	1q25.2	141.60840000000002	1.0
ENSG00000240021	q25.2	1	178513109	178548602	TEX35	1q25.2	141.60840000000002	1.0
ENSG00000116199	q25.2	1	179025804	179076567	FAM20B	1q25.2	141.47020000000003	0.9990240691936355
ENSG00000143322	q25.2	1	179099330	179229684	ABL2	1q25.2	141.44877321375904	0.998872759057789
ENSG00000057252	q25.2	1	179293714	179358680	SOAT1	1q25.2	141.06620000000004	0.9961711310910936
ENSG00000162779	q25.2	1	179365720	179554735	AXDND1	1q25.2	141.06620000000004	0.9961711310910936
ENSG00000116218	q25.2	1	179550539	179575952	NPHS2	1q25.2	141.06620000000004	0.9961711310910936
ENSG00000116703	q31.1	1	186443566	186461114	PDC	1q31.1	140.38150000000005	0.9913359659455232
ENSG00000262180	q31.1	1	186401046	186401180	OCLM	1q31.1	140.38150000000005	0.9913359659455232
ENSG00000116690	q31.1	1	186296279	186314562	PRG4	1q31.1	140.51180000000005	0.9922561091008728
ENSG00000157181	q31.1	1	186375838	186421378	ODR4	1q31.1	140.38150000000007	0.9913359659455234
ENSG00000168724	p13.2	5	34929559	34958964	DNAJC21	5p13.2	37.32040000000001	0.2635465127774906
ENSG00000113569	p13.2	5	37288137	37371106	NUP155	5p13.2	37.241872653653836	0.2629919740188706
ENSG00000168671	p13.2	5	36035021	36071358	UGT3A2	5p13.2	37.58650000000001	0.2654256385920609
ENSG00000113494	p13.2	5	35048756	35230487	PRLR	5p13.2	37.32040000000001	0.2635465127774906
ENSG00000113460	p13.2	5	34915677	34925996	BRIX1	5p13.2	37.32040000000001	0.2635465127774906
ENSG00000164318	p13.2	5	38258409	38465480	EGFLAM	5p13.2	35.62879101533113	0.2516008302850052
ENSG00000242110	p13.2	5	33986165	34008104	AMACR	5p13.2	36.85510000000001	0.26026069074998376
ENSG00000164175	p13.2	5	33944623	33984693	SLC45A2	5p13.2	36.85510000000001	0.26026069074998376
ENSG00000182631	p13.2	5	33936386	33938918	RXFP3	5p13.2	36.85510000000001	0.26026069074998376
ENSG00000113456	p13.2	5	34905260	34918989	RAD1	5p13.2	37.32040000000001	0.2635465127774906
ENSG00000145536	p15.32	5	5140330	5320304	ADAMTS16	5p15.32	39.2914	0.27746517861934744
ENSG00000122642	p14.3	7	32957404	33006930	FKBP9	7p14.3	30.450699999999994	0.21503456009671734
ENSG00000154678	p14.3	7	31751179	32428131	PDE1C	7p14.3	30.42951762099244	0.214884975898269
ENSG00000106341	p14.3	7	31687215	31708455	PPP1R17	7p14.3	30.475799999999992	0.21521180946892973
ENSG00000180347	p14.3	7	31514071	31658720	ITPRID1	7p14.3	30.526173366921103	0.21556753248339153
ENSG00000105778	p14.3	7	32495426	32588726	AVL9	7p14.3	30.435999999999993	0.2149307526954615
ENSG00000106128	p14.3	7	30938669	30993254	GHRHR	7p14.3	30.75469999999999	0.21718132540160037
ENSG00000240583	p14.3	7	30911694	30925517	AQP1	7p14.3	30.75469999999999	0.21718132540160037
ENSG00000106100	p14.3	7	30424527	30478784	NOD1	7p14.3	30.63489999999999	0.21633533039000502
ENSG00000136193	p14.3	7	29920104	29990289	SCRN1	7p14.3	30.82099999999999	0.2176495179664482
ENSG00000078549	p14.3	7	31052461	31111479	ADCYAP1R1	7p14.3	30.698201920201186	0.2167823513308616
ENSG00000221869	q11.21	8	47736913	47738164	CEBPD	8q11.21	40.44350000000001	0.2856009954211756
ENSG00000253729	q11.21	8	47773108	47960183	PRKDC	8q11.21	39.874566197899206	0.28158333967405325
ENSG00000104237	q11.23	8	54509422	54871720	RP1	8q11.23	43.3069	0.30582154730934036
ENSG00000164736	q11.23	8	54457935	54460892	SOX17	8q11.23	41.567400000000006	0.2935376714940639
ENSG00000147509	q11.23	8	53851795	53959303	RGS20	8q11.23	41.3511	0.29201021973272767
ENSG00000104447	q23.3	8	115408496	115809673	TRPS1	8q23.3	64.89159418169791	0.4582467860783534
ENSG00000153317	q24.22	8	130052104	130443674	ASAP1	8q24.22	61.48101554529231	0.43416220750529133
ENSG00000165071	q24.22	8	132685007	132760712	TMEM71	8q24.22	59.92450000000002	0.4231705181331052
ENSG00000129292	q24.22	8	132775358	132848807	PHF20L1	8q24.22	59.340921526709266	0.4190494457017328
ENSG00000155926	q24.22	8	133036728	133102912	SLA	8q24.22	58.64260000000001	0.4141180890399157
ENSG00000104415	q24.22	8	133191039	133231690	CCN4	8q24.22	57.00490000000001	0.402553097132656
ENSG00000131773	q24.23	8	135457456	135656722	KHDRBS3	8q24.23	56.84070000000002	0.40139356139890014
ENSG00000147724	q24.23	8	138130023	138497261	FAM135B	8q24.23	54.48007928957598	0.38472350008598344
