## Supplementary Signatures for "Signatures of Discriminative Copy Number Aberrations in 31 Cancer Subtypes": breast_Lobular carcinoma_del_genes.tsv

gene_id	name	chr	start	end	symbol	band	cnv	cnv_scaled
ENSG00000107984	q21.1	10	52314281	52318042	DKK1	10q21.1	-24.42260000000001	-0.17246575768104155
ENSG00000072401	q21.1	10	58334979	58370751	UBE2D1	10q21.1	-22.453400000000006	-0.15855980294954256
ENSG00000151151	q21.1	10	58191517	58267894	IPMK	10q21.1	-24.64430000000001	-0.17403134277345134
ENSG00000151150	q21.2	10	60026298	60733490	ANK3	10q21.2	-23.138331184247058	-0.16339660065537817
ENSG00000170312	q21.2	10	60778331	60794852	CDK1	10q21.2	-23.116800000000005	-0.16324455328921167
ENSG00000196932	q21.2	10	61406642	61453381	TMEM26	10q21.2	-23.75840000000001	-0.16777535795899118
ENSG00000183346	q21.2	10	61662961	61766766	CABCOCO1	10q21.2	-23.959900000000008	-0.16919829614627385
ENSG00000285551	q21.2	10	62520448	62672011		10q21.2	-23.019807679316855	-0.1625596199047292
ENSG00000227877	q21.2	10	59736692	59756041	MRLN	10q21.2	-21.597800000000007	-0.15251778849277306
ENSG00000180628	q23.32	10	91163012	91284337	PCGF5	10q23.32	-32.4605	-0.22922722098406592
ENSG00000119986	q24.2	10	97677424	97687241	AVPI1	10q24.2	-32.3057	-0.22813406549328993
ENSG00000166024	q24.2	10	98134624	98244897	R3HCC1L	10q24.2	-32.3057	-0.22813406549328993
ENSG00000138131	q24.2	10	98247690	98268194	LOXL4	10q24.2	-32.3057	-0.22813406549328993
ENSG00000119946	q24.2	10	99329356	99394330	CNNM1	10q24.2	-32.332300000000004	-0.2283219074574672
ENSG00000119929	q24.2	10	99702558	99756134	CUTC	10q24.2	-32.5481	-0.22984582835481507
ENSG00000014919	q24.2	10	99711844	99732100	COX15	10q24.2	-32.5481	-0.22984582835481507
ENSG00000107554	q24.2	10	99875577	100009947	DNMBP	10q24.2	-32.613099999999996	-0.23030484067329332
ENSG00000155252	q24.2	10	97640686	97676434	PI4K2A	10q24.2	-32.3057	-0.22813406549328993
ENSG00000241935	q24.2	10	97584323	97612802	HOGA1	10q24.2	-31.369500000000006	-0.22152287576160737
ENSG00000119919	q24.2	10	99532942	99536524	NKX2-3	10q24.2	-32.3653	-0.2285549444806946
ENSG00000122966	q24.23	12	119685791	119877320	CIT	12q24.23	-22.986899638221576	-0.1623272322702719
ENSG00000111725	q24.23	12	119667864	119681624	PRKAB1	12q24.23	-22.657300000000003	-0.15999968928396902
ENSG00000152137	q24.23	12	119178642	119221131	HSPB8	12q24.23	-23.4811	-0.165817140791083
ENSG00000176871	q24.23	12	118032694	118062430	WSB2	12q24.23	-24.1047	-0.17022083435728388
ENSG00000182512	q32.13	14	95533503	95544724	GLRX5	14q32.13	-28.849299999999992	-0.20372590891500778
ENSG00000100665	q32.13	14	94561442	94569913	SERPINA4	14q32.13	-30.822099999999992	-0.21765728586722247
ENSG00000186910	q32.13	14	94442464	94452800	SERPINA11	14q32.13	-30.897399999999994	-0.21818903398385964
ENSG00000197249	q32.13	14	94376747	94390693	SERPINA1	14q32.13	-30.897399999999994	-0.21818903398385964
ENSG00000179938	q13.2	15	30083053	30093499	GOLGA8J	15q13.2	-37.62000000000001	-0.2656622064792767
ENSG00000109046	q11.1	17	27294076	27315926	WSB1	17q11.1	-34.6723	-0.24484635092268534
ENSG00000005243	q21.32	17	48026167	48038030	COPZ2	17q21.32	-32.29689999999999	-0.22807192228709583
ENSG00000159111	q21.32	17	47823272	47831541	MRPL10	17q21.32	-31.806699999999985	-0.22461026323297192
ENSG00000141293	q21.32	17	48133442	48430275	SKAP1	17q21.32	-32.08229999999999	-0.22655647546331986
ENSG00000108379	q21.32	17	46762506	46833154	WNT3	17q21.32	-35.37759999999999	-0.24982698766457345
ENSG00000136436	q21.32	17	48830988	48866522	CALCOCO2	17q21.32	-29.122565524603132	-0.20565563571513504
ENSG00000108465	q21.32	17	47967810	47981781	CDK5RAP3	17q21.32	-32.29689999999999	-0.22807192228709583
ENSG00000189120	q21.32	17	47844908	47855874	SP6	17q21.32	-31.80669999999999	-0.22461026323297195
ENSG00000167080	q21.32	17	49132460	49176840	B4GALNT2	17q21.32	-28.99929999999999	-0.2047851681114961
ENSG00000141295	q21.32	17	47837692	47841289	SCRN2	17q21.32	-31.806699999999985	-0.22461026323297192
ENSG00000120094	q21.32	17	48528526	48531011	HOXB1	17q21.32	-30.759799999999988	-0.21721734021428096
ENSG00000159202	q21.32	17	48908407	48929056	UBE2Z	17q21.32	-29.01639999999999	-0.2049059236598958
ENSG00000120075	q21.32	17	48591257	48593961	HOXB5	17q21.32	-30.75979999999999	-0.217217340214281
ENSG00000108511	q21.32	17	48595751	48604992	HOXB6	17q21.32	-30.75979999999999	-0.217217340214281
ENSG00000120068	q21.32	17	48611377	48615292	HOXB8	17q21.32	-30.759799999999988	-0.21721734021428096
ENSG00000170689	q21.32	17	48621156	48626358	HOXB9	17q21.32	-30.759799999999988	-0.21721734021428096
ENSG00000141378	q23.1	17	59674636	59707626	PTRH2	17q23.1	-25.433399999999995	-0.17960375231977757
ENSG00000170832	q23.2	17	60177327	60422470	USP32	17q23.2	-25.463199999999997	-0.17981419181347993
ENSG00000173838	q23.2	17	62701314	62808344	MARCH10	17q23.2	-27.252599999999994	-0.1924504478547882
ENSG00000253506	q23.2	17	61590421	61591219	NACA2	17q23.2	-26.3452	-0.1860426358888314
ENSG00000170836	q23.2	17	60600183	60666280	PPM1D	17q23.2	-25.476591427273757	-0.1799087584301055
ENSG00000146872	q23.2	17	62458658	62615481	TLK2	17q23.2	-26.226499999999994	-0.18520440877801028
ENSG00000088756	p11.31	18	6729718	6915716	ARHGAP28	18p11.31	-44.14410000000001	-0.3117336259713407
ENSG00000198081	p11.31	18	5289019	5297053	ZBTB14	18p11.31	-44.30670000000001	-0.3128818629403341
ENSG00000177426	p11.31	18	3411608	3459978	TGIF1	18p11.31	-44.55370000000001	-0.31462610975055155
ENSG00000074657	q21.32	18	58862600	58986480	ZNF532	18q21.32	-56.3923	-0.39822708257419753
ENSG00000166603	q21.32	18	60371062	60372775	MC4R	18q21.32	-56.60679999999999	-0.3997418232251758
ENSG00000183287	q21.32	18	59430939	59697662	CCBE1	18q21.32	-56.4274	-0.39847494922617577
ENSG00000163848	q21.2	3	125225561	125375354	ZNF148	3q21.2	-21.780500000000007	-0.15380796619409587
ENSG00000181804	q24	3	143265222	143848485	SLC9A9	3q24	-21.147496229697772	-0.14933786576006627
ENSG00000153012	p15.2	4	24998847	25030946	LGI2	4p15.2	-26.187900000000003	-0.184931826078114
ENSG00000168228	p15.2	4	25312774	25370383	ZCCHC4	4p15.2	-26.282799999999998	-0.18560198406309225
ENSG00000168214	p15.2	4	26163455	26435131	RBPJ	4p15.2	-26.25249194984298	-0.1853879568573826
ENSG00000163110	q22.3	4	94451857	94668227	PDLIM5	4q22.3	-26.982699999999994	-0.19054448747390684
ENSG00000138696	q22.3	4	94757955	95158448	BMPR1B	4q22.3	-25.350500000000004	-0.17901833507051843
ENSG00000168785	q23	4	98470367	98658611	TSPAN5	4q23	-25.902600000000007	-0.1829171150863932
ENSG00000151247	q23	4	98871684	98930637	EIF4E	4q23	-25.909000000000006	-0.18296231014544337
ENSG00000172955	q23	4	99202638	99219537	ADH6	4q23	-25.886300000000006	-0.1828020089203748
ENSG00000196616	q23	4	99304971	99352760	ADH1B	4q23	-25.886300000000006	-0.1828020089203748
ENSG00000138823	q23	4	99563761	99623999	MTTP	4q23	-26.41363470113574	-0.18652590313241119
ENSG00000112164	p21.2	6	39048781	39091303	GLP1R	6p21.2	-20.1991	-0.14264054957191805
ENSG00000164626	p21.2	6	39188971	39229475	KCNK5	6p21.2	-20.1655	-0.14240327551190465
ENSG00000137200	p21.2	6	37433219	37482827	CMTR1	6p21.2	-20.365099999999998	-0.14381279641603179
ENSG00000107362	q21.13	9	71862452	71910931	ABHD17B	9q21.13	-25.235155597527474	-0.1782038042766352
ENSG00000119125	q21.13	9	72114595	72257193	GDA	9q21.13	-25.5184	-0.18020399919778768
ENSG00000165092	q21.13	9	72900671	73080442	ALDH1A1	9q21.13	-25.1423	-0.17754808330579255
ENSG00000198963	q21.13	9	74497335	74693177	RORB	9q21.13	-26.9551	-0.19034958378175304
ENSG00000135002	q21.13	9	76385526	76394517	RFK	9q21.13	-22.999600000000004	-0.16241691877035544
ENSG00000187210	q21.13	9	76419850	76651203	GCNT1	9q21.13	-21.962	-0.15508966982184672
ENSG00000187764	q22.2	9	89360787	89498130	SEMA4D	9q22.2	-26.424965064149507	-0.1866059150738904
ENSG00000165023	q22.2	9	90609832	90642862	DIRAS2	9q22.2	-28.493100000000002	-0.20121052140974685
ENSG00000078725	q33.1	9	119153458	119369435	BRINP1	9q33.1	-20.829600000000003	-0.14709296906115737
