## Supplementary Signatures for "Signatures of Discriminative Copy Number Aberrations in 31 Cancer Subtypes": cerebellum_Medulloblastoma_amp_genes.tsv

gene_id	name	chr	start	end	symbol	band	cnv	cnv_scaled
ENSG00000005243	q21.32	17	48026167	48038030	COPZ2	17q21.32	553.2579500000003	0.8635753318106874
ENSG00000178852	q21.32	17	47323290	47441312	EFCAB13	17q21.32	552.4534500000002	0.8622395621544539
ENSG00000167080	q21.32	17	49132460	49176840	B4GALNT2	17q21.32	552.7990500000001	0.8628133868818548
ENSG00000159210	q21.32	17	48929316	48944842	SNF8	17q21.32	551.8312500000001	0.8612064784004346
ENSG00000229637	q21.32	17	48723185	48724758	PRAC2	17q21.32	552.40605	0.862160860499133
ENSG00000159182	q21.32	17	48721719	48722518	PRAC1	17q21.32	552.40605	0.862160860499133
ENSG00000120068	q21.32	17	48611377	48615292	HOXB8	17q21.32	552.4308500000001	0.862202037736516
ENSG00000120075	q21.32	17	48591257	48593961	HOXB5	17q21.32	552.4049500000001	0.8621590340894104
ENSG00000198336	q21.32	17	47200446	47223679	MYL4	17q21.32	552.3885500000001	0.8621318039808186
ENSG00000108465	q21.32	17	47967810	47981781	CDK5RAP3	17q21.32	553.3067500000002	0.863656357987473
ENSG00000108439	q21.32	17	47941506	47949308	PNPO	17q21.32	553.3067500000002	0.863656357987473
ENSG00000189120	q21.32	17	47844908	47855874	SP6	17q21.32	553.3067500000002	0.863656357987473
ENSG00000141294	q21.32	17	47831634	47837719	LRRC46	17q21.32	553.3067500000002	0.863656357987473
ENSG00000006025	q21.32	17	47807372	47821834	OSBPL7	17q21.32	554.0214500000003	0.8648430261954407
ENSG00000198933	q21.32	17	47694081	47712050	TBKBP1	17q21.32	553.1471500000002	0.863391362540444
ENSG00000074695	q21.32	18	59327823	59359265	LMAN1	18q21.32	260.81944999999996	0.3780184957455829
ENSG00000074657	q21.32	18	58862600	58986480	ZNF532	18q21.32	260.88638617731687	0.3781296347319896
ENSG00000134443	q21.32	18	59220158	59230774	GRP	18q21.32	260.81944999999996	0.3780184957455829
ENSG00000075391	q25.2	1	178094141	178484147	RASAL2	1q25.2	206.10515000000024	0.2871723780301768
ENSG00000188585	q25.2	1	178479247	178499634	CLEC20A	1q25.2	206.10515000000024	0.2871723780301768
ENSG00000240021	q25.2	1	178513109	178548602	TEX35	1q25.2	206.10515000000024	0.2871723780301768
ENSG00000116199	q25.2	1	179025804	179076567	FAM20B	1q25.2	205.63135000000023	0.28638569355146537
ENSG00000143322	q25.2	1	179099330	179229684	ABL2	1q25.2	207.78327518121864	0.289958690890876
ENSG00000057252	q25.2	1	179293714	179358680	SOAT1	1q25.2	209.22545000000022	0.29235323826429077
ENSG00000116218	q25.2	1	179550539	179575952	NPHS2	1q25.2	209.03575000000023	0.2920382656057607
ENSG00000162779	q25.2	1	179365720	179554735	AXDND1	1q25.2	209.22634943654685	0.2923547316639759
ENSG00000116690	q31.1	1	186296279	186314562	PRG4	1q31.1	212.9882000000002	0.29860080479504497
ENSG00000116703	q31.1	1	186443566	186461114	PDC	1q31.1	212.9882000000002	0.29860080479504497
ENSG00000262180	q31.1	1	186401046	186401180	OCLM	1q31.1	212.9882000000002	0.29860080479504497
ENSG00000157181	q31.1	1	186375838	186421378	ODR4	1q31.1	212.9882000000002	0.29860080479504497
ENSG00000164500	p12.2	7	50096036	50159830	SPATA48	7p12.2	339.8778551519259	0.5092848955866512
ENSG00000154678	p14.3	7	31751179	32428131	PDE1C	7p14.3	349.6753717237585	0.5255524224270448
ENSG00000106341	p14.3	7	31687215	31708455	PPP1R17	7p14.3	350.8206499999998	0.5274540109532677
ENSG00000136193	p14.3	7	29920104	29990289	SCRN1	7p14.3	352.5018133685763	0.5302453683366306
ENSG00000106100	p14.3	7	30424527	30478784	NOD1	7p14.3	351.2344499999997	0.5281410730834718
ENSG00000240583	p14.3	7	30911694	30925517	AQP1	7p14.3	351.1481499999997	0.5279977829388691
ENSG00000180347	p14.3	7	31514071	31658720	ITPRID1	7p14.3	350.8206499999998	0.5274540109532677
ENSG00000106128	p14.3	7	30938669	30993254	GHRHR	7p14.3	351.1481499999997	0.5279977829388691
ENSG00000078549	p14.3	7	31052461	31111479	ADCYAP1R1	7p14.3	351.06781357505895	0.527864394550148
ENSG00000105778	p14.3	7	32495426	32588726	AVL9	7p14.3	349.62119999999976	0.5254624771879861
ENSG00000122642	p14.3	7	32957404	33006930	FKBP9	7p14.3	350.00459999999975	0.5260990639949468
ENSG00000127989	q21.2	7	91692008	91880702	MTERF1	7q21.2	441.2724627877929	0.6776377112307412
ENSG00000001630	q21.2	7	92112153	92134803	CYP51A1	7q21.2	443.68816666666703	0.6816486794592621
ENSG00000240720	q21.2	7	92141643	92179531	LRRD1	7q21.2	451.9657182629245	0.6953924982910659
ENSG00000001631	q21.2	7	92198969	92246166	KRIT1	7q21.2	451.93626666666694	0.6953435976712915
ENSG00000127980	q21.2	7	92487020	92528520	PEX1	7q21.2	449.38267227581497	0.6911036798321024
ENSG00000004766	q21.2	7	93232340	93361123	VPS50	7q21.2	426.12121666666695	0.6524809992074694
ENSG00000146776	q22.3	7	105605067	105876604	ATXN7L1	7q22.3	408.4232126331869	0.623095720445733
ENSG00000164597	q22.3	7	107201555	107564514	COG5	7q22.3	410.90294512158704	0.6272130000151311
ENSG00000005249	q22.3	7	107044705	107161811	PRKAR2B	7q22.3	415.17520000000036	0.6343065344219416
ENSG00000105835	q22.3	7	106248298	106286326	NAMPT	7q22.3	411.71273900676437	0.6285575594925993
ENSG00000091127	q22.3	7	105439661	105522271	PUS7	7q22.3	408.19255000000044	0.6227127345585517
ENSG00000005483	q22.3	7	105014190	105115019	KMT2E	7q22.3	407.5617500000004	0.6216653716012466
ENSG00000173114	q31.1	7	111091006	111125454	LRRN3	7q31.1	415.72646666666697	0.6352218424217255
ENSG00000091138	q31.1	7	107765467	107803225	SLC26A3	7q31.1	407.96820000000025	0.6223402299937585
ENSG00000091140	q31.1	7	107891162	107931730	DLD	7q31.1	412.29390000000035	0.6295225032093811
ENSG00000091136	q31.1	7	107923799	108003187	LAMB1	7q31.1	412.2914548242621	0.6295184433068884
ENSG00000091128	q31.1	7	108023548	108130361	LAMB4	7q31.1	412.25277721351745	0.6294542240666047
ENSG00000198839	q31.1	7	112206695	112343934	ZNF277	7q31.1	416.3447373857552	0.6362484021058717
ENSG00000001626	q31.2	7	117465784	117715971	CFTR	7q31.2	414.43106666666694	0.6330709959174563
ENSG00000154438	q31.2	7	117363222	117428123	ASZ1	7q31.2	414.43106666666694	0.6330709959174563
ENSG00000105989	q31.2	7	117275451	117323152	WNT2	7q31.2	414.43106666666694	0.6330709959174563
ENSG00000105967	q31.2	7	115935148	116159896	TFEC	7q31.2	415.1247166666669	0.6342227132848226
ENSG00000186591	q32.2	7	129830732	129952960	UBE2H	7q32.2	409.7431000000001	0.625287225099847
ENSG00000128607	q32.2	7	130070534	130135705	KLHDC10	7q32.2	409.7431000000001	0.625287225099847
ENSG00000165120	q32.2	7	130206344	130216844	SSMEM1	7q32.2	409.7431000000001	0.625287225099847
ENSG00000091704	q32.2	7	130380339	130388114	CPA1	7q32.2	409.62970000000007	0.6250989388611685
ENSG00000106477	q32.2	7	130393771	130442433	CEP41	7q32.2	409.62970000000007	0.6250989388611685
ENSG00000197150	q36.1	7	151028422	151047782	ABCB8	7q36.1	392.4928500000004	0.596645384810925
ENSG00000170279	q36.1	7	148590766	148615860	C7orf33	7q36.1	389.7175500000004	0.5920373530807271
ENSG00000055130	q36.1	7	148697914	148801110	CUL1	7q36.1	389.4466754647647	0.5915876004582111
ENSG00000155660	q36.1	7	149003062	149028662	PDIA4	7q36.1	389.1904500000004	0.5911621707490918
ENSG00000197362	q36.1	7	149069641	149090782	ZNF786	7q36.1	389.1904500000004	0.5911621707490918
ENSG00000204947	q36.1	7	149102784	149126324	ZNF425	7q36.1	389.1904500000004	0.5911621707490918
ENSG00000197558	q36.1	7	149776042	149833979	SSPO	7q36.1	393.5589819276908	0.5984155609185078
ENSG00000106479	q36.1	7	149838375	149867479	ZNF862	7q36.1	391.8594500000005	0.5955937048851848
ENSG00000106538	q36.1	7	150338317	150341662	RARRES2	7q36.1	391.7106500000005	0.5953466414608871
ENSG00000214022	q36.1	7	150368189	150374044	REPIN1	7q36.1	391.7106500000005	0.5953466414608871
ENSG00000133574	q36.1	7	150567369	150573953	GIMAP4	7q36.1	391.71765000000045	0.5953582640682128
ENSG00000196329	q36.1	7	150722253	150750033	GIMAP5	7q36.1	391.9797053104516	0.5957933734926447
ENSG00000106565	q36.1	7	150791285	150801360	TMEM176B	7q36.1	392.10885000000036	0.5960078017804793
ENSG00000133627	q36.1	7	152759749	152855378	ACTR3B	7q36.1	391.8930500000004	0.5956494934003487
ENSG00000106648	q36.1	7	151956379	152019929	GALNTL5	7q36.1	392.30095000000046	0.5963267593329498
ENSG00000106617	q36.1	7	151556124	151877125	PRKAG2	7q36.1	392.291652878345	0.5963113226480553
ENSG00000082014	q36.1	7	151238764	151277896	SMARCD3	7q36.1	391.24675000000036	0.5945763946696792
ENSG00000033100	q36.1	7	151232489	151238827	CHPF2	7q36.1	391.24675000000036	0.5945763946696792
ENSG00000285292	q36.1	7	151207837	151227166	ABCF2	7q36.1	391.24675000000036	0.5945763946696792
ENSG00000164900	q36.1	7	151148589	151174745	GBX1	7q36.1	391.24675000000036	0.5945763946696792
ENSG00000164896	q36.1	7	151076593	151080866	FASTK	7q36.1	392.4928500000004	0.596645384810925
ENSG00000164885	q36.1	7	151053815	151057897	CDK5	7q36.1	392.4928500000004	0.596645384810925
ENSG00000002933	q36.1	7	150800403	150805118	TMEM176A	7q36.1	393.5351500000004	0.5983759910417417
ENSG00000133619	q36.1	7	149714781	149734575	KRBA1	7q36.1	391.4633500000005	0.5949360313477902
