## Supplementary Signatures for "Signatures of Discriminative Copy Number Aberrations in 31 Cancer Subtypes": cerebellum_Medulloblastoma_del_genes.tsv

gene_id	name	chr	start	end	symbol	band	cnv	cnv_scaled
ENSG00000175395	p11.21	10	37949573	37976647	ZNF25	10p11.21	-337.1253999999996	-0.5047147948133932
ENSG00000108100	p11.21	10	35247025	35572669	CCNY	10p11.21	-332.0916999999999	-0.4963569778853869
ENSG00000148498	p11.21	10	34109560	34815325	PARD3	10p11.21	-335.49557889380105	-0.502008684709293
ENSG00000072401	q21.1	10	58334979	58370751	UBE2D1	10q21.1	-429.1213499999997	-0.6574623380158222
ENSG00000151151	q21.1	10	58191517	58267894	IPMK	10q21.1	-432.01219700544107	-0.6622622208134374
ENSG00000107984	q21.1	10	52314281	52318042	DKK1	10q21.1	-418.9931999999996	-0.640645836531945
ENSG00000196932	q21.2	10	61406642	61453381	TMEM26	10q21.2	-432.6856999999998	-0.663380486647513
ENSG00000170312	q21.2	10	60778331	60794852	CDK1	10q21.2	-432.1261043937822	-0.6624513495057517
ENSG00000151150	q21.2	10	60026298	60733490	ANK3	10q21.2	-431.7397503815165	-0.661809857938134
ENSG00000227877	q21.2	10	59736692	59756041	MRLN	10q21.2	-429.0950999999997	-0.6574187532383503
ENSG00000183346	q21.2	10	61662961	61766766	CABCOCO1	10q21.2	-433.6968999999998	-0.6650594552943534
ENSG00000285551	q21.2	10	62520448	62672011		10q21.2	-441.70417223598656	-0.6783545097157708
ENSG00000180628	q23.32	10	91163012	91284337	PCGF5	10q23.32	-613.5213541978347	-0.9636350293977457
ENSG00000241935	q24.2	10	97584323	97612802	HOGA1	10q24.2	-626.6199776547869	-0.985383623247618
ENSG00000155252	q24.2	10	97640686	97676434	PI4K2A	10q24.2	-626.693	-0.9855048675396784
ENSG00000119986	q24.2	10	97677424	97687241	AVPI1	10q24.2	-626.6742999999999	-0.9854738185743935
ENSG00000138131	q24.2	10	98247690	98268194	LOXL4	10q24.2	-626.4317	-0.9850710122119298
ENSG00000119946	q24.2	10	99329356	99394330	CNNM1	10q24.2	-630.2002818125126	-0.99132826172366
ENSG00000119919	q24.2	10	99532942	99536524	NKX2-3	10q24.2	-631.2273999999996	-0.9930336604908577
ENSG00000119929	q24.2	10	99702558	99756134	CUTC	10q24.2	-633.0039999999996	-0.9959834782301541
ENSG00000014919	q24.2	10	99711844	99732100	COX15	10q24.2	-633.0039999999996	-0.9959834782301541
ENSG00000107554	q24.2	10	99875577	100009947	DNMBP	10q24.2	-635.4230486351909	-1.0
ENSG00000166024	q24.2	10	98134624	98244897	R3HCC1L	10q24.2	-626.492	-0.9851711326721794
ENSG00000171490	p13.13	16	11833850	11851580	RSL1D1	16p13.13	-305.7111000000001	-0.45255535576826145
ENSG00000189067	p13.13	16	11547722	11636381	LITAF	16p13.13	-301.48755000000017	-0.44554268960097243
ENSG00000175646	p13.13	16	11280841	11281330	PRM1	16p13.13	-301.3604000000002	-0.4453315732407611
ENSG00000178279	p13.13	16	11267748	11269533	TNP2	16p13.13	-301.5692000000002	-0.44567825901356595
ENSG00000179583	p13.13	16	10866222	10943021	CIITA	16p13.13	-301.38520000000017	-0.44537275047814406
ENSG00000103342	p13.13	16	11868128	11916082	GSPT1	16p13.13	-305.7111000000001	-0.45255535576826145
ENSG00000121289	q13.11	19	32875925	32971991	CEP89	19q13.11	-251.05232330273728	-0.36180142741644744
ENSG00000180884	q13.11	19	34956354	34964229	ZNF792	19q13.11	-253.7517999999998	-0.3662835642218074
ENSG00000153896	q13.11	19	34758073	34773229	ZNF599	19q13.11	-253.7517999999998	-0.3662835642218074
ENSG00000197841	q13.11	19	34734155	34745378	ZNF181	19q13.11	-253.7517999999998	-0.3662835642218074
ENSG00000166398	q13.11	19	34254552	34355571	KIAA0355	19q13.11	-252.61559999999977	-0.3643970490155771
ENSG00000153879	q13.11	19	33373685	33382686	CEBPG	19q13.11	-250.91229999999987	-0.361568936578707
ENSG00000021488	q13.11	19	32830509	32869767	SLC7A9	19q13.11	-250.5742999999999	-0.3610077306821168
ENSG00000245848	q13.11	19	33299934	33302534	CEBPA	19q13.11	-250.91229999999987	-0.361568936578707
ENSG00000130881	q13.11	19	33177603	33208864	LRP3	19q13.11	-250.91229999999987	-0.361568936578707
ENSG00000166359	q13.11	19	33132090	33175799	WDR88	19q13.11	-251.0765940296575	-0.36184172586337693
ENSG00000089335	q13.11	19	34677639	34686397	ZNF302	19q13.11	-253.7517999999998	-0.3662835642218074
ENSG00000213965	q13.11	19	32691961	32713796	NUDT19	19q13.11	-250.5742999999999	-0.3610077306821168
ENSG00000105711	q13.11	19	35030470	35040449	SCN1B	19q13.11	-253.7517999999998	-0.3662835642218074
ENSG00000105186	q13.11	19	32597006	32676597	ANKRD27	19q13.11	-250.6490792410451	-0.3611318920756585
ENSG00000089351	q13.11	19	34994784	35026471	GRAMD1A	19q13.11	-253.7517999999998	-0.3662835642218074
ENSG00000186326	q13.11	19	32675848	32678300	RGS9BP	19q13.11	-250.5742999999999	-0.3610077306821168
ENSG00000175606	q21.11	8	73972437	73982783	TMEM70	8q21.11	-546.5098	-0.8523708892927122
ENSG00000164764	q21.11	8	73064543	73124088	SBSPON	8q21.11	-546.5080999999999	-0.8523680666595043
ENSG00000187210	q21.13	9	76419850	76651203	GCNT1	9q21.13	-338.13793910319765	-0.5063959868703249
ENSG00000135002	q21.13	9	76385526	76394517	RFK	9q21.13	-333.45219999999995	-0.49861591463778643
ENSG00000198963	q21.13	9	74497335	74693177	RORB	9q21.13	-334.16246728636514	-0.49979522289004474
ENSG00000165092	q21.13	9	72900671	73080442	ALDH1A1	9q21.13	-335.60984715374605	-0.5021984125828854
ENSG00000119125	q21.13	9	72114595	72257193	GDA	9q21.13	-325.42100000000005	-0.48528113121561045
ENSG00000107362	q21.13	9	71862452	71910931	ABHD17B	9q21.13	-325.85330000000005	-0.48599891023660435
ENSG00000165023	q22.2	9	90609832	90642862	DIRAS2	9q22.2	-351.25555000000037	-0.528176106942698
ENSG00000187764	q22.2	9	89360787	89498130	SEMA4D	9q22.2	-352.5605500000004	-0.5303428930227283
ENSG00000078725	q33.1	9	119153458	119369435	BRINP1	9q33.1	-361.21019446613303	-0.5447045246138609
