## Supplementary Signatures for "Signatures of Discriminative Copy Number Aberrations in 31 Cancer Subtypes": colon_Adenocarcinoma intestinal type_del_genes.tsv

gene_id	name	chr	start	end	symbol	band	cnv	cnv_scaled
ENSG00000182400	q21.1	14	39147811	39170532	TRAPPC6B	14q21.1	-10.376900000000001	-0.38560354950428827
ENSG00000092208	q21.1	14	39114223	39136973	GEMIN2	14q21.1	-10.376900000000001	-0.38560354950428827
ENSG00000100934	q21.1	14	39031919	39109646	SEC23A	14q21.1	-10.376900000000001	-0.38560354950428827
ENSG00000139874	q21.1	14	38207904	38213067	SSTR1	14q21.1	-10.376900000000001	-0.38560354950428827
ENSG00000129514	q21.1	14	37589552	37596059	FOXA1	14q21.1	-10.376900000000001	-0.38560354950428827
ENSG00000187790	q21.2	14	45135930	45200890	FANCM	14q21.2	-10.376900000000001	-0.38560354950428827
ENSG00000189139	q21.2	14	44504149	44507283	FSCB	14q21.2	-10.376900000000001	-0.38560354950428827
ENSG00000185246	q21.2	14	45084107	45116282	PRPF39	14q21.2	-10.376900000000001	-0.38560354950428827
ENSG00000182512	q32.13	14	95533503	95544724	GLRX5	14q32.13	-10.288500000000003	-0.3823186230063767
ENSG00000197249	q32.13	14	94376747	94390693	SERPINA1	14q32.13	-11.3916	-0.423309600606448
ENSG00000100665	q32.13	14	94561442	94569913	SERPINA4	14q32.13	-11.391599999999999	-0.4233096006064479
ENSG00000186910	q32.13	14	94442464	94452800	SERPINA11	14q32.13	-11.391599999999999	-0.4233096006064479
ENSG00000179938	q13.2	15	30083053	30093499	GOLGA8J	15q13.2	-14.530700000000001	-0.5399579351041218
ENSG00000177426	p11.31	18	3411608	3459978	TGIF1	18p11.31	-18.3204	-0.6807824367911768
ENSG00000198081	p11.31	18	5289019	5297053	ZBTB14	18p11.31	-19.4296	-0.7220000891835249
ENSG00000088756	p11.31	18	6729718	6915716	ARHGAP28	18p11.31	-19.4296	-0.7220000891835249
ENSG00000074657	q21.32	18	58862600	58986480	ZNF532	18q21.32	-26.451600000000006	-0.9829362189158258
ENSG00000166603	q21.32	18	60371062	60372775	MC4R	18q21.32	-26.910799999999995	-0.9999999999999998
ENSG00000183287	q21.32	18	59430939	59697662	CCBE1	18q21.32	-26.910800000000002	-1.0
ENSG00000168214	p15.2	4	26163455	26435131	RBPJ	4p15.2	-14.133800000000004	-0.5252092096853309
ENSG00000168228	p15.2	4	25312774	25370383	ZCCHC4	4p15.2	-14.079300000000003	-0.5231840004756456
ENSG00000153012	p15.2	4	24998847	25030946	LGI2	4p15.2	-14.097500000000004	-0.5238603088722744
ENSG00000138696	q22.3	4	94757955	95158448	BMPR1B	4q22.3	-10.1662	-0.3777739792202387
ENSG00000163110	q22.3	4	94451857	94668227	PDLIM5	4q22.3	-10.1662	-0.3777739792202387
ENSG00000138823	q23	4	99563761	99623999	MTTP	4q23	-10.166200000000002	-0.37777397922023875
ENSG00000196616	q23	4	99304971	99352760	ADH1B	4q23	-10.1662	-0.3777739792202387
ENSG00000172955	q23	4	99202638	99219537	ADH6	4q23	-10.1662	-0.3777739792202387
ENSG00000151247	q23	4	98871684	98930637	EIF4E	4q23	-10.1662	-0.3777739792202387
ENSG00000168785	q23	4	98470367	98658611	TSPAN5	4q23	-10.1662	-0.3777739792202387
