## Supplementary Signatures for "Signatures of Discriminative Copy Number Aberrations in 31 Cancer Subtypes": colon_Adenocarcinoma_amp_genes.tsv

gene_id	name	chr	start	end	symbol	band	cnv	cnv_scaled
ENSG00000122034	q12.2	13	27424619	27435823	GTF3A	13q12.2	874.5172182203376	0.5153301880098189
ENSG00000122033	q12.2	13	27435643	27450591	MTIF3	13q12.2	875.3973999999986	0.5158603553986171
ENSG00000152520	q12.2	13	28138506	28295335	PAN3	13q12.2	870.2581884486293	0.5127648103286878
ENSG00000183463	q12.2	13	27977717	27988693	URAD	13q12.2	879.310774660509	0.518217531692304
ENSG00000165556	q12.2	13	27960918	27969315	CDX2	13q12.2	881.3377702294963	0.5194384691994738
ENSG00000136155	q22.3	13	77535674	77645263	SCEL	13q22.3	795.4991295899592	0.46773454960302163
ENSG00000005810	q22.3	13	77044657	77327094	MYCBP2	13q22.3	795.6768471347714	0.4678415957255998
ENSG00000005812	q22.3	13	76992598	77027195	FBXL3	13q22.3	796.4567999999992	0.4683113913786101
ENSG00000139797	q32.2	13	98175785	98177269	RNF113B	13q32.2	826.5717999999995	0.48645081585046024
ENSG00000065150	q32.2	13	97953658	98024296	IPO5	13q32.2	824.5811607562359	0.48525177715834833
ENSG00000125813	p11.22	20	21705659	21718486	PAX1	20p11.22	664.9130000000004	0.38907749382456314
ENSG00000125844	p12.1	20	17613678	17682295	RRBP1	20p12.1	604.0290788422454	0.35240476297976264
ENSG00000125864	p12.1	20	17493905	17569220	BFSP1	20p12.1	602.5469401512394	0.3515120137570394
ENSG00000089048	p12.1	20	13714322	13784886	ESF1	20p12.1	526.4264010740127	0.30566168105413843
ENSG00000101230	p12.1	20	13221274	13300651	ISM1	20p12.1	532.7898885905182	0.30949465469462367
ENSG00000183798	q12	20	41359962	41366818	EMILIN3	20q12	1120.5463	0.6635229805325085
ENSG00000124181	q12	20	41136960	41196801	PLCG1	20q12	1120.5861178436355	0.6635469643534369
ENSG00000164500	p12.2	7	50096036	50159830	SPATA48	7p12.2	593.9082706169161	0.3463086103515893
ENSG00000136193	p14.3	7	29920104	29990289	SCRN1	7p14.3	607.3359498482995	0.35439661876101675
ENSG00000106100	p14.3	7	30424527	30478784	NOD1	7p14.3	605.1982019374693	0.3531089708523879
ENSG00000078549	p14.3	7	31052461	31111479	ADCYAP1R1	7p14.3	604.0088232673882	0.3523925622668203
ENSG00000180347	p14.3	7	31514071	31658720	ITPRID1	7p14.3	602.5323851479532	0.3515032467179294
ENSG00000106341	p14.3	7	31687215	31708455	PPP1R17	7p14.3	602.3936957618054	0.3514197087586043
ENSG00000154678	p14.3	7	31751179	32428131	PDE1C	7p14.3	602.2373088029697	0.3513255108695728
ENSG00000105778	p14.3	7	32495426	32588726	AVL9	7p14.3	601.8257000000003	0.35107758303316533
ENSG00000106128	p14.3	7	30938669	30993254	GHRHR	7p14.3	604.0984753130557	0.35244656314715017
ENSG00000122642	p14.3	7	32957404	33006930	FKBP9	7p14.3	601.1261246016592	0.3506562018244463
ENSG00000240583	p14.3	7	30911694	30925517	AQP1	7p14.3	604.3311863902412	0.3525867339925219
ENSG00000001630	q21.2	7	92112153	92134803	CYP51A1	7q21.2	489.2141000000006	0.28324727877103084
ENSG00000240720	q21.2	7	92141643	92179531	LRRD1	7q21.2	489.1991000000006	0.28323824369325973
ENSG00000001631	q21.2	7	92198969	92246166	KRIT1	7q21.2	489.1991000000006	0.28323824369325973
ENSG00000127980	q21.2	7	92487020	92528520	PEX1	7q21.2	492.4386015322955	0.2851895202455262
ENSG00000004766	q21.2	7	93232340	93361123	VPS50	7q21.2	492.0281000000005	0.28494225936089584
ENSG00000127989	q21.2	7	91692008	91880702	MTERF1	7q21.2	487.8115450380023	0.28240246589370105
ENSG00000005483	q22.3	7	105014190	105115019	KMT2E	7q22.3	489.52840802009547	0.2834365985980741
ENSG00000091127	q22.3	7	105439661	105522271	PUS7	7q22.3	492.02389999999986	0.2849397295391195
ENSG00000146776	q22.3	7	105605067	105876604	ATXN7L1	7q22.3	488.76579752334516	0.28297724892159254
ENSG00000105835	q22.3	7	106248298	106286326	NAMPT	7q22.3	482.7044999999999	0.27932629595376474
ENSG00000005249	q22.3	7	107044705	107161811	PRKAR2B	7q22.3	483.0866506144613	0.27955647998856115
ENSG00000164597	q22.3	7	107201555	107564514	COG5	7q22.3	483.6905442259792	0.27992022837159825
ENSG00000173114	q31.1	7	111091006	111125454	LRRN3	7q31.1	464.6489853962892	0.2684507640442713
ENSG00000091138	q31.1	7	107765467	107803225	SLC26A3	7q31.1	481.25689999999986	0.27845435071499836
ENSG00000198839	q31.1	7	112206695	112343934	ZNF277	7q31.1	473.29242412022654	0.27365704011632597
ENSG00000091140	q31.1	7	107891162	107931730	DLD	7q31.1	482.7187	0.27933484916072154
ENSG00000091128	q31.1	7	108023548	108130361	LAMB4	7q31.1	482.69033122944234	0.27931776155750415
ENSG00000091136	q31.1	7	107923799	108003187	LAMB1	7q31.1	482.651359315925	0.2792942872728696
ENSG00000001626	q31.2	7	117465784	117715971	CFTR	7q31.2	497.7311190780869	0.2883774074209479
ENSG00000154438	q31.2	7	117363222	117428123	ASZ1	7q31.2	495.06703950357445	0.28677272967800027
ENSG00000105989	q31.2	7	117275451	117323152	WNT2	7q31.2	493.24332911447385	0.28567423866483016
ENSG00000105967	q31.2	7	115935148	116159896	TFEC	7q31.2	480.6671950704536	0.2780991487216335
ENSG00000106477	q32.2	7	130393771	130442433	CEP41	7q32.2	494.0038044430785	0.286132302247295
ENSG00000186591	q32.2	7	129830732	129952960	UBE2H	7q32.2	522.1406387135056	0.30308020130508595
ENSG00000128607	q32.2	7	130070534	130135705	KLHDC10	7q32.2	506.8973809699669	0.29389860002519674
ENSG00000165120	q32.2	7	130206344	130216844	SSMEM1	7q32.2	496.1754	0.2874403378969109
ENSG00000091704	q32.2	7	130380339	130388114	CPA1	7q32.2	493.4447999999999	0.2857955923394533
ENSG00000133627	q36.1	7	152759749	152855378	ACTR3B	7q36.1	491.09669932496683	0.2843812408585613
ENSG00000106648	q36.1	7	151956379	152019929	GALNTL5	7q36.1	491.82047338642985	0.2848171978541646
ENSG00000106617	q36.1	7	151556124	151877125	PRKAG2	7q36.1	492.4469074925904	0.28519452324534145
ENSG00000164900	q36.1	7	151148589	151174745	GBX1	7q36.1	497.38161591205176	0.28816688820185554
ENSG00000033100	q36.1	7	151232489	151238827	CHPF2	7q36.1	495.46569999999963	0.2870128582506324
ENSG00000170279	q36.1	7	148590766	148615860	C7orf33	7q36.1	491.8279999999994	0.2848217314234282
ENSG00000055130	q36.1	7	148697914	148801110	CUL1	7q36.1	494.62440375440895	0.28650611311680063
ENSG00000155660	q36.1	7	149003062	149028662	PDIA4	7q36.1	492.4790999999993	0.28521391403254726
ENSG00000197362	q36.1	7	149069641	149090782	ZNF786	7q36.1	492.43301581193657	0.2851861557510028
ENSG00000204947	q36.1	7	149102784	149126324	ZNF425	7q36.1	492.3322999999993	0.28512549073809373
ENSG00000133619	q36.1	7	149714781	149734575	KRBA1	7q36.1	493.8756999999993	0.2860551400068918
ENSG00000197558	q36.1	7	149776042	149833979	SSPO	7q36.1	492.78778453608174	0.28539984661856405
ENSG00000106538	q36.1	7	150338317	150341662	RARRES2	7q36.1	490.8440999999994	0.2842290905554935
ENSG00000214022	q36.1	7	150368189	150374044	REPIN1	7q36.1	492.0446999999994	0.28495225818029524
ENSG00000133574	q36.1	7	150567369	150573953	GIMAP4	7q36.1	492.5194999999994	0.28523824850867757
ENSG00000196329	q36.1	7	150722253	150750033	GIMAP5	7q36.1	492.8892999999994	0.285460993292662
ENSG00000106565	q36.1	7	150791285	150801360	TMEM176B	7q36.1	493.6134999999995	0.28589720684745246
ENSG00000002933	q36.1	7	150800403	150805118	TMEM176A	7q36.1	493.6134999999995	0.28589720684745246
ENSG00000197150	q36.1	7	151028422	151047782	ABCB8	7q36.1	491.66389999999956	0.2847228876726121
ENSG00000082014	q36.1	7	151238764	151277896	SMARCD3	7q36.1	494.05132701206884	0.2861609269210758
ENSG00000164885	q36.1	7	151053815	151057897	CDK5	7q36.1	489.83789999999954	0.2836230175386058
ENSG00000164896	q36.1	7	151076593	151080866	FASTK	7q36.1	490.3722999999996	0.2839449072426655
ENSG00000285292	q36.1	7	151207837	151227166	ABCF2	7q36.1	495.9263366212907	0.28729031743047223
ENSG00000106479	q36.1	7	149838375	149867479	ZNF862	7q36.1	494.92610944827504	0.28668784207733894
ENSG00000253729	q11.21	8	47773108	47960183	PRKDC	8q11.21	497.84912348448114	0.28844848602022183
ENSG00000221869	q11.21	8	47736913	47738164	CEBPD	8q11.21	497.1140999999997	0.2880057530638284
ENSG00000104237	q11.23	8	54509422	54871720	RP1	8q11.23	508.5999967857857	0.2949241511125493
ENSG00000164736	q11.23	8	54457935	54460892	SOX17	8q11.23	505.1713	0.29285891497166816
ENSG00000147509	q11.23	8	53851795	53959303	RGS20	8q11.23	504.34748871187077	0.2923627017012024
ENSG00000104447	q23.3	8	115408496	115809673	TRPS1	8q23.3	620.519893393472	0.3623378157784098
ENSG00000104415	q24.22	8	133191039	133231690	CCN4	8q24.22	653.1771000000009	0.38200850921027873
ENSG00000155926	q24.22	8	133036728	133102912	SLA	8q24.22	651.027207472128	0.3807135461310177
ENSG00000129292	q24.22	8	132775358	132848807	PHF20L1	8q24.22	647.2418152306566	0.3784334585779545
ENSG00000165071	q24.22	8	132685007	132760712	TMEM71	8q24.22	644.6546222525176	0.3768750925935264
ENSG00000153317	q24.22	8	130052104	130443674	ASAP1	8q24.22	655.9478165066894	0.38367741848492537
ENSG00000131773	q24.23	8	135457456	135656722	KHDRBS3	8q24.23	638.1301543968095	0.3729451542940866
ENSG00000147724	q24.23	8	138130023	138497261	FAM135B	8q24.23	631.9330361847291	0.36921239129388206
