## Supplementary Signatures for "Signatures of Discriminative Copy Number Aberrations in 31 Cancer Subtypes": colon_Adenocarcinoma_del_genes.tsv

gene_id	name	chr	start	end	symbol	band	cnv	cnv_scaled
ENSG00000182400	q21.1	14	39147811	39170532	TRAPPC6B	14q21.1	-607.3357000000008	-0.3543964682677628
ENSG00000092208	q21.1	14	39114223	39136973	GEMIN2	14q21.1	-594.9727000000008	-0.3469497571687928
ENSG00000100934	q21.1	14	39031919	39109646	SEC23A	14q21.1	-594.9727000000008	-0.3469497571687928
ENSG00000139874	q21.1	14	38207904	38213067	SSTR1	14q21.1	-544.3261999999996	-0.31644341941307064
ENSG00000129514	q21.1	14	37589552	37596059	FOXA1	14q21.1	-543.6664999999997	-0.3160460566926961
ENSG00000187790	q21.2	14	45135930	45200890	FANCM	14q21.2	-567.6707000000002	-0.3305047109482894
ENSG00000189139	q21.2	14	44504149	44507283	FSCB	14q21.2	-571.6582000000001	-0.3329065357891162
ENSG00000185246	q21.2	14	45084107	45116282	PRPF39	14q21.2	-566.9092	-0.33004603016677464
ENSG00000182512	q32.13	14	95533503	95544724	GLRX5	14q32.13	-559.8057000000002	-0.32576731850362395
ENSG00000197249	q32.13	14	94376747	94390693	SERPINA1	14q32.13	-558.9682000000003	-0.32526285999473553
ENSG00000100665	q32.13	14	94561442	94569913	SERPINA4	14q32.13	-560.0297000000003	-0.3259022423316729
ENSG00000186910	q32.13	14	94442464	94452800	SERPINA11	14q32.13	-558.2669459230187	-0.32484046765321195
ENSG00000179938	q13.2	15	30083053	30093499	GOLGA8J	15q13.2	-613.5878000000002	-0.35816234891662363
ENSG00000177426	p11.31	18	3411608	3459978	TGIF1	18p11.31	-1246.331200000001	-0.7392880707948105
ENSG00000198081	p11.31	18	5289019	5297053	ZBTB14	18p11.31	-1254.1002000000015	-0.743967638741741
ENSG00000088756	p11.31	18	6729718	6915716	ARHGAP28	18p11.31	-1241.4687722142091	-0.7363592432480665
ENSG00000074657	q21.32	18	58862600	58986480	ZNF532	18q21.32	-1656.607581395079	-0.9864133383657867
ENSG00000166603	q21.32	18	60371062	60372775	MC4R	18q21.32	-1675.2655999999986	-0.9976517816425031
ENSG00000183287	q21.32	18	59430939	59697662	CCBE1	18q21.32	-1679.1641027306537	-0.9999999999999999
ENSG00000168214	p15.2	4	26163455	26435131	RBPJ	4p15.2	-527.4519005525931	-0.306279378890354
ENSG00000168228	p15.2	4	25312774	25370383	ZCCHC4	4p15.2	-510.01090000000056	-0.29577399246374775
ENSG00000153012	p15.2	4	24998847	25030946	LGI2	4p15.2	-511.36800000000056	-0.2965914260666283
ENSG00000138696	q22.3	4	94757955	95158448	BMPR1B	4q22.3	-523.6538452226182	-0.30399166387132737
ENSG00000163110	q22.3	4	94451857	94668227	PDLIM5	4q22.3	-526.7283159125283	-0.30584353599055497
ENSG00000138823	q23	4	99563761	99623999	MTTP	4q23	-521.6973000000003	-0.3028131613213876
ENSG00000196616	q23	4	99304971	99352760	ADH1B	4q23	-526.5642173041655	-0.30574469307797547
ENSG00000172955	q23	4	99202638	99219537	ADH6	4q23	-521.8759000000002	-0.30292073898071586
ENSG00000151247	q23	4	98871684	98930637	EIF4E	4q23	-526.2936535453806	-0.305581722104464
ENSG00000168785	q23	4	98470367	98658611	TSPAN5	4q23	-526.0776329502144	-0.3054516045792977
