## Supplementary Signatures for "Signatures of Discriminative Copy Number Aberrations in 31 Cancer Subtypes": colon_Adenoma_amp_genes.tsv

gene_id	name	chr	start	end	symbol	band	cnv	cnv_scaled
ENSG00000165556	q12.2	13	27960918	27969315	CDX2	13q12.2	10.3951	0.6130668380917558
ENSG00000152520	q12.2	13	28138506	28295335	PAN3	13q12.2	10.3951	0.6130668380917558
ENSG00000122034	q12.2	13	27424619	27435823	GTF3A	13q12.2	10.3951	0.6130668380917558
ENSG00000122033	q12.2	13	27435643	27450591	MTIF3	13q12.2	10.3951	0.6130668380917558
ENSG00000183463	q12.2	13	27977717	27988693	URAD	13q12.2	10.3951	0.6130668380917558
ENSG00000005812	q22.3	13	76992598	77027195	FBXL3	13q22.3	10.6321	0.6270442736746502
ENSG00000005810	q22.3	13	77044657	77327094	MYCBP2	13q22.3	10.6321	0.6270442736746502
ENSG00000136155	q22.3	13	77535674	77645263	SCEL	13q22.3	10.6321	0.6270442736746502
ENSG00000065150	q32.2	13	97953658	98024296	IPO5	13q32.2	10.638900000000001	0.6274453140204886
ENSG00000139797	q32.2	13	98175785	98177269	RNF113B	13q32.2	10.638900000000001	0.6274453140204886
ENSG00000182809	q32.33	14	105472962	105480170	CRIP2	14q32.33	8.619400000000002	0.5083422289586518
ENSG00000185347	q32.33	14	105489855	105499575	TEDC1	14q32.33	8.619400000000002	0.5083422289586518
ENSG00000184986	q32.33	14	105526583	105530202	TMEM121	14q32.33	9.213700000000003	0.5433919756544923
ENSG00000211896	q32.33	14	105736343	105743071	IGHG1	14q32.33	13.3556	0.7876668298350429
ENSG00000211933	q32.33	14	105939756	105940253	IGHV6-1	14q32.33	7.8492	0.46291851214031704
ENSG00000211934	q32.33	14	105986582	105987083	IGHV1-2	14q32.33	6.4039	0.3776797456932396
ENSG00000211893	q32.33	14	105639559	105644790	IGHG2	14q32.33	13.373000000000003	0.7886930213082175
ENSG00000211890	q32.33	14	105583731	105588395	IGHA2	14q32.33	13.015200000000002	0.7675912219345481
ENSG00000125813	p11.22	20	21705659	21718486	PAX1	20p11.22	14.165400000000002	0.8354260169026713
ENSG00000101230	p12.1	20	13221274	13300651	ISM1	20p12.1	13.4543	0.7934878125018432
ENSG00000089048	p12.1	20	13714322	13784886	ESF1	20p12.1	13.4543	0.7934878125018432
ENSG00000125864	p12.1	20	17493905	17569220	BFSP1	20p12.1	13.483700000000002	0.7952217222323796
ENSG00000125844	p12.1	20	17613678	17682295	RRBP1	20p12.1	13.483700000000002	0.7952217222323796
ENSG00000183798	q12	20	41359962	41366818	EMILIN3	20q12	15.6391	0.9223397165588381
ENSG00000124181	q12	20	41136960	41196801	PLCG1	20q12	15.6391	0.9223397165588381
ENSG00000164500	p12.2	7	50096036	50159830	SPATA48	7p12.2	16.3681	0.965333600693564
ENSG00000136193	p14.3	7	29920104	29990289	SCRN1	7p14.3	16.389799999999997	0.9666133912089597
ENSG00000106341	p14.3	7	31687215	31708455	PPP1R17	7p14.3	16.3681	0.965333600693564
ENSG00000105778	p14.3	7	32495426	32588726	AVL9	7p14.3	16.3681	0.965333600693564
ENSG00000154678	p14.3	7	31751179	32428131	PDE1C	7p14.3	16.3681	0.965333600693564
ENSG00000180347	p14.3	7	31514071	31658720	ITPRID1	7p14.3	16.3681	0.965333600693564
ENSG00000078549	p14.3	7	31052461	31111479	ADCYAP1R1	7p14.3	16.389799999999997	0.9666133912089597
ENSG00000106128	p14.3	7	30938669	30993254	GHRHR	7p14.3	16.389799999999997	0.9666133912089597
ENSG00000240583	p14.3	7	30911694	30925517	AQP1	7p14.3	16.389799999999997	0.9666133912089597
ENSG00000106100	p14.3	7	30424527	30478784	NOD1	7p14.3	16.389799999999997	0.9666133912089597
ENSG00000122642	p14.3	7	32957404	33006930	FKBP9	7p14.3	16.3681	0.965333600693564
ENSG00000001630	q21.2	7	92112153	92134803	CYP51A1	7q21.2	16.916999999999998	0.9977058133157191
ENSG00000240720	q21.2	7	92141643	92179531	LRRD1	7q21.2	16.916999999999998	0.9977058133157191
ENSG00000001631	q21.2	7	92198969	92246166	KRIT1	7q21.2	16.916999999999998	0.9977058133157191
ENSG00000004766	q21.2	7	93232340	93361123	VPS50	7q21.2	16.938399999999998	0.9989679108746808
ENSG00000127980	q21.2	7	92487020	92528520	PEX1	7q21.2	16.916999999999998	0.9977058133157191
ENSG00000127989	q21.2	7	91692008	91880702	MTERF1	7q21.2	16.916999999999998	0.9977058133157191
ENSG00000005483	q22.3	7	105014190	105115019	KMT2E	7q22.3	16.955899999999996	1.0
ENSG00000091127	q22.3	7	105439661	105522271	PUS7	7q22.3	16.955899999999996	1.0
ENSG00000146776	q22.3	7	105605067	105876604	ATXN7L1	7q22.3	16.955899999999996	1.0
ENSG00000105835	q22.3	7	106248298	106286326	NAMPT	7q22.3	16.955899999999996	1.0
ENSG00000005249	q22.3	7	107044705	107161811	PRKAR2B	7q22.3	16.955899999999996	1.0
ENSG00000164597	q22.3	7	107201555	107564514	COG5	7q22.3	16.955899999999996	1.0
ENSG00000091128	q31.1	7	108023548	108130361	LAMB4	7q31.1	16.955899999999996	1.0
ENSG00000173114	q31.1	7	111091006	111125454	LRRN3	7q31.1	16.955899999999996	1.0
ENSG00000091136	q31.1	7	107923799	108003187	LAMB1	7q31.1	16.955899999999996	1.0
ENSG00000198839	q31.1	7	112206695	112343934	ZNF277	7q31.1	16.955899999999996	1.0
ENSG00000091138	q31.1	7	107765467	107803225	SLC26A3	7q31.1	16.955899999999996	1.0
ENSG00000091140	q31.1	7	107891162	107931730	DLD	7q31.1	16.955899999999996	1.0
ENSG00000001626	q31.2	7	117465784	117715971	CFTR	7q31.2	16.955899999999996	1.0
ENSG00000154438	q31.2	7	117363222	117428123	ASZ1	7q31.2	16.955899999999996	1.0
ENSG00000105989	q31.2	7	117275451	117323152	WNT2	7q31.2	16.955899999999996	1.0
ENSG00000105967	q31.2	7	115935148	116159896	TFEC	7q31.2	16.955899999999996	1.0
ENSG00000106477	q32.2	7	130393771	130442433	CEP41	7q32.2	16.362	0.9649738439127384
ENSG00000091704	q32.2	7	130380339	130388114	CPA1	7q32.2	16.362	0.9649738439127384
ENSG00000165120	q32.2	7	130206344	130216844	SSMEM1	7q32.2	16.362	0.9649738439127384
ENSG00000128607	q32.2	7	130070534	130135705	KLHDC10	7q32.2	16.362	0.9649738439127384
ENSG00000186591	q32.2	7	129830732	129952960	UBE2H	7q32.2	16.362	0.9649738439127384
ENSG00000285292	q36.1	7	151207837	151227166	ABCF2	7q36.1	16.0723	0.947888345649597
ENSG00000106648	q36.1	7	151956379	152019929	GALNTL5	7q36.1	16.0723	0.947888345649597
ENSG00000170279	q36.1	7	148590766	148615860	C7orf33	7q36.1	16.0723	0.947888345649597
ENSG00000055130	q36.1	7	148697914	148801110	CUL1	7q36.1	16.0723	0.947888345649597
ENSG00000155660	q36.1	7	149003062	149028662	PDIA4	7q36.1	16.0723	0.947888345649597
ENSG00000197362	q36.1	7	149069641	149090782	ZNF786	7q36.1	16.0723	0.947888345649597
ENSG00000204947	q36.1	7	149102784	149126324	ZNF425	7q36.1	16.0723	0.947888345649597
ENSG00000197558	q36.1	7	149776042	149833979	SSPO	7q36.1	16.0723	0.947888345649597
ENSG00000106479	q36.1	7	149838375	149867479	ZNF862	7q36.1	16.0723	0.947888345649597
ENSG00000106538	q36.1	7	150338317	150341662	RARRES2	7q36.1	16.0723	0.947888345649597
ENSG00000214022	q36.1	7	150368189	150374044	REPIN1	7q36.1	16.0723	0.947888345649597
ENSG00000133627	q36.1	7	152759749	152855378	ACTR3B	7q36.1	16.0723	0.947888345649597
ENSG00000133574	q36.1	7	150567369	150573953	GIMAP4	7q36.1	16.0723	0.947888345649597
ENSG00000106565	q36.1	7	150791285	150801360	TMEM176B	7q36.1	16.0723	0.947888345649597
ENSG00000002933	q36.1	7	150800403	150805118	TMEM176A	7q36.1	16.0723	0.947888345649597
ENSG00000197150	q36.1	7	151028422	151047782	ABCB8	7q36.1	16.0723	0.947888345649597
ENSG00000164885	q36.1	7	151053815	151057897	CDK5	7q36.1	16.0723	0.947888345649597
ENSG00000164896	q36.1	7	151076593	151080866	FASTK	7q36.1	16.0723	0.947888345649597
ENSG00000164900	q36.1	7	151148589	151174745	GBX1	7q36.1	16.0723	0.947888345649597
ENSG00000033100	q36.1	7	151232489	151238827	CHPF2	7q36.1	16.0723	0.947888345649597
ENSG00000082014	q36.1	7	151238764	151277896	SMARCD3	7q36.1	16.0723	0.947888345649597
ENSG00000106617	q36.1	7	151556124	151877125	PRKAG2	7q36.1	16.0723	0.947888345649597
ENSG00000196329	q36.1	7	150722253	150750033	GIMAP5	7q36.1	16.0723	0.947888345649597
ENSG00000133619	q36.1	7	149714781	149734575	KRBA1	7q36.1	16.0723	0.947888345649597
