## Supplementary Signatures for "Signatures of Discriminative Copy Number Aberrations in 31 Cancer Subtypes": colon_Adenoma_del_genes.tsv

gene_id	name	chr	start	end	symbol	band	cnv	cnv_scaled
ENSG00000177426	p11.31	18	3411608	3459978	TGIF1	18p11.31	-10.7535	-0.6342040233782933
ENSG00000198081	p11.31	18	5289019	5297053	ZBTB14	18p11.31	-9.6035	-0.5663810237144594
ENSG00000088756	p11.31	18	6729718	6915716	ARHGAP28	18p11.31	-9.6035	-0.5663810237144594
ENSG00000074657	q21.32	18	58862600	58986480	ZNF532	18q21.32	-14.7024	-0.8670964089196094
ENSG00000183287	q21.32	18	59430939	59697662	CCBE1	18q21.32	-14.7024	-0.8670964089196094
ENSG00000166603	q21.32	18	60371062	60372775	MC4R	18q21.32	-14.7024	-0.8670964089196094
ENSG00000286094	p15.33	5	716808	766919		5p15.33	-14.396099999999995	-0.8490319004004505
