## Supplementary Signatures for "Signatures of Discriminative Copy Number Aberrations in 31 Cancer Subtypes": colon_Mucinous adenocarcinoma_amp_genes.tsv

gene_id	name	chr	start	end	symbol	band	cnv	cnv_scaled
ENSG00000198353	q13.13	12	54016931	54056030	HOXC4	12q13.13	12.684400000000002	0.40751521226490867
ENSG00000167778	q13.13	12	53064316	53079404	SPRYD3	12q13.13	12.8449	0.41267163996890077
ENSG00000167779	q13.13	12	53097436	53102345	IGFBP6	12q13.13	12.8449	0.41267163996890077
ENSG00000139631	q13.13	12	53157663	53180909	CSAD	12q13.13	12.8449	0.41267163996890077
ENSG00000139626	q13.13	12	53191323	53207282	ITGB7	12q13.13	12.8449	0.41267163996890077
ENSG00000123349	q13.13	12	53295291	53299450	PFDN5	12q13.13	12.8449	0.41267163996890077
ENSG00000139637	q13.13	12	53299695	53307177	C12orf10	12q13.13	12.8449	0.41267163996890077
ENSG00000197111	q13.13	12	53452102	53481162	PCBP2	12q13.13	12.8449	0.41267163996890077
ENSG00000139546	q13.13	12	53500921	53506431	TARBP2	12q13.13	12.8449	0.41267163996890077
ENSG00000123388	q13.13	12	53973126	53977643	HOXC11	12q13.13	12.684400000000002	0.40751521226490867
ENSG00000180818	q13.13	12	53985065	53990279	HOXC10	12q13.13	12.684400000000002	0.40751521226490867
ENSG00000110934	q13.13	12	51281038	51324668	BIN2	12q13.13	12.587900000000001	0.40441493018743047
ENSG00000094916	q13.13	12	54230942	54280133	CBX5	12q13.13	12.684400000000002	0.40751521226490867
ENSG00000123405	q13.13	12	54292111	54301015	NFE2	12q13.13	12.684400000000002	0.40751521226490867
ENSG00000170627	q13.13	12	54455950	54473602	GTSF1	12q13.13	12.627200000000002	0.40567753211121177
ENSG00000063046	q13.13	12	53006158	53042209	EIF4B	12q13.13	12.8449	0.41267163996890077
ENSG00000111057	q13.13	12	52948871	52952906	KRT18	12q13.13	12.8473	0.41274874542989504
ENSG00000189182	q13.13	12	52689626	52703524	KRT77	12q13.13	12.8473	0.41274874542989504
ENSG00000139629	q13.13	12	51351247	51392867	GALNT6	12q13.13	12.587900000000001	0.40441493018743047
ENSG00000196876	q13.13	12	51590266	51812864	SCN8A	12q13.13	12.587900000000001	0.40441493018743047
ENSG00000261308	q13.13	12	51817840	51848766	FIGNL2	12q13.13	12.587900000000001	0.40441493018743047
ENSG00000161835	q13.13	12	52006946	52015889	GRASP	12q13.13	12.651	0.4064421612660716
ENSG00000185479	q13.13	12	52446651	52452146	KRT6B	12q13.13	12.8473	0.41274874542989504
ENSG00000205420	q13.13	12	52487176	52493257	KRT6A	12q13.13	12.8473	0.41274874542989504
ENSG00000139648	q13.13	12	52543909	52553145	KRT71	12q13.13	12.8473	0.41274874542989504
ENSG00000183463	q12.2	13	27977717	27988693	URAD	13q12.2	15.4091	0.4950523995862006
ENSG00000152520	q12.2	13	28138506	28295335	PAN3	13q12.2	15.4091	0.4950523995862006
ENSG00000122034	q12.2	13	27424619	27435823	GTF3A	13q12.2	15.5012	0.4980113216518559
ENSG00000165556	q12.2	13	27960918	27969315	CDX2	13q12.2	15.4091	0.4950523995862006
ENSG00000122033	q12.2	13	27435643	27450591	MTIF3	13q12.2	15.5012	0.4980113216518559
ENSG00000136155	q22.3	13	77535674	77645263	SCEL	13q22.3	15.9952	0.5138821957065108
ENSG00000005810	q22.3	13	77044657	77327094	MYCBP2	13q22.3	15.995200000000002	0.5138821957065108
ENSG00000005812	q22.3	13	76992598	77027195	FBXL3	13q22.3	15.995200000000002	0.5138821957065108
ENSG00000139797	q32.2	13	98175785	98177269	RNF113B	13q32.2	15.264000000000001	0.49039073192358845
ENSG00000065150	q32.2	13	97953658	98024296	IPO5	13q32.2	15.264000000000001	0.49039073192358845
ENSG00000116690	q31.1	1	186296279	186314562	PRG4	1q31.1	10.123899999999999	0.3252533235666415
ENSG00000116703	q31.1	1	186443566	186461114	PDC	1q31.1	10.1215	0.32517621810564723
ENSG00000262180	q31.1	1	186401046	186401180	OCLM	1q31.1	10.1215	0.32517621810564723
ENSG00000157181	q31.1	1	186375838	186421378	ODR4	1q31.1	10.123899999999999	0.3252533235666415
ENSG00000125813	p11.22	20	21705659	21718486	PAX1	20p11.22	13.876499999999997	0.4458141372862731
ENSG00000089048	p12.1	20	13714322	13784886	ESF1	20p12.1	11.986600000000003	0.38509679948082326
ENSG00000125864	p12.1	20	17493905	17569220	BFSP1	20p12.1	13.6075	0.43717190019983154
ENSG00000125844	p12.1	20	17613678	17682295	RRBP1	20p12.1	13.6075	0.43717190019983154
ENSG00000101230	p12.1	20	13221274	13300651	ISM1	20p12.1	11.986600000000003	0.38509679948082326
ENSG00000124181	q12	20	41136960	41196801	PLCG1	20q12	18.23989999999999	0.5859982908289476
ENSG00000183798	q12	20	41359962	41366818	EMILIN3	20q12	17.931699999999992	0.5760966645462662
ENSG00000242110	p13.2	5	33986165	34008104	AMACR	5p13.2	10.8011	0.34700991447719276
ENSG00000164318	p13.2	5	38258409	38465480	EGFLAM	5p13.2	10.244299999999999	0.32912144752652095
ENSG00000113569	p13.2	5	37288137	37371106	NUP155	5p13.2	11.2694	0.3620551175537006
ENSG00000168671	p13.2	5	36035021	36071358	UGT3A2	5p13.2	11.635199999999998	0.3738072749002447
ENSG00000113494	p13.2	5	35048756	35230487	PRLR	5p13.2	11.5772	0.37194389292621644
ENSG00000182631	p13.2	5	33936386	33938918	RXFP3	5p13.2	10.8011	0.34700991447719276
ENSG00000164175	p13.2	5	33944623	33984693	SLC45A2	5p13.2	10.8011	0.34700991447719276
ENSG00000168724	p13.2	5	34929559	34958964	DNAJC21	5p13.2	11.577199999999998	0.3719438929262164
ENSG00000113456	p13.2	5	34905260	34918989	RAD1	5p13.2	11.577199999999998	0.3719438929262164
ENSG00000113460	p13.2	5	34915677	34925996	BRIX1	5p13.2	11.577199999999998	0.3719438929262164
ENSG00000164500	p12.2	7	50096036	50159830	SPATA48	7p12.2	16.0996	0.5172362832597618
ENSG00000154678	p14.3	7	31751179	32428131	PDE1C	7p14.3	14.913599999999999	0.4791333346184242
ENSG00000180347	p14.3	7	31514071	31658720	ITPRID1	7p14.3	14.91282046726879	0.47910829035567426
ENSG00000106341	p14.3	7	31687215	31708455	PPP1R17	7p14.3	14.913599999999999	0.4791333346184242
ENSG00000105778	p14.3	7	32495426	32588726	AVL9	7p14.3	14.913599999999999	0.4791333346184242
ENSG00000122642	p14.3	7	32957404	33006930	FKBP9	7p14.3	14.898599999999998	0.47865142548720996
ENSG00000078549	p14.3	7	31052461	31111479	ADCYAP1R1	7p14.3	14.9122	0.47908835643284425
ENSG00000240583	p14.3	7	30911694	30925517	AQP1	7p14.3	14.9122	0.47908835643284425
ENSG00000106128	p14.3	7	30938669	30993254	GHRHR	7p14.3	14.912199999999999	0.4790883564328442
ENSG00000136193	p14.3	7	29920104	29990289	SCRN1	7p14.3	15.057821746146088	0.4837667863775882
ENSG00000106100	p14.3	7	30424527	30478784	NOD1	7p14.3	15.792499999999999	0.5073699969800359
ENSG00000127989	q21.2	7	91692008	91880702	MTERF1	7q21.2	14.257299999999997	0.45804820376403144
ENSG00000004766	q21.2	7	93232340	93361123	VPS50	7q21.2	14.808599999999997	0.47575997069992465
ENSG00000127980	q21.2	7	92487020	92528520	PEX1	7q21.2	14.803899999999997	0.4756089725054775
ENSG00000001631	q21.2	7	92198969	92246166	KRIT1	7q21.2	14.803899999999997	0.4756089725054775
ENSG00000240720	q21.2	7	92141643	92179531	LRRD1	7q21.2	14.803899999999997	0.4756089725054775
ENSG00000001630	q21.2	7	92112153	92134803	CYP51A1	7q21.2	14.803899999999997	0.4756089725054775
ENSG00000146776	q22.3	7	105605067	105876604	ATXN7L1	7q22.3	15.631504450542366	0.5021976486221371
ENSG00000091127	q22.3	7	105439661	105522271	PUS7	7q22.3	15.6551	0.5029557093381137
ENSG00000005483	q22.3	7	105014190	105115019	KMT2E	7q22.3	15.020262467939007	0.4825601091022677
ENSG00000105835	q22.3	7	106248298	106286326	NAMPT	7q22.3	15.562846277719817	0.49999184859442575
ENSG00000164597	q22.3	7	107201555	107564514	COG5	7q22.3	15.582	0.5006072055053299
ENSG00000005249	q22.3	7	107044705	107161811	PRKAR2B	7q22.3	15.582	0.5006072055053299
ENSG00000198839	q31.1	7	112206695	112343934	ZNF277	7q31.1	15.403199999999998	0.4948628486612563
ENSG00000173114	q31.1	7	111091006	111125454	LRRN3	7q31.1	15.352799999999998	0.4932436339803765
ENSG00000091128	q31.1	7	108023548	108130361	LAMB4	7q31.1	15.582	0.5006072055053299
ENSG00000091138	q31.1	7	107765467	107803225	SLC26A3	7q31.1	15.582	0.5006072055053299
ENSG00000091136	q31.1	7	107923799	108003187	LAMB1	7q31.1	15.582	0.5006072055053299
ENSG00000091140	q31.1	7	107891162	107931730	DLD	7q31.1	15.582	0.5006072055053299
ENSG00000001626	q31.2	7	117465784	117715971	CFTR	7q31.2	16.0308	0.5150259267112592
ENSG00000105967	q31.2	7	115935148	116159896	TFEC	7q31.2	16.007278854531364	0.5142702563927289
ENSG00000105989	q31.2	7	117275451	117323152	WNT2	7q31.2	16.0308	0.5150259267112592
ENSG00000154438	q31.2	7	117363222	117428123	ASZ1	7q31.2	16.0308	0.5150259267112592
ENSG00000106477	q32.2	7	130393771	130442433	CEP41	7q32.2	15.458999999999998	0.49665555062937317
ENSG00000091704	q32.2	7	130380339	130388114	CPA1	7q32.2	15.458999999999998	0.49665555062937317
ENSG00000165120	q32.2	7	130206344	130216844	SSMEM1	7q32.2	15.458999999999998	0.49665555062937317
ENSG00000128607	q32.2	7	130070534	130135705	KLHDC10	7q32.2	15.458999999999998	0.49665555062937317
ENSG00000186591	q32.2	7	129830732	129952960	UBE2H	7q32.2	15.458999999999998	0.49665555062937317
ENSG00000106617	q36.1	7	151556124	151877125	PRKAG2	7q36.1	14.5961	0.46893292467438996
ENSG00000164885	q36.1	7	151053815	151057897	CDK5	7q36.1	14.6416	0.47039471570573976
ENSG00000133627	q36.1	7	152759749	152855378	ACTR3B	7q36.1	14.5689	0.4680590627831215
ENSG00000106648	q36.1	7	151956379	152019929	GALNTL5	7q36.1	14.60026203375811	0.4690666394792203
ENSG00000082014	q36.1	7	151238764	151277896	SMARCD3	7q36.1	14.5961	0.46893292467438996
ENSG00000033100	q36.1	7	151232489	151238827	CHPF2	7q36.1	14.5961	0.46893292467438996
ENSG00000164896	q36.1	7	151076593	151080866	FASTK	7q36.1	14.6416	0.47039471570573976
ENSG00000285292	q36.1	7	151207837	151227166	ABCF2	7q36.1	14.5961	0.46893292467438996
ENSG00000164900	q36.1	7	151148589	151174745	GBX1	7q36.1	14.6146	0.4695272792695542
ENSG00000002933	q36.1	7	150800403	150805118	TMEM176A	7q36.1	14.6416	0.47039471570573976
ENSG00000106565	q36.1	7	150791285	150801360	TMEM176B	7q36.1	14.6416	0.47039471570573976
ENSG00000196329	q36.1	7	150722253	150750033	GIMAP5	7q36.1	14.6416	0.47039471570573976
ENSG00000133574	q36.1	7	150567369	150573953	GIMAP4	7q36.1	14.6416	0.47039471570573976
ENSG00000214022	q36.1	7	150368189	150374044	REPIN1	7q36.1	14.6416	0.47039471570573976
ENSG00000106538	q36.1	7	150338317	150341662	RARRES2	7q36.1	14.6416	0.47039471570573976
ENSG00000106479	q36.1	7	149838375	149867479	ZNF862	7q36.1	14.6416	0.47039471570573976
ENSG00000197558	q36.1	7	149776042	149833979	SSPO	7q36.1	14.6416	0.47039471570573976
ENSG00000133619	q36.1	7	149714781	149734575	KRBA1	7q36.1	14.6416	0.47039471570573976
ENSG00000204947	q36.1	7	149102784	149126324	ZNF425	7q36.1	14.6703	0.4713167685101296
ENSG00000197362	q36.1	7	149069641	149090782	ZNF786	7q36.1	14.6703	0.4713167685101296
ENSG00000155660	q36.1	7	149003062	149028662	PDIA4	7q36.1	14.6703	0.4713167685101296
ENSG00000055130	q36.1	7	148697914	148801110	CUL1	7q36.1	15.4696	0.49699609974876463
ENSG00000170279	q36.1	7	148590766	148615860	C7orf33	7q36.1	15.4696	0.49699609974876463
ENSG00000197150	q36.1	7	151028422	151047782	ABCB8	7q36.1	14.6416	0.47039471570573976
ENSG00000221869	q11.21	8	47736913	47738164	CEBPD	8q11.21	13.52	0.43436076360108195
ENSG00000253729	q11.21	8	47773108	47960183	PRKDC	8q11.21	13.52	0.43436076360108195
ENSG00000147509	q11.23	8	53851795	53959303	RGS20	8q11.23	12.346699999999998	0.39666583135750577
ENSG00000104237	q11.23	8	54509422	54871720	RP1	8q11.23	12.346699999999998	0.39666583135750577
ENSG00000164736	q11.23	8	54457935	54460892	SOX17	8q11.23	12.346699999999998	0.39666583135750577
ENSG00000104447	q23.3	8	115408496	115809673	TRPS1	8q23.3	18.909123303409693	0.6074986122112461
ENSG00000153317	q24.22	8	130052104	130443674	ASAP1	8q24.22	21.409004068718875	0.6878129700611983
ENSG00000165071	q24.22	8	132685007	132760712	TMEM71	8q24.22	20.905521467980165	0.6716374458809672
ENSG00000129292	q24.22	8	132775358	132848807	PHF20L1	8q24.22	20.963036159629844	0.6734852362199639
ENSG00000155926	q24.22	8	133036728	133102912	SLA	8q24.22	20.9414	0.6727901253606285
ENSG00000104415	q24.22	8	133191039	133231690	CCN4	8q24.22	20.9414	0.6727901253606285
ENSG00000131773	q24.23	8	135457456	135656722	KHDRBS3	8q24.23	18.13730441340135	0.5827021741620032
ENSG00000147724	q24.23	8	138130023	138497261	FAM135B	8q24.23	17.256082363837645	0.5543909106745328
ENSG00000228083	p21.3	9	21239002	21240005	IFNA14	9p21.3	12.108400000000001	0.38900990162628263
ENSG00000171855	p21.3	9	21077104	21077942	IFNB1	9p21.3	12.035700000000002	0.3866742487036644
ENSG00000205442	p21.3	9	24542952	24545946	IZUMO3	9p21.3	11.690400000000002	0.37558070050311315
ENSG00000236637	p21.3	9	21186694	21187671	IFNA4	9p21.3	12.024900000000002	0.3863272741291902
ENSG00000147885	p21.3	9	21216373	21217311	IFNA16	9p21.3	12.021200000000002	0.38620840321015737
ENSG00000184995	p21.3	9	21480839	21482313	IFNE	9p21.3	12.108400000000001	0.38900990162628263
ENSG00000155876	p22.1	9	19049427	19051025	RRAGA	9p22.1	12.261800000000003	0.39393822567483344
ENSG00000147872	p22.1	9	19108375	19149290	PLIN2	9p22.1	12.261800000000003	0.39393822567483344
ENSG00000137154	p22.1	9	19375715	19380236	RPS6	9p22.1	12.261800000000003	0.39393822567483344
ENSG00000123453	q34.2	9	133663560	133739955	SARDH	9q34.2	10.159799999999999	0.3264066927540142
ENSG00000187616	q34.2	9	133514586	133528612	MYMK	9q34.2	10.0262	0.3221144887586663
ENSG00000160323	q34.2	9	133414358	133459402	ADAMTS13	9q34.2	10.0262	0.3221144887586663
ENSG00000148300	q34.2	9	133406059	133418096	REXO4	9q34.2	10.0262	0.3221144887586663
ENSG00000148303	q34.2	9	133348218	133351426	RPL7A	9q34.2	10.0262	0.3221144887586663
ENSG00000175164	q34.2	9	133250401	133276024	ABO	9q34.2	10.0262	0.3221144887586663
ENSG00000171102	q34.2	9	133205277	133209250	OBP2B	9q34.2	10.0262	0.3221144887586663
ENSG00000148288	q34.2	9	133152948	133163933	GBGT1	9q34.2	10.0262	0.3221144887586663
