## Supplementary Signatures for "Signatures of Discriminative Copy Number Aberrations in 31 Cancer Subtypes": colon_Mucinous adenocarcinoma_del_genes.tsv

gene_id	name	chr	start	end	symbol	band	cnv	cnv_scaled
ENSG00000179938	q13.2	15	30083053	30093499	GOLGA8J	15q13.2	-12.662700000000001	-0.40681805038841873
ENSG00000177426	p11.31	18	3411608	3459978	TGIF1	18p11.31	-19.295600000000007	-0.6199150554838048
ENSG00000198081	p11.31	18	5289019	5297053	ZBTB14	18p11.31	-14.138700000000002	-0.4542379088998978
ENSG00000088756	p11.31	18	6729718	6915716	ARHGAP28	18p11.31	-14.384200000000002	-0.46212515501410384
ENSG00000074657	q21.32	18	58862600	58986480	ZNF532	18q21.32	-31.075200000000006	-0.9983615089538717
ENSG00000183287	q21.32	18	59430939	59697662	CCBE1	18q21.32	-31.091200000000004	-0.9988755453605
ENSG00000166603	q21.32	18	60371062	60372775	MC4R	18q21.32	-31.126200000000004	-1.0
ENSG00000113504	p15.33	5	1050384	1112063	SLC12A7	5p15.33	-13.329699999999999	-0.4282469430897442
ENSG00000164362	p15.33	5	1253147	1295047	TERT	5p15.33	-13.348700000000001	-0.4288573613226156
ENSG00000049656	p15.33	5	1317752	1345099	CLPTM1L	5p15.33	-13.348700000000001	-0.4288573613226156
ENSG00000171421	p15.33	5	1798385	1801366	MRPL36	5p15.33	-12.5967	-0.4046976502110761
