## Supplementary Signatures for "Signatures of Discriminative Copy Number Aberrations in 31 Cancer Subtypes": kidney_Clear cell adenocarcinoma_amp_genes.tsv

gene_id	name	chr	start	end	symbol	band	cnv	cnv_scaled
ENSG00000180785	p15.4	11	4643420	4655488	OR51E1	11p15.4	65.7871228004999	0.1548297722787366
ENSG00000170627	q13.13	12	54455950	54473602	GTSF1	12q13.13	119.52089999999997	0.2963007915817361
ENSG00000123405	q13.13	12	54292111	54301015	NFE2	12q13.13	120.02879999999996	0.29763799760835175
ENSG00000094916	q13.13	12	54230942	54280133	CBX5	12q13.13	120.02879999999996	0.29763799760835175
ENSG00000198353	q13.13	12	54016931	54056030	HOXC4	12q13.13	120.99889999999998	0.30019209008013725
ENSG00000180818	q13.13	12	53985065	53990279	HOXC10	12q13.13	123.20609999999996	0.30600323625447473
ENSG00000123388	q13.13	12	53973126	53977643	HOXC11	12q13.13	120.99889999999998	0.30019209008013725
ENSG00000139546	q13.13	12	53500921	53506431	TARBP2	12q13.13	120.70779999999995	0.29942567804164966
ENSG00000197111	q13.13	12	53452102	53481162	PCBP2	12q13.13	120.70779999999995	0.29942567804164966
ENSG00000139637	q13.13	12	53299695	53307177	C12orf10	12q13.13	120.76499999999996	0.2995762749794768
ENSG00000123349	q13.13	12	53295291	53299450	PFDN5	12q13.13	120.76499999999996	0.2995762749794768
ENSG00000167779	q13.13	12	53097436	53102345	IGFBP6	12q13.13	119.71629999999998	0.296815243358859
ENSG00000139626	q13.13	12	53191323	53207282	ITGB7	12q13.13	120.66209999999997	0.29930535846020384
ENSG00000063046	q13.13	12	53006158	53042209	EIF4B	12q13.13	120.65799999999997	0.29929456392445053
ENSG00000111057	q13.13	12	52948871	52952906	KRT18	12q13.13	120.64749999999998	0.2992669193816676
ENSG00000189182	q13.13	12	52689626	52703524	KRT77	12q13.13	121.21249999999998	0.30075445906475057
ENSG00000139648	q13.13	12	52543909	52553145	KRT71	12q13.13	120.44719999999998	0.2987395668179127
ENSG00000205420	q13.13	12	52487176	52493257	KRT6A	12q13.13	119.97179999999997	0.2974879272332443
ENSG00000185479	q13.13	12	52446651	52452146	KRT6B	12q13.13	120.01279999999997	0.29759587259077774
ENSG00000161835	q13.13	12	52006946	52015889	GRASP	12q13.13	119.85529999999994	0.2971812044490333
ENSG00000261308	q13.13	12	51817840	51848766	FIGNL2	12q13.13	119.33269999999995	0.29580529606252154
ENSG00000196876	q13.13	12	51590266	51812864	SCN8A	12q13.13	119.48920126982263	0.29621733473387396
ENSG00000139629	q13.13	12	51351247	51392867	GALNT6	12q13.13	119.28889999999994	0.2956899788269126
ENSG00000110934	q13.13	12	51281038	51324668	BIN2	12q13.13	119.26125780880369	0.29561720209004216
ENSG00000167778	q13.13	12	53064316	53079404	SPRYD3	12q13.13	119.71629999999998	0.296815243358859
ENSG00000139631	q13.13	12	53157663	53180909	CSAD	12q13.13	120.66209999999997	0.29930535846020384
ENSG00000069329	q11.2	16	46656132	46689518	VPS35	16q11.2	108.30910699730157	0.2667822305020446
ENSG00000171241	q11.2	16	46578591	46621379	SHCBP1	16q11.2	109.87000871924681	0.27089179378131195
ENSG00000166509	q23.1	16	78022515	78066761	CLEC3A	16q23.1	108.30239999999993	0.26676457222834454
ENSG00000103111	q23.1	16	77190835	77202398	MON1B	16q23.1	105.57109999999997	0.2595735684470978
ENSG00000034713	q23.1	16	75566375	75577881	GABARAPL2	16q23.1	103.72969999999995	0.2547255054870465
ENSG00000183196	q23.1	16	75472052	75495445	CHST6	16q23.1	104.68229965819859	0.257233522820961
ENSG00000168411	q23.1	16	74621399	74666877	RFWD3	16q23.1	103.26911220100783	0.2535128636666135
ENSG00000103035	q23.1	16	74296814	74306288	PSMD7	16q23.1	102.66339999999994	0.2519181363470971
ENSG00000090863	q23.1	16	74447427	74607144	GLG1	16q23.1	102.79327290939383	0.25226006750901014
ENSG00000050820	q23.1	16	75228181	75268053	BCAR1	16q23.1	103.49849999999995	0.2541167989831017
ENSG00000166446	q23.2	16	80597907	80804598	CDYL2	16q23.2	110.7812295661244	0.2732908684180958
ENSG00000103121	q23.2	16	80966448	81020270	CMC2	16q23.2	111.15269999999984	0.27426888082779805
ENSG00000166451	q23.2	16	81006498	81033114	CENPN	16q23.2	111.15229999999985	0.27426782770235875
ENSG00000135697	q23.2	16	81238689	81291142	BCO1	16q23.2	111.19896994452836	0.27439070096694884
ENSG00000120075	q21.32	17	48591257	48593961	HOXB5	17q21.32	73.65660000000007	0.17554863886169778
ENSG00000167080	q21.32	17	49132460	49176840	B4GALNT2	17q21.32	73.78840000000007	0.17589564369396385
ENSG00000159210	q21.32	17	48929316	48944842	SNF8	17q21.32	73.09400000000008	0.17406741793125094
ENSG00000229637	q21.32	17	48723185	48724758	PRAC2	17q21.32	73.65660000000007	0.17554863886169778
ENSG00000159182	q21.32	17	48721719	48722518	PRAC1	17q21.32	73.65660000000007	0.17554863886169778
ENSG00000120068	q21.32	17	48611377	48615292	HOXB8	17q21.32	73.65660000000007	0.17554863886169778
ENSG00000108439	q21.32	17	47941506	47949308	PNPO	17q21.32	74.36460000000005	0.1774126708893486
ENSG00000108465	q21.32	17	47967810	47981781	CDK5RAP3	17q21.32	74.44720131926128	0.17763014476594344
ENSG00000189120	q21.32	17	47844908	47855874	SP6	17q21.32	74.63270000000006	0.17811852821507346
ENSG00000141294	q21.32	17	47831634	47837719	LRRC46	17q21.32	74.63270000000006	0.17811852821507346
ENSG00000006025	q21.32	17	47807372	47821834	OSBPL7	17q21.32	74.63270000000006	0.17811852821507346
ENSG00000198933	q21.32	17	47694081	47712050	TBKBP1	17q21.32	74.27660000000006	0.17718098329269144
ENSG00000178852	q21.32	17	47323290	47441312	EFCAB13	17q21.32	73.54612410063673	0.17525777641156107
ENSG00000198336	q21.32	17	47200446	47223679	MYL4	17q21.32	75.39210000000004	0.18011788686168084
ENSG00000005243	q21.32	17	48026167	48038030	COPZ2	17q21.32	74.67510000000006	0.17823015951164464
ENSG00000172687	p12	19	21358930	21379302	ZNF738	19p12	85.00005260823981	0.2054138351412155
ENSG00000182141	p12	19	21291160	21329425	ZNF708	19p12	85.00549999999988	0.20542817710831712
ENSG00000197013	p12	19	21496682	21556270	ZNF429	19p12	85.47601903271268	0.20666696601593854
ENSG00000105750	p12	19	20923222	20950697	ZNF85	19p12	85.39399999999989	0.20645102519128658
ENSG00000237440	p12	19	20535825	20565809	ZNF737	19p12	85.6631999999999	0.20715977861196966
ENSG00000160352	p12	19	21082159	21125270	ZNF714	19p12	84.97577201978669	0.20534990887775953
ENSG00000197020	p12	19	21722771	21767579	ZNF100	19p12	84.96667776133198	0.20532596539043282
ENSG00000256229	p12	19	20167214	20200488	ZNF486	19p12	86.22239999999991	0.20863204797618204
ENSG00000196081	p12	19	23221599	23250390	ZNF724	19p12	84.8989999999999	0.20514778246009002
ENSG00000283201	p12	19	23222755	23274221		19p12	84.8989999999999	0.20514778246009002
ENSG00000196172	p12	19	23739195	23758891	ZNF681	19p12	85.7111999999999	0.20728615366469177
ENSG00000213967	p12	19	23914876	23945159	ZNF726	19p12	88.04009999999992	0.2134177132539518
ENSG00000269067	p12	19	22974883	23003176	ZNF728	19p12	88.35139999999991	0.21423730812712652
ENSG00000104774	p13.13	19	12646511	12666742	MAN2B1	19p13.13	97.05380000000001	0.2371491051856421
ENSG00000283980	p13.13	19	12687998	12688422	GNG14	19p13.13	97.82839999999999	0.2391884825989448
ENSG00000284491	p13.13	19	12802031	12813581	THSD8	19p13.13	97.82839999999999	0.2391884825989448
ENSG00000132026	p13.13	19	12825478	12835428	RTBDN	19p13.13	97.82839999999999	0.2391884825989448
ENSG00000105613	p13.13	19	12833951	12874952	MAST1	19p13.13	97.82839999999999	0.2391884825989448
ENSG00000105612	p13.13	19	12875209	12881466	DNASE2	19p13.13	97.82839999999999	0.2391884825989448
ENSG00000179115	p13.13	19	12922479	12934037	FARSA	19p13.13	98.0529	0.23977954925178044
ENSG00000173875	p13.13	19	12610918	12633840	ZNF791	19p13.13	97.0538	0.23714910518564206
ENSG00000104915	p13.13	19	13144058	13150383	STX10	19p13.13	97.82479999999997	0.2391790044699906
ENSG00000160888	p13.13	19	13150411	13154911	IER2	19p13.13	97.82479999999997	0.2391790044699906
ENSG00000104957	p13.13	19	13731760	13763296	CCDC130	19p13.13	98.16479999999999	0.2400741610934388
ENSG00000104979	p13.13	19	13774456	13778773	C19orf53	19p13.13	98.16479999999999	0.2400741610934388
ENSG00000132003	p13.13	19	13795460	13832230	ZSWIM4	19p13.13	98.16479999999999	0.2400741610934388
ENSG00000179271	p13.13	19	12953119	12957223	GADD45GIP1	19p13.13	98.0529	0.23977954925178044
ENSG00000196381	q13.12	19	37667751	37692315	ZNF781	19q13.12	93.03339999999996	0.2265641413947274
ENSG00000180479	q13.12	19	37554782	37594792	ZNF571	19q13.12	93.36329999999997	0.22743270660083195
ENSG00000245680	q13.12	19	37181579	37218153	ZNF585B	19q13.12	93.36769999999997	0.22744429098066482
ENSG00000251247	q13.12	19	36850361	36913029	ZNF345	19q13.12	93.29909999999997	0.22726367996781616
ENSG00000189042	q13.12	19	36687612	36727701	ZNF567	19q13.12	93.31519999999998	0.22730606826675007
ENSG00000161298	q13.12	19	36604817	36634114	ZNF382	19q13.12	93.34859999999996	0.2273940042409358
ENSG00000167635	q13.12	19	36214602	36238774	ZNF146	19q13.12	93.51699999999994	0.2278373700509024
ENSG00000105254	q13.12	19	36114289	36125947	TBCB	19q13.12	93.51699999999995	0.22783737005090246
ENSG00000075702	q13.12	19	36054881	36105108	WDR62	19q13.12	93.51699999999995	0.22783737005090246
ENSG00000161277	q13.12	19	36034984	36054739	THAP8	19q13.12	93.51699999999994	0.2278373700509024
ENSG00000011600	q13.12	19	35904401	35908295	TYROBP	19q13.12	93.51699999999995	0.22783737005090246
ENSG00000126243	q13.12	19	35935358	35945767	LRFN3	19q13.12	93.51699999999994	0.2278373700509024
ENSG00000167604	q13.12	19	35887653	35902303	NFKBID	19q13.12	93.51699999999994	0.2278373700509024
ENSG00000126246	q13.12	19	35738801	35742453	IGFLR1	19q13.12	93.56939999999994	0.2279753294834574
ENSG00000126267	q13.12	19	35648323	35658782	COX6B1	19q13.12	93.56939999999994	0.2279753294834574
ENSG00000105672	q13.12	19	35641745	35644871	ETV2	19q13.12	93.56939999999994	0.2279753294834574
ENSG00000249115	q13.12	19	35612735	35625355	HAUS5	19q13.12	93.62139999999995	0.228112235790573
ENSG00000105675	q13.12	19	35550031	35563658	ATP4A	19q13.12	93.62139999999995	0.228112235790573
ENSG00000266964	q13.12	19	35138808	35143109	FXYD1	19q13.12	93.95719999999993	0.2289963345969079
ENSG00000126266	q13.12	19	35351552	35353862	FFAR1	19q13.12	93.57449999999989	0.22798875683280895
ENSG00000161249	q13.12	19	35497220	35513658	DMKN	19q13.12	93.62139999999995	0.228112235790573
ENSG00000105270	q13.12	19	36014660	36033343	CLIP3	19q13.12	93.51699999999994	0.2278373700509024
ENSG00000283758	q13.12	19	35586161	35587296	PMIS2	19q13.12	93.62139999999995	0.228112235790573
ENSG00000075391	q25.2	1	178094141	178484147	RASAL2	1q25.2	85.99039999999998	0.2080212352213588
ENSG00000240021	q25.2	1	178513109	178548602	TEX35	1q25.2	84.81289999999997	0.20492109720926996
ENSG00000116218	q25.2	1	179550539	179575952	NPHS2	1q25.2	84.71619999999999	0.20466650413430695
ENSG00000162779	q25.2	1	179365720	179554735	AXDND1	1q25.2	84.72377684338211	0.20468645255059617
ENSG00000057252	q25.2	1	179293714	179358680	SOAT1	1q25.2	85.05499999999998	0.20555850138143703
ENSG00000143322	q25.2	1	179099330	179229684	ABL2	1q25.2	84.73308892926336	0.20471096953693357
ENSG00000116199	q25.2	1	179025804	179076567	FAM20B	1q25.2	84.76318031640032	0.2047901945501818
ENSG00000188585	q25.2	1	178479247	178499634	CLEC20A	1q25.2	84.81289999999997	0.20492109720926996
ENSG00000157181	q31.1	1	186375838	186421378	ODR4	1q31.1	85.05639999999998	0.20556218732047477
ENSG00000116690	q31.1	1	186296279	186314562	PRG4	1q31.1	85.05445964197189	0.20555707871947268
ENSG00000116703	q31.1	1	186443566	186461114	PDC	1q31.1	85.05639999999998	0.20556218732047477
ENSG00000262180	q31.1	1	186401046	186401180	OCLM	1q31.1	85.05639999999998	0.20556218732047477
ENSG00000125813	p11.22	20	21705659	21718486	PAX1	20p11.22	126.34319999999998	0.31426263579394303
ENSG00000125844	p12.1	20	17613678	17682295	RRBP1	20p12.1	126.8755	0.3156640824723591
ENSG00000101230	p12.1	20	13221274	13300651	ISM1	20p12.1	124.45119999999994	0.3092813524658138
ENSG00000125864	p12.1	20	17493905	17569220	BFSP1	20p12.1	126.8849420141578	0.3156889415356298
ENSG00000089048	p12.1	20	13714322	13784886	ESF1	20p12.1	125.51249999999993	0.31207555753777116
ENSG00000183798	q12	20	41359962	41366818	EMILIN3	20q12	142.50239999999985	0.356806797292835
ENSG00000124181	q12	20	41136960	41196801	PLCG1	20q12	142.50239999999985	0.356806797292835
ENSG00000159197	q22.11	21	34364024	34371389	KCNE2	21q22.11	60.50000000000008	0.140909763473292
ENSG00000242220	q22.11	21	32572238	32587373	TCP10L	21q22.11	70.02534775112075	0.16598822856171153
ENSG00000128271	q11.23	22	24417879	24442357	ADORA2A	22q11.23	74.46869999999997	0.1776867467849394
ENSG00000184571	q11.23	22	24719034	24774720	PIWIL3	22q11.23	75.20279999999997	0.1796194952475079
ENSG00000178026	q11.23	22	24585620	24593208	LRRC75B	22q11.23	74.60489999999996	0.1780453359970383
ENSG00000100024	q11.23	22	24494107	24528390	UPB1	22q11.23	75.51649999999995	0.1804454088733187
ENSG00000099998	q11.23	22	24219654	24245142	GGT5	22q11.23	73.81219999999995	0.1759583046576049
ENSG00000099991	q11.23	22	24011192	24178628	CABIN1	22q11.23	73.72059999999995	0.17571713893199356
ENSG00000276950	q11.23	22	23998401	24005453	GSTT4	22q11.23	79.18438845470688	0.1901022754742008
ENSG00000099984	q11.23	22	23980058	23983915	GSTT2	22q11.23	82.97399999999996	0.2000796162832146
ENSG00000250479	q11.23	22	23765834	23768443	CHCHD10	22q11.23	75.01349999999994	0.17912110363333505
ENSG00000128218	q11.23	22	23752743	23754425	VPREB3	22q11.23	75.01349999999994	0.17912110363333505
ENSG00000159496	q11.23	22	23688136	23699176	RGL4	22q11.23	75.01349999999994	0.17912110363333505
ENSG00000100218	q11.23	22	23059415	23145021	RSPH14	22q11.23	75.15179999999992	0.17948522175399056
ENSG00000206069	q11.23	22	24934954	24946695	TMEM211	22q11.23	74.76419999999997	0.1784647432032598
ENSG00000197077	q11.23	22	24952730	25197448	KIAA1671	22q11.23	74.86945342337359	0.17874185584759356
ENSG00000244752	q11.23	22	25212564	25231870	CRYBB2	22q11.23	74.92219999999996	0.1788807277518033
ENSG00000162928	p15	2	61017225	61051990	PEX13	2p15	80.4058	0.1933180243998631
ENSG00000162929	p15	2	61065871	61138034	KIAA1841	2p15	80.43320022987247	0.19339016409767
ENSG00000115507	p15	2	63050057	63057836	OTX1	2p15	80.40200000000002	0.1933080197081893
ENSG00000115310	p16.1	2	54972187	55112621	RTN4	2p16.1	96.79389844827745	0.23646483284602768
ENSG00000085760	p16.1	2	55236595	55269347	MTIF2	2p16.1	96.48910000000004	0.23566235534663874
ENSG00000138035	p16.1	2	55634061	55693863	PNPT1	2p16.1	80.69240000000003	0.19407258877715802
ENSG00000115392	p16.1	2	58159243	58241372	FANCL	2p16.1	80.25855403196205	0.1929303532129066
ENSG00000115239	p16.2	2	53532672	53860160	ASB3	2p16.2	81.53069676155924	0.19627966789046644
ENSG00000068912	p16.2	2	53787044	53818819	ERLEC1	2p16.2	81.50320000000005	0.19620727404272206
ENSG00000177994	p16.2	2	54330034	54383742	C2orf73	2p16.2	81.54200000000006	0.19630942721033912
ENSG00000115306	p16.2	2	54456317	54671446	SPTBN1	2p16.2	83.11131700637799	0.20044114636489507
ENSG00000243147	p23.2	2	27771717	27988087	MRPL33	2p23.2	87.69593582687645	0.21251159313887819
ENSG00000213639	p23.2	2	28751640	28802940	PPP1CB	2p23.2	85.83190000000003	0.2076039342660162
ENSG00000179270	p23.2	2	29060976	29074523	PCARE	2p23.2	86.76520000000004	0.21006113919738137
ENSG00000115295	p23.2	2	29097705	29189643	CLIP4	2p23.2	89.83558304616129	0.2181448854335407
ENSG00000174501	q11.1	2	95836919	95991831	ANKRD36C	2q11.1	80.13519462980389	0.19260557090141697
ENSG00000115042	q11.1	2	95402708	95416616	FAHD2A	2q11.1	82.54571253271303	0.19895201521532715
ENSG00000144015	q11.1	2	95592001	95599778	TRIM43	2q11.1	81.76950000000002	0.19690839230396975
ENSG00000115041	q11.1	2	95297327	95386077	KCNIP3	2q11.1	82.54753807403287	0.19895682152533845
ENSG00000144026	q11.1	2	95145000	95165413	ZNF514	2q11.1	82.23560000000003	0.1981355467221733
ENSG00000172005	q11.1	2	95025677	95053992	MAL	2q11.1	82.23560000000003	0.1981355467221733
ENSG00000259916	q11.1	2	94588522	94604573		2q11.1	60.13560000000002	0.1399503661980433
ENSG00000144278	q23.3	2	153871922	154453979	GALNT13	2q23.3	86.82193943134358	0.21021052354378683
ENSG00000123609	q23.3	2	151270470	151289894	NMI	2q23.3	85.70519999999998	0.20727035678310168
ENSG00000123610	q23.3	2	151357592	151380046	TNFAIP6	2q23.3	85.68299999999998	0.20721190832121772
ENSG00000162980	q23.3	2	151788984	151828492	ARL5A	2q23.3	86.2568	0.20872261676396645
ENSG00000157827	q23.3	2	152335174	152649826	FMNL2	2q23.3	86.57480204497993	0.2095598568723013
ENSG00000196504	q23.3	2	152651593	152717997	PRPF40A	2q23.3	86.8979	0.21041051356188592
ENSG00000172318	q24.3	2	167868948	167874041	B3GALT1	2q24.3	89.01299999999996	0.21597917760381283
ENSG00000163092	q24.3	2	166888487	167259753	XIRP2	2q24.3	92.34351749884793	0.22474780936441205
ENSG00000136546	q24.3	2	166403573	166611482	SCN7A	2q24.3	88.98537560942746	0.21590644773266668
ENSG00000163072	q24.3	2	168786539	168865514	NOSTRIN	2q24.3	88.09779999999996	0.21356962659857828
ENSG00000136531	q24.3	2	165194993	165392310	SCN2A	2q24.3	89.37389999999995	0.21692936003146704
ENSG00000153253	q24.3	2	165087522	165204067	SCN3A	2q24.3	89.37389999999995	0.21692936003146704
ENSG00000115339	q24.3	2	165747588	165794659	GALNT3	2q24.3	91.07039999999994	0.22139592830111343
ENSG00000115685	q37.3	2	241149576	241183652	PPP1R7	2q37.3	81.78339999999999	0.1969449884129871
ENSG00000162804	q37.3	2	240998618	241095568	SNED1	2q37.3	81.76763411154343	0.1969034797674682
ENSG00000144476	q37.3	2	236567787	236582354	ACKR3	2q37.3	84.16660000000006	0.20321950978063918
ENSG00000198612	q37.3	2	237085882	237100474	COPS8	2q37.3	86.02360000000004	0.20810864463282508
ENSG00000172482	q37.3	2	240868824	240880502	AGXT	2q37.3	85.85140000000004	0.20765527413118456
ENSG00000146205	q37.3	2	241188509	241225377	ANO7	2q37.3	81.78339999999997	0.19694498841298708
ENSG00000172428	q37.3	2	240126563	240136807	COPS9	2q37.3	86.02200000000005	0.2081044321310677
ENSG00000258984	q37.3	2	237967014	238099412	UBE2F-SCLY	2q37.3	86.03760000000004	0.20814550402320234
ENSG00000182083	q37.3	2	240028965	240030456	OR6B2	2q37.3	86.02200000000005	0.2081044321310677
ENSG00000068024	q37.3	2	239048168	239401654	HDAC4	2q37.3	86.7394152236415	0.20999325268755353
ENSG00000132326	q37.3	2	238244044	238290102	PER2	2q37.3	87.39790000000004	0.21172692036107446
ENSG00000168427	q37.3	2	238138668	238152947	KLHL30	2q37.3	89.74930000000003	0.21791771825629794
ENSG00000124839	q37.3	2	237574322	237601614	RAB17	2q37.3	85.44300000000005	0.20658003305760747
ENSG00000178586	q37.3	2	240045077	240047027	OR6B3	2q37.3	86.02200000000005	0.2081044321310677
ENSG00000071677	q37.3	2	237566574	237567175	PRLH	2q37.3	85.44300000000005	0.20658003305760747
ENSG00000114805	q25.31	3	155375580	155745067	PLCH1	3q25.31	84.99309999999996	0.20539553021969742
ENSG00000163655	q25.31	3	155870650	155944020	GMPS	3q25.31	82.33689999999994	0.19840225073968862
ENSG00000169282	q25.31	3	156037701	156539138	KCNAB1	3q25.31	82.54202639872611	0.19894231031164095
ENSG00000197980	q25.31	3	156825481	157046129	LEKR1	3q25.31	82.58554851273091	0.1990568959252229
ENSG00000058063	q26.33	3	182793503	182921629	ATP11B	3q26.33	82.75990653006043	0.19951594808423412
ENSG00000205981	q26.33	3	180983709	180989774	DNAJC19	3q26.33	84.19710000000002	0.20329981059538957
ENSG00000114757	q26.33	3	179794958	180037053	PEX5L	3q26.33	85.38961279869072	0.20643947450802097
ENSG00000114450	q26.33	3	179396088	179451476	GNB4	3q26.33	87.68153313086667	0.21247367352497035
ENSG00000171109	q26.33	3	179347709	179394936	MFN1	3q26.33	87.66920000000006	0.2124412026903142
ENSG00000163728	q26.33	3	180602163	180617828	TTC14	3q26.33	84.07830000000003	0.20298703233990242
ENSG00000113569	p13.2	5	37288137	37371106	NUP155	5p13.2	191.6854000000001	0.4862964685018078
ENSG00000182631	p13.2	5	33936386	33938918	RXFP3	5p13.2	190.7569000000001	0.4838519010757147
ENSG00000164175	p13.2	5	33944623	33984693	SLC45A2	5p13.2	190.7569000000001	0.4838519010757147
ENSG00000242110	p13.2	5	33986165	34008104	AMACR	5p13.2	190.7569000000001	0.4838519010757147
ENSG00000113456	p13.2	5	34905260	34918989	RAD1	5p13.2	190.91390000000013	0.48426525281065996
ENSG00000113460	p13.2	5	34915677	34925996	BRIX1	5p13.2	190.91390000000013	0.48426525281065996
ENSG00000168724	p13.2	5	34929559	34958964	DNAJC21	5p13.2	190.91390000000013	0.48426525281065996
ENSG00000113494	p13.2	5	35048756	35230487	PRLR	5p13.2	191.19334542467726	0.4850009805247542
ENSG00000168671	p13.2	5	36035021	36071358	UGT3A2	5p13.2	191.20095756059166	0.48502102185970236
ENSG00000164318	p13.2	5	38258409	38465480	EGFLAM	5p13.2	191.20769761335694	0.4850387671622765
ENSG00000145536	p15.32	5	5140330	5320304	ADAMTS16	5p15.32	193.12823941451737	0.490095195732623
ENSG00000164329	q14.1	5	79612120	79686648	TENT2	5q14.1	191.4169999999999	0.48558982133200285
ENSG00000164309	q14.1	5	79689836	79800240	CMYA5	5q14.1	191.38954913611516	0.4855175483242799
ENSG00000164300	q14.1	5	80111651	80256048	SERINC5	5q14.1	191.15327907677354	0.484895493299156
ENSG00000145685	q14.1	5	78485215	78770021	LHFPL2	5q14.1	192.49063264004354	0.4884164959463711
ENSG00000228716	q14.1	5	80626226	80654983	DHFR	5q14.1	191.5276999999999	0.4858812737973432
ENSG00000164299	q14.1	5	80319625	80321842	SPZ1	5q14.1	191.53439999999986	0.4858989136484522
ENSG00000152348	q14.1	5	81972023	82276857	ATG10	5q14.1	193.10893050839096	0.49004435898200355
ENSG00000145687	q14.1	5	81413021	81751797	SSBP2	5q14.1	192.75466132679514	0.4891116342632123
ENSG00000112874	q21.2	5	103548855	103562790	NUDT12	5q21.2	253.7192	0.6496199007008017
ENSG00000164500	p12.2	7	50096036	50159830	SPATA48	7p12.2	187.51090000000013	0.4753057881353834
ENSG00000136193	p14.3	7	29920104	29990289	SCRN1	7p14.3	187.56382230077602	0.4754451226885235
ENSG00000106100	p14.3	7	30424527	30478784	NOD1	7p14.3	187.52560000000008	0.4753444904952794
ENSG00000240583	p14.3	7	30911694	30925517	AQP1	7p14.3	186.97360000000012	0.4738911773889754
ENSG00000106128	p14.3	7	30938669	30993254	GHRHR	7p14.3	188.2385000000001	0.47722142330956235
ENSG00000078549	p14.3	7	31052461	31111479	ADCYAP1R1	7p14.3	188.5101000000001	0.47793649548288153
ENSG00000180347	p14.3	7	31514071	31658720	ITPRID1	7p14.3	186.52681875028279	0.47271488563921976
ENSG00000106341	p14.3	7	31687215	31708455	PPP1R17	7p14.3	186.40970000000019	0.47240653380085085
ENSG00000154678	p14.3	7	31751179	32428131	PDE1C	7p14.3	187.68846636126645	0.47577328726593965
ENSG00000105778	p14.3	7	32495426	32588726	AVL9	7p14.3	186.05970000000022	0.471485049041419
ENSG00000122642	p14.3	7	32957404	33006930	FKBP9	7p14.3	186.2255000000002	0.4719215695360299
ENSG00000004766	q21.2	7	93232340	93361123	VPS50	7q21.2	190.52769999999984	0.4832484601989661
ENSG00000127980	q21.2	7	92487020	92528520	PEX1	7q21.2	192.06869999999984	0.48730562595406496
ENSG00000001631	q21.2	7	92198969	92246166	KRIT1	7q21.2	192.06869999999984	0.48730562595406496
ENSG00000001630	q21.2	7	92112153	92134803	CYP51A1	7q21.2	191.94419999999982	0.4869778406610669
ENSG00000240720	q21.2	7	92141643	92179531	LRRD1	7q21.2	191.94419999999982	0.4869778406610669
ENSG00000127989	q21.2	7	91692008	91880702	MTERF1	7q21.2	205.4414415548255	0.52251356176719
ENSG00000164597	q22.3	7	107201555	107564514	COG5	7q22.3	190.8399228712285	0.48407048482006126
ENSG00000005249	q22.3	7	107044705	107161811	PRKAR2B	7q22.3	188.919803605042	0.4790151687055399
ENSG00000146776	q22.3	7	105605067	105876604	ATXN7L1	7q22.3	191.25484563005628	0.48516289910177907
ENSG00000091127	q22.3	7	105439661	105522271	PUS7	7q22.3	191.66439999999986	0.4862411794162412
ENSG00000105835	q22.3	7	106248298	106286326	NAMPT	7q22.3	190.02039999999985	0.4819128338605095
ENSG00000005483	q22.3	7	105014190	105115019	KMT2E	7q22.3	191.46345493860517	0.48571212852607454
ENSG00000198839	q31.1	7	112206695	112343934	ZNF277	7q31.1	188.98137679863484	0.4791772794469266
ENSG00000173114	q31.1	7	111091006	111125454	LRRN3	7q31.1	187.1285999999999	0.47429926349672324
ENSG00000091136	q31.1	7	107923799	108003187	LAMB1	7q31.1	189.75393938832238	0.48121129273865326
ENSG00000091140	q31.1	7	107891162	107931730	DLD	7q31.1	189.75559999999987	0.4812156648196594
ENSG00000091138	q31.1	7	107765467	107803225	SLC26A3	7q31.1	189.85069999999988	0.481466045392865
ENSG00000091128	q31.1	7	108023548	108130361	LAMB4	7q31.1	190.92425756180882	0.48429252234023595
ENSG00000105967	q31.2	7	115935148	116159896	TFEC	7q31.2	192.3441999999999	0.4880309661004179
ENSG00000154438	q31.2	7	117363222	117428123	ASZ1	7q31.2	191.4036999999999	0.4855548049111444
ENSG00000001626	q31.2	7	117465784	117715971	CFTR	7q31.2	191.9469999999999	0.48698521253914256
ENSG00000105989	q31.2	7	117275451	117323152	WNT2	7q31.2	191.4036999999999	0.4855548049111444
ENSG00000186591	q32.2	7	129830732	129952960	UBE2H	7q32.2	190.87699999999995	0.48416810198887944
ENSG00000128607	q32.2	7	130070534	130135705	KLHDC10	7q32.2	190.60276893527907	0.483446102712585
ENSG00000165120	q32.2	7	130206344	130216844	SSMEM1	7q32.2	190.5056	0.4831902750184423
ENSG00000091704	q32.2	7	130380339	130388114	CPA1	7q32.2	190.4509	0.4830462601146111
ENSG00000106477	q32.2	7	130393771	130442433	CEP41	7q32.2	190.4509	0.4830462601146111
ENSG00000196329	q36.1	7	150722253	150750033	GIMAP5	7q36.1	194.40177619665968	0.49344818069068047
ENSG00000170279	q36.1	7	148590766	148615860	C7orf33	7q36.1	191.9233908027187	0.48692305392349394
ENSG00000106565	q36.1	7	150791285	150801360	TMEM176B	7q36.1	194.7621999999999	0.4943971093812933
ENSG00000002933	q36.1	7	150800403	150805118	TMEM176A	7q36.1	194.7621999999999	0.4943971093812933
ENSG00000197150	q36.1	7	151028422	151047782	ABCB8	7q36.1	197.19709999999986	0.5008077472119812
ENSG00000164885	q36.1	7	151053815	151057897	CDK5	7q36.1	197.19709999999986	0.5008077472119812
ENSG00000164896	q36.1	7	151076593	151080866	FASTK	7q36.1	197.19709999999986	0.5008077472119812
ENSG00000214022	q36.1	7	150368189	150374044	REPIN1	7q36.1	192.96099999999993	0.4896548855278969
ENSG00000285292	q36.1	7	151207837	151227166	ABCF2	7q36.1	195.1436240176739	0.495401327721773
ENSG00000033100	q36.1	7	151232489	151238827	CHPF2	7q36.1	195.1405999999999	0.49539336604691914
ENSG00000082014	q36.1	7	151238764	151277896	SMARCD3	7q36.1	195.1405999999999	0.49539336604691914
ENSG00000106617	q36.1	7	151556124	151877125	PRKAG2	7q36.1	197.02763589133923	0.5003615798022626
ENSG00000106648	q36.1	7	151956379	152019929	GALNTL5	7q36.1	196.86699999999985	0.4999386554431569
ENSG00000133627	q36.1	7	152759749	152855378	ACTR3B	7q36.1	197.81787671175738	0.502442136580252
ENSG00000133574	q36.1	7	150567369	150573953	GIMAP4	7q36.1	193.16949999999994	0.4902038271631585
ENSG00000164900	q36.1	7	151148589	151174745	GBX1	7q36.1	195.4237999999999	0.4961389788579795
ENSG00000055130	q36.1	7	148697914	148801110	CUL1	7q36.1	191.98327973181148	0.4870807303104016
ENSG00000155660	q36.1	7	149003062	149028662	PDIA4	7q36.1	192.58499999999998	0.48866494761490725
ENSG00000197362	q36.1	7	149069641	149090782	ZNF786	7q36.1	192.58499999999998	0.48866494761490725
ENSG00000204947	q36.1	7	149102784	149126324	ZNF425	7q36.1	192.58499999999998	0.48866494761490725
ENSG00000133619	q36.1	7	149714781	149734575	KRBA1	7q36.1	192.44289999999995	0.48829082480257785
ENSG00000106538	q36.1	7	150338317	150341662	RARRES2	7q36.1	192.96099999999993	0.4896548855278969
ENSG00000106479	q36.1	7	149838375	149867479	ZNF862	7q36.1	192.46579999999994	0.4883511162339807
ENSG00000197558	q36.1	7	149776042	149833979	SSPO	7q36.1	192.46579999999994	0.4883511162339807
ENSG00000253729	q11.21	8	47773108	47960183	PRKDC	8q11.21	71.23705425209106	0.16917842591470786
ENSG00000221869	q11.21	8	47736913	47738164	CEBPD	8q11.21	71.24140000000003	0.16918986745889772
ENSG00000104237	q11.23	8	54509422	54871720	RP1	8q11.23	76.67362840395448	0.18349191227031836
ENSG00000164736	q11.23	8	54457935	54460892	SOX17	8q11.23	76.63910000000001	0.1834010054188568
ENSG00000147509	q11.23	8	53851795	53959303	RGS20	8q11.23	76.64670000000001	0.18342101480220444
ENSG00000104447	q23.3	8	115408496	115809673	TRPS1	8q23.3	92.1213424768467	0.22416286394526755
ENSG00000153317	q24.22	8	130052104	130443674	ASAP1	8q24.22	95.77543310535901	0.23378340344171641
ENSG00000104415	q24.22	8	133191039	133231690	CCN4	8q24.22	97.31729999999993	0.2378428515688142
ENSG00000155926	q24.22	8	133036728	133102912	SLA	8q24.22	96.60841577608137	0.23597649154440656
ENSG00000129292	q24.22	8	132775358	132848807	PHF20L1	8q24.22	96.80856742854802	0.23650345353675836
ENSG00000165071	q24.22	8	132685007	132760712	TMEM71	8q24.22	96.51511336741032	0.2357308436940961
ENSG00000131773	q24.23	8	135457456	135656722	KHDRBS3	8q24.23	98.55661258592018	0.24110573059766469
ENSG00000147724	q24.23	8	138130023	138497261	FAM135B	8q24.23	103.51377407708918	0.25415701278096486
