## Supplementary Signatures for "Signatures of Discriminative Copy Number Aberrations in 31 Cancer Subtypes": kidney_Clear cell adenocarcinoma_del_genes.tsv

gene_id	name	chr	start	end	symbol	band	cnv	cnv_scaled
ENSG00000072401	q21.1	10	58334979	58370751	UBE2D1	10q21.1	-115.74830000000014	-0.2863682390004998
ENSG00000151151	q21.1	10	58191517	58267894	IPMK	10q21.1	-116.70570000000015	-0.2888888947395859
ENSG00000107984	q21.1	10	52314281	52318042	DKK1	10q21.1	-107.80270000000013	-0.26544895527323614
ENSG00000285551	q21.2	10	62520448	62672011		10q21.2	-115.49106228938231	-0.28569098005796983
ENSG00000183346	q21.2	10	61662961	61766766	CABCOCO1	10q21.2	-113.99501775786678	-0.2817521736716183
ENSG00000227877	q21.2	10	59736692	59756041	MRLN	10q21.2	-114.48730000000013	-0.2830482610529465
ENSG00000170312	q21.2	10	60778331	60794852	CDK1	10q21.2	-114.48340000000012	-0.2830379930799128
ENSG00000151150	q21.2	10	60026298	60733490	ANK3	10q21.2	-114.53861915150496	-0.2831833748128856
ENSG00000196932	q21.2	10	61406642	61453381	TMEM26	10q21.2	-113.73042502767257	-0.2810555503335313
ENSG00000180628	q23.32	10	91163012	91284337	PCGF5	10q23.32	-123.35030000000009	-0.306382887975361
ENSG00000155252	q24.2	10	97640686	97676434	PI4K2A	10q24.2	-123.57230000000008	-0.3069673725942007
ENSG00000119986	q24.2	10	97677424	97687241	AVPI1	10q24.2	-123.57230000000008	-0.3069673725942007
ENSG00000166024	q24.2	10	98134624	98244897	R3HCC1L	10q24.2	-123.57230000000008	-0.3069673725942007
ENSG00000138131	q24.2	10	98247690	98268194	LOXL4	10q24.2	-123.57230000000008	-0.3069673725942007
ENSG00000119946	q24.2	10	99329356	99394330	CNNM1	10q24.2	-123.64956202343205	-0.3071707891001305
ENSG00000119919	q24.2	10	99532942	99536524	NKX2-3	10q24.2	-123.56130000000009	-0.30693841164461855
ENSG00000119929	q24.2	10	99702558	99756134	CUTC	10q24.2	-123.5305000000001	-0.30685732098578855
ENSG00000241935	q24.2	10	97584323	97612802	HOGA1	10q24.2	-123.57945058379165	-0.30698619874844346
ENSG00000014919	q24.2	10	99711844	99732100	COX15	10q24.2	-123.5305000000001	-0.30685732098578855
ENSG00000107554	q24.2	10	99875577	100009947	DNMBP	10q24.2	-123.62980491395545	-0.3071187723136359
ENSG00000139874	q21.1	14	38207904	38213067	SSTR1	14q21.1	-383.6400000000002	-0.9916771496528103
ENSG00000100934	q21.1	14	39031919	39109646	SEC23A	14q21.1	-380.66430000000025	-0.9838426862281202
ENSG00000092208	q21.1	14	39114223	39136973	GEMIN2	14q21.1	-380.66430000000025	-0.9838426862281202
ENSG00000182400	q21.1	14	39147811	39170532	TRAPPC6B	14q21.1	-380.66430000000025	-0.9838426862281202
ENSG00000129514	q21.1	14	37589552	37596059	FOXA1	14q21.1	-382.8031000000002	-0.9894737479523288
ENSG00000189139	q21.2	14	44504149	44507283	FSCB	14q21.2	-384.85130000000044	-0.9948662767645249
ENSG00000185246	q21.2	14	45084107	45116282	PRPF39	14q21.2	-386.56630000000047	-0.9993815520857414
ENSG00000187790	q21.2	14	45135930	45200890	FANCM	14q21.2	-386.8012000000004	-1.0
ENSG00000197249	q32.13	14	94376747	94390693	SERPINA1	14q32.13	-378.0453000000006	-0.9769473474139722
ENSG00000186910	q32.13	14	94442464	94452800	SERPINA11	14q32.13	-378.0453000000006	-0.9769473474139722
ENSG00000100665	q32.13	14	94561442	94569913	SERPINA4	14q32.13	-377.9516000000006	-0.9767006527798041
ENSG00000182512	q32.13	14	95533503	95544724	GLRX5	14q32.13	-377.9357000000005	-0.9766587910435897
ENSG00000177426	p11.31	18	3411608	3459978	TGIF1	18p11.31	-162.92366836269872	-0.41057219033425296
ENSG00000198081	p11.31	18	5289019	5297053	ZBTB14	18p11.31	-157.5948000000001	-0.39654227324497954
ENSG00000088756	p11.31	18	6729718	6915716	ARHGAP28	18p11.31	-161.36980597808432	-0.4064811603180338
ENSG00000166603	q21.32	18	60371062	60372775	MC4R	18q21.32	-180.7882000000002	-0.457606172157575
ENSG00000074657	q21.32	18	58862600	58986480	ZNF532	18q21.32	-181.63140000000013	-0.4598261605837263
ENSG00000183287	q21.32	18	59430939	59697662	CCBE1	18q21.32	-181.44362867326623	-0.459331793681316
ENSG00000163848	q21.2	3	125225561	125375354	ZNF148	3q21.2	-204.4985999999999	-0.5200312357005303
ENSG00000144909	q21.2	3	125528858	125595497	OSBPL11	3q21.2	-203.0202999999999	-0.5161391473580498
ENSG00000181804	q24	3	143265222	143848485	SLC9A9	3q24	-144.8895334747525	-0.36309167476630455
ENSG00000114698	q24	3	146192335	146251179	PLSCR4	3q24	-141.96859985895895	-0.355401401022687
ENSG00000188313	q24	3	146515180	146544856	PLSCR1	3q24	-142.38085210006065	-0.3564867843290209
ENSG00000163755	q24	3	149129638	149173732	HPS3	3q24	-141.63370000000015	-0.35451967211992574
ENSG00000169255	q26.1	3	161083883	161105411	B3GALNT1	3q26.1	-137.7345000000001	-0.3442538053371344
ENSG00000075651	q26.31	3	171600404	171810950	PLD1	3q26.31	-135.71389999999997	-0.3389339421802536
ENSG00000172667	q26.32	3	178960121	179072215	ZMAT3	3q26.32	-134.8992999999999	-0.3367892522230156
ENSG00000168228	p15.2	4	25312774	25370383	ZCCHC4	4p15.2	-127.50588831775694	-0.31732377740760753
ENSG00000168214	p15.2	4	26163455	26435131	RBPJ	4p15.2	-132.1590805292588	-0.32957476513791123
ENSG00000153012	p15.2	4	24998847	25030946	LGI2	4p15.2	-127.44029999999992	-0.3171510955927222
ENSG00000138696	q22.3	4	94757955	95158448	BMPR1B	4q22.3	-145.82352077961508	-0.3655506892432581
ENSG00000163110	q22.3	4	94451857	94668227	PDLIM5	4q22.3	-146.24530000000001	-0.36666115531020044
ENSG00000172955	q23	4	99202638	99219537	ADH6	4q23	-145.12699999999998	-0.36371687986313544
ENSG00000151247	q23	4	98871684	98930637	EIF4E	4q23	-144.08019999999996	-0.3609608505883544
ENSG00000168785	q23	4	98470367	98658611	TSPAN5	4q23	-148.40030112317953	-0.372334871571825
ENSG00000138823	q23	4	99563761	99623999	MTTP	4q23	-145.05069999999998	-0.3635159961855792
ENSG00000196616	q23	4	99304971	99352760	ADH1B	4q23	-145.12699999999998	-0.36371687986313544
ENSG00000137193	p21.2	6	37170152	37175428	PIM1	6p21.2	-144.78229999999994	-0.3628093490157748
ENSG00000172738	p21.2	6	37212178	37258155	TMEM217	6p21.2	-142.2182467124478	-0.3560586746533445
ENSG00000183826	p21.2	6	38168451	38640148	BTBD9	6p21.2	-145.13479973094164	-0.3637374151008223
ENSG00000112164	p21.2	6	39048781	39091303	GLP1R	6p21.2	-138.53369999999995	-0.3463579499649568
ENSG00000164626	p21.2	6	39188971	39229475	KCNK5	6p21.2	-140.98289999999994	-0.3528062370301015
ENSG00000137168	p21.2	6	36854827	36874803	PPIL1	6p21.2	-140.37219999999996	-0.3511983777655728
ENSG00000137200	p21.2	6	37433219	37482827	CMTR1	6p21.2	-142.1732050414634	-0.35594008832948315
ENSG00000165097	p22.3	6	18155329	18223854	KDM1B	6p22.3	-150.54949999999997	-0.3779933116003342
ENSG00000137177	p22.3	6	17759183	17987635	KIF13A	6p22.3	-150.62992157335776	-0.3782050466122735
ENSG00000137393	p22.3	6	18387350	18468874	RNF144B	6p22.3	-150.57019999999991	-0.3780478108418205
ENSG00000172197	p22.3	6	20099684	20212469	MBOAT1	6p22.3	-148.7672622500764	-0.3733010118167948
ENSG00000112242	p22.3	6	20401879	20493714	E2F3	6p22.3	-149.74279999999993	-0.3758694208705235
ENSG00000152954	p22.3	6	24126186	24154900	NRSN1	6p22.3	-152.78779999999992	-0.3838863382775812
ENSG00000112294	p22.3	6	24494867	24537207	ALDH5A1	6p22.3	-151.56168057126553	-0.38065819437237514
ENSG00000124789	p22.3	6	17615035	17706834	NUP153	6p22.3	-150.40229999999994	-0.3776057614386531
ENSG00000146049	p22.3	6	24356903	24358285	KAAG1	6p22.3	-151.79639999999992	-0.3812761668761503
ENSG00000164764	q21.11	8	73064543	73124088	SBSPON	8q21.11	-115.46459999999998	-0.28562130978263983
ENSG00000175606	q21.11	8	73972437	73982783	TMEM70	8q21.11	-115.30419999999998	-0.2851990064814602
ENSG00000165092	q21.13	9	72900671	73080442	ALDH1A1	9q21.13	-255.3572560013721	-0.653932596816117
ENSG00000187210	q21.13	9	76419850	76651203	GCNT1	9q21.13	-257.80025947940345	-0.6603645695939601
ENSG00000107362	q21.13	9	71862452	71910931	ABHD17B	9q21.13	-256.14090000000016	-0.6559957853919914
ENSG00000198963	q21.13	9	74497335	74693177	RORB	9q21.13	-255.0087000000002	-0.6530149138359091
ENSG00000119125	q21.13	9	72114595	72257193	GDA	9q21.13	-256.1169458795497	-0.6559327186579322
ENSG00000135002	q21.13	9	76385526	76394517	RFK	9q21.13	-252.9883000000002	-0.6476955772417485
ENSG00000165023	q22.2	9	90609832	90642862	DIRAS2	9q22.2	-253.32720000000023	-0.6485878377702385
ENSG00000187764	q22.2	9	89360787	89498130	SEMA4D	9q22.2	-253.4813896125507	-0.6489937902788898
ENSG00000078725	q33.1	9	119153458	119369435	BRINP1	9q33.1	-252.0967214300442	-0.6453482170587469
