## Supplementary Signatures for "Signatures of Discriminative Copy Number Aberrations in 31 Cancer Subtypes": kidney_Renal cell carcinoma_amp_genes.tsv

gene_id	name	chr	start	end	symbol	band	cnv	cnv_scaled
ENSG00000167778	q13.13	12	53064316	53079404	SPRYD3	12q13.13	51.6103	0.37771527703952934
ENSG00000167779	q13.13	12	53097436	53102345	IGFBP6	12q13.13	52.2083	0.38232194607886166
ENSG00000170627	q13.13	12	54455950	54473602	GTSF1	12q13.13	48.90010000000001	0.3568373599318397
ENSG00000123405	q13.13	12	54292111	54301015	NFE2	12q13.13	49.277300000000004	0.35974310501818774
ENSG00000094916	q13.13	12	54230942	54280133	CBX5	12q13.13	49.27730000000001	0.3597431050181878
ENSG00000198353	q13.13	12	54016931	54056030	HOXC4	12q13.13	49.277300000000004	0.35974310501818774
ENSG00000180818	q13.13	12	53985065	53990279	HOXC10	12q13.13	49.277300000000004	0.35974310501818774
ENSG00000139546	q13.13	12	53500921	53506431	TARBP2	12q13.13	48.34760000000001	0.35258119831941304
ENSG00000197111	q13.13	12	53452102	53481162	PCBP2	12q13.13	48.34760000000001	0.35258119831941304
ENSG00000139637	q13.13	12	53299695	53307177	C12orf10	12q13.13	51.163000000000004	0.3742695194119485
ENSG00000123349	q13.13	12	53295291	53299450	PFDN5	12q13.13	51.163000000000004	0.3742695194119485
ENSG00000139626	q13.13	12	53191323	53207282	ITGB7	12q13.13	52.2083	0.38232194607886166
ENSG00000123388	q13.13	12	53973126	53977643	HOXC11	12q13.13	49.277300000000004	0.35974310501818774
ENSG00000063046	q13.13	12	53006158	53042209	EIF4B	12q13.13	51.6103	0.37771527703952934
ENSG00000139629	q13.13	12	51351247	51392867	GALNT6	12q13.13	46.059799999999996	0.33495722268699746
ENSG00000139631	q13.13	12	53157663	53180909	CSAD	12q13.13	52.2083	0.38232194607886166
ENSG00000196876	q13.13	12	51590266	51812864	SCN8A	12q13.13	48.66345899739127	0.35501440544997637
ENSG00000261308	q13.13	12	51817840	51848766	FIGNL2	12q13.13	49.6535	0.3626411466446038
ENSG00000161835	q13.13	12	52006946	52015889	GRASP	12q13.13	50.2271	0.36705985126159546
ENSG00000110934	q13.13	12	51281038	51324668	BIN2	12q13.13	45.70519999999999	0.33222557579511236
ENSG00000205420	q13.13	12	52487176	52493257	KRT6A	12q13.13	50.46040000000001	0.3688570684637297
ENSG00000139648	q13.13	12	52543909	52553145	KRT71	12q13.13	50.46040000000001	0.3688570684637297
ENSG00000189182	q13.13	12	52689626	52703524	KRT77	12q13.13	51.6103	0.37771527703952934
ENSG00000111057	q13.13	12	52948871	52952906	KRT18	12q13.13	51.6103	0.37771527703952934
ENSG00000185479	q13.13	12	52446651	52452146	KRT6B	12q13.13	50.43790000000001	0.3686837406152599
ENSG00000069329	q11.2	16	46656132	46689518	VPS35	16q11.2	51.012699999999995	0.3731116893841698
ENSG00000171241	q11.2	16	46578591	46621379	SHCBP1	16q11.2	51.012699999999995	0.3731116893841698
ENSG00000166509	q23.1	16	78022515	78066761	CLEC3A	16q23.1	60.50489999999998	0.4462344717506417
ENSG00000103035	q23.1	16	74296814	74306288	PSMD7	16q23.1	58.889199999999974	0.4337879915385192
ENSG00000090863	q23.1	16	74447427	74607144	GLG1	16q23.1	59.13859999999998	0.43570923444555854
ENSG00000168411	q23.1	16	74621399	74666877	RFWD3	16q23.1	59.13859999999998	0.43570923444555854
ENSG00000050820	q23.1	16	75228181	75268053	BCAR1	16q23.1	62.08319999999998	0.4583928425613076
ENSG00000183196	q23.1	16	75472052	75495445	CHST6	16q23.1	59.52019999999999	0.43864887475560743
ENSG00000034713	q23.1	16	75566375	75577881	GABARAPL2	16q23.1	59.52019999999999	0.43864887475560743
ENSG00000103111	q23.1	16	77190835	77202398	MON1B	16q23.1	60.719699999999975	0.44788917494403396
ENSG00000166446	q23.2	16	80597907	80804598	CDYL2	16q23.2	59.13210261860075	0.43565918212828664
ENSG00000166451	q23.2	16	81006498	81033114	CENPN	16q23.2	58.873999999999974	0.4336708989475529
ENSG00000135697	q23.2	16	81238689	81291142	BCO1	16q23.2	59.05109999999997	0.43503518170150896
ENSG00000103121	q23.2	16	80966448	81020270	CMC2	16q23.2	59.06099999999997	0.4351114459548357
ENSG00000167080	q21.32	17	49132460	49176840	B4GALNT2	17q21.32	48.18230000000002	0.35130781639265457
ENSG00000159210	q21.32	17	48929316	48944842	SNF8	17q21.32	48.185200000000016	0.3513301564264573
ENSG00000229637	q21.32	17	48723185	48724758	PRAC2	17q21.32	48.185200000000016	0.3513301564264573
ENSG00000159182	q21.32	17	48721719	48722518	PRAC1	17q21.32	48.185200000000016	0.3513301564264573
ENSG00000120075	q21.32	17	48591257	48593961	HOXB5	17q21.32	51.141300000000015	0.37410235433142436
ENSG00000005243	q21.32	17	48026167	48038030	COPZ2	17q21.32	48.13780000000002	0.35096501242568084
ENSG00000120068	q21.32	17	48611377	48615292	HOXB8	17q21.32	51.141300000000015	0.37410235433142436
ENSG00000108439	q21.32	17	47941506	47949308	PNPO	17q21.32	48.25020000000002	0.351830881322037
ENSG00000189120	q21.32	17	47844908	47855874	SP6	17q21.32	49.098600000000005	0.3583664967283404
ENSG00000141294	q21.32	17	47831634	47837719	LRRC46	17q21.32	49.09860000000001	0.3583664967283405
ENSG00000006025	q21.32	17	47807372	47821834	OSBPL7	17q21.32	49.09860000000001	0.3583664967283405
ENSG00000178852	q21.32	17	47323290	47441312	EFCAB13	17q21.32	48.35870000000002	0.3526667067246583
ENSG00000198336	q21.32	17	47200446	47223679	MYL4	17q21.32	48.09820000000001	0.3506599554123738
ENSG00000108465	q21.32	17	47967810	47981781	CDK5RAP3	17q21.32	48.13780000000002	0.35096501242568084
ENSG00000198933	q21.32	17	47694081	47712050	TBKBP1	17q21.32	49.4112	0.3607745983030817
ENSG00000126246	q13.12	19	35738801	35742453	IGFLR1	19q13.12	48.71704325689855	0.3554271896460763
ENSG00000125813	p11.22	20	21705659	21718486	PAX1	20p11.22	47.727499999999985	0.3478042828155835
ENSG00000101230	p12.1	20	13221274	13300651	ISM1	20p12.1	46.897099999999995	0.34140732968805587
ENSG00000089048	p12.1	20	13714322	13784886	ESF1	20p12.1	46.8465	0.34101753461549705
ENSG00000125864	p12.1	20	17493905	17569220	BFSP1	20p12.1	47.40269999999999	0.3453021990296719
ENSG00000125844	p12.1	20	17613678	17682295	RRBP1	20p12.1	48.82237395689898	0.3562386004731385
ENSG00000183798	q12	20	41359962	41366818	EMILIN3	20q12	54.32629999999999	0.39863787421482455
ENSG00000124181	q12	20	41136960	41196801	PLCG1	20q12	54.32629999999999	0.39863787421482455
ENSG00000113569	p13.2	5	37288137	37371106	NUP155	5p13.2	62.32079999999999	0.4602231846411494
ENSG00000168671	p13.2	5	36035021	36071358	UGT3A2	5p13.2	63.44709999999998	0.468899591562554
ENSG00000113494	p13.2	5	35048756	35230487	PRLR	5p13.2	63.40229999999998	0.46855447655760074
ENSG00000168724	p13.2	5	34929559	34958964	DNAJC21	5p13.2	63.40229999999998	0.46855447655760074
ENSG00000113460	p13.2	5	34915677	34925996	BRIX1	5p13.2	63.40229999999998	0.46855447655760074
ENSG00000113456	p13.2	5	34905260	34918989	RAD1	5p13.2	63.40229999999998	0.46855447655760074
ENSG00000242110	p13.2	5	33986165	34008104	AMACR	5p13.2	66.008	0.48862738210239715
ENSG00000164175	p13.2	5	33944623	33984693	SLC45A2	5p13.2	66.008	0.48862738210239715
ENSG00000182631	p13.2	5	33936386	33938918	RXFP3	5p13.2	66.008	0.48862738210239715
ENSG00000164318	p13.2	5	38258409	38465480	EGFLAM	5p13.2	65.38629999999999	0.4838381410626766
ENSG00000145536	p15.32	5	5140330	5320304	ADAMTS16	5p15.32	65.70679999999999	0.48630709997088056
ENSG00000145685	q14.1	5	78485215	78770021	LHFPL2	5q14.1	50.991733432876515	0.3729501742744226
ENSG00000164329	q14.1	5	79612120	79686648	TENT2	5q14.1	50.34778683226158	0.3679895574382418
ENSG00000164309	q14.1	5	79689836	79800240	CMYA5	5q14.1	50.94618382046125	0.37259928466026376
ENSG00000164300	q14.1	5	80111651	80256048	SERINC5	5q14.1	51.13916567743454	0.37408591266305924
ENSG00000164299	q14.1	5	80319625	80321842	SPZ1	5q14.1	49.73709999999999	0.3632851558949184
ENSG00000228716	q14.1	5	80626226	80654983	DHFR	5q14.1	52.196099999999994	0.3822279638676913
ENSG00000145687	q14.1	5	81413021	81751797	SSBP2	5q14.1	52.89660392857815	0.3876242678136974
ENSG00000152348	q14.1	5	81972023	82276857	ATG10	5q14.1	52.70063461627111	0.3861146260684397
ENSG00000112874	q21.2	5	103548855	103562790	NUDT12	5q21.2	59.12129999999999	0.4355759645887351
ENSG00000164500	p12.2	7	50096036	50159830	SPATA48	7p12.2	80.98249999999999	0.6039828428540391
ENSG00000106128	p14.3	7	30938669	30993254	GHRHR	7p14.3	85.7762	0.6409109187300381
ENSG00000122642	p14.3	7	32957404	33006930	FKBP9	7p14.3	78.99209999999997	0.5886498762053984
ENSG00000105778	p14.3	7	32495426	32588726	AVL9	7p14.3	78.99209999999997	0.5886498762053984
ENSG00000154678	p14.3	7	31751179	32428131	PDE1C	7p14.3	79.14609999999998	0.5898362090349255
ENSG00000106341	p14.3	7	31687215	31708455	PPP1R17	7p14.3	79.14609999999998	0.5898362090349255
ENSG00000136193	p14.3	7	29920104	29990289	SCRN1	7p14.3	78.61779999999999	0.5857664711528533
ENSG00000078549	p14.3	7	31052461	31111479	ADCYAP1R1	7p14.3	85.54236481411539	0.6391095787448857
ENSG00000240583	p14.3	7	30911694	30925517	AQP1	7p14.3	85.2338	0.6367325620629247
ENSG00000106100	p14.3	7	30424527	30478784	NOD1	7p14.3	78.61779999999999	0.5857664711528533
ENSG00000180347	p14.3	7	31514071	31658720	ITPRID1	7p14.3	79.14609999999998	0.5898362090349255
ENSG00000127980	q21.2	7	92487020	92528520	PEX1	7q21.2	82.49499999999999	0.6156343260011798
ENSG00000001631	q21.2	7	92198969	92246166	KRIT1	7q21.2	82.49499999999999	0.6156343260011798
ENSG00000240720	q21.2	7	92141643	92179531	LRRD1	7q21.2	82.49499999999999	0.6156343260011798
ENSG00000127989	q21.2	7	91692008	91880702	MTERF1	7q21.2	82.46534189885331	0.6154058560073374
ENSG00000004766	q21.2	7	93232340	93361123	VPS50	7q21.2	82.52069999999999	0.6158323049214321
ENSG00000001630	q21.2	7	92112153	92134803	CYP51A1	7q21.2	82.49499999999999	0.6156343260011798
ENSG00000164597	q22.3	7	107201555	107564514	COG5	7q22.3	81.12829999999998	0.6051060073121238
ENSG00000146776	q22.3	7	105605067	105876604	ATXN7L1	7q22.3	80.18289999999999	0.5978231562924169
ENSG00000105835	q22.3	7	106248298	106286326	NAMPT	7q22.3	80.23159999999999	0.598198314791105
ENSG00000005249	q22.3	7	107044705	107161811	PRKAR2B	7q22.3	80.50229999999998	0.6002836413946956
ENSG00000005483	q22.3	7	105014190	105115019	KMT2E	7q22.3	80.34689999999996	0.5990865237212637
ENSG00000091127	q22.3	7	105439661	105522271	PUS7	7q22.3	79.72199999999998	0.5942726316097608
ENSG00000198839	q31.1	7	112206695	112343934	ZNF277	7q31.1	82.43408993841835	0.6151651077823305
ENSG00000091138	q31.1	7	107765467	107803225	SLC26A3	7q31.1	80.50229999999998	0.6002836413946956
ENSG00000091140	q31.1	7	107891162	107931730	DLD	7q31.1	80.57969999999999	0.600879889193432
ENSG00000091136	q31.1	7	107923799	108003187	LAMB1	7q31.1	80.57969999999999	0.600879889193432
ENSG00000091128	q31.1	7	108023548	108130361	LAMB4	7q31.1	80.57969999999999	0.600879889193432
ENSG00000173114	q31.1	7	111091006	111125454	LRRN3	7q31.1	82.00249999999998	0.6118403719846728
ENSG00000105967	q31.2	7	115935148	116159896	TFEC	7q31.2	83.26139999999998	0.6215382576930598
ENSG00000154438	q31.2	7	117363222	117428123	ASZ1	7q31.2	83.24639999999998	0.62142270579408
ENSG00000001626	q31.2	7	117465784	117715971	CFTR	7q31.2	83.24639999999998	0.62142270579408
ENSG00000105989	q31.2	7	117275451	117323152	WNT2	7q31.2	82.85559999999998	0.6184121936526568
ENSG00000186591	q32.2	7	129830732	129952960	UBE2H	7q32.2	83.26695351550475	0.6215810389772326
ENSG00000128607	q32.2	7	130070534	130135705	KLHDC10	7q32.2	82.42139999999998	0.615067351350185
ENSG00000165120	q32.2	7	130206344	130216844	SSMEM1	7q32.2	83.15039999999998	0.6206831736406085
ENSG00000091704	q32.2	7	130380339	130388114	CPA1	7q32.2	85.46779999999998	0.6385351716870111
ENSG00000106477	q32.2	7	130393771	130442433	CEP41	7q32.2	84.04269999999998	0.6275569709379267
ENSG00000164885	q36.1	7	151053815	151057897	CDK5	7q36.1	84.83619999999998	0.6336696663939637
ENSG00000170279	q36.1	7	148590766	148615860	C7orf33	7q36.1	81.48164563026936	0.607827991217049
ENSG00000164896	q36.1	7	151076593	151080866	FASTK	7q36.1	86.22849999999998	0.6443951936572788
ENSG00000002933	q36.1	7	150800403	150805118	TMEM176A	7q36.1	83.6158	0.6242683638929586
ENSG00000285292	q36.1	7	151207837	151227166	ABCF2	7q36.1	84.43179999999997	0.6305543871974654
ENSG00000033100	q36.1	7	151232489	151238827	CHPF2	7q36.1	84.43179999999998	0.6305543871974655
ENSG00000082014	q36.1	7	151238764	151277896	SMARCD3	7q36.1	84.43179999999998	0.6305543871974655
ENSG00000106617	q36.1	7	151556124	151877125	PRKAG2	7q36.1	83.6257335226541	0.624344886386708
ENSG00000106648	q36.1	7	151956379	152019929	GALNTL5	7q36.1	82.5483	0.6160449204155551
ENSG00000133627	q36.1	7	152759749	152855378	ACTR3B	7q36.1	83.46358283743963	0.623095765080213
ENSG00000197150	q36.1	7	151028422	151047782	ABCB8	7q36.1	84.83619999999998	0.6336696663939637
ENSG00000106565	q36.1	7	150791285	150801360	TMEM176B	7q36.1	83.6158	0.6242683638929586
ENSG00000164900	q36.1	7	151148589	151174745	GBX1	7q36.1	84.82939999999998	0.6336172828664262
ENSG00000133574	q36.1	7	150567369	150573953	GIMAP4	7q36.1	82.24159999999998	0.6136822692544125
ENSG00000055130	q36.1	7	148697914	148801110	CUL1	7q36.1	81.64199999999998	0.6090632746791891
ENSG00000155660	q36.1	7	149003062	149028662	PDIA4	7q36.1	82.52799999999999	0.6158885401789357
ENSG00000197362	q36.1	7	149069641	149090782	ZNF786	7q36.1	81.85099999999998	0.6106732978049758
ENSG00000204947	q36.1	7	149102784	149126324	ZNF425	7q36.1	81.85099999999998	0.6106732978049758
ENSG00000133619	q36.1	7	149714781	149734575	KRBA1	7q36.1	83.47119999999998	0.6231544435867922
ENSG00000197558	q36.1	7	149776042	149833979	SSPO	7q36.1	83.47119999999998	0.6231544435867922
ENSG00000106479	q36.1	7	149838375	149867479	ZNF862	7q36.1	82.65573503667284	0.6168725419158567
ENSG00000106538	q36.1	7	150338317	150341662	RARRES2	7q36.1	82.24159999999998	0.6136822692544125
ENSG00000214022	q36.1	7	150368189	150374044	REPIN1	7q36.1	82.24159999999998	0.6136822692544125
ENSG00000196329	q36.1	7	150722253	150750033	GIMAP5	7q36.1	82.24159999999998	0.6136822692544125
ENSG00000153317	q24.22	8	130052104	130443674	ASAP1	8q24.22	46.427157064552844	0.3377871431145152
ENSG00000165071	q24.22	8	132685007	132760712	TMEM71	8q24.22	47.43000000000002	0.34551250348581564
ENSG00000129292	q24.22	8	132775358	132848807	PHF20L1	8q24.22	48.10000000000001	0.3506738216402514
ENSG00000155926	q24.22	8	133036728	133102912	SLA	8q24.22	46.81260000000002	0.3407563873238026
ENSG00000104415	q24.22	8	133191039	133231690	CCN4	8q24.22	46.93310000000001	0.3416846542456078
ENSG00000147724	q24.23	8	138130023	138497261	FAM135B	8q24.23	47.97770000000001	0.34973168849056857
ENSG00000131773	q24.23	8	135457456	135656722	KHDRBS3	8q24.23	48.11534940009962	0.3507920651288989
