## Supplementary Signatures for "Signatures of Discriminative Copy Number Aberrations in 31 Cancer Subtypes": kidney_Renal cell carcinoma_del_genes.tsv

gene_id	name	chr	start	end	symbol	band	cnv	cnv_scaled
ENSG00000241935	q24.2	10	97584323	97612802	HOGA1	10q24.2	-60.14749999999998	-0.4434812551709471
ENSG00000139874	q21.1	14	38207904	38213067	SSTR1	14q21.1	-126.99200000000002	-0.9584151825951105
ENSG00000100934	q21.1	14	39031919	39109646	SEC23A	14q21.1	-131.4230956542476	-0.9925499504224387
ENSG00000092208	q21.1	14	39114223	39136973	GEMIN2	14q21.1	-131.56769999999997	-0.9936639042059345
ENSG00000182400	q21.1	14	39147811	39170532	TRAPPC6B	14q21.1	-131.56769999999997	-0.9936639042059345
ENSG00000129514	q21.1	14	37589552	37596059	FOXA1	14q21.1	-126.99200000000002	-0.9584151825951105
ENSG00000189139	q21.2	14	44504149	44507283	FSCB	14q21.2	-129.38270000000003	-0.9768318442545283
ENSG00000185246	q21.2	14	45084107	45116282	PRPF39	14q21.2	-131.47017850313	-0.9929126512622886
ENSG00000187790	q21.2	14	45135930	45200890	FANCM	14q21.2	-132.39020000000005	-1.0
ENSG00000197249	q32.13	14	94376747	94390693	SERPINA1	14q32.13	-127.57719999999996	-0.9629232473473128
ENSG00000186910	q32.13	14	94442464	94452800	SERPINA11	14q32.13	-127.57719999999996	-0.9629232473473128
ENSG00000100665	q32.13	14	94561442	94569913	SERPINA4	14q32.13	-127.57719999999996	-0.9629232473473128
ENSG00000182512	q32.13	14	95533503	95544724	GLRX5	14q32.13	-127.71839999999996	-0.9640109758897104
ENSG00000109046	q11.1	17	27294076	27315926	WSB1	17q11.1	-67.3104	-0.49866036831782606
ENSG00000159111	q21.32	17	47823272	47831541	MRPL10	17q21.32	-69.68079999999999	-0.5169206497406242
ENSG00000141295	q21.32	17	47837692	47841289	SCRN2	17q21.32	-69.68079999999998	-0.5169206497406241
ENSG00000189120	q21.32	17	47844908	47855874	SP6	17q21.32	-69.68079999999999	-0.5169206497406242
ENSG00000108465	q21.32	17	47967810	47981781	CDK5RAP3	17q21.32	-69.76379999999999	-0.5175600369149798
ENSG00000005243	q21.32	17	48026167	48038030	COPZ2	17q21.32	-69.76379999999999	-0.5175600369149798
ENSG00000141293	q21.32	17	48133442	48430275	SKAP1	17q21.32	-69.7659184109305	-0.5175763560087023
ENSG00000120094	q21.32	17	48528526	48531011	HOXB1	17q21.32	-69.15990000000001	-0.5129079174620488
ENSG00000120075	q21.32	17	48591257	48593961	HOXB5	17q21.32	-68.56030000000001	-0.5082889228868253
ENSG00000108511	q21.32	17	48595751	48604992	HOXB6	17q21.32	-68.56030000000001	-0.5082889228868253
ENSG00000120068	q21.32	17	48611377	48615292	HOXB8	17q21.32	-68.56030000000001	-0.5082889228868253
ENSG00000170689	q21.32	17	48621156	48626358	HOXB9	17q21.32	-68.56030000000001	-0.5082889228868253
ENSG00000167080	q21.32	17	49132460	49176840	B4GALNT2	17q21.32	-70.16599999999998	-0.5206583684996275
ENSG00000136436	q21.32	17	48830988	48866522	CALCOCO2	17q21.32	-70.16599999999998	-0.5206583684996275
ENSG00000108379	q21.32	17	46762506	46833154	WNT3	17q21.32	-69.56719999999999	-0.5160455366923496
ENSG00000159202	q21.32	17	48908407	48929056	UBE2Z	17q21.32	-70.16599999999998	-0.5206583684996275
ENSG00000141378	q23.1	17	59674636	59707626	PTRH2	17q23.1	-74.9361	-0.5574046427212316
ENSG00000173838	q23.2	17	62701314	62808344	MARCH10	17q23.2	-66.15369999999999	-0.4897497762144886
ENSG00000170832	q23.2	17	60177327	60422470	USP32	17q23.2	-68.20929999999998	-0.5055850084506952
ENSG00000253506	q23.2	17	61590421	61591219	NACA2	17q23.2	-70.04799999999997	-0.5197493602276523
ENSG00000170836	q23.2	17	60600183	60666280	PPM1D	17q23.2	-68.20929999999998	-0.5055850084506952
ENSG00000146872	q23.2	17	62458658	62615481	TLK2	17q23.2	-71.95106084469681	-0.5344095131929207
ENSG00000177426	p11.31	18	3411608	3459978	TGIF1	18p11.31	-62.43640000000002	-0.46111370460928813
ENSG00000198081	p11.31	18	5289019	5297053	ZBTB14	18p11.31	-61.38950000000002	-0.4530489524064838
ENSG00000088756	p11.31	18	6729718	6915716	ARHGAP28	18p11.31	-60.95010000000002	-0.4496640521123657
ENSG00000074657	q21.32	18	58862600	58986480	ZNF532	18q21.32	-74.10357010655059	-0.5509912820448569
ENSG00000183287	q21.32	18	59430939	59697662	CCBE1	18q21.32	-77.83404296730349	-0.5797288302550574
ENSG00000166603	q21.32	18	60371062	60372775	MC4R	18q21.32	-77.27000000000004	-0.5753837478565124
ENSG00000180884	q13.11	19	34956354	34964229	ZNF792	19q13.11	-66.5234	-0.49259774535134687
ENSG00000153896	q13.11	19	34758073	34773229	ZNF599	19q13.11	-66.5234	-0.49259774535134687
ENSG00000197841	q13.11	19	34734155	34745378	ZNF181	19q13.11	-66.52339999999998	-0.49259774535134676
ENSG00000089335	q13.11	19	34677639	34686397	ZNF302	19q13.11	-66.7761	-0.4945444096761617
ENSG00000166398	q13.11	19	34254552	34355571	KIAA0355	19q13.11	-67.20550000000001	-0.49785227537095994
ENSG00000153879	q13.11	19	33373685	33382686	CEBPG	19q13.11	-66.0578	-0.4890110144070105
ENSG00000121289	q13.11	19	32875925	32971991	CEP89	19q13.11	-67.1491	-0.49741780023079546
ENSG00000130881	q13.11	19	33177603	33208864	LRP3	19q13.11	-66.0578	-0.4890110144070105
ENSG00000166359	q13.11	19	33132090	33175799	WDR88	19q13.11	-66.0578	-0.4890110144070105
ENSG00000021488	q13.11	19	32830509	32869767	SLC7A9	19q13.11	-67.1491	-0.49741780023079546
ENSG00000186326	q13.11	19	32675848	32678300	RGS9BP	19q13.11	-67.1491	-0.49741780023079546
ENSG00000105186	q13.11	19	32597006	32676597	ANKRD27	19q13.11	-67.1491	-0.49741780023079546
ENSG00000245848	q13.11	19	33299934	33302534	CEBPA	19q13.11	-66.0578	-0.4890110144070105
ENSG00000213965	q13.11	19	32691961	32713796	NUDT19	19q13.11	-67.1491	-0.49741780023079546
ENSG00000105711	q13.11	19	35030470	35040449	SCN1B	19q13.11	-66.5234	-0.49259774535134687
ENSG00000089351	q13.11	19	34994784	35026471	GRAMD1A	19q13.11	-66.5234	-0.49259774535134687
ENSG00000163848	q21.2	3	125225561	125375354	ZNF148	3q21.2	-64.78630000000004	-0.47921606510348064
ENSG00000144909	q21.2	3	125528858	125595497	OSBPL11	3q21.2	-71.31712878880649	-0.5295260430007631
ENSG00000137168	p21.2	6	36854827	36874803	PPIL1	6p21.2	-69.98569999999995	-0.5192694346738889
ENSG00000137193	p21.2	6	37170152	37175428	PIM1	6p21.2	-69.68299999999995	-0.5169375973524744
ENSG00000137200	p21.2	6	37433219	37482827	CMTR1	6p21.2	-68.99077181405993	-0.5116050452582885
ENSG00000183826	p21.2	6	38168451	38640148	BTBD9	6p21.2	-71.75978687562787	-0.5329360418361647
ENSG00000112164	p21.2	6	39048781	39091303	GLP1R	6p21.2	-66.64569999999999	-0.4935398785010296
ENSG00000164626	p21.2	6	39188971	39229475	KCNK5	6p21.2	-66.6314	-0.4934297190240022
ENSG00000172738	p21.2	6	37212178	37258155	TMEM217	6p21.2	-70.94955734899251	-0.5266944711420108
ENSG00000152954	p22.3	6	24126186	24154900	NRSN1	6p22.3	-65.36979999999997	-0.4837110339737985
ENSG00000124789	p22.3	6	17615035	17706834	NUP153	6p22.3	-66.53079999999999	-0.4926547509548435
ENSG00000137177	p22.3	6	17759183	17987635	KIF13A	6p22.3	-66.53079999999999	-0.4926547509548435
ENSG00000165097	p22.3	6	18155329	18223854	KDM1B	6p22.3	-66.53079999999999	-0.4926547509548435
ENSG00000137393	p22.3	6	18387350	18468874	RNF144B	6p22.3	-65.69140939153691	-0.4861885390352562
ENSG00000172197	p22.3	6	20099684	20212469	MBOAT1	6p22.3	-65.70929999999997	-0.48632635862071044
ENSG00000112294	p22.3	6	24494867	24537207	ALDH5A1	6p22.3	-65.23898792183263	-0.48270332837101554
ENSG00000146049	p22.3	6	24356903	24358285	KAAG1	6p22.3	-65.79609999999997	-0.48699501894280744
ENSG00000112242	p22.3	6	20401879	20493714	E2F3	6p22.3	-65.70929999999997	-0.48632635862071044
ENSG00000119125	q21.13	9	72114595	72257193	GDA	9q21.13	-72.91240645114122	-0.5418152005529636
ENSG00000187210	q21.13	9	76419850	76651203	GCNT1	9q21.13	-74.13600838491529	-0.5512411690225023
ENSG00000135002	q21.13	9	76385526	76394517	RFK	9q21.13	-74.88819999999997	-0.5570356469904889
ENSG00000198963	q21.13	9	74497335	74693177	RORB	9q21.13	-72.67879999999998	-0.5400156226167417
ENSG00000165092	q21.13	9	72900671	73080442	ALDH1A1	9q21.13	-72.67879999999998	-0.5400156226167417
ENSG00000107362	q21.13	9	71862452	71910931	ABHD17B	9q21.13	-73.02719999999998	-0.5426995080570484
ENSG00000187764	q22.2	9	89360787	89498130	SEMA4D	9q22.2	-72.65687000667056	-0.5398466857918196
ENSG00000165023	q22.2	9	90609832	90642862	DIRAS2	9q22.2	-73.0047	-0.5425261802085787
ENSG00000078725	q33.1	9	119153458	119369435	BRINP1	9q33.1	-69.77477643221265	-0.5176445934207262
