## Supplementary Signatures for "Signatures of Discriminative Copy Number Aberrations in 31 Cancer Subtypes": liver_Hepatocellular carcinoma_amp_genes.tsv

gene_id	name	chr	start	end	symbol	band	cnv	cnv_scaled
ENSG00000005243	q21.32	17	48026167	48038030	COPZ2	17q21.32	78.6538	0.3255128493765685
ENSG00000167080	q21.32	17	49132460	49176840	B4GALNT2	17q21.32	77.32439272370536	0.3200110280978939
ENSG00000159210	q21.32	17	48929316	48944842	SNF8	17q21.32	77.30009999999999	0.31991049139512234
ENSG00000229637	q21.32	17	48723185	48724758	PRAC2	17q21.32	77.42199999999998	0.3204149808964434
ENSG00000159182	q21.32	17	48721719	48722518	PRAC1	17q21.32	77.42199999999998	0.3204149808964434
ENSG00000120068	q21.32	17	48611377	48615292	HOXB8	17q21.32	77.62099999999998	0.3212385527648837
ENSG00000120075	q21.32	17	48591257	48593961	HOXB5	17q21.32	77.62099999999998	0.3212385527648837
ENSG00000198336	q21.32	17	47200446	47223679	MYL4	17q21.32	75.04670000000002	0.31058467808686324
ENSG00000108439	q21.32	17	47941506	47949308	PNPO	17q21.32	79.27719999999998	0.32809282275740126
ENSG00000189120	q21.32	17	47844908	47855874	SP6	17q21.32	78.00939999999997	0.3228459664015784
ENSG00000141294	q21.32	17	47831634	47837719	LRRC46	17q21.32	78.00939999999997	0.3228459664015784
ENSG00000006025	q21.32	17	47807372	47821834	OSBPL7	17q21.32	77.45536728068573	0.3205530731260873
ENSG00000198933	q21.32	17	47694081	47712050	TBKBP1	17q21.32	74.6842	0.30908445294962883
ENSG00000178852	q21.32	17	47323290	47441312	EFCAB13	17q21.32	73.2579526166885	0.3031818538424324
ENSG00000108465	q21.32	17	47967810	47981781	CDK5RAP3	17q21.32	78.72439999999997	0.3258050311550201
ENSG00000126266	q13.12	19	35351552	35353862	FFAR1	19q13.12	60.38579999999997	0.2499097795641606
ENSG00000266964	q13.12	19	35138808	35143109	FXYD1	19q13.12	65.78049999999996	0.2722360265926802
ENSG00000126246	q13.12	19	35738801	35742453	IGFLR1	19q13.12	60.142599999999966	0.2489032836927802
ENSG00000075391	q25.2	1	178094141	178484147	RASAL2	1q25.2	215.34022945492464	0.8911967594099277
ENSG00000116218	q25.2	1	179550539	179575952	NPHS2	1q25.2	214.74760000000006	0.8887441315331185
ENSG00000188585	q25.2	1	178479247	178499634	CLEC20A	1q25.2	216.31260165595407	0.8952209724271202
ENSG00000240021	q25.2	1	178513109	178548602	TEX35	1q25.2	217.05268179495377	0.8982838326425554
ENSG00000116199	q25.2	1	179025804	179076567	FAM20B	1q25.2	214.9525597728294	0.8895923682319334
ENSG00000162779	q25.2	1	179365720	179554735	AXDND1	1q25.2	214.4953278302476	0.8877000900145328
ENSG00000057252	q25.2	1	179293714	179358680	SOAT1	1q25.2	214.2934000000001	0.8868644011680652
ENSG00000143322	q25.2	1	179099330	179229684	ABL2	1q25.2	213.83656166246627	0.8849737519056634
ENSG00000116703	q31.1	1	186443566	186461114	PDC	1q31.1	212.44692982312375	0.8792226881349521
ENSG00000262180	q31.1	1	186401046	186401180	OCLM	1q31.1	212.4165000000001	0.8790967527264784
ENSG00000157181	q31.1	1	186375838	186421378	ODR4	1q31.1	212.4165000000001	0.8790967527264784
ENSG00000116690	q31.1	1	186296279	186314562	PRG4	1q31.1	212.42634968328292	0.8791375161539395
ENSG00000125813	p11.22	20	21705659	21718486	PAX1	20p11.22	79.99650000000001	0.3310696832848847
ENSG00000089048	p12.1	20	13714322	13784886	ESF1	20p12.1	82.37149999999998	0.340898744528834
ENSG00000125844	p12.1	20	17613678	17682295	RRBP1	20p12.1	81.31743043615566	0.3365364227189776
ENSG00000125864	p12.1	20	17493905	17569220	BFSP1	20p12.1	81.70839524807177	0.3381544509634208
ENSG00000101230	p12.1	20	13221274	13300651	ISM1	20p12.1	82.03469999999996	0.3395048801806393
ENSG00000124181	q12	20	41136960	41196801	PLCG1	20q12	87.1795598765432	0.36079715084088415
ENSG00000183798	q12	20	41359962	41366818	EMILIN3	20q12	87.59939999999997	0.36253468106662057
ENSG00000164318	p13.2	5	38258409	38465480	EGFLAM	5p13.2	92.92047545882288	0.38455622909544024
ENSG00000182631	p13.2	5	33936386	33938918	RXFP3	5p13.2	95.72769999999997	0.3961740741231234
ENSG00000164175	p13.2	5	33944623	33984693	SLC45A2	5p13.2	95.03089999999997	0.3932903310179512
ENSG00000242110	p13.2	5	33986165	34008104	AMACR	5p13.2	95.03089999999997	0.3932903310179512
ENSG00000113456	p13.2	5	34905260	34918989	RAD1	5p13.2	95.88289999999996	0.3968163774094648
ENSG00000113460	p13.2	5	34915677	34925996	BRIX1	5p13.2	95.88289999999996	0.3968163774094648
ENSG00000168724	p13.2	5	34929559	34958964	DNAJC21	5p13.2	96.80899999999997	0.4006490905117897
ENSG00000113494	p13.2	5	35048756	35230487	PRLR	5p13.2	96.76184168954286	0.40045392338688696
ENSG00000168671	p13.2	5	36035021	36071358	UGT3A2	5p13.2	96.93199999999999	0.4011581324204238
ENSG00000113569	p13.2	5	37288137	37371106	NUP155	5p13.2	97.00817431071243	0.40147338377419567
ENSG00000145536	p15.32	5	5140330	5320304	ADAMTS16	5p15.32	96.19428831557582	0.39810507417765234
ENSG00000112874	q21.2	5	103548855	103562790	NUDT12	5q21.2	63.71440000000001	0.26368536409325977
ENSG00000204531	p21.33	6	31164337	31180731	POU5F1	6p21.33	110.51379085841698	0.4573670815361683
ENSG00000213760	p21.33	6	31544462	31548427	ATP6V1G2	6p21.33	107.16699999999999	0.44351621319171747
ENSG00000204569	p21.33	6	30600413	30618612	PPP1R10	6p21.33	116.3612121235588	0.4815669391084846
ENSG00000137343	p21.33	6	30626842	30646823	ATAT1	6p21.33	116.34780000000002	0.48151143233632854
ENSG00000204560	p21.33	6	30653119	30673006	DHX16	6p21.33	115.06530000000002	0.47620373926459586
ENSG00000146112	p21.33	6	30676389	30687895	PPP1R18	6p21.33	114.11210000000003	0.4722588714002874
ENSG00000137404	p21.33	6	30688047	30691420	NRM	6p21.33	114.11210000000003	0.4722588714002874
ENSG00000137337	p21.33	6	30699807	30717447	MDC1	6p21.33	114.04462666340511	0.4719796294812453
ENSG00000196230	p21.33	6	30720352	30725426	TUBB	6p21.33	113.73130000000002	0.4706829107595733
ENSG00000137312	p21.33	6	30727709	30742732	FLOT1	6p21.33	113.73130000000002	0.4706829107595733
ENSG00000213780	p21.33	6	30908207	30914106	GTF2H4	6p21.33	112.47990000000003	0.4655039266582351
ENSG00000204590	p21.33	6	30541377	30557174	GNL1	6p21.33	114.97670000000002	0.47583706354829525
ENSG00000204511	p21.33	6	31528962	31530232	MCCD1	6p21.33	107.16699999999999	0.44351621319171747
ENSG00000137310	p21.33	6	31158547	31167159	TCF19	6p21.33	110.40320000000004	0.45690939550652576
ENSG00000204371	p21.33	6	31879759	31897687	EHMT2	6p21.33	107.81399999999998	0.4461938564021744
ENSG00000243649	p21.33	6	31945650	31952084	CFB	6p21.33	107.81399999999998	0.4461938564021744
ENSG00000204348	p21.33	6	31969810	31972290	DXO	6p21.33	109.17339999999997	0.4518198041306059
ENSG00000204390	p21.33	6	31809619	31815283	HSPA1L	6p21.33	107.81399999999998	0.4461938564021744
ENSG00000204394	p21.33	6	31777518	31795752	VARS	6p21.33	107.81399999999998	0.4461938564021744
ENSG00000204396	p21.33	6	31765590	31777328	VWA7	6p21.33	107.81399999999998	0.4461938564021744
ENSG00000213719	p21.33	6	31730581	31739763	CLIC1	6p21.33	107.81399999999998	0.4461938564021744
ENSG00000213722	p21.33	6	31727038	31730617	DDAH2	6p21.33	107.81399999999998	0.4461938564021744
ENSG00000204388	p21.33	6	31827738	31830254	HSPA1B	6p21.33	107.81399999999998	0.4461938564021744
ENSG00000204420	p21.33	6	31718594	31726714	MPIG6B	6p21.33	107.81399999999998	0.4461938564021744
ENSG00000204424	p21.33	6	31706885	31710595	LY6G6F	6p21.33	107.81399999999998	0.4461938564021744
ENSG00000204428	p21.33	6	31676684	31684040	LY6G5C	6p21.33	107.81399999999998	0.4461938564021744
ENSG00000263020	p21.33	6	31666102	31673546		6p21.33	107.81399999999998	0.4461938564021744
ENSG00000204472	p21.33	6	31615217	31617021	AIF1	6p21.33	107.16699999999999	0.44351621319171747
ENSG00000227507	p21.33	6	31580525	31582522	LTB	6p21.33	107.16699999999999	0.44351621319171747
ENSG00000232810	p21.33	6	31575565	31578336	TNF	6p21.33	107.16699999999999	0.44351621319171747
ENSG00000250641	p21.33	6	31706904	31717918		6p21.33	107.81399999999998	0.4461938564021744
ENSG00000204386	p21.33	6	31857659	31862822	NEU1	6p21.33	107.81399999999998	0.4461938564021744
ENSG00000164500	p12.2	7	50096036	50159830	SPATA48	7p12.2	76.62115166690218	0.3171006283435452
ENSG00000154678	p14.3	7	31751179	32428131	PDE1C	7p14.3	82.15059619948505	0.33998452264071505
ENSG00000136193	p14.3	7	29920104	29990289	SCRN1	7p14.3	82.32779999999997	0.34071788980194523
ENSG00000106100	p14.3	7	30424527	30478784	NOD1	7p14.3	82.08819999999996	0.33972629271813454
ENSG00000240583	p14.3	7	30911694	30925517	AQP1	7p14.3	82.34719999999996	0.3407981777127379
ENSG00000106128	p14.3	7	30938669	30993254	GHRHR	7p14.3	82.34719999999996	0.3407981777127379
ENSG00000078549	p14.3	7	31052461	31111479	ADCYAP1R1	7p14.3	82.42950608428066	0.3411388057309041
ENSG00000180347	p14.3	7	31514071	31658720	ITPRID1	7p14.3	81.95439999999996	0.33917255444679123
ENSG00000122642	p14.3	7	32957404	33006930	FKBP9	7p14.3	82.09809999999996	0.33976726438395144
ENSG00000105778	p14.3	7	32495426	32588726	AVL9	7p14.3	81.71398853482111	0.3381775990720584
ENSG00000106341	p14.3	7	31687215	31708455	PPP1R17	7p14.3	81.88279999999996	0.3388762341162368
ENSG00000004766	q21.2	7	93232340	93361123	VPS50	7q21.2	90.2302415060772	0.37342255571350785
ENSG00000127980	q21.2	7	92487020	92528520	PEX1	7q21.2	93.95429999999998	0.38883476582416765
ENSG00000001631	q21.2	7	92198969	92246166	KRIT1	7q21.2	96.15789999999996	0.39795447923771154
ENSG00000240720	q21.2	7	92141643	92179531	LRRD1	7q21.2	96.41129999999995	0.39900318834053966
ENSG00000001630	q21.2	7	92112153	92134803	CYP51A1	7q21.2	96.41129999999995	0.39900318834053966
ENSG00000127989	q21.2	7	91692008	91880702	MTERF1	7q21.2	93.95061093452317	0.38881949843448155
ENSG00000005249	q22.3	7	107044705	107161811	PRKAR2B	7q22.3	86.75782452860253	0.35905177712987485
ENSG00000005483	q22.3	7	105014190	105115019	KMT2E	7q22.3	83.2146321142279	0.34438809071303894
ENSG00000091127	q22.3	7	105439661	105522271	PUS7	7q22.3	83.83409999999998	0.34695179083426575
ENSG00000146776	q22.3	7	105605067	105876604	ATXN7L1	7q22.3	84.63911154361614	0.3502833730508087
ENSG00000105835	q22.3	7	106248298	106286326	NAMPT	7q22.3	86.30849999999998	0.3571922241572251
ENSG00000164597	q22.3	7	107201555	107564514	COG5	7q22.3	87.84034002698175	0.36353182392191435
ENSG00000173114	q31.1	7	111091006	111125454	LRRN3	7q31.1	88.82650000000002	0.36761309835186307
ENSG00000091138	q31.1	7	107765467	107803225	SLC26A3	7q31.1	87.13079999999998	0.3605953555512881
ENSG00000091140	q31.1	7	107891162	107931730	DLD	7q31.1	87.03209999999997	0.36018688045875
ENSG00000091136	q31.1	7	107923799	108003187	LAMB1	7q31.1	86.7995098673785	0.35922429407631856
ENSG00000091128	q31.1	7	108023548	108130361	LAMB4	7q31.1	85.94209999999998	0.35567585866679013
ENSG00000198839	q31.1	7	112206695	112343934	ZNF277	7q31.1	90.96752631797959	0.3764738473221067
ENSG00000001626	q31.2	7	117465784	117715971	CFTR	7q31.2	96.59197304646179	0.39975091315687833
ENSG00000154438	q31.2	7	117363222	117428123	ASZ1	7q31.2	96.6506	0.39999354385871966
ENSG00000105967	q31.2	7	115935148	116159896	TFEC	7q31.2	94.13254251523368	0.3895724317603814
ENSG00000105989	q31.2	7	117275451	117323152	WNT2	7q31.2	97.1593	0.4020988253133711
ENSG00000091704	q32.2	7	130380339	130388114	CPA1	7q32.2	80.38930000000002	0.33269530655083135
ENSG00000186591	q32.2	7	129830732	129952960	UBE2H	7q32.2	81.38681454977501	0.33682357248829203
ENSG00000128607	q32.2	7	130070534	130135705	KLHDC10	7q32.2	81.59977528652958	0.3377049215931835
ENSG00000165120	q32.2	7	130206344	130216844	SSMEM1	7q32.2	81.13000000000002	0.3357607320933128
ENSG00000106477	q32.2	7	130393771	130442433	CEP41	7q32.2	80.38930000000002	0.33269530655083135
ENSG00000055130	q36.1	7	148697914	148801110	CUL1	7q36.1	81.56752636979338	0.3375714577710146
ENSG00000133619	q36.1	7	149714781	149734575	KRBA1	7q36.1	80.94560000000003	0.33499758308557204
ENSG00000197362	q36.1	7	149069641	149090782	ZNF786	7q36.1	81.20400000000002	0.33606698494891374
ENSG00000170279	q36.1	7	148590766	148615860	C7orf33	7q36.1	81.49352803062895	0.3372652117888682
ENSG00000204947	q36.1	7	149102784	149126324	ZNF425	7q36.1	81.22740000000002	0.33616382706811726
ENSG00000155660	q36.1	7	149003062	149028662	PDIA4	7q36.1	81.57440000000003	0.3375999046477596
ENSG00000033100	q36.1	7	151232489	151238827	CHPF2	7q36.1	79.97650000000003	0.33098691224283044
ENSG00000002933	q36.1	7	150800403	150805118	TMEM176A	7q36.1	81.20940000000002	0.3360893331302684
ENSG00000197150	q36.1	7	151028422	151047782	ABCB8	7q36.1	80.99440000000001	0.3351995444281845
ENSG00000164885	q36.1	7	151053815	151057897	CDK5	7q36.1	80.95880000000001	0.33505221197332785
ENSG00000164896	q36.1	7	151076593	151080866	FASTK	7q36.1	80.24490000000002	0.3320976996271992
ENSG00000164900	q36.1	7	151148589	151174745	GBX1	7q36.1	80.80460000000002	0.33441404723908913
ENSG00000285292	q36.1	7	151207837	151227166	ABCF2	7q36.1	80.95780000000002	0.33504807342122517
ENSG00000133574	q36.1	7	150567369	150573953	GIMAP4	7q36.1	82.46830000000004	0.34129935637237707
ENSG00000082014	q36.1	7	151238764	151277896	SMARCD3	7q36.1	81.08360000000002	0.3355687032757468
ENSG00000106617	q36.1	7	151556124	151877125	PRKAG2	7q36.1	81.39266532626436	0.3368477862316345
ENSG00000106648	q36.1	7	151956379	152019929	GALNTL5	7q36.1	81.91093963824419	0.3389926914752621
ENSG00000133627	q36.1	7	152759749	152855378	ACTR3B	7q36.1	82.94766797412184	0.34328324570965335
ENSG00000214022	q36.1	7	150368189	150374044	REPIN1	7q36.1	81.67220000000003	0.3380046550434052
ENSG00000106538	q36.1	7	150338317	150341662	RARRES2	7q36.1	81.67220000000003	0.3380046550434052
ENSG00000106479	q36.1	7	149838375	149867479	ZNF862	7q36.1	80.97340000000001	0.3351126348340275
ENSG00000197558	q36.1	7	149776042	149833979	SSPO	7q36.1	80.97340000000001	0.3351126348340275
ENSG00000106565	q36.1	7	150791285	150801360	TMEM176B	7q36.1	81.20940000000002	0.3360893331302684
ENSG00000196329	q36.1	7	150722253	150750033	GIMAP5	7q36.1	82.32590000000003	0.34071002655295035
ENSG00000221869	q11.21	8	47736913	47738164	CEBPD	8q11.21	139.25809999999996	0.5763269025751724
ENSG00000253729	q11.21	8	47773108	47960183	PRKDC	8q11.21	139.63629999999995	0.5778921029804194
ENSG00000147509	q11.23	8	53851795	53959303	RGS20	8q11.23	147.5334	0.6105746627907745
ENSG00000164736	q11.23	8	54457935	54460892	SOX17	8q11.23	147.97340000000003	0.6123956257159695
ENSG00000104237	q11.23	8	54509422	54871720	RP1	8q11.23	148.5261579641643	0.6146832433508543
ENSG00000104447	q23.3	8	115408496	115809673	TRPS1	8q23.3	229.0946113999115	0.948119985729906
ENSG00000165071	q24.22	8	132685007	132760712	TMEM71	8q24.22	223.49885887767226	0.9249616723627169
ENSG00000104415	q24.22	8	133191039	133231690	CCN4	8q24.22	224.64187037803552	0.9296920850109732
ENSG00000129292	q24.22	8	132775358	132848807	PHF20L1	8q24.22	224.5509477785702	0.9293157970957717
ENSG00000153317	q24.22	8	130052104	130443674	ASAP1	8q24.22	226.92760046206075	0.939151698056456
ENSG00000155926	q24.22	8	133036728	133102912	SLA	8q24.22	224.64447754739552	0.9297028749172103
ENSG00000147724	q24.23	8	138130023	138497261	FAM135B	8q24.23	223.95152628406152	0.9268350600092599
ENSG00000131773	q24.23	8	135457456	135656722	KHDRBS3	8q24.23	223.58421564191946	0.9253149257788731
