## Supplementary Signatures for "Signatures of Discriminative Copy Number Aberrations in 31 Cancer Subtypes": liver_Hepatocellular carcinoma_del_genes.tsv

gene_id	name	chr	start	end	symbol	band	cnv	cnv_scaled
ENSG00000285551	q21.2	10	62520448	62672011		10q21.2	-61.30856248470405	-0.25372868018553973
ENSG00000196932	q21.2	10	61406642	61453381	TMEM26	10q21.2	-60.57939999999997	-0.25071100325124634
ENSG00000180628	q23.32	10	91163012	91284337	PCGF5	10q23.32	-102.35520953370244	-0.4236023676395951
ENSG00000014919	q24.2	10	99711844	99732100	COX15	10q24.2	-103.72369999999997	-0.4292659367364369
ENSG00000119929	q24.2	10	99702558	99756134	CUTC	10q24.2	-103.72369999999997	-0.4292659367364369
ENSG00000119919	q24.2	10	99532942	99536524	NKX2-3	10q24.2	-102.72589999999998	-0.4251364894483474
ENSG00000119946	q24.2	10	99329356	99394330	CNNM1	10q24.2	-102.87119999999997	-0.4257378210688719
ENSG00000138131	q24.2	10	98247690	98268194	LOXL4	10q24.2	-101.60629999999996	-0.420502966514147
ENSG00000166024	q24.2	10	98134624	98244897	R3HCC1L	10q24.2	-101.60629999999996	-0.420502966514147
ENSG00000119986	q24.2	10	97677424	97687241	AVPI1	10q24.2	-100.90739999999998	-0.41761053244955915
ENSG00000155252	q24.2	10	97640686	97676434	PI4K2A	10q24.2	-100.80759999999998	-0.41719750494970814
ENSG00000241935	q24.2	10	97584323	97612802	HOGA1	10q24.2	-100.80759999999998	-0.41719750494970814
ENSG00000107554	q24.2	10	99875577	100009947	DNMBP	10q24.2	-106.40282385763422	-0.44035363041088454
ENSG00000123095	p12.1	12	26120030	26125037	BHLHE41	12p12.1	-85.28950000000002	-0.3529750395645581
ENSG00000123094	p12.1	12	25959029	26079892	RASSF8	12p12.1	-90.61390000000002	-0.37501034638025676
ENSG00000060982	p12.1	12	24810024	24949101	BCAT1	12p12.1	-85.27200000000003	-0.35290261490276065
ENSG00000139163	p12.1	12	22625075	22690665	ETNK1	12p12.1	-88.93080000000008	-0.3680447493361765
ENSG00000121361	p12.1	12	21764955	21775600	KCNJ8	12p12.1	-91.46930000000006	-0.3785504638489198
ENSG00000111713	p12.1	12	21536107	21604847	GYS2	12p12.1	-91.41010000000006	-0.37830546156443906
ENSG00000004700	p12.1	12	21468910	21501669	RECQL	12p12.1	-91.97417368048539	-0.3806399098808982
ENSG00000092208	q21.1	14	39114223	39136973	GEMIN2	14q21.1	-72.75540000000002	-0.30110201365391115
ENSG00000139874	q21.1	14	38207904	38213067	SSTR1	14q21.1	-74.52250000000001	-0.3084152490746197
ENSG00000129514	q21.1	14	37589552	37596059	FOXA1	14q21.1	-80.72260000000006	-0.3340746859666666
ENSG00000100934	q21.1	14	39031919	39109646	SEC23A	14q21.1	-72.69805838091682	-0.30086470237568125
ENSG00000182400	q21.1	14	39147811	39170532	TRAPPC6B	14q21.1	-72.75540000000002	-0.30110201365391115
ENSG00000187790	q21.2	14	45135930	45200890	FANCM	14q21.2	-78.65450886930284	-0.3255157830691123
ENSG00000185246	q21.2	14	45084107	45116282	PRPF39	14q21.2	-78.8653806105803	-0.3263884867573794
ENSG00000189139	q21.2	14	44504149	44507283	FSCB	14q21.2	-84.08010000000003	-0.34796987465153395
ENSG00000100665	q32.13	14	94561442	94569913	SERPINA4	14q32.13	-136.9454000000001	-0.5667556731272226
ENSG00000182512	q32.13	14	95533503	95544724	GLRX5	14q32.13	-147.3321000000001	-0.6097415722524984
ENSG00000197249	q32.13	14	94376747	94390693	SERPINA1	14q32.13	-141.4128000000001	-0.5852442407908941
ENSG00000186910	q32.13	14	94442464	94452800	SERPINA11	14q32.13	-140.4129000000001	-0.5811061025433889
ENSG00000179938	q13.2	15	30083053	30093499	GOLGA8J	15q13.2	-80.0787	-0.33140987226772783
ENSG00000103342	p13.13	16	11868128	11916082	GSPT1	16p13.13	-112.74799999999999	-0.466613472476973
ENSG00000171490	p13.13	16	11833850	11851580	RSL1D1	16p13.13	-112.74799999999999	-0.466613472476973
ENSG00000189067	p13.13	16	11547722	11636381	LITAF	16p13.13	-113.69545248411931	-0.47053455394734806
ENSG00000175646	p13.13	16	11280841	11281330	PRM1	16p13.13	-114.56870000000002	-0.4741485342903873
ENSG00000178279	p13.13	16	11267748	11269533	TNP2	16p13.13	-114.56870000000002	-0.4741485342903873
ENSG00000179583	p13.13	16	10866222	10943021	CIITA	16p13.13	-114.81858615378397	-0.47518270115756933
ENSG00000088756	p11.31	18	6729718	6915716	ARHGAP28	18p11.31	-79.35510607407653	-0.32841524110408504
ENSG00000198081	p11.31	18	5289019	5297053	ZBTB14	18p11.31	-79.45620000000004	-0.32883362358378754
ENSG00000177426	p11.31	18	3411608	3459978	TGIF1	18p11.31	-78.66490000000003	-0.3255587873049087
ENSG00000074657	q21.32	18	58862600	58986480	ZNF532	18q21.32	-112.0477	-0.46371524443944134
ENSG00000166603	q21.32	18	60371062	60372775	MC4R	18q21.32	-116.8208	-0.48346896748091295
ENSG00000183287	q21.32	18	59430939	59697662	CCBE1	18q21.32	-116.78298357764884	-0.4833124622466743
ENSG00000153012	p15.2	4	24998847	25030946	LGI2	4p15.2	-102.10890000000002	-0.42258300280097205
ENSG00000168228	p15.2	4	25312774	25370383	ZCCHC4	4p15.2	-101.1196	-0.4184887332057555
ENSG00000168214	p15.2	4	26163455	26435131	RBPJ	4p15.2	-102.38120000000005	-0.4237099305385416
ENSG00000163110	q22.3	4	94451857	94668227	PDLIM5	4q22.3	-224.9430729961213	-0.9309386277393955
ENSG00000138696	q22.3	4	94757955	95158448	BMPR1B	4q22.3	-226.99367264006298	-0.9394251412076582
ENSG00000168785	q23	4	98470367	98658611	TSPAN5	4q23	-237.39475760257886	-0.9824705732498015
ENSG00000151247	q23	4	98871684	98930637	EIF4E	4q23	-237.67655959968909	-0.9836368254974913
ENSG00000172955	q23	4	99202638	99219537	ADH6	4q23	-237.51647493920387	-0.9829743067892278
ENSG00000196616	q23	4	99304971	99352760	ADH1B	4q23	-241.0463424645685	-0.9975828474586329
ENSG00000138823	q23	4	99563761	99623999	MTTP	4q23	-241.63040000000004	-1.0
ENSG00000119125	q21.13	9	72114595	72257193	GDA	9q21.13	-112.45340000000002	-0.4653942550275131
ENSG00000165092	q21.13	9	72900671	73080442	ALDH1A1	9q21.13	-115.17782633931705	-0.4766694353827872
ENSG00000198963	q21.13	9	74497335	74693177	RORB	9q21.13	-111.46274665257835	-0.46129438453347893
ENSG00000135002	q21.13	9	76385526	76394517	RFK	9q21.13	-112.03700000000002	-0.46367096193194235
ENSG00000187210	q21.13	9	76419850	76651203	GCNT1	9q21.13	-112.1498278709751	-0.4641379059546112
ENSG00000107362	q21.13	9	71862452	71910931	ABHD17B	9q21.13	-113.06280000000004	-0.467916288678908
ENSG00000187764	q22.2	9	89360787	89498130	SEMA4D	9q22.2	-119.16440000000001	-0.4931680781888371
ENSG00000165023	q22.2	9	90609832	90642862	DIRAS2	9q22.2	-119.65945963661011	-0.4952169082888994
ENSG00000078725	q33.1	9	119153458	119369435	BRINP1	9q33.1	-131.16793504662294	-0.5428453333960582
