## Supplementary Signatures for "Signatures of Discriminative Copy Number Aberrations in 31 Cancer Subtypes": lung_Adenocarcinoma_amp_genes.tsv

gene_id	name	chr	start	end	symbol	band	cnv	cnv_scaled
ENSG00000159210	q21.32	17	48929316	48944842	SNF8	17q21.32	272.9839999999998	0.45875420926307015
ENSG00000167080	q21.32	17	49132460	49176840	B4GALNT2	17q21.32	276.9461845853387	0.46638951000254997
ENSG00000159182	q21.32	17	48721719	48722518	PRAC1	17q21.32	273.4773999999999	0.459705012362653
ENSG00000120068	q21.32	17	48611377	48615292	HOXB8	17q21.32	276.0355999999998	0.4646347741975793
ENSG00000120075	q21.32	17	48591257	48593961	HOXB5	17q21.32	275.22179999999975	0.46306654646664996
ENSG00000005243	q21.32	17	48026167	48038030	COPZ2	17q21.32	274.9290561341404	0.4625024163996802
ENSG00000108465	q21.32	17	47967810	47981781	CDK5RAP3	17q21.32	271.87149999999997	0.456610373737562
ENSG00000229637	q21.32	17	48723185	48724758	PRAC2	17q21.32	273.4773999999999	0.459705012362653
ENSG00000189120	q21.32	17	47844908	47855874	SP6	17q21.32	270.5044041765095	0.45397592106954127
ENSG00000178852	q21.32	17	47323290	47441312	EFCAB13	17q21.32	268.22167974000837	0.4495770125374808
ENSG00000108439	q21.32	17	47941506	47949308	PNPO	17q21.32	271.4658	0.4558285723239002
ENSG00000198336	q21.32	17	47200446	47223679	MYL4	17q21.32	264.5815999999999	0.4425624217398955
ENSG00000006025	q21.32	17	47807372	47821834	OSBPL7	17q21.32	271.403	0.45570755401288726
ENSG00000141294	q21.32	17	47831634	47837719	LRRC46	17q21.32	270.62589999999994	0.4542100487662601
ENSG00000198933	q21.32	17	47694081	47712050	TBKBP1	17q21.32	269.30219999999997	0.4516592217234597
ENSG00000167604	q13.12	19	35887653	35902303	NFKBID	19q13.12	267.61382655182615	0.44840565320344156
ENSG00000266964	q13.12	19	35138808	35143109	FXYD1	19q13.12	266.8970999999996	0.447024490197706
ENSG00000126266	q13.12	19	35351552	35353862	FFAR1	19q13.12	264.5134999999996	0.4424311901000863
ENSG00000161249	q13.12	19	35497220	35513658	DMKN	19q13.12	266.46873776390606	0.4461990176767859
ENSG00000283758	q13.12	19	35586161	35587296	PMIS2	19q13.12	267.5079999999996	0.44820172086964577
ENSG00000249115	q13.12	19	35612735	35625355	HAUS5	19q13.12	267.5500999999996	0.4482828493870605
ENSG00000105672	q13.12	19	35641745	35644871	ETV2	19q13.12	267.8465999999996	0.44885421768666794
ENSG00000126267	q13.12	19	35648323	35658782	COX6B1	19q13.12	268.24749999999966	0.4496267692931187
ENSG00000126246	q13.12	19	35738801	35742453	IGFLR1	19q13.12	269.63599999999957	0.4523024687332699
ENSG00000105675	q13.12	19	35550031	35563658	ATP4A	19q13.12	268.34447595273224	0.44981364614038893
ENSG00000011600	q13.12	19	35904401	35908295	TYROBP	19q13.12	266.84049999999957	0.4469154195543406
ENSG00000105270	q13.12	19	36014660	36033343	CLIP3	19q13.12	260.1101276135432	0.4339457014222184
ENSG00000161277	q13.12	19	36034984	36054739	THAP8	19q13.12	259.45409999999947	0.43268150789086596
ENSG00000075702	q13.12	19	36054881	36105108	WDR62	19q13.12	259.14399983004637	0.4320839314766532
ENSG00000105254	q13.12	19	36114289	36125947	TBCB	19q13.12	255.6230999999995	0.42529900551044103
ENSG00000167635	q13.12	19	36214602	36238774	ZNF146	19q13.12	258.13749999999953	0.4301443628545655
ENSG00000189042	q13.12	19	36687612	36727701	ZNF567	19q13.12	251.253048973221	0.41687772853112215
ENSG00000251247	q13.12	19	36850361	36913029	ZNF345	19q13.12	244.7353489966783	0.4043178393137579
ENSG00000245680	q13.12	19	37181579	37218153	ZNF585B	19q13.12	243.92579999999964	0.4027578034497405
ENSG00000180479	q13.12	19	37554782	37594792	ZNF571	19q13.12	238.85734687863373	0.39299067548483413
ENSG00000196381	q13.12	19	37667751	37692315	ZNF781	19q13.12	235.55339999999973	0.38662382722163574
ENSG00000126243	q13.12	19	35935358	35945767	LRFN3	19q13.12	265.9065999999996	0.44511575393881514
ENSG00000161298	q13.12	19	36604817	36634114	ZNF382	19q13.12	252.8706547899674	0.419994924770412
ENSG00000075391	q25.2	1	178094141	178484147	RASAL2	1q25.2	383.16799999999984	0.6710835337957624
ENSG00000116218	q25.2	1	179550539	179575952	NPHS2	1q25.2	383.19469999999984	0.6711349858483746
ENSG00000162779	q25.2	1	179365720	179554735	AXDND1	1q25.2	383.1726822487271	0.6710925566911878
ENSG00000057252	q25.2	1	179293714	179358680	SOAT1	1q25.2	383.3959735093002	0.6715228485895717
ENSG00000143322	q25.2	1	179099330	179229684	ABL2	1q25.2	383.1039360676866	0.6709600798326192
ENSG00000116199	q25.2	1	179025804	179076567	FAM20B	1q25.2	383.1371999999999	0.6710241808661574
ENSG00000240021	q25.2	1	178513109	178548602	TEX35	1q25.2	382.7817999999998	0.6703393097238959
ENSG00000188585	q25.2	1	178479247	178499634	CLEC20A	1q25.2	383.16799999999984	0.6710835337957624
ENSG00000116703	q31.1	1	186443566	186461114	PDC	1q31.1	377.86125022196825	0.6608571978864337
ENSG00000262180	q31.1	1	186401046	186401180	OCLM	1q31.1	377.32849999999974	0.6598305652104082
ENSG00000157181	q31.1	1	186375838	186421378	ODR4	1q31.1	377.5694370456614	0.6602948612984085
ENSG00000116690	q31.1	1	186296279	186314562	PRG4	1q31.1	377.3609345966039	0.6598930680782333
ENSG00000125813	p11.22	20	21705659	21718486	PAX1	20p11.22	236.87409999999997	0.38916887313492965
ENSG00000124181	q12	20	41136960	41196801	PLCG1	20q12	263.5628000000001	0.44059915015932244
ENSG00000183798	q12	20	41359962	41366818	EMILIN3	20q12	263.76470000000006	0.44098822017514266
ENSG00000164318	p13.2	5	38258409	38465480	EGFLAM	5p13.2	467.5027880566083	0.8336003110290036
ENSG00000113569	p13.2	5	37288137	37371106	NUP155	5p13.2	470.57949161784785	0.8395292516097168
ENSG00000168671	p13.2	5	36035021	36071358	UGT3A2	5p13.2	471.00520000000046	0.8403496100395285
ENSG00000113494	p13.2	5	35048756	35230487	PRLR	5p13.2	462.8040628719914	0.8245456647589964
ENSG00000168724	p13.2	5	34929559	34958964	DNAJC21	5p13.2	459.32630000000046	0.8178438655731373
ENSG00000113460	p13.2	5	34915677	34925996	BRIX1	5p13.2	459.32630000000046	0.8178438655731373
ENSG00000113456	p13.2	5	34905260	34918989	RAD1	5p13.2	459.32630000000046	0.8178438655731373
ENSG00000242110	p13.2	5	33986165	34008104	AMACR	5p13.2	459.81292739680936	0.8187816175740044
ENSG00000164175	p13.2	5	33944623	33984693	SLC45A2	5p13.2	459.0094000000003	0.817233185592882
ENSG00000182631	p13.2	5	33936386	33938918	RXFP3	5p13.2	461.48740000000043	0.8220083985656552
ENSG00000145536	p15.32	5	5140330	5320304	ADAMTS16	5p15.32	520.0410069605994	0.9348437268791736
ENSG00000137404	p21.33	6	30688047	30691420	NRM	6p21.33	234.3986000000001	0.38439847777007946
ENSG00000204560	p21.33	6	30653119	30673006	DHX16	6p21.33	234.3986000000001	0.38439847777007946
ENSG00000137343	p21.33	6	30626842	30646823	ATAT1	6p21.33	234.37383707590078	0.3843507585463495
ENSG00000204569	p21.33	6	30600413	30618612	PPP1R10	6p21.33	234.1651000000001	0.38394851319011886
ENSG00000204590	p21.33	6	30541377	30557174	GNL1	6p21.33	230.19320000000008	0.3762944904271822
ENSG00000137312	p21.33	6	30727709	30742732	FLOT1	6p21.33	233.27200000000008	0.38222747093588816
ENSG00000146112	p21.33	6	30676389	30687895	PPP1R18	6p21.33	234.3986000000001	0.38439847777007946
ENSG00000137337	p21.33	6	30699807	30717447	MDC1	6p21.33	234.8762222623919	0.3853188764881822
ENSG00000196230	p21.33	6	30720352	30725426	TUBB	6p21.33	233.7690000000001	0.38318521139087935
ENSG00000164500	p12.2	7	50096036	50159830	SPATA48	7p12.2	376.516200703682	0.6582652294002584
ENSG00000180347	p14.3	7	31514071	31658720	ITPRID1	7p14.3	376.03861562014026	0.657344902327405
ENSG00000078549	p14.3	7	31052461	31111479	ADCYAP1R1	7p14.3	378.63538684799033	0.6623489925834796
ENSG00000154678	p14.3	7	31751179	32428131	PDE1C	7p14.3	376.44493586221387	0.6581278989743178
ENSG00000106341	p14.3	7	31687215	31708455	PPP1R17	7p14.3	376.6217499999998	0.6584686274507201
ENSG00000136193	p14.3	7	29920104	29990289	SCRN1	7p14.3	378.2022499999998	0.6615143191793189
ENSG00000106100	p14.3	7	30424527	30478784	NOD1	7p14.3	377.8802499999998	0.660893811278902
ENSG00000240583	p14.3	7	30911694	30925517	AQP1	7p14.3	378.8828499999999	0.6628258647601379
ENSG00000106128	p14.3	7	30938669	30993254	GHRHR	7p14.3	378.9590059414505	0.6629726205468889
ENSG00000105778	p14.3	7	32495426	32588726	AVL9	7p14.3	377.0276499999998	0.6592508142730158
ENSG00000122642	p14.3	7	32957404	33006930	FKBP9	7p14.3	378.5167312211247	0.6621203380682652
ENSG00000127989	q21.2	7	91692008	91880702	MTERF1	7q21.2	267.4984674638595	0.4481833512609938
ENSG00000001630	q21.2	7	92112153	92134803	CYP51A1	7q21.2	266.61650000000026	0.44648376188448685
ENSG00000240720	q21.2	7	92141643	92179531	LRRD1	7q21.2	266.67060853729134	0.446588031371658
ENSG00000001631	q21.2	7	92198969	92246166	KRIT1	7q21.2	272.46910344856377	0.4577619813808855
ENSG00000127980	q21.2	7	92487020	92528520	PEX1	7q21.2	274.59162401298505	0.4618521701356078
ENSG00000004766	q21.2	7	93232340	93361123	VPS50	7q21.2	271.1009933313739	0.45512557412512006
ENSG00000146776	q22.3	7	105605067	105876604	ATXN7L1	7q22.3	263.3752435454939	0.44023772077486506
ENSG00000005483	q22.3	7	105014190	105115019	KMT2E	7q22.3	260.45401638861324	0.43460838993711154
ENSG00000091127	q22.3	7	105439661	105522271	PUS7	7q22.3	261.12430000000035	0.4359000553917253
ENSG00000164597	q22.3	7	107201555	107564514	COG5	7q22.3	268.25600163485615	0.4496431523104942
ENSG00000105835	q22.3	7	106248298	106286326	NAMPT	7q22.3	267.35440000000034	0.44790572703888937
ENSG00000005249	q22.3	7	107044705	107161811	PRKAR2B	7q22.3	269.1037705812063	0.4512768396674454
ENSG00000173114	q31.1	7	111091006	111125454	LRRN3	7q31.1	264.62283045463334	0.4426418746058515
ENSG00000091128	q31.1	7	108023548	108130361	LAMB4	7q31.1	264.5878244348147	0.4425744164944862
ENSG00000091136	q31.1	7	107923799	108003187	LAMB1	7q31.1	268.2109277604335	0.44955629300868777
ENSG00000091140	q31.1	7	107891162	107931730	DLD	7q31.1	267.56140000000045	0.44830462497487183
ENSG00000091138	q31.1	7	107765467	107803225	SLC26A3	7q31.1	267.4407569811325	0.44807214066947526
ENSG00000198839	q31.1	7	112206695	112343934	ZNF277	7q31.1	267.2350705649402	0.4476757740661966
ENSG00000154438	q31.2	7	117363222	117428123	ASZ1	7q31.2	281.8970433981859	0.47593002865851247
ENSG00000105989	q31.2	7	117275451	117323152	WNT2	7q31.2	282.74861595150657	0.4775710457302939
ENSG00000105967	q31.2	7	115935148	116159896	TFEC	7q31.2	287.2577382752112	0.48626031910235773
ENSG00000001626	q31.2	7	117465784	117715971	CFTR	7q31.2	280.27696453739713	0.4728080667565942
ENSG00000186591	q32.2	7	129830732	129952960	UBE2H	7q32.2	255.33521726901637	0.42474424306022796
ENSG00000128607	q32.2	7	130070534	130135705	KLHDC10	7q32.2	255.4766031453567	0.4250166997474222
ENSG00000165120	q32.2	7	130206344	130216844	SSMEM1	7q32.2	254.02115000000006	0.42221197870586846
ENSG00000091704	q32.2	7	130380339	130388114	CPA1	7q32.2	255.17025000000004	0.4244263440113621
ENSG00000106477	q32.2	7	130393771	130442433	CEP41	7q32.2	255.17025000000004	0.4244263440113621
ENSG00000197362	q36.1	7	149069641	149090782	ZNF786	7q36.1	245.60469999999998	0.40599311622616907
ENSG00000164900	q36.1	7	151148589	151174745	GBX1	7q36.1	247.4448	0.4095390683614392
ENSG00000106538	q36.1	7	150338317	150341662	RARRES2	7q36.1	242.52649999999994	0.4000612919433645
ENSG00000214022	q36.1	7	150368189	150374044	REPIN1	7q36.1	243.10139999999993	0.4011691490612204
ENSG00000133574	q36.1	7	150567369	150573953	GIMAP4	7q36.1	244.79179999999994	0.40442662283409186
ENSG00000196329	q36.1	7	150722253	150750033	GIMAP5	7q36.1	246.11455360121303	0.40697562612557486
ENSG00000106565	q36.1	7	150791285	150801360	TMEM176B	7q36.1	246.1136	0.4069737884948713
ENSG00000002933	q36.1	7	150800403	150805118	TMEM176A	7q36.1	246.0039	0.4067623918592324
ENSG00000197150	q36.1	7	151028422	151047782	ABCB8	7q36.1	245.73000000000002	0.4062345747352444
ENSG00000164885	q36.1	7	151053815	151057897	CDK5	7q36.1	245.5272	0.4058437703805719
ENSG00000164896	q36.1	7	151076593	151080866	FASTK	7q36.1	245.6136	0.4060102669103732
ENSG00000133619	q36.1	7	149714781	149734575	KRBA1	7q36.1	245.82729999999995	0.4064220760355876
ENSG00000285292	q36.1	7	151207837	151227166	ABCF2	7q36.1	246.4416507372342	0.4076059564271427
ENSG00000033100	q36.1	7	151232489	151238827	CHPF2	7q36.1	246.63129999999998	0.4079714187434607
ENSG00000106479	q36.1	7	149838375	149867479	ZNF862	7q36.1	244.44859999999997	0.4037652616184924
ENSG00000082014	q36.1	7	151238764	151277896	SMARCD3	7q36.1	246.8309779745989	0.40835620682041057
ENSG00000106648	q36.1	7	151956379	152019929	GALNTL5	7q36.1	246.9650377131976	0.40861454572391465
ENSG00000133627	q36.1	7	152759749	152855378	ACTR3B	7q36.1	245.6573853573991	0.4060946431842512
ENSG00000204947	q36.1	7	149102784	149126324	ZNF425	7q36.1	245.58843841434015	0.40596177944860623
ENSG00000155660	q36.1	7	149003062	149028662	PDIA4	7q36.1	245.60469999999998	0.40599311622616907
ENSG00000055130	q36.1	7	148697914	148801110	CUL1	7q36.1	244.42797914411037	0.4037255243390115
ENSG00000170279	q36.1	7	148590766	148615860	C7orf33	7q36.1	242.74669999999998	0.40048562684917755
ENSG00000106617	q36.1	7	151556124	151877125	PRKAG2	7q36.1	249.8687679607338	0.4142101592620373
ENSG00000197558	q36.1	7	149776042	149833979	SSPO	7q36.1	246.115741685761	0.4069779156157872
ENSG00000221869	q11.21	8	47736913	47738164	CEBPD	8q11.21	280.41889999999984	0.4730815825202411
ENSG00000253729	q11.21	8	47773108	47960183	PRKDC	8q11.21	280.556118515521	0.4733460085232359
ENSG00000147509	q11.23	8	53851795	53959303	RGS20	8q11.23	281.501317875443	0.4751674484931134
ENSG00000164736	q11.23	8	54457935	54460892	SOX17	8q11.23	285.0919999999996	0.48208684795327733
ENSG00000104237	q11.23	8	54509422	54871720	RP1	8q11.23	285.9791625154753	0.4837964484185144
ENSG00000104447	q23.3	8	115408496	115809673	TRPS1	8q23.3	404.85759874248663	0.7128803268907431
ENSG00000153317	q24.22	8	130052104	130443674	ASAP1	8q24.22	477.1639645255938	0.8522178151480302
ENSG00000165071	q24.22	8	132685007	132760712	TMEM71	8q24.22	446.0966792738583	0.7923498153244126
ENSG00000129292	q24.22	8	132775358	132848807	PHF20L1	8q24.22	443.2412082185162	0.7868471993329489
ENSG00000155926	q24.22	8	133036728	133102912	SLA	8q24.22	441.63422734192295	0.7837504778120021
ENSG00000104415	q24.22	8	133191039	133231690	CCN4	8q24.22	438.32679317276086	0.7773769093894132
ENSG00000147724	q24.23	8	138130023	138497261	FAM135B	8q24.23	427.34807561719026	0.7562204467196108
ENSG00000131773	q24.23	8	135457456	135656722	KHDRBS3	8q24.23	465.6017632679868	0.8299369541959978
