## Supplementary Signatures for "Signatures of Discriminative Copy Number Aberrations in 31 Cancer Subtypes": lung_Adenocarcinoma_del_genes.tsv

gene_id	name	chr	start	end	symbol	band	cnv	cnv_scaled
ENSG00000259490	q11.1	15	19987656	19988117	IGHV3OR15-7	15q11.1	-263.8082	-0.44107204655299387
ENSG00000179938	q13.2	15	30083053	30093499	GOLGA8J	15q13.2	-417.99990000000037	-0.7382061087539269
ENSG00000088756	p11.31	18	6729718	6915716	ARHGAP28	18p11.31	-304.76472478748354	-0.5199970378705432
ENSG00000198081	p11.31	18	5289019	5297053	ZBTB14	18p11.31	-305.31169999999986	-0.5210510827174331
ENSG00000177426	p11.31	18	3411608	3459978	TGIF1	18p11.31	-289.5698999999998	-0.49071595455972644
ENSG00000166603	q21.32	18	60371062	60372775	MC4R	18q21.32	-552.4728000000008	-0.9973411921140549
ENSG00000074657	q21.32	18	58862600	58986480	ZNF532	18q21.32	-548.8367000000007	-0.9903342704472673
ENSG00000183287	q21.32	18	59430939	59697662	CCBE1	18q21.32	-553.8525344702616	-1.0
ENSG00000163110	q22.3	4	94451857	94668227	PDLIM5	4q22.3	-314.7160597971101	-0.5391736900232382
ENSG00000138696	q22.3	4	94757955	95158448	BMPR1B	4q22.3	-306.09445195429566	-0.5225594795239774
ENSG00000138823	q23	4	99563761	99623999	MTTP	4q23	-311.96749999999963	-0.5338770966416384
ENSG00000196616	q23	4	99304971	99352760	ADH1B	4q23	-310.49469999999957	-0.5310389474623405
ENSG00000172955	q23	4	99202638	99219537	ADH6	4q23	-311.1542999999996	-0.5323100251366104
ENSG00000151247	q23	4	98871684	98930637	EIF4E	4q23	-312.0970999999996	-0.5341268414363403
ENSG00000168785	q23	4	98470367	98658611	TSPAN5	4q23	-400.1331729055199	-0.7037761543541867
ENSG00000165092	q21.13	9	72900671	73080442	ALDH1A1	9q21.13	-373.1815502230873	-0.6518392139706382
ENSG00000198963	q21.13	9	74497335	74693177	RORB	9q21.13	-370.43472383422875	-0.6465459609415694
ENSG00000107362	q21.13	9	71862452	71910931	ABHD17B	9q21.13	-380.07540000000034	-0.6651239600913252
ENSG00000187210	q21.13	9	76419850	76651203	GCNT1	9q21.13	-371.03743196926825	-0.6477074055360958
ENSG00000119125	q21.13	9	72114595	72257193	GDA	9q21.13	-376.53772179300404	-0.6583067014684258
ENSG00000135002	q21.13	9	76385526	76394517	RFK	9q21.13	-364.51710000000026	-0.6351424443551295
ENSG00000187764	q22.2	9	89360787	89498130	SEMA4D	9q22.2	-345.882690379703	-0.599233132588056
ENSG00000165023	q22.2	9	90609832	90642862	DIRAS2	9q22.2	-343.52380000000005	-0.5946874489954384
ENSG00000078725	q33.1	9	119153458	119369435	BRINP1	9q33.1	-310.17478980864894	-0.5304224667134059
