## Supplementary Signatures for "Signatures of Discriminative Copy Number Aberrations in 31 Cancer Subtypes": lung_Carcinoma_amp_genes.tsv

gene_id	name	chr	start	end	symbol	band	cnv	cnv_scaled
ENSG00000196876	q13.13	12	51590266	51812864	SCN8A	12q13.13	30.530400348627285	0.391846942164744
ENSG00000170627	q13.13	12	54455950	54473602	GTSF1	12q13.13	30.735999999999997	0.3949558611387493
ENSG00000123405	q13.13	12	54292111	54301015	NFE2	12q13.13	31.385699999999996	0.40478012223999804
ENSG00000094916	q13.13	12	54230942	54280133	CBX5	12q13.13	31.385699999999996	0.40478012223999804
ENSG00000198353	q13.13	12	54016931	54056030	HOXC4	12q13.13	31.157899999999998	0.40133550675767626
ENSG00000180818	q13.13	12	53985065	53990279	HOXC10	12q13.13	31.157899999999998	0.40133550675767626
ENSG00000123388	q13.13	12	53973126	53977643	HOXC11	12q13.13	31.157899999999998	0.40133550675767626
ENSG00000139637	q13.13	12	53299695	53307177	C12orf10	12q13.13	36.73480000000001	0.4856650769216812
ENSG00000123349	q13.13	12	53295291	53299450	PFDN5	12q13.13	36.7348	0.4856650769216811
ENSG00000139626	q13.13	12	53191323	53207282	ITGB7	12q13.13	36.755900000000004	0.48598413480876196
ENSG00000261308	q13.13	12	51817840	51848766	FIGNL2	12q13.13	33.9616	0.4437308905495356
ENSG00000167779	q13.13	12	53097436	53102345	IGFBP6	12q13.13	35.1567	0.4618022687888805
ENSG00000167778	q13.13	12	53064316	53079404	SPRYD3	12q13.13	35.1567	0.4618022687888805
ENSG00000063046	q13.13	12	53006158	53042209	EIF4B	12q13.13	36.907700000000006	0.48827953704851806
ENSG00000111057	q13.13	12	52948871	52952906	KRT18	12q13.13	32.1511	0.4163539092907842
ENSG00000189182	q13.13	12	52689626	52703524	KRT77	12q13.13	37.982	0.5045242710812585
ENSG00000139648	q13.13	12	52543909	52553145	KRT71	12q13.13	37.982	0.5045242710812585
ENSG00000205420	q13.13	12	52487176	52493257	KRT6A	12q13.13	37.982000000000006	0.5045242710812586
ENSG00000185479	q13.13	12	52446651	52452146	KRT6B	12q13.13	38.38870000000001	0.5106740740516724
ENSG00000161835	q13.13	12	52006946	52015889	GRASP	12q13.13	33.6773	0.43943192574872764
ENSG00000139631	q13.13	12	53157663	53180909	CSAD	12q13.13	37.77119999999999	0.5013367164558263
ENSG00000185347	q32.33	14	105489855	105499575	TEDC1	14q32.33	39.7186	0.5307837936738836
ENSG00000182809	q32.33	14	105472962	105480170	CRIP2	14q32.33	39.7186	0.5307837936738836
ENSG00000066735	q32.33	14	104138723	104180894	KIF26A	14q32.33	30.2048	0.3869234654222905
ENSG00000184887	q32.33	14	105248490	105251093	BTBD6	14q32.33	39.482	0.5272061113950542
ENSG00000185024	q32.33	14	105209286	105315589	BRF1	14q32.33	39.50735412727849	0.5275894969058718
ENSG00000179364	q32.33	14	105300563	105398147	PACS2	14q32.33	40.7736	0.54673668802792
ENSG00000159210	q21.32	17	48929316	48944842	SNF8	17q21.32	43.77800000000002	0.5921669020537654
ENSG00000229637	q21.32	17	48723185	48724758	PRAC2	17q21.32	44.39920000000002	0.601560208189052
ENSG00000159182	q21.32	17	48721719	48722518	PRAC1	17q21.32	44.39920000000002	0.601560208189052
ENSG00000120068	q21.32	17	48611377	48615292	HOXB8	17q21.32	45.045400000000015	0.6113315449962351
ENSG00000120075	q21.32	17	48591257	48593961	HOXB5	17q21.32	45.045400000000015	0.6113315449962351
ENSG00000005243	q21.32	17	48026167	48038030	COPZ2	17q21.32	47.10530000000002	0.642479760237827
ENSG00000108439	q21.32	17	47941506	47949308	PNPO	17q21.32	46.821200000000005	0.6381838196823939
ENSG00000189120	q21.32	17	47844908	47855874	SP6	17q21.32	46.821200000000005	0.6381838196823939
ENSG00000141294	q21.32	17	47831634	47837719	LRRC46	17q21.32	46.821200000000005	0.6381838196823939
ENSG00000006025	q21.32	17	47807372	47821834	OSBPL7	17q21.32	46.82120000000002	0.6381838196823941
ENSG00000198933	q21.32	17	47694081	47712050	TBKBP1	17q21.32	46.71530000000001	0.6365824817562401
ENSG00000178852	q21.32	17	47323290	47441312	EFCAB13	17q21.32	45.6084	0.6198447957273463
ENSG00000167080	q21.32	17	49132460	49176840	B4GALNT2	17q21.32	45.20850000000002	0.6137978170996886
ENSG00000108465	q21.32	17	47967810	47981781	CDK5RAP3	17q21.32	47.10530000000002	0.642479760237827
ENSG00000198336	q21.32	17	47200446	47223679	MYL4	17q21.32	45.6084	0.6198447957273463
ENSG00000104915	p13.13	19	13144058	13150383	STX10	19p13.13	31.36759999999999	0.40450642803354475
ENSG00000160888	p13.13	19	13150411	13154911	IER2	19p13.13	31.36759999999999	0.40450642803354475
ENSG00000266964	q13.12	19	35138808	35143109	FXYD1	19q13.12	46.618599999999994	0.6351202591173437
ENSG00000196381	q13.12	19	37667751	37692315	ZNF781	19q13.12	41.028585833120054	0.5505923866606593
ENSG00000180479	q13.12	19	37554782	37594792	ZNF571	19q13.12	40.94890000000001	0.5493874390992589
ENSG00000251247	q13.12	19	36850361	36913029	ZNF345	19q13.12	40.15340000000001	0.5373585031195094
ENSG00000189042	q13.12	19	36687612	36727701	ZNF567	19q13.12	40.15340000000001	0.5373585031195094
ENSG00000161298	q13.12	19	36604817	36634114	ZNF382	19q13.12	40.15340000000001	0.5373585031195094
ENSG00000167635	q13.12	19	36214602	36238774	ZNF146	19q13.12	44.079	0.5967183913434001
ENSG00000105254	q13.12	19	36114289	36125947	TBCB	19q13.12	44.0474	0.5962405605741229
ENSG00000075702	q13.12	19	36054881	36105108	WDR62	19q13.12	45.81207183556913	0.6229245637612106
ENSG00000161277	q13.12	19	36034984	36054739	THAP8	19q13.12	46.141299999999994	0.6279028975294939
ENSG00000105270	q13.12	19	36014660	36033343	CLIP3	19q13.12	46.141299999999994	0.6279028975294939
ENSG00000245680	q13.12	19	37181579	37218153	ZNF585B	19q13.12	40.92780000000001	0.5490683812121783
ENSG00000011600	q13.12	19	35904401	35908295	TYROBP	19q13.12	46.38649999999999	0.6316106223594558
ENSG00000126243	q13.12	19	35935358	35945767	LRFN3	19q13.12	46.141299999999994	0.6279028975294939
ENSG00000126266	q13.12	19	35351552	35353862	FFAR1	19q13.12	46.79359999999999	0.6377664738206199
ENSG00000105675	q13.12	19	35550031	35563658	ATP4A	19q13.12	46.38649999999999	0.6316106223594558
ENSG00000283758	q13.12	19	35586161	35587296	PMIS2	19q13.12	46.38649999999999	0.6316106223594558
ENSG00000161249	q13.12	19	35497220	35513658	DMKN	19q13.12	46.38649999999999	0.6316106223594558
ENSG00000105672	q13.12	19	35641745	35644871	ETV2	19q13.12	46.38649999999999	0.6316106223594558
ENSG00000126267	q13.12	19	35648323	35658782	COX6B1	19q13.12	46.38649999999999	0.6316106223594558
ENSG00000126246	q13.12	19	35738801	35742453	IGFLR1	19q13.12	46.38649999999999	0.6316106223594558
ENSG00000167604	q13.12	19	35887653	35902303	NFKBID	19q13.12	46.38649999999999	0.6316106223594558
ENSG00000249115	q13.12	19	35612735	35625355	HAUS5	19q13.12	46.38649999999999	0.6316106223594558
ENSG00000162779	q25.2	1	179365720	179554735	AXDND1	1q25.2	41.109733819846404	0.5518194437784681
ENSG00000188585	q25.2	1	178479247	178499634	CLEC20A	1q25.2	40.604399999999984	0.5441781764405235
ENSG00000240021	q25.2	1	178513109	178548602	TEX35	1q25.2	40.604399999999984	0.5441781764405235
ENSG00000116199	q25.2	1	179025804	179076567	FAM20B	1q25.2	40.780799999999985	0.5468455608614259
ENSG00000143322	q25.2	1	179099330	179229684	ABL2	1q25.2	41.36239999999999	0.5556400664124284
ENSG00000057252	q25.2	1	179293714	179358680	SOAT1	1q25.2	41.36239999999999	0.5556400664124284
ENSG00000116218	q25.2	1	179550539	179575952	NPHS2	1q25.2	41.312899999999985	0.554891565682073
ENSG00000075391	q25.2	1	178094141	178484147	RASAL2	1q25.2	40.80176544767586	0.5471625841522869
ENSG00000157181	q31.1	1	186375838	186421378	ODR4	1q31.1	39.33209999999998	0.524939439486362
ENSG00000262180	q31.1	1	186401046	186401180	OCLM	1q31.1	38.68459999999998	0.5151484450842402
ENSG00000116703	q31.1	1	186443566	186461114	PDC	1q31.1	38.96629999999998	0.519408094695171
ENSG00000116690	q31.1	1	186296279	186314562	PRG4	1q31.1	39.33209999999998	0.524939439486362
ENSG00000125813	p11.22	20	21705659	21718486	PAX1	20p11.22	37.2228	0.4930442356371027
ENSG00000125864	p12.1	20	17493905	17569220	BFSP1	20p12.1	35.719100000000005	0.4703064467838663
ENSG00000089048	p12.1	20	13714322	13784886	ESF1	20p12.1	34.926300000000005	0.4583183381166815
ENSG00000101230	p12.1	20	13221274	13300651	ISM1	20p12.1	34.44539942789036	0.4510465314610788
ENSG00000125844	p12.1	20	17613678	17682295	RRBP1	20p12.1	35.719100000000005	0.4703064467838663
ENSG00000183798	q12	20	41359962	41366818	EMILIN3	20q12	45.343599999999995	0.6158406948506174
ENSG00000124181	q12	20	41136960	41196801	PLCG1	20q12	45.528299999999994	0.6186335854545895
ENSG00000114805	q25.31	3	155375580	155745067	PLCH1	3q25.31	39.9613	0.5344537154366558
ENSG00000163655	q25.31	3	155870650	155944020	GMPS	3q25.31	39.9852	0.5348151127589889
ENSG00000169282	q25.31	3	156037701	156539138	KCNAB1	3q25.31	41.59030955560203	0.5590863385098641
ENSG00000197980	q25.31	3	156825481	157046129	LEKR1	3q25.31	41.856899999999996	0.5631175131025431
ENSG00000058063	q26.33	3	182793503	182921629	ATP11B	3q26.33	50.29049999999998	0.6906438920828278
ENSG00000163728	q26.33	3	180602163	180617828	TTC14	3q26.33	51.557999999999986	0.7098100471479852
ENSG00000205981	q26.33	3	180983709	180989774	DNAJC19	3q26.33	51.557999999999986	0.7098100471479852
ENSG00000114450	q26.33	3	179396088	179451476	GNB4	3q26.33	49.78489999999997	0.6829985997743909
ENSG00000171109	q26.33	3	179347709	179394936	MFN1	3q26.33	49.78489999999997	0.6829985997743909
ENSG00000114757	q26.33	3	179794958	180037053	PEX5L	3q26.33	52.39309999999998	0.722437783712019
ENSG00000113569	p13.2	5	37288137	37371106	NUP155	5p13.2	65.70590000000003	0.9237436528650194
ENSG00000168671	p13.2	5	36035021	36071358	UGT3A2	5p13.2	69.06200000000004	0.9744920023831062
ENSG00000113494	p13.2	5	35048756	35230487	PRLR	5p13.2	67.49850000000004	0.950849964162693
ENSG00000168724	p13.2	5	34929559	34958964	DNAJC21	5p13.2	61.739600000000024	0.8637683307072808
ENSG00000164318	p13.2	5	38258409	38465480	EGFLAM	5p13.2	67.44240000000003	0.950001663334957
ENSG00000113456	p13.2	5	34905260	34918989	RAD1	5p13.2	61.739600000000024	0.8637683307072808
ENSG00000242110	p13.2	5	33986165	34008104	AMACR	5p13.2	61.86580000000002	0.8656766295390147
ENSG00000164175	p13.2	5	33944623	33984693	SLC45A2	5p13.2	61.86580000000002	0.8656766295390147
ENSG00000182631	p13.2	5	33936386	33938918	RXFP3	5p13.2	61.86580000000002	0.8656766295390147
ENSG00000113460	p13.2	5	34915677	34925996	BRIX1	5p13.2	61.739600000000024	0.8637683307072808
ENSG00000145536	p15.32	5	5140330	5320304	ADAMTS16	5p15.32	65.36760000000001	0.9186281418129144
ENSG00000204472	p21.33	6	31615217	31617021	AIF1	6p21.33	36.301300000000005	0.47911002507099426
ENSG00000227507	p21.33	6	31580525	31582522	LTB	6p21.33	36.301300000000005	0.47911002507099426
ENSG00000232810	p21.33	6	31575565	31578336	TNF	6p21.33	36.301300000000005	0.47911002507099426
ENSG00000213760	p21.33	6	31544462	31548427	ATP6V1G2	6p21.33	36.301300000000005	0.47911002507099426
ENSG00000204511	p21.33	6	31528962	31530232	MCCD1	6p21.33	36.301300000000005	0.47911002507099426
ENSG00000204531	p21.33	6	31164337	31180731	POU5F1	6p21.33	36.693200000000004	0.4850360338836453
ENSG00000137310	p21.33	6	31158547	31167159	TCF19	6p21.33	36.693200000000004	0.4850360338836453
ENSG00000196230	p21.33	6	30720352	30725426	TUBB	6p21.33	35.5085	0.46712191640380935
ENSG00000137312	p21.33	6	30727709	30742732	FLOT1	6p21.33	35.5085	0.46712191640380935
ENSG00000137337	p21.33	6	30699807	30717447	MDC1	6p21.33	35.5085	0.46712191640380935
ENSG00000137404	p21.33	6	30688047	30691420	NRM	6p21.33	35.5085	0.46712191640380935
ENSG00000146112	p21.33	6	30676389	30687895	PPP1R18	6p21.33	35.8687	0.47256858232449545
ENSG00000137343	p21.33	6	30626842	30646823	ATAT1	6p21.33	33.734100000000005	0.44029081143527665
ENSG00000204569	p21.33	6	30600413	30618612	PPP1R10	6p21.33	33.734100000000005	0.44029081143527665
ENSG00000204590	p21.33	6	30541377	30557174	GNL1	6p21.33	35.209300000000006	0.46259764532255104
ENSG00000263020	p21.33	6	31666102	31673546		6p21.33	36.301300000000005	0.47911002507099426
ENSG00000213780	p21.33	6	30908207	30914106	GTF2H4	6p21.33	36.693200000000004	0.4850360338836453
ENSG00000204560	p21.33	6	30653119	30673006	DHX16	6p21.33	33.734100000000005	0.44029081143527665
ENSG00000204428	p21.33	6	31676684	31684040	LY6G5C	6p21.33	36.301300000000005	0.47911002507099426
ENSG00000250641	p21.33	6	31706904	31717918		6p21.33	36.301300000000005	0.47911002507099426
ENSG00000204424	p21.33	6	31706885	31710595	LY6G6F	6p21.33	36.301300000000005	0.47911002507099426
ENSG00000204348	p21.33	6	31969810	31972290	DXO	6p21.33	36.741200000000006	0.4857618527736867
ENSG00000243649	p21.33	6	31945650	31952084	CFB	6p21.33	36.741200000000006	0.4857618527736867
ENSG00000204371	p21.33	6	31879759	31897687	EHMT2	6p21.33	36.741200000000006	0.4857618527736867
ENSG00000204386	p21.33	6	31857659	31862822	NEU1	6p21.33	36.741200000000006	0.4857618527736867
ENSG00000204396	p21.33	6	31765590	31777328	VWA7	6p21.33	36.741200000000006	0.4857618527736867
ENSG00000204390	p21.33	6	31809619	31815283	HSPA1L	6p21.33	36.741200000000006	0.4857618527736867
ENSG00000204394	p21.33	6	31777518	31795752	VARS	6p21.33	36.741200000000006	0.4857618527736867
ENSG00000213719	p21.33	6	31730581	31739763	CLIC1	6p21.33	36.741200000000006	0.4857618527736867
ENSG00000213722	p21.33	6	31727038	31730617	DDAH2	6p21.33	36.741200000000006	0.4857618527736867
ENSG00000204388	p21.33	6	31827738	31830254	HSPA1B	6p21.33	36.741200000000006	0.4857618527736867
ENSG00000204420	p21.33	6	31718594	31726714	MPIG6B	6p21.33	36.301300000000005	0.47911002507099426
ENSG00000122642	p14.3	7	32957404	33006930	FKBP9	7p14.3	34.149	0.44656460846607254
ENSG00000105778	p14.3	7	32495426	32588726	AVL9	7p14.3	31.807500000000005	0.4111582557362375
ENSG00000106341	p14.3	7	31687215	31708455	PPP1R17	7p14.3	31.5764	0.4076637402052253
ENSG00000154678	p14.3	7	31751179	32428131	PDE1C	7p14.3	31.582554553404123	0.40775680460356867
ENSG00000106128	p14.3	7	30938669	30993254	GHRHR	7p14.3	31.5764	0.4076637402052253
ENSG00000240583	p14.3	7	30911694	30925517	AQP1	7p14.3	31.5764	0.4076637402052253
ENSG00000106100	p14.3	7	30424527	30478784	NOD1	7p14.3	31.9882	0.413890661432706
ENSG00000136193	p14.3	7	29920104	29990289	SCRN1	7p14.3	31.6286	0.40845306824814537
ENSG00000180347	p14.3	7	31514071	31658720	ITPRID1	7p14.3	31.5764	0.4076637402052253
ENSG00000078549	p14.3	7	31052461	31111479	ADCYAP1R1	7p14.3	31.5764	0.4076637402052253
ENSG00000127989	q21.2	7	91692008	91880702	MTERF1	7q21.2	32.2005	0.41710089789845184
ENSG00000001630	q21.2	7	92112153	92134803	CYP51A1	7q21.2	32.2005	0.41710089789845184
ENSG00000240720	q21.2	7	92141643	92179531	LRRD1	7q21.2	32.2005	0.41710089789845184
ENSG00000001631	q21.2	7	92198969	92246166	KRIT1	7q21.2	32.2005	0.41710089789845184
ENSG00000127980	q21.2	7	92487020	92528520	PEX1	7q21.2	32.2005	0.41710089789845184
ENSG00000004766	q21.2	7	93232340	93361123	VPS50	7q21.2	30.4134	0.3900777533485957
ENSG00000221869	q11.21	8	47736913	47738164	CEBPD	8q11.21	35.7144	0.47023537701754964
ENSG00000253729	q11.21	8	47773108	47960183	PRKDC	8q11.21	36.497299999999996	0.48207378553866337
ENSG00000104237	q11.23	8	54509422	54871720	RP1	8q11.23	42.533399999999986	0.5733470230840648
ENSG00000164736	q11.23	8	54457935	54460892	SOX17	8q11.23	41.48879999999998	0.5575513894895374
ENSG00000147509	q11.23	8	53851795	53959303	RGS20	8q11.23	41.87039999999999	0.5633216496653671
ENSG00000104447	q23.3	8	115408496	115809673	TRPS1	8q23.3	53.60563473034763	0.7407727964644703
ENSG00000104415	q24.22	8	133191039	133231690	CCN4	8q24.22	55.61189999999998	0.7711099887800494
ENSG00000155926	q24.22	8	133036728	133102912	SLA	8q24.22	55.61189999999998	0.7711099887800494
ENSG00000129292	q24.22	8	132775358	132848807	PHF20L1	8q24.22	55.61189999999998	0.7711099887800494
ENSG00000165071	q24.22	8	132685007	132760712	TMEM71	8q24.22	55.61189999999998	0.7711099887800494
ENSG00000153317	q24.22	8	130052104	130443674	ASAP1	8q24.22	57.21429999999998	0.7953402427259336
ENSG00000147724	q24.23	8	138130023	138497261	FAM135B	8q24.23	51.62303976117269	0.7107935281326297
ENSG00000131773	q24.23	8	135457456	135656722	KHDRBS3	8q24.23	53.6314	0.7411623989524014
