## Supplementary Signatures for "Signatures of Discriminative Copy Number Aberrations in 31 Cancer Subtypes": lung_Carcinoma_del_genes.tsv

gene_id	name	chr	start	end	symbol	band	cnv	cnv_scaled
ENSG00000175395	p11.21	10	37949573	37976647	ZNF25	10p11.21	-43.421099999999996	-0.5867701361817692
ENSG00000108100	p11.21	10	35247025	35572669	CCNY	10p11.21	-46.8261	-0.6382579136940855
ENSG00000148498	p11.21	10	34109560	34815325	PARD3	10p11.21	-45.61234124403889	-0.6199043921726314
ENSG00000151151	q21.1	10	58191517	58267894	IPMK	10q21.1	-45.586899999999986	-0.619519689349515
ENSG00000072401	q21.1	10	58334979	58370751	UBE2D1	10q21.1	-45.58689999999998	-0.6195196893495148
ENSG00000107984	q21.1	10	52314281	52318042	DKK1	10q21.1	-52.99489999999999	-0.7315377380459139
ENSG00000227877	q21.2	10	59736692	59756041	MRLN	10q21.2	-46.09569999999999	-0.6272133695839545
ENSG00000151150	q21.2	10	60026298	60733490	ANK3	10q21.2	-46.099699999999984	-0.6272738544914579
ENSG00000170312	q21.2	10	60778331	60794852	CDK1	10q21.2	-45.38979999999998	-0.616539295532282
ENSG00000196932	q21.2	10	61406642	61453381	TMEM26	10q21.2	-45.44289999999999	-0.6173422326793906
ENSG00000183346	q21.2	10	61662961	61766766	CABCOCO1	10q21.2	-45.89239999999998	-0.6241392241600913
ENSG00000285551	q21.2	10	62520448	62672011		10q21.2	-45.89239999999999	-0.6241392241600914
ENSG00000180628	q23.32	10	91163012	91284337	PCGF5	10q23.32	-50.0768	-0.687412485899456
ENSG00000119986	q24.2	10	97677424	97687241	AVPI1	10q24.2	-54.69939999999999	-0.7573118692558238
ENSG00000166024	q24.2	10	98134624	98244897	R3HCC1L	10q24.2	-53.7891	-0.7435470164307252
ENSG00000138131	q24.2	10	98247690	98268194	LOXL4	10q24.2	-53.78909999999999	-0.7435470164307251
ENSG00000119946	q24.2	10	99329356	99394330	CNNM1	10q24.2	-55.621199999999995	-0.7712506161899952
ENSG00000119919	q24.2	10	99532942	99536524	NKX2-3	10q24.2	-55.61719999999999	-0.7711901312824917
ENSG00000119929	q24.2	10	99702558	99756134	CUTC	10q24.2	-52.21649999999999	-0.7197673750457416
ENSG00000014919	q24.2	10	99711844	99732100	COX15	10q24.2	-52.21649999999998	-0.7197673750457415
ENSG00000107554	q24.2	10	99875577	100009947	DNMBP	10q24.2	-53.788299999999985	-0.7435349194492243
ENSG00000241935	q24.2	10	97584323	97612802	HOGA1	10q24.2	-55.20239999999999	-0.7649178463743834
ENSG00000155252	q24.2	10	97640686	97676434	PI4K2A	10q24.2	-55.20239999999999	-0.7649178463743834
ENSG00000179938	q13.2	15	30083053	30093499	GOLGA8J	15q13.2	-40.1782	-0.5377335095460305
ENSG00000166603	q21.32	18	60371062	60372775	MC4R	18q21.32	-50.81609999999999	-0.698591608928782
ENSG00000074657	q21.32	18	58862600	58986480	ZNF532	18q21.32	-55.61279999999998	-0.7711235978842377
ENSG00000183287	q21.32	18	59430939	59697662	CCBE1	18q21.32	-54.53819999999999	-0.7548743274834346
ENSG00000153012	p15.2	4	24998847	25030946	LGI2	4p15.2	-52.24520000000001	-0.7202013542570792
ENSG00000168228	p15.2	4	25312774	25370383	ZCCHC4	4p15.2	-51.20790000000001	-0.7045161056187457
ENSG00000168214	p15.2	4	26163455	26435131	RBPJ	4p15.2	-50.15530000000001	-0.6885995022092115
ENSG00000163110	q22.3	4	94451857	94668227	PDLIM5	4q22.3	-50.0592	-0.6871463523064407
ENSG00000138696	q22.3	4	94757955	95158448	BMPR1B	4q22.3	-50.0592	-0.6871463523064407
ENSG00000172955	q23	4	99202638	99219537	ADH6	4q23	-51.98649999999999	-0.716289492864293
ENSG00000168785	q23	4	98470367	98658611	TSPAN5	4q23	-51.98649999999999	-0.716289492864293
ENSG00000138823	q23	4	99563761	99623999	MTTP	4q23	-52.500600000000006	-0.7240633156011748
ENSG00000196616	q23	4	99304971	99352760	ADH1B	4q23	-51.98649999999999	-0.716289492864293
ENSG00000151247	q23	4	98871684	98930637	EIF4E	4q23	-51.98649999999999	-0.716289492864293
ENSG00000231989	q33.3	5	156850295	156852528	PPP1R2B	5q33.3	-63.19970000000001	-0.8858468340687292
ENSG00000113249	q33.3	5	157029413	157059119	HAVCR1	5q33.3	-63.748400000000004	-0.8941438512555157
ENSG00000055163	q33.3	5	157266079	157395595	CYFIP2	5q33.3	-63.19970000000001	-0.8858468340687292
ENSG00000172568	q33.3	5	157341598	157345677	FNDC9	5q33.3	-63.19970000000001	-0.8858468340687292
ENSG00000164332	q33.3	5	159263290	159286036	UBLCP1	5q33.3	-60.167200000000015	-0.8399917135676723
ENSG00000113272	q33.3	5	157731420	157741449	THG1L	5q33.3	-63.20110000000001	-0.8858680037863554
ENSG00000164609	q33.3	5	160401641	160421711	SLU7	5q33.3	-61.18010000000001	-0.8553080042702347
ENSG00000043462	q35.1	5	170246233	170297818	LCP2	5q35.1	-64.0769085648721	-0.899111303795611
ENSG00000072803	q35.1	5	171861549	172006873	FBXW11	5q35.1	-70.74889999999999	-0.9999999999999999
ENSG00000174705	q35.1	5	172325000	172454525	SH3PXD2B	5q35.1	-69.8524	-0.9864438201057882
ENSG00000037241	q35.1	5	172958729	172969771	RPL26L1	5q35.1	-68.7033	-0.969068018302733
ENSG00000113734	q35.1	5	173144442	173164387	BNIP1	5q35.1	-68.7033	-0.969068018302733
ENSG00000183072	q35.1	5	173232109	173235311	NKX2-5	5q35.1	-68.7049	-0.9690922122657345
ENSG00000145936	q35.1	5	170374671	170389634	KCNMB1	5q35.1	-64.0478	-0.8986711465821491
ENSG00000135002	q21.13	9	76385526	76394517	RFK	9q21.13	-44.55820000000001	-0.6039644832623141
ENSG00000107362	q21.13	9	71862452	71910931	ABHD17B	9q21.13	-46.468300000000006	-0.6328475387179016
ENSG00000119125	q21.13	9	72114595	72257193	GDA	9q21.13	-47.79240000000001	-0.6528695552242328
ENSG00000165092	q21.13	9	72900671	73080442	ALDH1A1	9q21.13	-45.88240000000001	-0.623988011891333
ENSG00000198963	q21.13	9	74497335	74693177	RORB	9q21.13	-44.1129	-0.597231000934492
ENSG00000187210	q21.13	9	76419850	76651203	GCNT1	9q21.13	-44.55820000000001	-0.6039644832623141
ENSG00000165023	q22.2	9	90609832	90642862	DIRAS2	9q22.2	-41.7823	-0.5619894695776038
ENSG00000187764	q22.2	9	89360787	89498130	SEMA4D	9q22.2	-44.8581	-0.6084993392023856
