## Supplementary Signatures for "Signatures of Discriminative Copy Number Aberrations in 31 Cancer Subtypes": lung_Non-small cell carcinoma_amp_genes.tsv

gene_id	name	chr	start	end	symbol	band	cnv	cnv_scaled
ENSG00000131966	q23.1	14	58200080	58235636	ACTR10	14q23.1	251.8888817928905	0.3813490388206022
ENSG00000182107	q23.1	14	61277370	61281761	TMEM30B	14q23.1	256.7910000000001	0.3892941546072916
ENSG00000126814	q23.1	14	60971441	60981170	TRMT5	14q23.1	256.7910000000001	0.3892941546072916
ENSG00000131951	q23.1	14	59919713	60063559	LRRC9	14q23.1	253.0791441900504	0.3832781584710143
ENSG00000139970	q23.1	14	59595976	59870776	RTN1	14q23.1	254.99080501870898	0.38637648576278444
ENSG00000027075	q23.1	14	61187559	61550976	PRKCH	14q23.1	264.88388843457244	0.40241071625368
ENSG00000050130	q23.1	14	59484443	59505410	JKAMP	14q23.1	252.92100000000022	0.38302184602650435
ENSG00000181619	q23.1	14	59429022	59465342	GPR135	14q23.1	252.92100000000022	0.38302184602650435
ENSG00000165617	q23.1	14	58633967	58648321	DACT1	14q23.1	253.89730000000029	0.38460418578552846
ENSG00000151838	q23.1	14	59504539	59576812	CCDC175	14q23.1	253.6771236671849	0.384247334648163
ENSG00000170099	q32.13	14	94304248	94323389	SERPINA6	14q32.13	254.5773427556044	0.38570636615019976
ENSG00000258597	q32.13	14	94364313	94366698	SERPINA2	14q32.13	254.9916000000002	0.3863777742299613
ENSG00000100665	q32.13	14	94561442	94569913	SERPINA4	14q32.13	253.55540000000028	0.38405005082331367
ENSG00000196136	q32.13	14	94612377	94624055	SERPINA3	14q32.13	253.3429000000003	0.38370564111442035
ENSG00000133937	q32.13	14	94768216	94770230	GSC	14q32.13	253.64240000000032	0.3841910562100136
ENSG00000176438	q32.13	14	95407266	95475836	SYNE3	14q32.13	254.95450000000025	0.38631764434666754
ENSG00000196663	q32.31	14	102362941	102502477	TECPR2	14q32.31	274.7503000000001	0.4184017183010733
ENSG00000089902	q32.31	14	102592649	102730561	RCOR1	14q32.31	274.9923372006094	0.41879400047426496
ENSG00000078304	q32.31	14	101761798	101927989	PPP2R5C	14q32.31	273.65760943347436	0.4166307383484726
ENSG00000254656	q32.31	14	100879753	100903722	RTL1	14q32.31	260.18149999999997	0.39478931280965823
ENSG00000156381	q32.31	14	102501767	102509799	ANKRD9	14q32.31	274.6917000000001	0.4183067422589973
ENSG00000166165	q32.33	14	103519667	103522833	CKB	14q32.33	277.54440000000005	0.4229302602663389
ENSG00000211972	q32.33	14	106675017	106675544	IGHV3-66	14q32.33	275.67130000000014	0.4198944304982065
ENSG00000211970	q32.33	14	106639119	106639657	IGHV4-61	14q32.33	274.12760000000026	0.41739247629764814
ENSG00000224373	q32.33	14	106627249	106627825	IGHV4-59	14q32.33	274.12760000000026	0.41739247629764814
ENSG00000211968	q32.33	14	106622357	106622855	IGHV1-58	14q32.33	274.12760000000026	0.41739247629764814
ENSG00000211964	q32.33	14	106537810	106538344	IGHV3-48	14q32.33	272.56050000000016	0.4148525965103219
ENSG00000211961	q32.33	14	106506996	106507491	IGHV1-45	14q32.33	271.1304000000001	0.4125347596882588
ENSG00000270550	q32.33	14	106335082	106335613	IGHV3-30	14q32.33	271.17890000000006	0.4126133661394649
ENSG00000211943	q32.33	14	106153624	106154163	IGHV3-15	14q32.33	259.3248000000002	0.3934008149385577
ENSG00000211942	q32.33	14	106129540	106130072	IGHV3-13	14q32.33	258.8531000000002	0.392636306422393
ENSG00000211941	q32.33	14	106116635	106117204	IGHV3-11	14q32.33	258.8531000000002	0.392636306422393
ENSG00000211937	q32.33	14	106037902	106038365	IGHV2-5	14q32.33	260.2299000000002	0.39486775718570777
ENSG00000282651	q32.33	14	106107972	106108464	IGHV5-10-1	14q32.33	258.2421000000003	0.3916460272123515
ENSG00000211890	q32.33	14	105583731	105588395	IGHA2	14q32.33	268.3859000000001	0.40808660700092775
ENSG00000184986	q32.33	14	105526583	105530202	TMEM121	14q32.33	268.3859000000001	0.40808660700092775
ENSG00000185347	q32.33	14	105489855	105499575	TEDC1	14q32.33	272.51380000000006	0.4147769074119438
ENSG00000182809	q32.33	14	105472962	105480170	CRIP2	14q32.33	272.5138000000001	0.4147769074119439
ENSG00000179364	q32.33	14	105300563	105398147	PACS2	14q32.33	271.3214000000001	0.41284432323836995
ENSG00000184887	q32.33	14	105248490	105251093	BTBD6	14q32.33	271.32140000000015	0.41284432323837006
ENSG00000185024	q32.33	14	105209286	105315589	BRF1	14q32.33	272.36300000000017	0.41453249807499754
ENSG00000066735	q32.33	14	104138723	104180894	KIF26A	14q32.33	267.4389000000001	0.4065517552629418
ENSG00000156411	q32.33	14	103912288	103928269	ATP5MPL	14q32.33	269.1572000000001	0.40933669268784284
ENSG00000166170	q32.33	14	103556544	103562831	BAG5	14q32.33	277.54440000000005	0.4229302602663389
ENSG00000166166	q32.33	14	103529196	103537073	TRMT61A	14q32.33	277.54440000000005	0.4229302602663389
ENSG00000276775	q32.33	14	106011922	106012420	IGHV4-4	14q32.33	260.22990000000027	0.3948677571857078
ENSG00000185100	q32.33	14	104724186	104747325	ADSSL1	14q32.33	271.3857000000002	0.41294853756440236
ENSG00000198933	q21.32	17	47694081	47712050	TBKBP1	17q21.32	280.0336000000002	0.42696463507752674
ENSG00000198336	q21.32	17	47200446	47223679	MYL4	17q21.32	274.6480000000002	0.4182359154153333
ENSG00000178852	q21.32	17	47323290	47441312	EFCAB13	17q21.32	277.9323000000001	0.42355894980083186
ENSG00000006025	q21.32	17	47807372	47821834	OSBPL7	17q21.32	280.13110000000023	0.42712265835572494
ENSG00000189120	q21.32	17	47844908	47855874	SP6	17q21.32	280.13110000000023	0.42712265835572494
ENSG00000141294	q21.32	17	47831634	47837719	LRRC46	17q21.32	280.13110000000023	0.42712265835572494
ENSG00000167080	q21.32	17	49132460	49176840	B4GALNT2	17q21.32	286.5577000000002	0.43753858040360294
ENSG00000159210	q21.32	17	48929316	48944842	SNF8	17q21.32	285.5362000000002	0.4358829826735579
ENSG00000159182	q21.32	17	48721719	48722518	PRAC1	17q21.32	287.2272000000002	0.43862367358056353
ENSG00000229637	q21.32	17	48723185	48724758	PRAC2	17q21.32	287.2272000000002	0.43862367358056353
ENSG00000120075	q21.32	17	48591257	48593961	HOXB5	17q21.32	287.2809000000002	0.4387107079399403
ENSG00000005243	q21.32	17	48026167	48038030	COPZ2	17q21.32	281.6255000000003	0.42954470950382023
ENSG00000108465	q21.32	17	47967810	47981781	CDK5RAP3	17q21.32	280.4235000000002	0.42759656611516217
ENSG00000108439	q21.32	17	47941506	47949308	PNPO	17q21.32	280.4235000000002	0.42759656611516217
ENSG00000120068	q21.32	17	48611377	48615292	HOXB8	17q21.32	287.2809000000002	0.4387107079399403
ENSG00000196381	q13.12	19	37667751	37692315	ZNF781	19q13.12	316.6403999999997	0.4862951636964325
ENSG00000180479	q13.12	19	37554782	37594792	ZNF571	19q13.12	324.8008999999996	0.49952130689372326
ENSG00000245680	q13.12	19	37181579	37218153	ZNF585B	19q13.12	326.43309999999957	0.5021666976083385
ENSG00000251247	q13.12	19	36850361	36913029	ZNF345	19q13.12	343.7507999999997	0.5302343870939982
ENSG00000189042	q13.12	19	36687612	36727701	ZNF567	19q13.12	337.32299999999964	0.5198165201442344
ENSG00000161298	q13.12	19	36604817	36634114	ZNF382	19q13.12	338.0290999999997	0.5209609328287033
ENSG00000167635	q13.12	19	36214602	36238774	ZNF146	19q13.12	334.12639999999976	0.5146356256715356
ENSG00000105254	q13.12	19	36114289	36125947	TBCB	19q13.12	337.2579556213015	0.5197110993652576
ENSG00000075702	q13.12	19	36054881	36105108	WDR62	19q13.12	337.5296719688041	0.5201514840624103
ENSG00000161277	q13.12	19	36034984	36054739	THAP8	19q13.12	338.9094999999998	0.5223878425120433
ENSG00000011600	q13.12	19	35904401	35908295	TYROBP	19q13.12	340.6978999999999	0.5252863946220899
ENSG00000126243	q13.12	19	35935358	35945767	LRFN3	19q13.12	340.6978999999999	0.5252863946220899
ENSG00000167604	q13.12	19	35887653	35902303	NFKBID	19q13.12	340.6978999999999	0.5252863946220899
ENSG00000126246	q13.12	19	35738801	35742453	IGFLR1	19q13.12	341.16029999999984	0.5260358301486419
ENSG00000105672	q13.12	19	35641745	35644871	ETV2	19q13.12	341.56219999999985	0.5266872102051324
ENSG00000249115	q13.12	19	35612735	35625355	HAUS5	19q13.12	341.4596999999998	0.526521083169078
ENSG00000283758	q13.12	19	35586161	35587296	PMIS2	19q13.12	339.40079999999983	0.5231841177590048
ENSG00000105675	q13.12	19	35550031	35563658	ATP4A	19q13.12	338.2525999999998	0.5213231708048807
ENSG00000161249	q13.12	19	35497220	35513658	DMKN	19q13.12	333.3920694444442	0.5134454582697926
ENSG00000126266	q13.12	19	35351552	35353862	FFAR1	19q13.12	339.23059999999987	0.5229082658415759
ENSG00000266964	q13.12	19	35138808	35143109	FXYD1	19q13.12	340.77509999999984	0.5254115166433914
ENSG00000105270	q13.12	19	36014660	36033343	CLIP3	19q13.12	338.9094999999998	0.5223878425120433
ENSG00000126267	q13.12	19	35648323	35658782	COX6B1	19q13.12	341.56219999999985	0.5266872102051324
ENSG00000075391	q25.2	1	178094141	178484147	RASAL2	1q25.2	429.68428918346734	0.6695112247122064
ENSG00000116218	q25.2	1	179550539	179575952	NPHS2	1q25.2	434.65260000000006	0.6775636222746242
ENSG00000188585	q25.2	1	178479247	178499634	CLEC20A	1q25.2	428.04280000000006	0.6668507785388907
ENSG00000240021	q25.2	1	178513109	178548602	TEX35	1q25.2	428.04280000000006	0.6668507785388907
ENSG00000116199	q25.2	1	179025804	179076567	FAM20B	1q25.2	429.7848	0.6696741277760306
ENSG00000162779	q25.2	1	179365720	179554735	AXDND1	1q25.2	436.48993339941154	0.6805414832686542
ENSG00000057252	q25.2	1	179293714	179358680	SOAT1	1q25.2	432.7542	0.6744867874917386
ENSG00000143322	q25.2	1	179099330	179229684	ABL2	1q25.2	429.7848	0.6696741277760306
ENSG00000116703	q31.1	1	186443566	186461114	PDC	1q31.1	427.9858	0.6667583956993286
ENSG00000262180	q31.1	1	186401046	186401180	OCLM	1q31.1	427.9858	0.6667583956993286
ENSG00000157181	q31.1	1	186375838	186421378	ODR4	1q31.1	427.9858	0.6667583956993286
ENSG00000116690	q31.1	1	186296279	186314562	PRG4	1q31.1	430.7524	0.6712423669963846
ENSG00000125813	p11.22	20	21705659	21718486	PAX1	20p11.22	358.7496000000001	0.5545437157610568
ENSG00000089048	p12.1	20	13714322	13784886	ESF1	20p12.1	324.1694014369739	0.49849780460544896
ENSG00000125844	p12.1	20	17613678	17682295	RRBP1	20p12.1	348.70840000000015	0.5382694250836918
ENSG00000125864	p12.1	20	17493905	17569220	BFSP1	20p12.1	344.8948493482446	0.5320886068727684
ENSG00000101230	p12.1	20	13221274	13300651	ISM1	20p12.1	320.0064	0.49175061348530386
ENSG00000124181	q12	20	41136960	41196801	PLCG1	20q12	361.7527000000003	0.5594109948047167
ENSG00000183798	q12	20	41359962	41366818	EMILIN3	20q12	366.8166000000003	0.5676183186864348
ENSG00000162929	p15	2	61065871	61138034	KIAA1841	2p15	276.3233999999999	0.42095132259782664
ENSG00000162928	p15	2	61017225	61051990	PEX13	2p15	276.3233999999999	0.42095132259782664
ENSG00000115507	p15	2	63050057	63057836	OTX1	2p15	269.1120380583527	0.4092634963999565
ENSG00000115392	p16.1	2	58159243	58241372	FANCL	2p16.1	267.9833	0.4074340924183371
ENSG00000138035	p16.1	2	55634061	55693863	PNPT1	2p16.1	261.1633000000003	0.39638056670232463
ENSG00000085760	p16.1	2	55236595	55269347	MTIF2	2p16.1	262.4005000000003	0.39838576054629116
ENSG00000115310	p16.1	2	54972187	55112621	RTN4	2p16.1	260.52158836645305	0.3953405115639553
ENSG00000115306	p16.2	2	54456317	54671446	SPTBN1	2p16.2	259.10342324054614	0.3930420182078314
ENSG00000068912	p16.2	2	53787044	53818819	ERLEC1	2p16.2	259.8251000000002	0.39421167694966047
ENSG00000115239	p16.2	2	53532672	53860160	ASB3	2p16.2	262.5794920519509	0.39867586219573364
ENSG00000177994	p16.2	2	54330034	54383742	C2orf73	2p16.2	258.6716199577567	0.392342172358774
ENSG00000115295	p23.2	2	29097705	29189643	CLIP4	2p23.2	270.0222999999999	0.41073880487214204
ENSG00000179270	p23.2	2	29060976	29074523	PCARE	2p23.2	269.9224	0.410576891790173
ENSG00000213639	p23.2	2	28751640	28802940	PPP1CB	2p23.2	272.3797634052855	0.4145596673904534
ENSG00000243147	p23.2	2	27771717	27988087	MRPL33	2p23.2	270.06440000000003	0.4108070385132924
ENSG00000174501	q11.1	2	95836919	95991831	ANKRD36C	2q11.1	259.5357000000001	0.3937426314449368
ENSG00000144015	q11.1	2	95592001	95599778	TRIM43	2q11.1	257.3775000000001	0.3902447254038373
ENSG00000115041	q11.1	2	95297327	95386077	KCNIP3	2q11.1	254.1719352178554	0.38504930124639125
ENSG00000115042	q11.1	2	95402708	95416616	FAHD2A	2q11.1	253.83530000000005	0.3845036991881098
ENSG00000114805	q25.31	3	155375580	155745067	PLCH1	3q25.31	405.98490000000015	0.6311004024551311
ENSG00000163655	q25.31	3	155870650	155944020	GMPS	3q25.31	404.7001000000002	0.6290180608363726
ENSG00000169282	q25.31	3	156037701	156539138	KCNAB1	3q25.31	411.7572870089684	0.6404560077698538
ENSG00000197980	q25.31	3	156825481	157046129	LEKR1	3q25.31	411.95343775820015	0.6407739194048756
ENSG00000058063	q26.33	3	182793503	182921629	ATP11B	3q26.33	538.6746014823686	0.8461574446230844
ENSG00000205981	q26.33	3	180983709	180989774	DNAJC19	3q26.33	518.3546999999999	0.8132239323676279
ENSG00000114757	q26.33	3	179794958	180037053	PEX5L	3q26.33	523.8932999667969	0.8222006269664108
ENSG00000163728	q26.33	3	180602163	180617828	TTC14	3q26.33	523.166293528729	0.8210223301395941
ENSG00000171109	q26.33	3	179347709	179394936	MFN1	3q26.33	526.9529258151332	0.8271595203675784
ENSG00000114450	q26.33	3	179396088	179451476	GNB4	3q26.33	524.557	0.823276319838072
ENSG00000113494	p13.2	5	35048756	35230487	PRLR	5p13.2	602.415142674629	0.9494650269135877
ENSG00000168671	p13.2	5	36035021	36071358	UGT3A2	5p13.2	602.8718999999995	0.9502053170663678
ENSG00000164318	p13.2	5	38258409	38465480	EGFLAM	5p13.2	596.8696794301516	0.9404772086467202
ENSG00000113569	p13.2	5	37288137	37371106	NUP155	5p13.2	581.1830999999996	0.9150531603875612
ENSG00000113456	p13.2	5	34905260	34918989	RAD1	5p13.2	601.5267999999992	0.9480252441278615
ENSG00000168724	p13.2	5	34929559	34958964	DNAJC21	5p13.2	601.7886999999992	0.9484497189643752
ENSG00000164175	p13.2	5	33944623	33984693	SLC45A2	5p13.2	598.6830999999994	0.9434163128846615
ENSG00000182631	p13.2	5	33936386	33938918	RXFP3	5p13.2	597.6667999999993	0.9417691430627869
ENSG00000113460	p13.2	5	34915677	34925996	BRIX1	5p13.2	601.5267999999992	0.9480252441278615
ENSG00000242110	p13.2	5	33986165	34008104	AMACR	5p13.2	593.4338999999994	0.9349086637367884
ENSG00000145536	p15.32	5	5140330	5320304	ADAMTS16	5p15.32	633.5951050960354	1.0
ENSG00000164500	p12.2	7	50096036	50159830	SPATA48	7p12.2	423.71457506666167	0.6598358011774033
ENSG00000122642	p14.3	7	32957404	33006930	FKBP9	7p14.3	417.31340000000074	0.6494610866301838
ENSG00000105778	p14.3	7	32495426	32588726	AVL9	7p14.3	410.8235000000008	0.6389425710078448
ENSG00000154678	p14.3	7	31751179	32428131	PDE1C	7p14.3	413.4749250716088	0.6432398723587393
ENSG00000106341	p14.3	7	31687215	31708455	PPP1R17	7p14.3	410.9314000000006	0.6391174501023837
ENSG00000078549	p14.3	7	31052461	31111479	ADCYAP1R1	7p14.3	417.51170000000064	0.649782481666765
ENSG00000106128	p14.3	7	30938669	30993254	GHRHR	7p14.3	417.53570000000065	0.6498213797044753
ENSG00000240583	p14.3	7	30911694	30925517	AQP1	7p14.3	417.53570000000065	0.6498213797044753
ENSG00000106100	p14.3	7	30424527	30478784	NOD1	7p14.3	416.9602619422579	0.6488887375682243
ENSG00000136193	p14.3	7	29920104	29990289	SCRN1	7p14.3	414.94600000000077	0.645624119360376
ENSG00000180347	p14.3	7	31514071	31658720	ITPRID1	7p14.3	411.8203514607075	0.6405582195791009
ENSG00000127989	q21.2	7	91692008	91880702	MTERF1	7q21.2	336.3977589859043	0.5183169343168426
ENSG00000001630	q21.2	7	92112153	92134803	CYP51A1	7q21.2	334.7686000000005	0.5156764723306019
ENSG00000240720	q21.2	7	92141643	92179531	LRRD1	7q21.2	335.6736000000005	0.5171432525025947
ENSG00000001631	q21.2	7	92198969	92246166	KRIT1	7q21.2	340.2147131472315	0.5245032687712521
ENSG00000004766	q21.2	7	93232340	93361123	VPS50	7q21.2	339.5101879246659	0.5233614084097845
ENSG00000127980	q21.2	7	92487020	92528520	PEX1	7q21.2	340.59990000000056	0.5251275609681073
ENSG00000091127	q22.3	7	105439661	105522271	PUS7	7q22.3	326.3027899162307	0.5019554973353187
ENSG00000146776	q22.3	7	105605067	105876604	ATXN7L1	7q22.3	329.4944431816389	0.5071283743801555
ENSG00000105835	q22.3	7	106248298	106286326	NAMPT	7q22.3	327.9420000000005	0.5046122496542186
ENSG00000005249	q22.3	7	107044705	107161811	PRKAR2B	7q22.3	323.79753855571323	0.4978951072563515
ENSG00000164597	q22.3	7	107201555	107564514	COG5	7q22.3	324.0184365058774	0.4982531279561688
ENSG00000005483	q22.3	7	105014190	105115019	KMT2E	7q22.3	321.94510000000037	0.4948927645565118
ENSG00000173114	q31.1	7	111091006	111125454	LRRN3	7q31.1	315.3808000000006	0.48425366501727124
ENSG00000091128	q31.1	7	108023548	108130361	LAMB4	7q31.1	325.6313856382257	0.5008673177967895
ENSG00000198839	q31.1	7	112206695	112343934	ZNF277	7q31.1	335.946631449018	0.5175857686525941
ENSG00000091140	q31.1	7	107891162	107931730	DLD	7q31.1	324.3112000000006	0.4987276248492774
ENSG00000091138	q31.1	7	107765467	107803225	SLC26A3	7q31.1	323.0450000000005	0.4966754292097442
ENSG00000091136	q31.1	7	107923799	108003187	LAMB1	7q31.1	325.5040378848219	0.5006609187253634
ENSG00000105967	q31.2	7	115935148	116159896	TFEC	7q31.2	341.32480679867024	0.5263024548010703
ENSG00000105989	q31.2	7	117275451	117323152	WNT2	7q31.2	341.5309000000001	0.5266364806809523
ENSG00000154438	q31.2	7	117363222	117428123	ASZ1	7q31.2	341.42817636026007	0.5264699911804378
ENSG00000001626	q31.2	7	117465784	117715971	CFTR	7q31.2	344.66311313769734	0.5317130200454053
ENSG00000186591	q32.2	7	129830732	129952960	UBE2H	7q32.2	311.2465000000003	0.47755299179619853
ENSG00000165120	q32.2	7	130206344	130216844	SSMEM1	7q32.2	309.8021000000003	0.47521197822666633
ENSG00000091704	q32.2	7	130380339	130388114	CPA1	7q32.2	310.34970000000015	0.47609950178708976
ENSG00000106477	q32.2	7	130393771	130442433	CEP41	7q32.2	310.4704000000002	0.4762951265017413
ENSG00000128607	q32.2	7	130070534	130135705	KLHDC10	7q32.2	310.72800000000024	0.47671263210649856
ENSG00000197150	q36.1	7	151028422	151047782	ABCB8	7q36.1	307.07380000000006	0.4707900817147895
ENSG00000170279	q36.1	7	148590766	148615860	C7orf33	7q36.1	304.98930000000024	0.46741162506449224
ENSG00000164885	q36.1	7	151053815	151057897	CDK5	7q36.1	307.07380000000006	0.4707900817147895
ENSG00000164896	q36.1	7	151076593	151080866	FASTK	7q36.1	307.07380000000006	0.4707900817147895
ENSG00000164900	q36.1	7	151148589	151174745	GBX1	7q36.1	307.07380000000006	0.4707900817147895
ENSG00000285292	q36.1	7	151207837	151227166	ABCF2	7q36.1	307.07380000000006	0.4707900817147895
ENSG00000106565	q36.1	7	150791285	150801360	TMEM176B	7q36.1	304.2022000000001	0.466135931502751
ENSG00000082014	q36.1	7	151238764	151277896	SMARCD3	7q36.1	307.07380000000006	0.4707900817147895
ENSG00000106617	q36.1	7	151556124	151877125	PRKAG2	7q36.1	307.774029163075	0.4719249792310873
ENSG00000106648	q36.1	7	151956379	152019929	GALNTL5	7q36.1	304.8753000000002	0.46722685938536823
ENSG00000133627	q36.1	7	152759749	152855378	ACTR3B	7q36.1	302.12170000000015	0.4627639578587386
ENSG00000002933	q36.1	7	150800403	150805118	TMEM176A	7q36.1	305.67720000000014	0.4685265400703638
ENSG00000033100	q36.1	7	151232489	151238827	CHPF2	7q36.1	307.07380000000006	0.4707900817147895
ENSG00000197558	q36.1	7	149776042	149833979	SSPO	7q36.1	305.5958000000002	0.46839461089246315
ENSG00000055130	q36.1	7	148697914	148801110	CUL1	7q36.1	305.0154000000003	0.4674539266805023
ENSG00000155660	q36.1	7	149003062	149028662	PDIA4	7q36.1	305.1472000000003	0.4676675417375947
ENSG00000197362	q36.1	7	149069641	149090782	ZNF786	7q36.1	305.45440000000025	0.46816543662028665
ENSG00000204947	q36.1	7	149102784	149126324	ZNF425	7q36.1	305.45440000000025	0.46816543662028665
ENSG00000133574	q36.1	7	150567369	150573953	GIMAP4	7q36.1	307.74590000000006	0.47187938884583525
ENSG00000133619	q36.1	7	149714781	149734575	KRBA1	7q36.1	305.5958000000002	0.46839461089246315
ENSG00000106538	q36.1	7	150338317	150341662	RARRES2	7q36.1	308.43480000000017	0.47299592460327844
ENSG00000106479	q36.1	7	149838375	149867479	ZNF862	7q36.1	305.3604000000002	0.46801308597258784
ENSG00000214022	q36.1	7	150368189	150374044	REPIN1	7q36.1	308.43480000000017	0.47299592460327844
ENSG00000196329	q36.1	7	150722253	150750033	GIMAP5	7q36.1	309.7149000000001	0.47507064868965193
ENSG00000221869	q11.21	8	47736913	47738164	CEBPD	8q11.21	364.42530000000033	0.5637426154540739
ENSG00000253729	q11.21	8	47773108	47960183	PRKDC	8q11.21	367.06721338955117	0.5680245007313289
ENSG00000164736	q11.23	8	54457935	54460892	SOX17	8q11.23	387.60717638121605	0.6013146780237515
ENSG00000147509	q11.23	8	53851795	53959303	RGS20	8q11.23	381.7892000000006	0.5918851836623261
ENSG00000104237	q11.23	8	54509422	54871720	RP1	8q11.23	387.83012712999886	0.6016760258001554
ENSG00000104447	q23.3	8	115408496	115809673	TRPS1	8q23.3	528.3617171152825	0.829442821080877
ENSG00000165071	q24.22	8	132685007	132760712	TMEM71	8q24.22	573.7357363192111	0.9029828340001571
ENSG00000129292	q24.22	8	132775358	132848807	PHF20L1	8q24.22	571.6365000000001	0.8995804934373436
ENSG00000155926	q24.22	8	133036728	133102912	SLA	8q24.22	584.2255282809207	0.9199841808043188
ENSG00000104415	q24.22	8	133191039	133231690	CCN4	8q24.22	583.7531450093287	0.9192185648746477
ENSG00000153317	q24.22	8	130052104	130443674	ASAP1	8q24.22	590.4113561786471	0.9300098710891207
ENSG00000131773	q24.23	8	135457456	135656722	KHDRBS3	8q24.23	581.5255019683543	0.9156081089157756
ENSG00000147724	q24.23	8	138130023	138497261	FAM135B	8q24.23	570.3031415100223	0.8974194505696554
