## Supplementary Signatures for "Signatures of Discriminative Copy Number Aberrations in 31 Cancer Subtypes": lung_Non-small cell carcinoma_del_genes.tsv

gene_id	name	chr	start	end	symbol	band	cnv	cnv_scaled
ENSG00000148498	p11.21	10	34109560	34815325	PARD3	10p11.21	-329.9654005371505	-0.5078916792540986
ENSG00000108100	p11.21	10	35247025	35572669	CCNY	10p11.21	-326.48354881931186	-0.5022484626115072
ENSG00000175395	p11.21	10	37949573	37976647	ZNF25	10p11.21	-338.93979999999954	-0.5224369512846521
ENSG00000107984	q21.1	10	52314281	52318042	DKK1	10q21.1	-351.80209999999977	-0.5432835442197073
ENSG00000151151	q21.1	10	58191517	58267894	IPMK	10q21.1	-348.77387683246485	-0.5383755467627903
ENSG00000072401	q21.1	10	58334979	58370751	UBE2D1	10q21.1	-348.2908999999997	-0.5375927613026887
ENSG00000183346	q21.2	10	61662961	61766766	CABCOCO1	10q21.2	-340.36159999999967	-0.5247413358686739
ENSG00000227877	q21.2	10	59736692	59756041	MRLN	10q21.2	-364.18169999999964	-0.5633478003713132
ENSG00000151150	q21.2	10	60026298	60733490	ANK3	10q21.2	-351.6047717331552	-0.5429637241211642
ENSG00000170312	q21.2	10	60778331	60794852	CDK1	10q21.2	-340.71379999999965	-0.5253121645720726
ENSG00000196932	q21.2	10	61406642	61453381	TMEM26	10q21.2	-340.30339999999967	-0.5246470081272264
ENSG00000285551	q21.2	10	62520448	62672011		10q21.2	-339.0501999999997	-0.5226158822581197
ENSG00000180628	q23.32	10	91163012	91284337	PCGF5	10q23.32	-374.9402719680308	-0.5807847727930446
ENSG00000241935	q24.2	10	97584323	97612802	HOGA1	10q24.2	-402.88769999999994	-0.6260806106886153
ENSG00000155252	q24.2	10	97640686	97676434	PI4K2A	10q24.2	-402.75519999999995	-0.625865861105423
ENSG00000119986	q24.2	10	97677424	97687241	AVPI1	10q24.2	-402.75519999999995	-0.625865861105423
ENSG00000166024	q24.2	10	98134624	98244897	R3HCC1L	10q24.2	-383.3213850798639	-0.5943684750379801
ENSG00000138131	q24.2	10	98247690	98268194	LOXL4	10q24.2	-382.98189999999994	-0.5938182540613703
ENSG00000119946	q24.2	10	99329356	99394330	CNNM1	10q24.2	-407.4486168721923	-0.6334727238756205
ENSG00000119919	q24.2	10	99532942	99536524	NKX2-3	10q24.2	-420.5237999999999	-0.6546643474745647
ENSG00000119929	q24.2	10	99702558	99756134	CUTC	10q24.2	-427.4225999999999	-0.6658455884143932
ENSG00000014919	q24.2	10	99711844	99732100	COX15	10q24.2	-427.4225999999999	-0.6658455884143932
ENSG00000107554	q24.2	10	99875577	100009947	DNMBP	10q24.2	-426.0960881001244	-0.6636956421683711
ENSG00000186910	q32.13	14	94442464	94452800	SERPINA11	14q32.13	-307.9100000000001	-0.47214535417867953
ENSG00000100665	q32.13	14	94561442	94569913	SERPINA4	14q32.13	-307.6095286591608	-0.4716583647808948
ENSG00000182512	q32.13	14	95533503	95544724	GLRX5	14q32.13	-304.2581000000001	-0.46622653151558463
ENSG00000197249	q32.13	14	94376747	94390693	SERPINA1	14q32.13	-310.4839000000001	-0.4763170066479531
ENSG00000259490	q11.1	15	19987656	19988117	IGHV3OR15-7	15q11.1	-526.4427000000001	-0.8263325710760026
ENSG00000188403	q11.1	15	19964666	19965101	IGHV1OR15-9	15q11.1	-343.8097000000002	-0.5303298493615464
ENSG00000179938	q13.2	15	30083053	30093499	GOLGA8J	15q13.2	-509.06900000000087	-0.7981741195023537
ENSG00000178279	p13.13	16	11267748	11269533	TNP2	16p13.13	-372.7200999999999	-0.5771864255873846
ENSG00000103342	p13.13	16	11868128	11916082	GSPT1	16p13.13	-367.8910999999999	-0.5693598162497561
ENSG00000179583	p13.13	16	10866222	10943021	CIITA	16p13.13	-393.76823906884897	-0.6113002300553817
ENSG00000189067	p13.13	16	11547722	11636381	LITAF	16p13.13	-377.82769999999994	-0.585464576312767
ENSG00000175646	p13.13	16	11280841	11281330	PRM1	16p13.13	-372.72009999999983	-0.5771864255873845
ENSG00000171490	p13.13	16	11833850	11851580	RSL1D1	16p13.13	-367.8910999999998	-0.5693598162497561
ENSG00000109046	q11.1	17	27294076	27315926	WSB1	17q11.1	-322.5253999999999	-0.4958332866933149
ENSG00000177426	p11.31	18	3411608	3459978	TGIF1	18p11.31	-340.9220966852199	-0.5256497617519322
ENSG00000198081	p11.31	18	5289019	5297053	ZBTB14	18p11.31	-336.3802000000004	-0.518288475562849
ENSG00000088756	p11.31	18	6729718	6915716	ARHGAP28	18p11.31	-348.5649191611326	-0.5380368782886511
ENSG00000074657	q21.32	18	58862600	58986480	ZNF532	18q21.32	-549.9201999999998	-0.8643837660903267
ENSG00000183287	q21.32	18	59430939	59697662	CCBE1	18q21.32	-561.3574044183747	-0.8829206331222628
ENSG00000166603	q21.32	18	60371062	60372775	MC4R	18q21.32	-554.3213999999995	-0.8715170179057685
ENSG00000180884	q13.11	19	34956354	34964229	ZNF792	19q13.11	-397.5717999999998	-0.6174648574109387
ENSG00000153896	q13.11	19	34758073	34773229	ZNF599	19q13.11	-398.1051999999998	-0.6183293662990502
ENSG00000197841	q13.11	19	34734155	34745378	ZNF181	19q13.11	-398.10519999999985	-0.6183293662990503
ENSG00000089335	q13.11	19	34677639	34686397	ZNF302	19q13.11	-398.8021999999998	-0.6194590301442204
ENSG00000166398	q13.11	19	34254552	34355571	KIAA0355	19q13.11	-400.43939999999986	-0.6221125246166922
ENSG00000153879	q13.11	19	33373685	33382686	CEBPG	19q13.11	-405.7289999999997	-0.6306856521280442
ENSG00000021488	q13.11	19	32830509	32869767	SLC7A9	19q13.11	-408.08379999999966	-0.634502197928054
ENSG00000130881	q13.11	19	33177603	33208864	LRP3	19q13.11	-406.6061999999997	-0.632107375406356
ENSG00000166359	q13.11	19	33132090	33175799	WDR88	19q13.11	-405.9737999999997	-0.6310824121126893
ENSG00000121289	q13.11	19	32875925	32971991	CEP89	19q13.11	-413.9455499254364	-0.6440026383300558
ENSG00000213965	q13.11	19	32691961	32713796	NUDT19	19q13.11	-409.0661999999997	-0.6360944242716626
ENSG00000186326	q13.11	19	32675848	32678300	RGS9BP	19q13.11	-409.0661999999997	-0.6360944242716626
ENSG00000245848	q13.11	19	33299934	33302534	CEBPA	19q13.11	-406.6061999999997	-0.632107375406356
ENSG00000105186	q13.11	19	32597006	32676597	ANKRD27	19q13.11	-409.41552281411225	-0.6366605897715136
ENSG00000105711	q13.11	19	35030470	35040449	SCN1B	19q13.11	-397.5717999999998	-0.6174648574109387
ENSG00000089351	q13.11	19	34994784	35026471	GRAMD1A	19q13.11	-397.5717999999998	-0.6174648574109387
ENSG00000168214	p15.2	4	26163455	26435131	RBPJ	4p15.2	-423.5487	-0.6595669589024781
ENSG00000153012	p15.2	4	24998847	25030946	LGI2	4p15.2	-415.7578	-0.6469398454859259
ENSG00000168228	p15.2	4	25312774	25370383	ZCCHC4	4p15.2	-425.02600000000007	-0.6619612951987048
ENSG00000163110	q22.3	4	94451857	94668227	PDLIM5	4q22.3	-415.4815150246557	-0.6464920561780204
ENSG00000138696	q22.3	4	94757955	95158448	BMPR1B	4q22.3	-424.5711815422115	-0.6612241474686046
ENSG00000168785	q23	4	98470367	98658611	TSPAN5	4q23	-456.75861507814597	-0.7133919809468905
ENSG00000151247	q23	4	98871684	98930637	EIF4E	4q23	-429.8921	-0.6698480344196271
ENSG00000172955	q23	4	99202638	99219537	ADH6	4q23	-428.31389999999993	-0.6672901642898599
ENSG00000138823	q23	4	99563761	99623999	MTTP	4q23	-428.74429999999995	-0.6679877357661315
ENSG00000196616	q23	4	99304971	99352760	ADH1B	4q23	-430.9913999999999	-0.6716297266219162
ENSG00000164332	q33.3	5	159263290	159286036	UBLCP1	5q33.3	-426.9321000000002	-0.6650506097686892
ENSG00000231989	q33.3	5	156850295	156852528	PPP1R2B	5q33.3	-419.15900000000016	-0.6524523457301056
ENSG00000113249	q33.3	5	157029413	157059119	HAVCR1	5q33.3	-425.76560000000035	-0.6631600030608114
ENSG00000055163	q33.3	5	157266079	157395595	CYFIP2	5q33.3	-430.4281737302394	-0.6707168767602254
ENSG00000172568	q33.3	5	157341598	157345677	FNDC9	5q33.3	-428.81400000000025	-0.668100702150649
ENSG00000113272	q33.3	5	157731420	157741449	THG1L	5q33.3	-436.6058000000002	-0.6807292742436152
ENSG00000164609	q33.3	5	160401641	160421711	SLU7	5q33.3	-420.57840000000004	-0.654752840510356
ENSG00000145936	q35.1	5	170374671	170389634	KCNMB1	5q35.1	-466.1784000000001	-0.7286591121599442
ENSG00000072803	q35.1	5	171861549	172006873	FBXW11	5q35.1	-455.5820999999999	-0.7114851422853707
ENSG00000174705	q35.1	5	172325000	172454525	SH3PXD2B	5q35.1	-455.4768999999999	-0.7113146392200739
ENSG00000037241	q35.1	5	172958729	172969771	RPL26L1	5q35.1	-452.6503999999999	-0.7067335849038993
ENSG00000113734	q35.1	5	173144442	173164387	BNIP1	5q35.1	-452.8123999999998	-0.7069961466584437
ENSG00000183072	q35.1	5	173232109	173235311	NKX2-5	5q35.1	-446.3919999999998	-0.6965902732703074
ENSG00000043462	q35.1	5	170246233	170297818	LCP2	5q35.1	-466.1923796755833	-0.7286817697411113
ENSG00000107362	q21.13	9	71862452	71910931	ABHD17B	9q21.13	-483.92949999999985	-0.7574292353765885
ENSG00000119125	q21.13	9	72114595	72257193	GDA	9q21.13	-481.27333367804397	-0.7531242496367428
ENSG00000165092	q21.13	9	72900671	73080442	ALDH1A1	9q21.13	-460.4058456736628	-0.7193032356653325
ENSG00000198963	q21.13	9	74497335	74693177	RORB	9q21.13	-464.26880000000034	-0.7255641249594609
ENSG00000135002	q21.13	9	76385526	76394517	RFK	9q21.13	-457.6895000000003	-0.7149007141466508
ENSG00000187210	q21.13	9	76419850	76651203	GCNT1	9q21.13	-463.0190482513294	-0.7235385878491138
ENSG00000187764	q22.2	9	89360787	89498130	SEMA4D	9q22.2	-449.1039999999999	-0.7009857515315726
ENSG00000165023	q22.2	9	90609832	90642862	DIRAS2	9q22.2	-454.5197	-0.7097632558160611
ENSG00000078725	q33.1	9	119153458	119369435	BRINP1	9q33.1	-457.706625012011	-0.714928469536775
