## Supplementary Signatures for "Signatures of Discriminative Copy Number Aberrations in 31 Cancer Subtypes": lung_Small cell carcinoma_amp_genes.tsv

gene_id	name	chr	start	end	symbol	band	cnv	cnv_scaled
ENSG00000139637	q13.13	12	53299695	53307177	C12orf10	12q13.13	31.956	0.3292498413237623
ENSG00000196876	q13.13	12	51590266	51812864	SCN8A	12q13.13	34.33563387915295	0.35584078157157606
ENSG00000261308	q13.13	12	51817840	51848766	FIGNL2	12q13.13	33.9706	0.3517617532159876
ENSG00000161835	q13.13	12	52006946	52015889	GRASP	12q13.13	34.987399999999994	0.3631238658001307
ENSG00000185479	q13.13	12	52446651	52452146	KRT6B	12q13.13	34.02599999999999	0.3523808140314493
ENSG00000205420	q13.13	12	52487176	52493257	KRT6A	12q13.13	34.02599999999999	0.3523808140314493
ENSG00000139648	q13.13	12	52543909	52553145	KRT71	12q13.13	33.41149999999999	0.3455141557083219
ENSG00000189182	q13.13	12	52689626	52703524	KRT77	12q13.13	32.69709999999999	0.33753117652843223
ENSG00000111057	q13.13	12	52948871	52952906	KRT18	12q13.13	34.8977	0.3621215236494643
ENSG00000063046	q13.13	12	53006158	53042209	EIF4B	12q13.13	32.3923	0.3341252246050975
ENSG00000167778	q13.13	12	53064316	53079404	SPRYD3	12q13.13	32.672599999999996	0.3372574041461432
ENSG00000167779	q13.13	12	53097436	53102345	IGFBP6	12q13.13	32.672599999999996	0.3372574041461432
ENSG00000139631	q13.13	12	53157663	53180909	CSAD	12q13.13	31.974500000000003	0.32945656740834794
ENSG00000139626	q13.13	12	53191323	53207282	ITGB7	12q13.13	31.974500000000003	0.32945656740834794
ENSG00000123349	q13.13	12	53295291	53299450	PFDN5	12q13.13	32.77057899557801	0.3383522589638445
ENSG00000139629	q13.13	12	51351247	51392867	GALNT6	12q13.13	31.11	0.31979631334757713
ENSG00000110934	q13.13	12	51281038	51324668	BIN2	12q13.13	31.11	0.31979631334757713
ENSG00000139546	q13.13	12	53500921	53506431	TARBP2	12q13.13	31.956000000000003	0.32924984132376234
ENSG00000123388	q13.13	12	53973126	53977643	HOXC11	12q13.13	34.5537	0.35827753591446704
ENSG00000180818	q13.13	12	53985065	53990279	HOXC10	12q13.13	34.5537	0.35827753591446704
ENSG00000198353	q13.13	12	54016931	54056030	HOXC4	12q13.13	33.990899999999996	0.35198859318988424
ENSG00000094916	q13.13	12	54230942	54280133	CBX5	12q13.13	35.2396	0.3659420451802654
ENSG00000123405	q13.13	12	54292111	54301015	NFE2	12q13.13	35.2396	0.3659420451802654
ENSG00000170627	q13.13	12	54455950	54473602	GTSF1	12q13.13	32.39150000000001	0.33411628509873714
ENSG00000197111	q13.13	12	53452102	53481162	PCBP2	12q13.13	31.956	0.3292498413237623
ENSG00000065150	q32.2	13	97953658	98024296	IPO5	13q32.2	28.140952084912612	0.28661903494578894
ENSG00000139797	q32.2	13	98175785	98177269	RNF113B	13q32.2	28.6253	0.29203132403028725
ENSG00000139970	q23.1	14	59595976	59870776	RTN1	14q23.1	43.479200000000006	0.45801449093981067
ENSG00000131951	q23.1	14	59919713	60063559	LRRC9	14q23.1	42.07890000000001	0.4423670024941227
ENSG00000126814	q23.1	14	60971441	60981170	TRMT5	14q23.1	35.5564	0.36948208969900703
ENSG00000027075	q23.1	14	61187559	61550976	PRKCH	14q23.1	37.790800000000004	0.39445013096376846
ENSG00000182107	q23.1	14	61277370	61281761	TMEM30B	14q23.1	35.507000000000005	0.36893007518124876
ENSG00000151838	q23.1	14	59504539	59576812	CCDC175	14q23.1	43.0638254809287	0.4533729369957976
ENSG00000050130	q23.1	14	59484443	59505410	JKAMP	14q23.1	34.7402	0.360361558334749
ENSG00000032219	q23.1	14	58298504	58373887	ARID4A	14q23.1	33.84418965674017	0.35034919563148886
ENSG00000100575	q23.1	14	58408495	58427531	TIMM9	14q23.1	33.699	0.34872679080661184
ENSG00000165617	q23.1	14	58633967	58648321	DACT1	14q23.1	36.5556832101973	0.3806484629658301
ENSG00000181619	q23.1	14	59429022	59465342	GPR135	14q23.1	34.7402	0.360361558334749
ENSG00000131966	q23.1	14	58200080	58235636	ACTR10	14q23.1	36.1128	0.37569951637270615
ENSG00000170099	q32.13	14	94304248	94323389	SERPINA6	14q32.13	35.77910000000002	0.3719706247821
ENSG00000258597	q32.13	14	94364313	94366698	SERPINA2	14q32.13	36.600300000000026	0.381147028061111
ENSG00000100665	q32.13	14	94561442	94569913	SERPINA4	14q32.13	36.78830000000003	0.3832478120558188
ENSG00000196136	q32.13	14	94612377	94624055	SERPINA3	14q32.13	36.78830000000003	0.3832478120558188
ENSG00000133937	q32.13	14	94768216	94770230	GSC	14q32.13	36.78830000000003	0.3832478120558188
ENSG00000176438	q32.13	14	95407266	95475836	SYNE3	14q32.13	37.17200009645568	0.3875354238717863
ENSG00000156381	q32.31	14	102501767	102509799	ANKRD9	14q32.31	37.063700000000026	0.38632523712040673
ENSG00000089902	q32.31	14	102592649	102730561	RCOR1	14q32.31	37.599200000000025	0.3923091191904388
ENSG00000078304	q32.31	14	101761798	101927989	PPP2R5C	14q32.31	35.8143575534553	0.3723646061863096
ENSG00000254656	q32.31	14	100879753	100903722	RTL1	14q32.31	39.942800000000034	0.41849740307340294
ENSG00000196663	q32.31	14	102362941	102502477	TECPR2	14q32.31	36.46250000000003	0.37960719809052196
ENSG00000211937	q32.33	14	106037902	106038365	IGHV2-5	14q32.33	28.6617	0.2924380715696881
ENSG00000280411	q32.33	14	106762092	106762588	IGHV1-69D	14q32.33	27.577099999999998	0.2803183358214961
ENSG00000211972	q32.33	14	106675017	106675544	IGHV3-66	14q32.33	28.1515	0.2867369013883055
ENSG00000211970	q32.33	14	106639119	106639657	IGHV4-61	14q32.33	28.2012	0.28729226822094905
ENSG00000224373	q32.33	14	106627249	106627825	IGHV4-59	14q32.33	28.2012	0.28729226822094905
ENSG00000211968	q32.33	14	106622357	106622855	IGHV1-58	14q32.33	28.2012	0.28729226822094905
ENSG00000211964	q32.33	14	106537810	106538344	IGHV3-48	14q32.33	28.637800000000002	0.29217100381716943
ENSG00000211961	q32.33	14	106506996	106507491	IGHV1-45	14q32.33	29.2635	0.29916281522934324
ENSG00000270550	q32.33	14	106335082	106335613	IGHV3-30	14q32.33	31.105499999999996	0.3197460286242995
ENSG00000211943	q32.33	14	106153624	106154163	IGHV3-15	14q32.33	29.351899999999997	0.3001506306821739
ENSG00000211942	q32.33	14	106129540	106130072	IGHV3-13	14q32.33	29.351899999999997	0.3001506306821739
ENSG00000282651	q32.33	14	106107972	106108464	IGHV5-10-1	14q32.33	27.555499999999995	0.28007696914976365
ENSG00000276775	q32.33	14	106011922	106012420	IGHV4-4	14q32.33	27.9153	0.28409751213538004
ENSG00000211941	q32.33	14	106116635	106117204	IGHV3-11	14q32.33	29.955299999999998	0.3068932533545499
ENSG00000211893	q32.33	14	105639559	105644790	IGHG2	14q32.33	32.72839999999999	0.3378809347147852
ENSG00000166166	q32.33	14	103529196	103537073	TRMT61A	14q32.33	29.8721	0.30596354469306225
ENSG00000166170	q32.33	14	103556544	103562831	BAG5	14q32.33	29.8721	0.30596354469306225
ENSG00000156411	q32.33	14	103912288	103928269	ATP5MPL	14q32.33	29.274600000000003	0.29928685088009466
ENSG00000166165	q32.33	14	103519667	103522833	CKB	14q32.33	29.8721	0.30596354469306225
ENSG00000185100	q32.33	14	104724186	104747325	ADSSL1	14q32.33	32.5207	0.33556001537595115
ENSG00000185024	q32.33	14	105209286	105315589	BRF1	14q32.33	38.964400000000026	0.40756438679456175
ENSG00000066735	q32.33	14	104138723	104180894	KIF26A	14q32.33	32.79938655597215	0.33867416567556036
ENSG00000179364	q32.33	14	105300563	105398147	PACS2	14q32.33	39.61540000000003	0.41483891009538515
ENSG00000182809	q32.33	14	105472962	105480170	CRIP2	14q32.33	39.61540000000003	0.41483891009538515
ENSG00000185347	q32.33	14	105489855	105499575	TEDC1	14q32.33	39.942900000000016	0.4184985205116978
ENSG00000211896	q32.33	14	105736343	105743071	IGHG1	14q32.33	32.77779999999999	0.3384329492325435
ENSG00000184986	q32.33	14	105526583	105530202	TMEM121	14q32.33	38.27260000000002	0.39983394866935495
ENSG00000211890	q32.33	14	105583731	105588395	IGHA2	14q32.33	38.27260000000002	0.39983394866935495
ENSG00000184887	q32.33	14	105248490	105251093	BTBD6	14q32.33	38.964400000000026	0.40756438679456175
ENSG00000167080	q21.32	17	49132460	49176840	B4GALNT2	17q21.32	36.3242	0.3780617809284573
ENSG00000159210	q21.32	17	48929316	48944842	SNF8	17q21.32	36.3242	0.3780617809284573
ENSG00000229637	q21.32	17	48723185	48724758	PRAC2	17q21.32	36.3242	0.3780617809284573
ENSG00000159182	q21.32	17	48721719	48722518	PRAC1	17q21.32	36.3242	0.3780617809284573
ENSG00000120068	q21.32	17	48611377	48615292	HOXB8	17q21.32	39.4279	0.41274371329215226
ENSG00000120075	q21.32	17	48591257	48593961	HOXB5	17q21.32	39.761700000000005	0.41647372232105373
ENSG00000005243	q21.32	17	48026167	48038030	COPZ2	17q21.32	38.3469	0.40066420532258235
ENSG00000108439	q21.32	17	47941506	47949308	PNPO	17q21.32	36.881899999999995	0.38429373429999214
ENSG00000189120	q21.32	17	47844908	47855874	SP6	17q21.32	37.04189999999999	0.38608163557208386
ENSG00000198336	q21.32	17	47200446	47223679	MYL4	17q21.32	35.478	0.3686060180756821
ENSG00000178852	q21.32	17	47323290	47441312	EFCAB13	17q21.32	35.67580613772881	0.3708163796086377
ENSG00000108465	q21.32	17	47967810	47981781	CDK5RAP3	17q21.32	38.3469	0.40066420532258235
ENSG00000006025	q21.32	17	47807372	47821834	OSBPL7	17q21.32	36.5111	0.38015027310191957
ENSG00000141294	q21.32	17	47831634	47837719	LRRC46	17q21.32	37.04189999999999	0.38608163557208386
ENSG00000198933	q21.32	17	47694081	47712050	TBKBP1	17q21.32	36.2636	0.3773846133216526
ENSG00000074657	q21.32	18	58862600	58986480	ZNF532	18q21.32	43.018938911209645	0.45287135727641925
ENSG00000134443	q21.32	18	59220158	59230774	GRP	18q21.32	43.61299999999999	0.45950962337859724
ENSG00000074695	q21.32	18	59327823	59359265	LMAN1	18q21.32	42.49839999999999	0.447054656141888
ENSG00000237440	p12	19	20535825	20565809	ZNF737	19p12	26.763700000000004	0.2712290927294997
ENSG00000213967	p12	19	23914876	23945159	ZNF726	19p12	26.504000000000005	0.26832710547723576
ENSG00000196172	p12	19	23739195	23758891	ZNF681	19p12	25.664200000000008	0.2589428586753442
ENSG00000269067	p12	19	22974883	23003176	ZNF728	19p12	25.799500000000005	0.2604547526885568
ENSG00000182141	p12	19	21291160	21329425	ZNF708	19p12	25.1786	0.2535165783145456
ENSG00000160352	p12	19	21082159	21125270	ZNF714	19p12	25.785299999999996	0.2602960764506585
ENSG00000105750	p12	19	20923222	20950697	ZNF85	19p12	26.003	0.2627287396189984
ENSG00000256229	p12	19	20167214	20200488	ZNF486	19p12	28.289424978033953	0.28827812791130636
ENSG00000104915	p13.13	19	13144058	13150383	STX10	19p13.13	34.234199999999994	0.35470732056175874
ENSG00000179271	p13.13	19	12953119	12957223	GADD45GIP1	19p13.13	34.578900000000004	0.3585591303648215
ENSG00000173875	p13.13	19	12610918	12633840	ZNF791	19p13.13	30.440299999999997	0.31231282908557806
ENSG00000104774	p13.13	19	12646511	12666742	MAN2B1	19p13.13	30.4403	0.3123128290855781
ENSG00000283980	p13.13	19	12687998	12688422	GNG14	19p13.13	32.9695	0.3405750784441685
ENSG00000132026	p13.13	19	12825478	12835428	RTBDN	19p13.13	35.593999999999994	0.36990224649794856
ENSG00000105613	p13.13	19	12833951	12874952	MAST1	19p13.13	35.594	0.3699022464979486
ENSG00000284491	p13.13	19	12802031	12813581	THSD8	19p13.13	35.594	0.3699022464979486
ENSG00000179115	p13.13	19	12922479	12934037	FARSA	19p13.13	34.578900000000004	0.3585591303648215
ENSG00000132003	p13.13	19	13795460	13832230	ZSWIM4	19p13.13	33.3707	0.3450582408839386
ENSG00000104979	p13.13	19	13774456	13778773	C19orf53	19p13.13	33.3707	0.3450582408839386
ENSG00000104957	p13.13	19	13731760	13763296	CCDC130	19p13.13	33.4551	0.346001358804967
ENSG00000160888	p13.13	19	13150411	13154911	IER2	19p13.13	34.2342	0.3547073205617588
ENSG00000105612	p13.13	19	12875209	12881466	DNASE2	19p13.13	35.594	0.3699022464979486
ENSG00000075702	q13.12	19	36054881	36105108	WDR62	19q13.12	31.8987	0.32860954918069446
ENSG00000161277	q13.12	19	36034984	36054739	THAP8	19q13.12	31.8987	0.32860954918069446
ENSG00000105270	q13.12	19	36014660	36033343	CLIP3	19q13.12	31.8987	0.32860954918069446
ENSG00000126243	q13.12	19	35935358	35945767	LRFN3	19q13.12	31.8987	0.32860954918069446
ENSG00000011600	q13.12	19	35904401	35908295	TYROBP	19q13.12	31.8987	0.32860954918069446
ENSG00000167604	q13.12	19	35887653	35902303	NFKBID	19q13.12	31.8987	0.32860954918069446
ENSG00000126246	q13.12	19	35738801	35742453	IGFLR1	19q13.12	31.8987	0.32860954918069446
ENSG00000249115	q13.12	19	35612735	35625355	HAUS5	19q13.12	31.8987	0.32860954918069446
ENSG00000105672	q13.12	19	35641745	35644871	ETV2	19q13.12	31.8987	0.32860954918069446
ENSG00000283758	q13.12	19	35586161	35587296	PMIS2	19q13.12	31.8987	0.32860954918069446
ENSG00000105675	q13.12	19	35550031	35563658	ATP4A	19q13.12	31.898700000000005	0.3286095491806945
ENSG00000161249	q13.12	19	35497220	35513658	DMKN	19q13.12	32.7496	0.3381178316333374
ENSG00000266964	q13.12	19	35138808	35143109	FXYD1	19q13.12	32.4432	0.33469400069728167
ENSG00000105254	q13.12	19	36114289	36125947	TBCB	19q13.12	31.8987	0.32860954918069446
ENSG00000126267	q13.12	19	35648323	35658782	COX6B1	19q13.12	31.8987	0.32860954918069446
ENSG00000126266	q13.12	19	35351552	35353862	FFAR1	19q13.12	32.520700000000005	0.3355600153759512
ENSG00000167635	q13.12	19	36214602	36238774	ZNF146	19q13.12	31.8987	0.32860954918069446
ENSG00000189042	q13.12	19	36687612	36727701	ZNF567	19q13.12	32.128400000000006	0.3311763049444412
ENSG00000251247	q13.12	19	36850361	36913029	ZNF345	19q13.12	32.128400000000006	0.3311763049444412
ENSG00000245680	q13.12	19	37181579	37218153	ZNF585B	19q13.12	30.278800000000004	0.3105081662390605
ENSG00000180479	q13.12	19	37554782	37594792	ZNF571	19q13.12	32.1604	0.33153388519885957
ENSG00000196381	q13.12	19	37667751	37692315	ZNF781	19q13.12	33.29532332933911	0.34421595310043457
ENSG00000161298	q13.12	19	36604817	36634114	ZNF382	19q13.12	32.5188	0.33553878404834503
ENSG00000134247	p13.1	1	116909916	116990353	PTGFRN	1p13.1	34.026738087860586	0.3523890617078548
ENSG00000143061	p13.1	1	116574399	116667755	IGSF3	1p13.1	32.88000609736478	0.3395750393043812
ENSG00000134256	p13.1	1	117001750	117036476	CD101	1p13.1	34.63729999999999	0.35921171432913485
ENSG00000134253	p13.1	1	117111060	117122587	TRIM45	1p13.1	32.71139999999999	0.3376909702046254
ENSG00000143079	p13.2	1	112396214	112463456	CTTNBP2NL	1p13.2	30.197499999999994	0.3095996889051788
ENSG00000134200	p13.2	1	115029824	115034309	TSHB	1p13.2	34.2431	0.3548067725700189
ENSG00000052723	p13.2	1	114769479	114780685	SIKE1	1p13.2	34.02289999999999	0.3523461734443025
ENSG00000175984	p13.2	1	114582848	114670422	DENND2C	1p13.2	34.02289999999999	0.3523461734443025
ENSG00000197323	p13.2	1	114392790	114511203	TRIM33	1p13.2	34.933499999999995	0.3625215665590948
ENSG00000134207	p13.2	1	114089291	114153919	SYT6	1p13.2	34.33399999999999	0.3558225239802259
ENSG00000134262	p13.2	1	113894194	113905201	AP4B1	1p13.2	34.22639999999999	0.35462016037474425
ENSG00000198799	p13.2	1	113073198	113132260	LRIG2	1p13.2	29.923848098610012	0.30654179776389456
ENSG00000155367	p13.2	1	112709994	112715477	PPM1J	1p13.2	30.15709999999999	0.30914824383397554
ENSG00000171385	p13.2	1	111770662	111989155	KCND3	1p13.2	32.205579019321185	0.3320387328620858
ENSG00000162777	p13.2	1	111185969	111204535	DENND2D	1p13.2	28.051799999999993	0.2856228154081333
ENSG00000173947	p13.2	1	111346600	111353013	PIFO	1p13.2	28.03129999999999	0.2853937405576465
ENSG00000064886	p13.2	1	111200771	111243440	CHI3L2	1p13.2	28.051799999999993	0.2856228154081333
ENSG00000085465	p13.2	1	111414319	111427735	OVGP1	1p13.2	28.0768	0.2859021749818977
ENSG00000158966	p31.3	1	64470129	64693058	CACHD1	1p31.3	30.021599999999996	0.3076341149441729
ENSG00000203965	p31.3	1	63523372	63572693	EFCAB7	1p31.3	30.1771	0.30937173149298713
ENSG00000024526	p31.3	1	68474152	68497221	DEPDC1	1p31.3	28.114700000000003	0.28632568409572445
ENSG00000162595	p31.3	1	68045886	68051631	DIRAS3	1p31.3	29.313200000000002	0.29971818206198675
ENSG00000172380	p31.3	1	67701475	67833467	GNG12	1p31.3	29.730900000000002	0.30438572182044127
ENSG00000203963	p31.3	1	67092165	67231853	C1orf141	1p31.3	28.661500000000004	0.29243583669309803
ENSG00000172410	p31.3	1	66797741	66801256	INSL5	1p31.3	28.381100000000007	0.2893025397137573
ENSG00000152760	p31.3	1	66752459	66779047	TCTEX1D1	1p31.3	28.381100000000007	0.2893025397137573
ENSG00000187140	p31.3	1	63322567	63325128	FOXD3	1p31.3	29.743400000000005	0.3045254016073235
ENSG00000162604	p31.3	1	61681046	61725423	TM2D1	1p31.3	30.2177	0.30982541144078046
ENSG00000162433	p31.3	1	65147549	65232145	AK4	1p31.3	29.366700000000005	0.30031601154984244
ENSG00000185483	p31.3	1	63774017	64181498	ROR1	1p31.3	30.1771	0.30937173149298713
ENSG00000134709	p32.1	1	59814786	59876370	HOOK1	1p32.1	29.65049999999999	0.30348730143121505
ENSG00000177606	p32.1	1	58780791	58784047	JUN	1p32.1	27.177099999999992	0.27584858264126666
ENSG00000162598	p32.1	1	59987269	60073770	C1orf87	1p32.1	29.65049999999999	0.30348730143121505
ENSG00000173660	p33	1	46303698	46316776	UQCRH	1p33	31.562499999999986	0.3248527216327115
ENSG00000117834	p33	1	48222685	48248644	SLC5A9	1p33	32.18139999999999	0.33176854724082144
ENSG00000269113	p33	1	47760528	47997385	TRABD2B	1p33	32.51199999999999	0.3354627982442811
ENSG00000186790	p33	1	47416285	47418052	FOXE3	1p33	32.33259999999999	0.3334581139429482
ENSG00000123473	p33	1	47250139	47314147	STIL	1p33	31.720499999999987	0.3266182741389021
ENSG00000186160	p33	1	47067231	47118318	CYP4Z1	1p33	32.63739999999999	0.336864065866283
ENSG00000186377	p33	1	47023669	47050751	CYP4X1	1p33	32.63739999999999	0.336864065866283
ENSG00000142973	p33	1	46757838	46819413	CYP4B1	1p33	32.63739999999999	0.336864065866283
ENSG00000123472	p33	1	46632737	46673867	ATPAF1	1p33	31.162899999999983	0.3203874382056623
ENSG00000162456	p33	1	46545644	46551527	KNCN	1p33	31.819299999999984	0.32772230317441875
ENSG00000197587	p33	1	46506996	46514226	DMBX1	1p33	31.819299999999984	0.32772230317441875
ENSG00000117480	p33	1	46394317	46413848	FAAH	1p33	31.567199999999982	0.32490524123257913
ENSG00000162526	p35.1	1	32351521	32364312	TSSK3	1p35.1	33.43	0.3457208817929076
ENSG00000142698	p35.1	1	34166883	34219131	C1orf94	1p35.1	39.216799999999985	0.41038480105128605
ENSG00000176256	p35.1	1	33860475	33864791	HMGB4	1p35.1	38.666199999999996	0.4042321857987004
ENSG00000121904	p35.1	1	33513999	34165842	CSMD2	1p35.1	38.87956784464415	0.4066164398040927
ENSG00000134686	p35.1	1	33323623	33431052	PHC2	1p35.1	36.7479065942367	0.38279644067114155
ENSG00000184389	p35.1	1	33306766	33321098	A3GALT2	1p35.1	36.79409999999999	0.3833126234769318
ENSG00000160094	p35.1	1	33256492	33300719	ZNF362	1p35.1	36.79409999999999	0.3833126234769318
ENSG00000116525	p35.1	1	33145399	33182059	TRIM62	1p35.1	36.3358	0.378191403770684
ENSG00000116514	p35.1	1	32936445	32964685	RNF19B	1p35.1	35.9323	0.3736825402501276
ENSG00000160097	p35.1	1	32862268	32872482	FNDC5	1p35.1	34.6737	0.3596184618685358
ENSG00000134684	p35.1	1	32775237	32818153	YARS	1p35.1	34.6737	0.3596184618685358
ENSG00000176261	p35.1	1	32600172	32650903	ZBTB8OS	1p35.1	33.2175	0.34334632541591076
ENSG00000225828	p35.1	1	32361270	32364278	FAM229A	1p35.1	33.43	0.3457208817929076
ENSG00000159189	p36.12	1	22643633	22648110	C1QC	1p36.12	31.78269999999999	0.32731332075842784
ENSG00000184677	p36.12	1	22428838	22531157	ZBTB40	1p36.12	30.70694558209785	0.31529242893201803
ENSG00000158825	p36.12	1	20589086	20618903	CDA	1p36.12	32.48489999999999	0.3351599724663205
ENSG00000158828	p36.12	1	20633458	20651511	PINK1	1p36.12	31.94399999999999	0.3291157487283553
ENSG00000244038	p36.12	1	20651767	20661544	DDOST	1p36.12	31.94399999999999	0.3291157487283553
ENSG00000189410	p36.12	1	20719731	20732837	SH2D5	1p36.12	31.94399999999999	0.3291157487283553
ENSG00000075151	p36.12	1	20806292	21176888	EIF4G3	1p36.12	30.942360124442082	0.3179230411803065
ENSG00000227868	p36.12	1	23010834	23015852	TEX46	1p36.12	30.71619999999999	0.3153958413416412
ENSG00000117318	p36.12	1	23557926	23559501	ID3	1p36.12	30.43529999999999	0.31225695717082513
ENSG00000088280	p36.12	1	23428563	23484568	ASAP3	1p36.12	29.64299999999999	0.30340349355908575
ENSG00000125944	p36.12	1	23303771	23344336	HNRNPR	1p36.12	30.72089999999999	0.3154483609415089
ENSG00000004487	p36.12	1	23019443	23083689	KDM1A	1p36.12	29.41709999999999	0.3008792004505512
ENSG00000219073	p36.12	1	21977022	21998642	CELA3B	1p36.12	28.980799999999988	0.296003817169216
ENSG00000173369	p36.12	1	22652762	22661637	C1QB	1p36.12	31.78269999999999	0.32731332075842784
ENSG00000076864	p36.12	1	21596215	21669363	RAP1GAP	1p36.12	29.35405655707152	0.30017472887674584
ENSG00000180758	p36.22	1	9100305	9129102	GPR157	1p36.22	34.95456359444053	0.3627569392296889
ENSG00000049239	p36.22	1	9234775	9271337	H6PD	1p36.22	34.1606	0.3538848859765966
ENSG00000171621	p36.22	1	9292894	9369532	SPSB1	1p36.22	34.844941510788	0.3615319800871157
ENSG00000162444	p36.22	1	9997206	10016021	RBP7	1p36.22	34.8898	0.36203324602415476
ENSG00000142657	p36.22	1	10398592	10420511	PGD	1p36.22	34.8792	0.36191479756487865
ENSG00000160049	p36.22	1	10456522	10472529	DFFA	1p36.22	35.376	0.3674662310147236
ENSG00000009724	p36.22	1	11026523	11047239	MASP2	1p36.22	37.12859999999999	0.3870504545738986
ENSG00000116649	p36.22	1	11054584	11060020	SRM	1p36.22	36.7881	0.3832455771792284
ENSG00000171819	p36.22	1	11189355	11195981	ANGPTL7	1p36.22	36.7005	0.38226670123275813
ENSG00000204624	p36.22	1	11479155	11537551	DISP3	1p36.22	35.7709	0.37187899484190506
ENSG00000132879	p36.22	1	11654375	11663327	FBXO44	1p36.22	35.52309999999999	0.3691099827467529
ENSG00000177674	p36.22	1	11736084	11754802	AGTRAP	1p36.22	33.8735	0.35067672063148697
ENSG00000215910	p36.22	1	11761787	11789585	C1orf167	1p36.22	33.8735	0.35067672063148697
ENSG00000142655	p36.22	1	10472288	10630758	PEX14	1p36.22	39.13377464219594	0.40945704390857524
ENSG00000116661	p36.22	1	11637018	11655785	FBXO2	1p36.22	35.7709	0.37187899484190506
ENSG00000169598	p36.32	1	3857267	3885429	DFFB	1p36.32	26.771100000000004	0.27131178316333393
ENSG00000130764	p36.32	1	3778559	3796498	LRRC47	1p36.32	28.387299999999996	0.2893718208880507
ENSG00000158109	p36.32	1	3625015	3630127	TPRG1L	1p36.32	30.26159999999999	0.3103159668523105
ENSG00000157873	p36.32	1	2555639	2565382	TNFRSF14	1p36.32	33.475500000000004	0.34622931621715874
ENSG00000157911	p36.32	1	2403964	2413797	PEX10	1p36.32	35.49930000000001	0.36884403243252945
ENSG00000143322	q25.2	1	179099330	179229684	ABL2	1q25.2	48.91496471286867	0.5187558074706191
ENSG00000116199	q25.2	1	179025804	179076567	FAM20B	1q25.2	47.75719999999998	0.5058185012023637
ENSG00000240021	q25.2	1	178513109	178548602	TEX35	1q25.2	47.03753448080731	0.4977766830945815
ENSG00000188585	q25.2	1	178479247	178499634	CLEC20A	1q25.2	47.6663	0.5048027497921568
ENSG00000075391	q25.2	1	178094141	178484147	RASAL2	1q25.2	47.78900320961322	0.5061738824456393
ENSG00000162779	q25.2	1	179365720	179554735	AXDND1	1q25.2	49.28515776783163	0.5228924864324179
ENSG00000116218	q25.2	1	179550539	179575952	NPHS2	1q25.2	49.138499999999986	0.5212536763719908
ENSG00000057252	q25.2	1	179293714	179358680	SOAT1	1q25.2	49.136299999999984	0.5212290927294996
ENSG00000116690	q31.1	1	186296279	186314562	PRG4	1q31.1	44.519299999999994	0.469636966646702
ENSG00000157181	q31.1	1	186375838	186421378	ODR4	1q31.1	45.173642128030465	0.47694883616600764
ENSG00000262180	q31.1	1	186401046	186401180	OCLM	1q31.1	45.11689999999999	0.47631477789796467
ENSG00000116703	q31.1	1	186443566	186461114	PDC	1q31.1	45.53184162819501	0.4809514945535503
ENSG00000125813	p11.22	20	21705659	21718486	PAX1	20p11.22	39.5286	0.413868973655275
ENSG00000101230	p12.1	20	13221274	13300651	ISM1	20p12.1	42.39459999999999	0.4458947551916185
ENSG00000089048	p12.1	20	13714322	13784886	ESF1	20p12.1	41.4035	0.43481982424930526
ENSG00000125864	p12.1	20	17493905	17569220	BFSP1	20p12.1	39.16	0.4097500960996936
ENSG00000125844	p12.1	20	17613678	17682295	RRBP1	20p12.1	38.761999999999986	0.40530269168536526
ENSG00000124181	q12	20	41136960	41196801	PLCG1	20q12	39.39300000000001	0.41235372732717734
ENSG00000183798	q12	20	41359962	41366818	EMILIN3	20q12	37.41230000000001	0.39022062701697646
ENSG00000206104	q22.11	21	30642864	30643136	KRTAP20-3	21q22.11	25.269899999999996	0.25453679947793295
ENSG00000186971	q22.11	21	30430230	30431026	KRTAP13-4	21q22.11	25.058999999999997	0.25218012211365703
ENSG00000244025	q22.11	21	30491462	30492013	KRTAP19-3	21q22.11	25.269899999999996	0.25453679947793295
ENSG00000186967	q22.11	21	30496824	30497165	KRTAP19-4	21q22.11	25.269899999999996	0.25453679947793295
ENSG00000244362	q22.11	21	30560875	30561314	KRTAP19-7	21q22.11	25.269899999999996	0.25453679947793295
ENSG00000206106	q22.11	21	30590105	30590397	KRTAP22-2	21q22.11	25.269899999999996	0.25453679947793295
ENSG00000184221	q22.11	21	33070141	33072413	OLIG1	21q22.11	27.623999999999995	0.28084241438187796
ENSG00000205929	q22.11	21	32790673	32813743	C21orf62	21q22.11	27.336599999999997	0.2776308967218832
ENSG00000242220	q22.11	21	32572238	32587373	TCP10L	21q22.11	34.01831841831855	0.35229497709607477
ENSG00000166979	q22.11	21	32412006	32515397	EVA1C	21q22.11	26.312500000000004	0.26618721114220095
ENSG00000142207	q22.11	21	32311018	32393012	URB1	21q22.11	26.312500000000004	0.26618721114220095
ENSG00000170262	q22.11	21	32291813	32314784	MRAP	21q22.11	26.312500000000004	0.26618721114220095
ENSG00000244624	q22.11	21	30616425	30616699	KRTAP20-1	21q22.11	25.269899999999996	0.25453679947793295
ENSG00000206102	q22.11	21	31038159	31038476	KRTAP19-8	21q22.11	25.532699999999995	0.25747342731734363
ENSG00000187026	q22.11	21	30746794	30747259	KRTAP21-2	21q22.11	25.779399999999995	0.2602301475912501
ENSG00000184032	q22.11	21	30635206	30635619	KRTAP20-2	21q22.11	25.269899999999993	0.2545367994779329
ENSG00000159055	q22.11	21	32268228	32279049	MIS18A	21q22.11	27.104000000000003	0.27503173524757984
ENSG00000159197	q22.11	21	34364024	34371389	KCNE2	21q22.11	25.78009999999999	0.26023796965931545
ENSG00000159110	q22.11	21	33229901	33265675	IFNAR2	21q22.11	26.582224343880302	0.2692012142518116
ENSG00000115239	p16.2	2	53532672	53860160	ASB3	2p16.2	31.60747700271863	0.32535531188505856
ENSG00000114805	q25.31	3	155375580	155745067	PLCH1	3q25.31	40.76194930907615	0.4276508911467171
ENSG00000163655	q25.31	3	155870650	155944020	GMPS	3q25.31	40.313299999999984	0.42263751195658983
ENSG00000169282	q25.31	3	156037701	156539138	KCNAB1	3q25.31	41.02904599479007	0.4306355317977134
ENSG00000197980	q25.31	3	156825481	157046129	LEKR1	3q25.31	40.78942157976354	0.42795787681989983
ENSG00000114757	q26.33	3	179794958	180037053	PEX5L	3q26.33	53.79098626865672	0.5732423396102458
ENSG00000171109	q26.33	3	179347709	179394936	MFN1	3q26.33	51.9554	0.5527307957054614
ENSG00000114450	q26.33	3	179396088	179451476	GNB4	3q26.33	51.9554	0.5527307957054614
ENSG00000163728	q26.33	3	180602163	180617828	TTC14	3q26.33	55.190000000000005	0.5888754547973865
ENSG00000205981	q26.33	3	180983709	180989774	DNAJC19	3q26.33	56.2777	0.6010298311327252
ENSG00000058063	q26.33	3	182793503	182921629	ATP11B	3q26.33	53.31250000000001	0.5678955508076847
ENSG00000113569	p13.2	5	37288137	37371106	NUP155	5p13.2	65.70450000000001	0.7063685043311914
ENSG00000168724	p13.2	5	34929559	34958964	DNAJC21	5p13.2	65.52840000000002	0.7044006954935954
ENSG00000168671	p13.2	5	36035021	36071358	UGT3A2	5p13.2	68.81290000000003	0.7411029562947541
ENSG00000164318	p13.2	5	38258409	38465480	EGFLAM	5p13.2	66.52932479479772	0.7155854124553891
ENSG00000113494	p13.2	5	35048756	35230487	PRLR	5p13.2	68.34600000000003	0.7358856368951314
ENSG00000164175	p13.2	5	33944623	33984693	SLC45A2	5p13.2	64.12610000000001	0.6887308582820061
ENSG00000113456	p13.2	5	34905260	34918989	RAD1	5p13.2	65.52840000000002	0.7044006954935954
ENSG00000242110	p13.2	5	33986165	34008104	AMACR	5p13.2	64.46052306723351	0.6924678297027786
ENSG00000182631	p13.2	5	33936386	33938918	RXFP3	5p13.2	64.12610000000001	0.6887308582820061
ENSG00000113460	p13.2	5	34915677	34925996	BRIX1	5p13.2	65.52840000000002	0.7044006954935954
ENSG00000145536	p15.32	5	5140330	5320304	ADAMTS16	5p15.32	63.3625	0.6801980994609481
ENSG00000250641	p21.33	6	31706904	31717918		6p21.33	34.80939999999999	0.36113482563492855
ENSG00000204396	p21.33	6	31765590	31777328	VWA7	6p21.33	34.80939999999999	0.36113482563492855
ENSG00000204420	p21.33	6	31718594	31726714	MPIG6B	6p21.33	34.8094	0.36113482563492866
ENSG00000213722	p21.33	6	31727038	31730617	DDAH2	6p21.33	34.8094	0.36113482563492866
ENSG00000213719	p21.33	6	31730581	31739763	CLIC1	6p21.33	34.8094	0.36113482563492866
ENSG00000263020	p21.33	6	31666102	31673546		6p21.33	35.01999999999999	0.36348815068431933
ENSG00000204472	p21.33	6	31615217	31617021	AIF1	6p21.33	34.8306	0.36137172255348077
ENSG00000204390	p21.33	6	31809619	31815283	HSPA1L	6p21.33	34.986999999999995	0.3631193960469505
ENSG00000204388	p21.33	6	31827738	31830254	HSPA1B	6p21.33	34.986999999999995	0.3631193960469505
ENSG00000204386	p21.33	6	31857659	31862822	NEU1	6p21.33	35.02773179896664	0.36357454876686957
ENSG00000204371	p21.33	6	31879759	31897687	EHMT2	6p21.33	35.7097	0.37119512260532994
ENSG00000243649	p21.33	6	31945650	31952084	CFB	6p21.33	35.7097	0.37119512260532994
ENSG00000204424	p21.33	6	31706885	31710595	LY6G6F	6p21.33	34.8094	0.36113482563492866
ENSG00000204394	p21.33	6	31777518	31795752	VARS	6p21.33	34.8094	0.36113482563492866
ENSG00000204428	p21.33	6	31676684	31684040	LY6G5C	6p21.33	35.019999999999996	0.3634881506843194
ENSG00000146112	p21.33	6	30676389	30687895	PPP1R18	6p21.33	32.6337	0.3368227206493659
ENSG00000213760	p21.33	6	31544462	31548427	ATP6V1G2	6p21.33	34.898599999999995	0.36213158059411976
ENSG00000204511	p21.33	6	31528962	31530232	MCCD1	6p21.33	34.89859999999999	0.3621315805941197
ENSG00000204531	p21.33	6	31164337	31180731	POU5F1	6p21.33	33.5439	0.34699364401097793
ENSG00000137310	p21.33	6	31158547	31167159	TCF19	6p21.33	33.5439	0.34699364401097793
ENSG00000213780	p21.33	6	30908207	30914106	GTF2H4	6p21.33	32.6337	0.3368227206493659
ENSG00000137312	p21.33	6	30727709	30742732	FLOT1	6p21.33	32.6337	0.3368227206493659
ENSG00000196230	p21.33	6	30720352	30725426	TUBB	6p21.33	32.6337	0.3368227206493659
ENSG00000137337	p21.33	6	30699807	30717447	MDC1	6p21.33	32.6337	0.3368227206493659
ENSG00000137404	p21.33	6	30688047	30691420	NRM	6p21.33	32.6337	0.3368227206493659
ENSG00000204348	p21.33	6	31969810	31972290	DXO	6p21.33	35.7097	0.37119512260532994
ENSG00000204560	p21.33	6	30653119	30673006	DHX16	6p21.33	32.6337	0.3368227206493659
ENSG00000137343	p21.33	6	30626842	30646823	ATAT1	6p21.33	32.6337	0.3368227206493659
ENSG00000204569	p21.33	6	30600413	30618612	PPP1R10	6p21.33	32.6337	0.3368227206493659
ENSG00000204590	p21.33	6	30541377	30557174	GNL1	6p21.33	32.832819072847684	0.3390477534221291
ENSG00000232810	p21.33	6	31575565	31578336	TNF	6p21.33	34.6097	0.3589033013596991
ENSG00000227507	p21.33	6	31580525	31582522	LTB	6p21.33	34.6097	0.3589033013596991
ENSG00000164500	p12.2	7	50096036	50159830	SPATA48	7p12.2	26.88558172151445	0.27259104576037724
ENSG00000240583	p14.3	7	30911694	30925517	AQP1	7p14.3	35.122000000000014	0.3646279377452781
ENSG00000106341	p14.3	7	31687215	31708455	PPP1R17	7p14.3	35.96390000000001	0.37403565075136586
ENSG00000154678	p14.3	7	31751179	32428131	PDE1C	7p14.3	35.34381749949814	0.36710661142980877
ENSG00000105778	p14.3	7	32495426	32588726	AVL9	7p14.3	32.8644	0.3394006507960633
ENSG00000122642	p14.3	7	32957404	33006930	FKBP9	7p14.3	33.599500000000006	0.34761493970302987
ENSG00000106128	p14.3	7	30938669	30993254	GHRHR	7p14.3	35.66330000000002	0.3706766312364236
ENSG00000180347	p14.3	7	31514071	31658720	ITPRID1	7p14.3	36.964020111800174	0.38521137587719123
ENSG00000078549	p14.3	7	31052461	31111479	ADCYAP1R1	7p14.3	35.744392102525715	0.3715827854443129
ENSG00000106100	p14.3	7	30424527	30478784	NOD1	7p14.3	33.09470000000001	0.34197411118958043
ENSG00000136193	p14.3	7	29920104	29990289	SCRN1	7p14.3	33.93920000000002	0.3514108775913399
ENSG00000001631	q21.2	7	92198969	92246166	KRIT1	7q21.2	36.142300000000006	0.3760291606697481
ENSG00000127989	q21.2	7	91692008	91880702	MTERF1	7q21.2	36.4468228235974	0.37943201531781534
ENSG00000127980	q21.2	7	92487020	92528520	PEX1	7q21.2	36.8524	0.3839640900029503
ENSG00000004766	q21.2	7	93232340	93361123	VPS50	7q21.2	34.1076	0.3532926436802162
ENSG00000240720	q21.2	7	92141643	92179531	LRRD1	7q21.2	36.142300000000006	0.3760291606697481
ENSG00000001630	q21.2	7	92112153	92134803	CYP51A1	7q21.2	36.142300000000006	0.3760291606697481
ENSG00000005249	q22.3	7	107044705	107161811	PRKAR2B	7q22.3	33.865	0.3505817383764071
ENSG00000105835	q22.3	7	106248298	106286326	NAMPT	7q22.3	33.969300000000004	0.35174722651815193
ENSG00000005483	q22.3	7	105014190	105115019	KMT2E	7q22.3	35.232000000000006	0.3658571198698411
ENSG00000091127	q22.3	7	105439661	105522271	PUS7	7q22.3	35.232000000000006	0.3658571198698411
ENSG00000146776	q22.3	7	105605067	105876604	ATXN7L1	7q22.3	35.00554824591521	0.36332666124986845
ENSG00000164597	q22.3	7	107201555	107564514	COG5	7q22.3	33.8785	0.35073259254623984
ENSG00000091138	q31.1	7	107765467	107803225	SLC26A3	7q31.1	34.2311	0.354672679974612
ENSG00000091140	q31.1	7	107891162	107931730	DLD	7q31.1	34.77760000000001	0.3607794802571005
ENSG00000091136	q31.1	7	107923799	108003187	LAMB1	7q31.1	35.1554311019506	0.3650015096809336
ENSG00000091128	q31.1	7	108023548	108130361	LAMB4	7q31.1	35.78270891123232	0.3720109521382443
ENSG00000173114	q31.1	7	111091006	111125454	LRRN3	7q31.1	34.673700000000004	0.3596184618685359
ENSG00000198839	q31.1	7	112206695	112343934	ZNF277	7q31.1	36.13840000000001	0.37598558057624093
ENSG00000001626	q31.2	7	117465784	117715971	CFTR	7q31.2	35.28561084980058	0.36645618803581836
ENSG00000105967	q31.2	7	115935148	116159896	TFEC	7q31.2	34.53370000000001	0.35805404825545567
ENSG00000154438	q31.2	7	117363222	117428123	ASZ1	7q31.2	35.94360000000001	0.37380881077746925
ENSG00000105989	q31.2	7	117275451	117323152	WNT2	7q31.2	37.29180000000001	0.3888741138714324
ENSG00000186591	q32.2	7	129830732	129952960	UBE2H	7q32.2	36.583707933570025	0.3809616219568808
ENSG00000128607	q32.2	7	130070534	130135705	KLHDC10	7q32.2	36.7138	0.3824153205260008
ENSG00000165120	q32.2	7	130206344	130216844	SSMEM1	7q32.2	37.946	0.39618439519769744
ENSG00000091704	q32.2	7	130380339	130388114	CPA1	7q32.2	39.7249	0.4160625050284726
ENSG00000106477	q32.2	7	130393771	130442433	CEP41	7q32.2	39.09700000000001	0.4090461099738076
ENSG00000133619	q36.1	7	149714781	149734575	KRBA1	7q36.1	37.35450000000001	0.38957474768243333
ENSG00000170279	q36.1	7	148590766	148615860	C7orf33	7q36.1	37.088	0.3865967746261054
ENSG00000133627	q36.1	7	152759749	152855378	ACTR3B	7q36.1	39.334473337886166	0.41169972799189847
ENSG00000106648	q36.1	7	151956379	152019929	GALNTL5	7q36.1	37.62170000000001	0.39256054280682656
ENSG00000106617	q36.1	7	151556124	151877125	PRKAG2	7q36.1	38.381788928087104	0.4010540675657627
ENSG00000033100	q36.1	7	151232489	151238827	CHPF2	7q36.1	38.45720000000001	0.40189673976203066
ENSG00000285292	q36.1	7	151207837	151227166	ABCF2	7q36.1	38.878499999999995	0.40660450729910713
ENSG00000164900	q36.1	7	151148589	151174745	GBX1	7q36.1	38.878499999999995	0.40660450729910713
ENSG00000164896	q36.1	7	151076593	151080866	FASTK	7q36.1	38.542300000000004	0.40284767975112445
ENSG00000164885	q36.1	7	151053815	151057897	CDK5	7q36.1	38.542300000000004	0.40284767975112445
ENSG00000197150	q36.1	7	151028422	151047782	ABCB8	7q36.1	38.6021	0.4035159078515687
ENSG00000002933	q36.1	7	150800403	150805118	TMEM176A	7q36.1	38.5809	0.40327901093301655
ENSG00000082014	q36.1	7	151238764	151277896	SMARCD3	7q36.1	38.9266511777651	0.4071425669989756
ENSG00000196329	q36.1	7	150722253	150750033	GIMAP5	7q36.1	36.935100000000006	0.38488821147296276
ENSG00000133574	q36.1	7	150567369	150573953	GIMAP4	7q36.1	36.001200000000004	0.3744524552354222
ENSG00000214022	q36.1	7	150368189	150374044	REPIN1	7q36.1	37.770300000000006	0.39422105611328173
ENSG00000106538	q36.1	7	150338317	150341662	RARRES2	7q36.1	37.770300000000006	0.39422105611328173
ENSG00000106479	q36.1	7	149838375	149867479	ZNF862	7q36.1	37.3545	0.3895747476824332
ENSG00000197558	q36.1	7	149776042	149833979	SSPO	7q36.1	37.35450000000001	0.38957474768243333
ENSG00000204947	q36.1	7	149102784	149126324	ZNF425	7q36.1	38.676200000000016	0.40434392962820637
ENSG00000197362	q36.1	7	149069641	149090782	ZNF786	7q36.1	38.51403020883926	0.4025317822787615
ENSG00000155660	q36.1	7	149003062	149028662	PDIA4	7q36.1	37.80130000000001	0.39456746198474957
ENSG00000055130	q36.1	7	148697914	148801110	CUL1	7q36.1	37.35830000000001	0.38961721033764546
ENSG00000106565	q36.1	7	150791285	150801360	TMEM176B	7q36.1	38.5809	0.40327901093301655
ENSG00000104728	p23.3	8	1823926	1958641	ARHGEF10	8p23.3	25.073300000000003	0.25233991578985027
ENSG00000176595	p23.3	8	1973677	2006936	KBTBD11	8p23.3	25.339968436662843	0.25531977102195164
ENSG00000253729	q11.21	8	47773108	47960183	PRKDC	8q11.21	30.852700000000002	0.31692114461439463
ENSG00000221869	q11.21	8	47736913	47738164	CEBPD	8q11.21	30.727400000000003	0.31552099443068776
ENSG00000147509	q11.23	8	53851795	53959303	RGS20	8q11.23	30.8086	0.3164283543262743
ENSG00000164736	q11.23	8	54457935	54460892	SOX17	8q11.23	29.722299999999997	0.3042896221270663
ENSG00000104237	q11.23	8	54509422	54871720	RP1	8q11.23	29.691723750829475	0.30394795140964276
ENSG00000104447	q23.3	8	115408496	115809673	TRPS1	8q23.3	39.239869647437324	0.41064259012628557
ENSG00000153317	q24.22	8	130052104	130443674	ASAP1	8q24.22	43.67990992109003	0.46025730046005
ENSG00000165071	q24.22	8	132685007	132760712	TMEM71	8q24.22	47.503900000000016	0.5029880300009838
ENSG00000129292	q24.22	8	132775358	132848807	PHF20L1	8q24.22	48.20730429294839	0.5108481389394663
ENSG00000155926	q24.22	8	133036728	133102912	SLA	8q24.22	46.80900000000001	0.4952229512886303
ENSG00000104415	q24.22	8	133191039	133231690	CCN4	8q24.22	42.57990000000001	0.44796536835235995
ENSG00000131773	q24.23	8	135457456	135656722	KHDRBS3	8q24.23	45.073441514642276	0.4758291561401257
ENSG00000147724	q24.23	8	138130023	138497261	FAM135B	8q24.23	45.03865855604484	0.4754404780406039
ENSG00000148288	q34.2	9	133152948	133163933	GBGT1	9q34.2	25.186799999999995	0.2536082082547403
