## Supplementary Signatures for "Signatures of Discriminative Copy Number Aberrations in 31 Cancer Subtypes": lung_Small cell carcinoma_del_genes.tsv

gene_id	name	chr	start	end	symbol	band	cnv	cnv_scaled
ENSG00000148498	p11.21	10	34109560	34815325	PARD3	10p11.21	-71.23798363129637	-0.7682017694780268
ENSG00000175395	p11.21	10	37949573	37976647	ZNF25	10p11.21	-70.35810000000004	-0.7583696128299804
ENSG00000108100	p11.21	10	35247025	35572669	CCNY	10p11.21	-71.65132011380153	-0.7728205496209825
ENSG00000107984	q21.1	10	52314281	52318042	DKK1	10q21.1	-83.20330000000001	-0.9019067967066865
ENSG00000151151	q21.1	10	58191517	58267894	IPMK	10q21.1	-81.7322	-0.8854681619480977
ENSG00000072401	q21.1	10	58334979	58370751	UBE2D1	10q21.1	-81.7322	-0.8854681619480977
ENSG00000227877	q21.2	10	59736692	59756041	MRLN	10q21.2	-80.5783	-0.8725740414614309
ENSG00000151150	q21.2	10	60026298	60733490	ANK3	10q21.2	-82.06160000000001	-0.8891490036920168
ENSG00000170312	q21.2	10	60778331	60794852	CDK1	10q21.2	-81.1294	-0.8787322439054921
ENSG00000196932	q21.2	10	61406642	61453381	TMEM26	10q21.2	-81.1294	-0.8787322439054921
ENSG00000183346	q21.2	10	61662961	61766766	CABCOCO1	10q21.2	-81.49436869459194	-0.8828105438638333
ENSG00000285551	q21.2	10	62520448	62672011		10q21.2	-86.33789999999999	-0.9369340175035539
ENSG00000180628	q23.32	10	91163012	91284337	PCGF5	10q23.32	-90.69297562577718	-0.9855993003246966
ENSG00000155252	q24.2	10	97640686	97676434	PI4K2A	10q24.2	-80.73399999999995	-0.8743138928868347
ENSG00000119986	q24.2	10	97677424	97687241	AVPI1	10q24.2	-79.73539999999996	-0.8631551540723921
ENSG00000166024	q24.2	10	98134624	98244897	R3HCC1L	10q24.2	-82.09427236043243	-0.8895140971593877
ENSG00000138131	q24.2	10	98247690	98268194	LOXL4	10q24.2	-80.98139999999995	-0.8770784352288066
ENSG00000119946	q24.2	10	99329356	99394330	CNNM1	10q24.2	-81.22379999999995	-0.8797871056560257
ENSG00000119919	q24.2	10	99532942	99536524	NKX2-3	10q24.2	-81.22379999999995	-0.8797871056560257
ENSG00000119929	q24.2	10	99702558	99756134	CUTC	10q24.2	-83.36659999999995	-0.9037315734425144
ENSG00000014919	q24.2	10	99711844	99732100	COX15	10q24.2	-83.36659999999995	-0.9037315734425144
ENSG00000107554	q24.2	10	99875577	100009947	DNMBP	10q24.2	-82.07219999999995	-0.8892674521512922
ENSG00000241935	q24.2	10	97584323	97612802	HOGA1	10q24.2	-80.73399999999995	-0.8743138928868347
ENSG00000259490	q11.1	15	19987656	19988117	IGHV3OR15-7	15q11.1	-56.09879999999999	-0.5990307340228674
ENSG00000179938	q13.2	15	30083053	30093499	GOLGA8J	15q13.2	-55.328199999999995	-0.5904197545211556
ENSG00000074657	q21.32	18	58862600	58986480	ZNF532	18q21.32	-40.53110000000001	-0.425071292563225
ENSG00000166603	q21.32	18	60371062	60372775	MC4R	18q21.32	-40.870000000000005	-0.4288582909451743
ENSG00000183287	q21.32	18	59430939	59697662	CCBE1	18q21.32	-41.247769456770186	-0.43307963152215445
ENSG00000153012	p15.2	4	24998847	25030946	LGI2	4p15.2	-44.814699999999995	-0.47293787937030146
ENSG00000168228	p15.2	4	25312774	25370383	ZCCHC4	4p15.2	-46.2684	-0.4891820798655501
ENSG00000168214	p15.2	4	26163455	26435131	RBPJ	4p15.2	-47.921535171623184	-0.5076548453423295
ENSG00000163110	q22.3	4	94451857	94668227	PDLIM5	4q22.3	-84.22069999999995	-0.9132756139205993
ENSG00000138696	q22.3	4	94757955	95158448	BMPR1B	4q22.3	-84.46029147267669	-0.915952900787981
ENSG00000168785	q23	4	98470367	98658611	TSPAN5	4q23	-91.98169999999995	-1.0
ENSG00000151247	q23	4	98871684	98930637	EIF4E	4q23	-91.98169999999995	-1.0
ENSG00000172955	q23	4	99202638	99219537	ADH6	4q23	-89.98669999999996	-0.977707106013606
ENSG00000196616	q23	4	99304971	99352760	ADH1B	4q23	-89.98669999999996	-0.977707106013606
ENSG00000138823	q23	4	99563761	99623999	MTTP	4q23	-89.98669999999996	-0.977707106013606
ENSG00000231989	q33.3	5	156850295	156852528	PPP1R2B	5q33.3	-51.108500000000035	-0.5432672107846211
ENSG00000113249	q33.3	5	157029413	157059119	HAVCR1	5q33.3	-55.09160000000003	-0.5877758955150503
ENSG00000055163	q33.3	5	157266079	157395595	CYFIP2	5q33.3	-57.39159081979779	-0.6134768737182739
ENSG00000113272	q33.3	5	157731420	157741449	THG1L	5q33.3	-55.60830000000003	-0.5935496991856116
ENSG00000164332	q33.3	5	159263290	159286036	UBLCP1	5q33.3	-55.71380000000002	-0.594728596586897
ENSG00000164609	q33.3	5	160401641	160421711	SLU7	5q33.3	-58.20200000000002	-0.6225326962445139
ENSG00000172568	q33.3	5	157341598	157345677	FNDC9	5q33.3	-54.044200000000025	-0.5760718468126196
ENSG00000043462	q35.1	5	170246233	170297818	LCP2	5q35.1	-54.36640000000002	-0.5796722329992943
ENSG00000145936	q35.1	5	170374671	170389634	KCNMB1	5q35.1	-52.61610000000002	-0.5601137105209055
ENSG00000072803	q35.1	5	171861549	172006873	FBXW11	5q35.1	-54.71164399463512	-0.5835301216067327
ENSG00000174705	q35.1	5	172325000	172454525	SH3PXD2B	5q35.1	-50.15100000000002	-0.5325677391094469
ENSG00000037241	q35.1	5	172958729	172969771	RPL26L1	5q35.1	-51.96870000000001	-0.5528794149987042
ENSG00000113734	q35.1	5	173144442	173164387	BNIP1	5q35.1	-52.17566904402371	-0.555192166355539
ENSG00000183072	q35.1	5	173232109	173235311	NKX2-5	5q35.1	-49.83210000000001	-0.5290042283865088
ENSG00000187764	q22.2	9	89360787	89498130	SEMA4D	9q22.2	-40.650713618686645	-0.42640790094453335
ENSG00000078725	q33.1	9	119153458	119369435	BRINP1	9q33.1	-45.38521401672943	-0.47931302147190596
