## Supplementary Signatures for "Signatures of Discriminative Copy Number Aberrations in 31 Cancer Subtypes": lung_Squamous cell carcinoma_amp_genes.tsv

gene_id	name	chr	start	end	symbol	band	cnv	cnv_scaled
ENSG00000185024	q32.33	14	105209286	105315589	BRF1	14q32.33	100.70792633159334	0.22108639792006635
ENSG00000184887	q32.33	14	105248490	105251093	BTBD6	14q32.33	100.7364	0.2211562156764004
ENSG00000179364	q32.33	14	105300563	105398147	PACS2	14q32.33	100.7364	0.2211562156764004
ENSG00000182809	q32.33	14	105472962	105480170	CRIP2	14q32.33	100.02420000000001	0.2194098932373333
ENSG00000185347	q32.33	14	105489855	105499575	TEDC1	14q32.33	100.46060000000001	0.22047995096326548
ENSG00000167080	q21.32	17	49132460	49176840	B4GALNT2	17q21.32	102.96099999999988	0.22661095998691502
ENSG00000159210	q21.32	17	48929316	48944842	SNF8	17q21.32	102.2896999999999	0.224964924809513
ENSG00000229637	q21.32	17	48723185	48724758	PRAC2	17q21.32	102.3537999999999	0.22512209873305158
ENSG00000159182	q21.32	17	48721719	48722518	PRAC1	17q21.32	102.3537999999999	0.22512209873305158
ENSG00000120068	q21.32	17	48611377	48615292	HOXB8	17q21.32	102.3537999999999	0.22512209873305158
ENSG00000005243	q21.32	17	48026167	48038030	COPZ2	17q21.32	101.92069999999988	0.22406013264436864
ENSG00000108465	q21.32	17	47967810	47981781	CDK5RAP3	17q21.32	101.92069999999987	0.2240601326443686
ENSG00000120075	q21.32	17	48591257	48593961	HOXB5	17q21.32	102.35379999999988	0.22512209873305153
ENSG00000189120	q21.32	17	47844908	47855874	SP6	17q21.32	101.92069999999988	0.22406013264436864
ENSG00000141294	q21.32	17	47831634	47837719	LRRC46	17q21.32	101.62859999999988	0.22334390014724492
ENSG00000006025	q21.32	17	47807372	47821834	OSBPL7	17q21.32	102.2446999999999	0.22485458430156854
ENSG00000198933	q21.32	17	47694081	47712050	TBKBP1	17q21.32	102.24469999999988	0.2248545843015685
ENSG00000178852	q21.32	17	47323290	47441312	EFCAB13	17q21.32	102.2842233220739	0.2249514959334196
ENSG00000198336	q21.32	17	47200446	47223679	MYL4	17q21.32	101.93339999999989	0.22409127318772187
ENSG00000108439	q21.32	17	47941506	47949308	PNPO	17q21.32	101.92069999999988	0.22406013264436864
ENSG00000180479	q13.12	19	37554782	37594792	ZNF571	19q13.12	135.04699999999997	0.305286194162579
ENSG00000245680	q13.12	19	37181579	37218153	ZNF585B	19q13.12	130.63709999999998	0.294473069585154
ENSG00000251247	q13.12	19	36850361	36913029	ZNF345	19q13.12	128.61290000000002	0.28950970833668505
ENSG00000189042	q13.12	19	36687612	36727701	ZNF567	19q13.12	129.6722	0.2921071238936968
ENSG00000161298	q13.12	19	36604817	36634114	ZNF382	19q13.12	131.15389999999996	0.2957402690186135
ENSG00000105254	q13.12	19	36114289	36125947	TBCB	19q13.12	135.6251	0.30670370188797186
ENSG00000075702	q13.12	19	36054881	36105108	WDR62	19q13.12	135.6251	0.30670370188797186
ENSG00000196381	q13.12	19	37667751	37692315	ZNF781	19q13.12	138.73139999999998	0.3143203845508112
ENSG00000167635	q13.12	19	36214602	36238774	ZNF146	19q13.12	133.4188	0.301293829384021
ENSG00000126243	q13.12	19	35935358	35945767	LRFN3	19q13.12	137.19979999999998	0.31056488406264043
ENSG00000126266	q13.12	19	35351552	35353862	FFAR1	19q13.12	136.60969999999995	0.3091179522017958
ENSG00000167604	q13.12	19	35887653	35902303	NFKBID	19q13.12	137.19979999999998	0.31056488406264043
ENSG00000126246	q13.12	19	35738801	35742453	IGFLR1	19q13.12	137.28829999999996	0.31078188706159776
ENSG00000126267	q13.12	19	35648323	35658782	COX6B1	19q13.12	136.70059999999998	0.30934084002784357
ENSG00000105672	q13.12	19	35641745	35644871	ETV2	19q13.12	136.70059999999998	0.30934084002784357
ENSG00000249115	q13.12	19	35612735	35625355	HAUS5	19q13.12	136.70059999999995	0.3093408400278435
ENSG00000283758	q13.12	19	35586161	35587296	PMIS2	19q13.12	136.70059999999998	0.30934084002784357
ENSG00000105675	q13.12	19	35550031	35563658	ATP4A	19q13.12	136.152	0.30799566663543665
ENSG00000161249	q13.12	19	35497220	35513658	DMKN	19q13.12	137.3979691452282	0.3110507970436047
ENSG00000161277	q13.12	19	36034984	36054739	THAP8	19q13.12	135.6251	0.30670370188797186
ENSG00000266964	q13.12	19	35138808	35143109	FXYD1	19q13.12	136.68699999999998	0.3093074926743315
ENSG00000011600	q13.12	19	35904401	35908295	TYROBP	19q13.12	137.19979999999998	0.31056488406264043
ENSG00000105270	q13.12	19	36014660	36033343	CLIP3	19q13.12	135.6251	0.30670370188797186
ENSG00000075391	q25.2	1	178094141	178484147	RASAL2	1q25.2	125.47810528284779	0.2818231563057499
ENSG00000116199	q25.2	1	179025804	179076567	FAM20B	1q25.2	126.4937	0.2843134060158888
ENSG00000116218	q25.2	1	179550539	179575952	NPHS2	1q25.2	126.64679999999998	0.2846888089440286
ENSG00000162779	q25.2	1	179365720	179554735	AXDND1	1q25.2	126.57067326748445	0.2845021453366083
ENSG00000057252	q25.2	1	179293714	179358680	SOAT1	1q25.2	126.8351117015054	0.2851505513617172
ENSG00000188585	q25.2	1	178479247	178499634	CLEC20A	1q25.2	125.86030000000001	0.2827603020662888
ENSG00000240021	q25.2	1	178513109	178548602	TEX35	1q25.2	125.86030000000001	0.2827603020662888
ENSG00000143322	q25.2	1	179099330	179229684	ABL2	1q25.2	126.85951355725298	0.28521038498744994
ENSG00000157181	q31.1	1	186375838	186421378	ODR4	1q31.1	133.75939999999989	0.30212898442859565
ENSG00000116690	q31.1	1	186296279	186314562	PRG4	1q31.1	133.6793999999999	0.30193282352558337
ENSG00000116703	q31.1	1	186443566	186461114	PDC	1q31.1	134.89689999999993	0.3049181472683021
ENSG00000262180	q31.1	1	186401046	186401180	OCLM	1q31.1	133.75939999999989	0.30212898442859565
ENSG00000125813	p11.22	20	21705659	21718486	PAX1	20p11.22	114.90539999999993	0.25589876361116864
ENSG00000125844	p12.1	20	17613678	17682295	RRBP1	20p12.1	121.96978957919526	0.2732207265997404
ENSG00000125864	p12.1	20	17493905	17569220	BFSP1	20p12.1	121.29458383298007	0.27156511448853193
ENSG00000101230	p12.1	20	13221274	13300651	ISM1	20p12.1	119.73109999999993	0.2677314344820002
ENSG00000089048	p12.1	20	13714322	13784886	ESF1	20p12.1	120.30419999999992	0.26913668215095465
ENSG00000183798	q12	20	41359962	41366818	EMILIN3	20q12	106.91959999999995	0.23631749187022197
ENSG00000124181	q12	20	41136960	41196801	PLCG1	20q12	106.08364657682176	0.23426772464063614
ENSG00000100024	q11.23	22	24494107	24528390	UPB1	22q11.23	107.82319999999997	0.23853312926974615
ENSG00000184571	q11.23	22	24719034	24774720	PIWIL3	22q11.23	108.01249999999997	0.23899729500649905
ENSG00000178026	q11.23	22	24585620	24593208	LRRC75B	22q11.23	107.8232	0.2385331292697462
ENSG00000128271	q11.23	22	24417879	24442357	ADORA2A	22q11.23	109.0954	0.2416525780298995
ENSG00000099998	q11.23	22	24219654	24245142	GGT5	22q11.23	108.79227211829583	0.24090930504235827
ENSG00000099991	q11.23	22	24011192	24178628	CABIN1	22q11.23	110.7726	0.2457650913615527
ENSG00000276950	q11.23	22	23998401	24005453	GSTT4	22q11.23	107.84629455740063	0.23858975738517593
ENSG00000099984	q11.23	22	23980058	23983915	GSTT2	22q11.23	105.04554999999998	0.23172230011659425
ENSG00000250479	q11.23	22	23765834	23768443	CHCHD10	22q11.23	105.30394999999996	0.23235589983332397
ENSG00000128218	q11.23	22	23752743	23754425	VPREB3	22q11.23	105.30394999999996	0.23235589983332397
ENSG00000159496	q11.23	22	23688136	23699176	RGL4	22q11.23	105.08194999999995	0.23181155332746475
ENSG00000100218	q11.23	22	23059415	23145021	RSPH14	22q11.23	105.35394999999995	0.23247850039770665
ENSG00000206069	q11.23	22	24934954	24946695	TMEM211	22q11.23	105.42096328784247	0.2326428177359193
ENSG00000197077	q11.23	22	24952730	25197448	KIAA1671	22q11.23	105.68989816492198	0.2333022490901621
ENSG00000244752	q11.23	22	25212564	25231870	CRYBB2	22q11.23	105.88499999999998	0.23378064099201532
ENSG00000162928	p15	2	61017225	61051990	PEX13	2p15	135.96220000000008	0.3075302748930402
ENSG00000162929	p15	2	61065871	61138034	KIAA1841	2p15	135.96220000000008	0.3075302748930402
ENSG00000115507	p15	2	63050057	63057836	OTX1	2p15	130.78650000000005	0.29483940007152964
ENSG00000115310	p16.1	2	54972187	55112621	RTN4	2p16.1	120.22210000000004	0.26893537202423856
ENSG00000085760	p16.1	2	55236595	55269347	MTIF2	2p16.1	120.16210000000004	0.2687882513469793
ENSG00000138035	p16.1	2	55634061	55693863	PNPT1	2p16.1	119.07300000000004	0.2661177658535954
ENSG00000115392	p16.1	2	58159243	58241372	FANCL	2p16.1	120.01780000000004	0.26843442611817087
ENSG00000115239	p16.2	2	53532672	53860160	ASB3	2p16.2	120.35939243996465	0.26927201463674133
ENSG00000068912	p16.2	2	53787044	53818819	ERLEC1	2p16.2	118.99190000000004	0.26591890773816673
ENSG00000177994	p16.2	2	54330034	54383742	C2orf73	2p16.2	122.08730000000004	0.27350886347797065
ENSG00000115306	p16.2	2	54456317	54671446	SPTBN1	2p16.2	122.91670000000005	0.27554256163995083
ENSG00000243147	p23.2	2	27771717	27988087	MRPL33	2p23.2	101.18000000000004	0.22224392788360375
ENSG00000213639	p23.2	2	28751640	28802940	PPP1CB	2p23.2	102.51480000000005	0.22551687255036426
ENSG00000169282	q25.31	3	156037701	156539138	KCNAB1	3q25.31	258.0749128976061	0.6069520252840128
ENSG00000197980	q25.31	3	156825481	157046129	LEKR1	3q25.31	262.3326536816367	0.6173920537463604
ENSG00000163655	q25.31	3	155870650	155944020	GMPS	3q25.31	257.20286728673756	0.6048137596028141
ENSG00000114805	q25.31	3	155375580	155745067	PLCH1	3q25.31	257.73766835121745	0.6061250978495681
ENSG00000114450	q26.33	3	179396088	179451476	GNB4	3q26.33	392.0183999999997	0.9353829675668096
ENSG00000171109	q26.33	3	179347709	179394936	MFN1	3q26.33	392.0183999999997	0.9353829675668096
ENSG00000058063	q26.33	3	182793503	182921629	ATP11B	3q26.33	418.3710651604508	1.0
ENSG00000205981	q26.33	3	180983709	180989774	DNAJC19	3q26.33	398.35199999999975	0.9509130262582945
ENSG00000114757	q26.33	3	179794958	180037053	PEX5L	3q26.33	396.33926604795465	0.9459777798888357
ENSG00000163728	q26.33	3	180602163	180617828	TTC14	3q26.33	392.83339999999976	0.9373813567662477
ENSG00000168671	p13.2	5	36035021	36071358	UGT3A2	5p13.2	213.75080000000003	0.49826880014383595
ENSG00000164318	p13.2	5	38258409	38465480	EGFLAM	5p13.2	211.404052962714	0.4925145499191422
ENSG00000113569	p13.2	5	37288137	37371106	NUP155	5p13.2	223.80292368308133	0.5229167208796446
ENSG00000113494	p13.2	5	35048756	35230487	PRLR	5p13.2	213.40090000000004	0.4974108413942859
ENSG00000168724	p13.2	5	34929559	34958964	DNAJC21	5p13.2	213.7193435352347	0.49819166853716174
ENSG00000113456	p13.2	5	34905260	34918989	RAD1	5p13.2	213.72340000000005	0.49820161503455435
ENSG00000242110	p13.2	5	33986165	34008104	AMACR	5p13.2	213.87190000000007	0.498565738710771
ENSG00000164175	p13.2	5	33944623	33984693	SLC45A2	5p13.2	213.87190000000004	0.49856573871077087
ENSG00000182631	p13.2	5	33936386	33938918	RXFP3	5p13.2	213.87190000000004	0.49856573871077087
ENSG00000113460	p13.2	5	34915677	34925996	BRIX1	5p13.2	213.93560000000002	0.49872193182979446
ENSG00000145536	p15.32	5	5140330	5320304	ADAMTS16	5p15.32	210.7055625569503	0.4908018435598917
ENSG00000164500	p12.2	7	50096036	50159830	SPATA48	7p12.2	105.59792826408149	0.23307673785517677
ENSG00000106128	p14.3	7	30938669	30993254	GHRHR	7p14.3	102.64820000000005	0.22584397085613725
ENSG00000136193	p14.3	7	29920104	29990289	SCRN1	7p14.3	103.19060000000003	0.22717394177856073
ENSG00000106100	p14.3	7	30424527	30478784	NOD1	7p14.3	102.85190000000004	0.22634344555543237
ENSG00000240583	p14.3	7	30911694	30925517	AQP1	7p14.3	102.64820000000005	0.22584397085613725
ENSG00000078549	p14.3	7	31052461	31111479	ADCYAP1R1	7p14.3	102.64820000000005	0.22584397085613725
ENSG00000106341	p14.3	7	31687215	31708455	PPP1R17	7p14.3	102.38210000000005	0.22519149065249258
ENSG00000154678	p14.3	7	31751179	32428131	PDE1C	7p14.3	102.41170431052039	0.22526408075605167
ENSG00000105778	p14.3	7	32495426	32588726	AVL9	7p14.3	102.40850000000005	0.22525622375048662
ENSG00000122642	p14.3	7	32957404	33006930	FKBP9	7p14.3	103.15090000000002	0.22707659693044083
ENSG00000180347	p14.3	7	31514071	31658720	ITPRID1	7p14.3	102.38210000000005	0.22519149065249258
ENSG00000004766	q21.2	7	93232340	93361123	VPS50	7q21.2	120.73656821972436	0.2701968539061418
ENSG00000127980	q21.2	7	92487020	92528520	PEX1	7q21.2	122.5239	0.27457941160616023
ENSG00000001630	q21.2	7	92112153	92134803	CYP51A1	7q21.2	121.7683	0.27272667187720895
ENSG00000240720	q21.2	7	92141643	92179531	LRRD1	7q21.2	121.7683	0.27272667187720895
ENSG00000127989	q21.2	7	91692008	91880702	MTERF1	7q21.2	119.47006876920085	0.26709138295765067
ENSG00000001631	q21.2	7	92198969	92246166	KRIT1	7q21.2	121.8967	0.2730415101265437
ENSG00000005483	q22.3	7	105014190	105115019	KMT2E	7q22.3	124.88579999999996	0.28037081706646994
ENSG00000091127	q22.3	7	105439661	105522271	PUS7	7q22.3	123.9814959478889	0.27815345332322244
ENSG00000105835	q22.3	7	106248298	106286326	NAMPT	7q22.3	125.65690000000002	0.2822615629703801
ENSG00000005249	q22.3	7	107044705	107161811	PRKAR2B	7q22.3	121.3433	0.27168456707995603
ENSG00000164597	q22.3	7	107201555	107564514	COG5	7q22.3	122.0987	0.2735368164066498
ENSG00000146776	q22.3	7	105605067	105876604	ATXN7L1	7q22.3	125.9641033596104	0.28301482907574993
ENSG00000091138	q31.1	7	107765467	107803225	SLC26A3	7q31.1	120.91562538401003	0.27063590409410554
ENSG00000091140	q31.1	7	107891162	107931730	DLD	7q31.1	121.16010000000001	0.2712353586120579
ENSG00000091136	q31.1	7	107923799	108003187	LAMB1	7q31.1	121.16010000000001	0.2712353586120579
ENSG00000091128	q31.1	7	108023548	108130361	LAMB4	7q31.1	121.40549999999999	0.2718370821820481
ENSG00000173114	q31.1	7	111091006	111125454	LRRN3	7q31.1	107.87880000000003	0.2386694610973398
ENSG00000198839	q31.1	7	112206695	112343934	ZNF277	7q31.1	109.13656253359427	0.2417535090269011
ENSG00000154438	q31.2	7	117363222	117428123	ASZ1	7q31.2	107.16820000000003	0.23692706187633297
ENSG00000105967	q31.2	7	115935148	116159896	TFEC	7q31.2	108.55470130753895	0.24032677873276528
ENSG00000105989	q31.2	7	117275451	117323152	WNT2	7q31.2	107.99191054547269	0.2389468094315915
ENSG00000001626	q31.2	7	117465784	117715971	CFTR	7q31.2	107.53235187732358	0.23781996638995065
ENSG00000253729	q11.21	8	47773108	47960183	PRKDC	8q11.21	115.6831	0.25780569278957727
ENSG00000221869	q11.21	8	47736913	47738164	CEBPD	8q11.21	114.34439999999996	0.2545231852787949
ENSG00000104237	q11.23	8	54509422	54871720	RP1	8q11.23	112.1839	0.24922561489181863
ENSG00000164736	q11.23	8	54457935	54460892	SOX17	8q11.23	112.33129999999998	0.2495870413556188
ENSG00000147509	q11.23	8	53851795	53959303	RGS20	8q11.23	112.39829999999998	0.24975132611189163
ENSG00000104447	q23.3	8	115408496	115809673	TRPS1	8q23.3	167.27944284271996	0.38432050784158833
ENSG00000104415	q24.22	8	133191039	133231690	CCN4	8q24.22	172.83079999999998	0.39793249825303734
ENSG00000155926	q24.22	8	133036728	133102912	SLA	8q24.22	173.4979	0.3995682349830313
ENSG00000129292	q24.22	8	132775358	132848807	PHF20L1	8q24.22	172.60597075097985	0.3973812143966452
ENSG00000165071	q24.22	8	132685007	132760712	TMEM71	8q24.22	173.676	0.40000493819336247
ENSG00000153317	q24.22	8	130052104	130443674	ASAP1	8q24.22	180.72732083409255	0.41729485647142667
ENSG00000147724	q24.23	8	138130023	138497261	FAM135B	8q24.23	157.69569550713135	0.3608210511967018
ENSG00000131773	q24.23	8	135457456	135656722	KHDRBS3	8q24.23	169.02230887264628	0.38859403501983625
