## Supplementary Signatures for "Signatures of Discriminative Copy Number Aberrations in 31 Cancer Subtypes": lung_Squamous cell carcinoma_del_genes.tsv

gene_id	name	chr	start	end	symbol	band	cnv	cnv_scaled
ENSG00000175395	p11.21	10	37949573	37976647	ZNF25	10p11.21	-115.79950000000002	-0.25809110690346027
ENSG00000108100	p11.21	10	35247025	35572669	CCNY	10p11.21	-108.62929999999997	-0.24050969556872395
ENSG00000148498	p11.21	10	34109560	34815325	PARD3	10p11.21	-109.668455158722	-0.24305771574753418
ENSG00000107984	q21.1	10	52314281	52318042	DKK1	10q21.1	-139.63290000000003	-0.31653087272663133
ENSG00000151151	q21.1	10	58191517	58267894	IPMK	10q21.1	-136.74530000000007	-0.3094504449324019
ENSG00000072401	q21.1	10	58334979	58370751	UBE2D1	10q21.1	-136.74530000000007	-0.3094504449324019
ENSG00000227877	q21.2	10	59736692	59756041	MRLN	10q21.2	-140.42970000000008	-0.3184846353206341
ENSG00000151150	q21.2	10	60026298	60733490	ANK3	10q21.2	-142.8162756061672	-0.3243365456457954
ENSG00000170312	q21.2	10	60778331	60794852	CDK1	10q21.2	-139.38510000000008	-0.31592326432955076
ENSG00000196932	q21.2	10	61406642	61453381	TMEM26	10q21.2	-137.99902119353274	-0.312524583450515
ENSG00000183346	q21.2	10	61662961	61766766	CABCOCO1	10q21.2	-138.2372000000001	-0.3131086005724529
ENSG00000285551	q21.2	10	62520448	62672011		10q21.2	-138.64890000000005	-0.3141180936195799
ENSG00000180628	q23.32	10	91163012	91284337	PCGF5	10q23.32	-159.0402	-0.3641177913895172
ENSG00000107554	q24.2	10	99875577	100009947	DNMBP	10q24.2	-157.81307128272238	-0.3611088579233482
ENSG00000014919	q24.2	10	99711844	99732100	COX15	10q24.2	-152.92589999999998	-0.3491254587734148
ENSG00000119929	q24.2	10	99702558	99756134	CUTC	10q24.2	-152.92589999999998	-0.3491254587734148
ENSG00000119919	q24.2	10	99532942	99536524	NKX2-3	10q24.2	-152.63209999999998	-0.3484050578571021
ENSG00000119986	q24.2	10	97677424	97687241	AVPI1	10q24.2	-169.79839999999993	-0.3904970192243555
ENSG00000138131	q24.2	10	98247690	98268194	LOXL4	10q24.2	-173.4173999999999	-0.39937084807437495
ENSG00000166024	q24.2	10	98134624	98244897	R3HCC1L	10q24.2	-174.5621999999999	-0.40217791059648117
ENSG00000155252	q24.2	10	97640686	97676434	PI4K2A	10q24.2	-169.79839999999993	-0.3904970192243555
ENSG00000119946	q24.2	10	99329356	99394330	CNNM1	10q24.2	-153.44705081773105	-0.3504033264610614
ENSG00000241935	q24.2	10	97584323	97612802	HOGA1	10q24.2	-170.64429999999993	-0.3925711755725819
ENSG00000129514	q21.1	14	37589552	37596059	FOXA1	14q21.1	-97.23450000000004	-0.2125695173481652
ENSG00000092208	q21.1	14	39114223	39136973	GEMIN2	14q21.1	-93.13470000000002	-0.2025167614710416
ENSG00000139874	q21.1	14	38207904	38213067	SSTR1	14q21.1	-95.88580000000003	-0.20926248972450634
ENSG00000100934	q21.1	14	39031919	39109646	SEC23A	14q21.1	-94.80294334150504	-0.20660731297496543
ENSG00000182400	q21.1	14	39147811	39170532	TRAPPC6B	14q21.1	-93.13470000000002	-0.2025167614710416
ENSG00000185246	q21.2	14	45084107	45116282	PRPF39	14q21.2	-98.07850000000003	-0.2146390148749451
ENSG00000187790	q21.2	14	45135930	45200890	FANCM	14q21.2	-98.07850000000003	-0.2146390148749451
ENSG00000189139	q21.2	14	44504149	44507283	FSCB	14q21.2	-99.47830000000006	-0.21807134027540315
ENSG00000197249	q32.13	14	94376747	94390693	SERPINA1	14q32.13	-118.49999999999999	-0.2647127633857696
ENSG00000186910	q32.13	14	94442464	94452800	SERPINA11	14q32.13	-118.49999999999999	-0.2647127633857696
ENSG00000100665	q32.13	14	94561442	94569913	SERPINA4	14q32.13	-117.86349999999997	-0.2631520582011779
ENSG00000182512	q32.13	14	95533503	95544724	GLRX5	14q32.13	-117.72549999999997	-0.2628136806434816
ENSG00000259490	q11.1	15	19987656	19988117	IGHV3OR15-7	15q11.1	-138.90020000000004	-0.31473428405616727
ENSG00000188403	q11.1	15	19964666	19965101	IGHV1OR15-9	15q11.1	-104.82439999999998	-0.23118003782032956
ENSG00000179938	q13.2	15	30083053	30093499	GOLGA8J	15q13.2	-133.91709999999995	-0.3025156666086588
ENSG00000178279	p13.13	16	11267748	11269533	TNP2	16p13.13	-83.31169999999993	-0.17843065459241692
ENSG00000175646	p13.13	16	11280841	11281330	PRM1	16p13.13	-83.31169999999993	-0.17843065459241692
ENSG00000189067	p13.13	16	11547722	11636381	LITAF	16p13.13	-84.8111845336481	-0.1821074075945847
ENSG00000171490	p13.13	16	11833850	11851580	RSL1D1	16p13.13	-84.04549999999993	-0.18022994047529736
ENSG00000103342	p13.13	16	11868128	11916082	GSPT1	16p13.13	-83.9218685604099	-0.17992679478991372
ENSG00000179583	p13.13	16	10866222	10943021	CIITA	16p13.13	-83.20655737272303	-0.17817284368352035
ENSG00000109046	q11.1	17	27294076	27315926	WSB1	17q11.1	-88.65380000000007	-0.19152954409219328
ENSG00000198081	p11.31	18	5289019	5297053	ZBTB14	18p11.31	-81.28469999999996	-0.17346042771234246
ENSG00000166603	q21.32	18	60371062	60372775	MC4R	18q21.32	-177.81290000000007	-0.4101486636892582
ENSG00000074657	q21.32	18	58862600	58986480	ZNF532	18q21.32	-177.98470000000006	-0.4105699192284771
ENSG00000183287	q21.32	18	59430939	59697662	CCBE1	18q21.32	-175.34102561973393	-0.40408759980718306
ENSG00000153012	p15.2	4	24998847	25030946	LGI2	4p15.2	-231.56529999999987	-0.5419501552277464
ENSG00000168214	p15.2	4	26163455	26435131	RBPJ	4p15.2	-222.9248999999999	-0.5207637968979014
ENSG00000168228	p15.2	4	25312774	25370383	ZCCHC4	4p15.2	-221.5426999999999	-0.5173746268961062
ENSG00000163110	q22.3	4	94451857	94668227	PDLIM5	4q22.3	-185.99833475150345	-0.43021944209429913
ENSG00000138696	q22.3	4	94757955	95158448	BMPR1B	4q22.3	-187.68379797386086	-0.43435221694044507
ENSG00000151247	q23	4	98871684	98930637	EIF4E	4q23	-190.4866	-0.4412247191455975
ENSG00000172955	q23	4	99202638	99219537	ADH6	4q23	-191.4614	-0.44361493974880256
ENSG00000196616	q23	4	99304971	99352760	ADH1B	4q23	-190.8746	-0.4421760995252072
ENSG00000138823	q23	4	99563761	99623999	MTTP	4q23	-191.9484	-0.44480906924589
ENSG00000168785	q23	4	98470367	98658611	TSPAN5	4q23	-191.76260000000002	-0.44435348554864396
ENSG00000164609	q33.3	5	160401641	160421711	SLU7	5q33.3	-207.40379999999988	-0.48270588450109614
ENSG00000113272	q33.3	5	157731420	157741449	THG1L	5q33.3	-207.71239999999986	-0.48346257518446617
ENSG00000164332	q33.3	5	159263290	159286036	UBLCP1	5q33.3	-211.57099999999983	-0.4929239059390074
ENSG00000113249	q33.3	5	157029413	157059119	HAVCR1	5q33.3	-219.75249999999974	-0.5129850362889478
ENSG00000231989	q33.3	5	156850295	156852528	PPP1R2B	5q33.3	-211.12969999999987	-0.49184183335776593
ENSG00000055163	q33.3	5	157266079	157395595	CYFIP2	5q33.3	-207.7970530195757	-0.48367014534400005
ENSG00000172568	q33.3	5	157341598	157345677	FNDC9	5q33.3	-207.57079999999988	-0.48311537038613434
ENSG00000043462	q35.1	5	170246233	170297818	LCP2	5q35.1	-264.99151661679673	-0.6239116156756974
ENSG00000145936	q35.1	5	170374671	170389634	KCNMB1	5q35.1	-265.50949999999995	-0.6251817167781288
ENSG00000072803	q35.1	5	171861549	172006873	FBXW11	5q35.1	-210.7099999999999	-0.49081272422033756
ENSG00000174705	q35.1	5	172325000	172454525	SH3PXD2B	5q35.1	-210.08059999999992	-0.4892694283158883
ENSG00000037241	q35.1	5	172958729	172969771	RPL26L1	5q35.1	-211.98779999999985	-0.4939459042437017
ENSG00000113734	q35.1	5	173144442	173164387	BNIP1	5q35.1	-212.29659999999987	-0.4947030853293292
ENSG00000183072	q35.1	5	173232109	173235311	NKX2-5	5q35.1	-212.29659999999987	-0.4947030853293292
ENSG00000137200	p21.2	6	37433219	37482827	CMTR1	6p21.2	-90.4943	-0.19604247086712012
ENSG00000164626	p21.2	6	39188971	39229475	KCNK5	6p21.2	-114.68889999999999	-0.2553679031673917
ENSG00000112164	p21.2	6	39048781	39091303	GLP1R	6p21.2	-109.1207	-0.2417146139154772
ENSG00000183826	p21.2	6	38168451	38640148	BTBD9	6p21.2	-94.01231719739569	-0.20466868874529498
ENSG00000172738	p21.2	6	37212178	37258155	TMEM217	6p21.2	-90.8936	-0.19702155897428036
ENSG00000137193	p21.2	6	37170152	37175428	PIM1	6p21.2	-90.8936	-0.19702155897428036
ENSG00000137168	p21.2	6	36854827	36874803	PPIL1	6p21.2	-91.4711	-0.19843759549290052
ENSG00000137177	p22.3	6	17759183	17987635	KIF13A	6p22.3	-100.89880000000001	-0.22155442230951541
ENSG00000165097	p22.3	6	18155329	18223854	KDM1B	6p22.3	-100.89880000000001	-0.22155442230951541
ENSG00000146049	p22.3	6	24356903	24358285	KAAG1	6p22.3	-110.19529999999999	-0.24434954524519006
ENSG00000152954	p22.3	6	24126186	24154900	NRSN1	6p22.3	-114.31319999999998	-0.25444668252662017
ENSG00000112242	p22.3	6	20401879	20493714	E2F3	6p22.3	-103.25340000000001	-0.22732792808742533
ENSG00000172197	p22.3	6	20099684	20212469	MBOAT1	6p22.3	-102.79640000000002	-0.2262073589289675
ENSG00000137393	p22.3	6	18387350	18468874	RNF144B	6p22.3	-99.08386735083207	-0.21710418696742398
ENSG00000112294	p22.3	6	24494867	24537207	ALDH5A1	6p22.3	-109.36949999999999	-0.24232467432384544
ENSG00000124789	p22.3	6	17615035	17706834	NUP153	6p22.3	-100.33904435712482	-0.22018189515485745
ENSG00000107362	q21.13	9	71862452	71910931	ABHD17B	9q21.13	-122.24039999999995	-0.27388426640611024
ENSG00000119125	q21.13	9	72114595	72257193	GDA	9q21.13	-122.23079999999997	-0.27386072709774884
ENSG00000165092	q21.13	9	72900671	73080442	ALDH1A1	9q21.13	-125.87449999999997	-0.2827951206265734
ENSG00000198963	q21.13	9	74497335	74693177	RORB	9q21.13	-125.68059999999997	-0.28231967563789734
ENSG00000135002	q21.13	9	76385526	76394517	RFK	9q21.13	-127.81419999999997	-0.2875512869212357
ENSG00000187210	q21.13	9	76419850	76651203	GCNT1	9q21.13	-127.61014437537594	-0.2870509402263483
ENSG00000187764	q22.2	9	89360787	89498130	SEMA4D	9q22.2	-133.16449999999992	-0.3006702829135704
ENSG00000165023	q22.2	9	90609832	90642862	DIRAS2	9q22.2	-133.6236999999999	-0.30179624649686104
ENSG00000078725	q33.1	9	119153458	119369435	BRINP1	9q33.1	-153.60134060823037	-0.35078164676893553
