## Supplementary Signatures for "Signatures of Discriminative Copy Number Aberrations in 31 Cancer Subtypes": ovary_Adenocarcinoma_amp_genes.tsv

gene_id	name	chr	start	end	symbol	band	cnv	cnv_scaled
ENSG00000167779	q13.13	12	53097436	53102345	IGFBP6	12q13.13	30.331499999999995	0.3663602467297366
ENSG00000167778	q13.13	12	53064316	53079404	SPRYD3	12q13.13	30.331499999999995	0.3663602467297366
ENSG00000063046	q13.13	12	53006158	53042209	EIF4B	12q13.13	30.331499999999995	0.3663602467297366
ENSG00000104979	p13.13	19	13774456	13778773	C19orf53	19p13.13	36.22539999999999	0.4512423617041808
ENSG00000132003	p13.13	19	13795460	13832230	ZSWIM4	19p13.13	36.22539999999999	0.4512423617041808
ENSG00000104957	p13.13	19	13731760	13763296	CCDC130	19p13.13	32.6142	0.39923498227872184
ENSG00000266964	q13.12	19	35138808	35143109	FXYD1	19q13.12	36.793399999999984	0.4594225210732715
ENSG00000126266	q13.12	19	35351552	35353862	FFAR1	19q13.12	39.63469999999999	0.5003420401144647
ENSG00000161249	q13.12	19	35497220	35513658	DMKN	19q13.12	32.8166	0.402149884138412
ENSG00000105675	q13.12	19	35550031	35563658	ATP4A	19q13.12	34.56639999999999	0.42734995960326233
ENSG00000283758	q13.12	19	35586161	35587296	PMIS2	19q13.12	33.51909999999999	0.41226707068204965
ENSG00000249115	q13.12	19	35612735	35625355	HAUS5	19q13.12	33.51909999999998	0.41226707068204954
ENSG00000105672	q13.12	19	35641745	35644871	ETV2	19q13.12	33.51909999999999	0.41226707068204965
ENSG00000126267	q13.12	19	35648323	35658782	COX6B1	19q13.12	33.51909999999999	0.41226707068204965
ENSG00000126246	q13.12	19	35738801	35742453	IGFLR1	19q13.12	35.519699999999986	0.44107908975564664
ENSG00000167604	q13.12	19	35887653	35902303	NFKBID	19q13.12	34.478999999999985	0.4260912519820325
ENSG00000105270	q13.12	19	36014660	36033343	CLIP3	19q13.12	35.676199999999994	0.4433329540888557
ENSG00000161277	q13.12	19	36034984	36054739	THAP8	19q13.12	35.676199999999994	0.4433329540888557
ENSG00000075702	q13.12	19	36054881	36105108	WDR62	19q13.12	36.205396677292235	0.4509542800709752
ENSG00000105254	q13.12	19	36114289	36125947	TBCB	19q13.12	34.04549999999999	0.41984811978748876
ENSG00000167635	q13.12	19	36214602	36238774	ZNF146	19q13.12	35.04929999999999	0.4343045352358926
ENSG00000161298	q13.12	19	36604817	36634114	ZNF382	19q13.12	31.63829999999999	0.3851803739542574
ENSG00000189042	q13.12	19	36687612	36727701	ZNF567	19q13.12	31.63829999999999	0.3851803739542574
ENSG00000251247	q13.12	19	36850361	36913029	ZNF345	19q13.12	32.46769999999999	0.3971251348358136
ENSG00000245680	q13.12	19	37181579	37218153	ZNF585B	19q13.12	33.03699999999999	0.4053240164006436
ENSG00000180479	q13.12	19	37554782	37594792	ZNF571	19q13.12	32.80459999999999	0.40197706387005083
ENSG00000196381	q13.12	19	37667751	37692315	ZNF781	19q13.12	32.804599999999986	0.4019770638700507
ENSG00000126243	q13.12	19	35935358	35945767	LRFN3	19q13.12	32.447599999999994	0.3968356608863089
ENSG00000011600	q13.12	19	35904401	35908295	TYROBP	19q13.12	34.478999999999985	0.4260912519820325
ENSG00000157873	p36.32	1	2555639	2565382	TNFRSF14	1p36.32	31.503	0.3832318254284865
ENSG00000125813	p11.22	20	21705659	21718486	PAX1	20p11.22	30.2881	0.3657352134258308
ENSG00000124181	q12	20	41136960	41196801	PLCG1	20q12	35.214821282301315	0.4366883212714579
ENSG00000183798	q12	20	41359962	41366818	EMILIN3	20q12	36.0839	0.44920452270642325
ENSG00000171109	q26.33	3	179347709	179394936	MFN1	3q26.33	30.7697	0.3726710668627219
ENSG00000114450	q26.33	3	179396088	179451476	GNB4	3q26.33	30.769700000000004	0.37267106686272194
ENSG00000114757	q26.33	3	179794958	180037053	PEX5L	3q26.33	30.511900000000004	0.36895831143076485
ENSG00000205981	q26.33	3	180983709	180989774	DNAJC19	3q26.33	30.163500000000003	0.3639407629726817
ENSG00000058063	q26.33	3	182793503	182921629	ATP11B	3q26.33	32.54139470787535	0.39818646310179784
ENSG00000204348	p21.33	6	31969810	31972290	DXO	6p21.33	33.24550000000001	0.4083267685634175
ENSG00000204428	p21.33	6	31676684	31684040	LY6G5C	6p21.33	33.791500000000006	0.4161900907738463
ENSG00000263020	p21.33	6	31666102	31673546		6p21.33	33.791500000000006	0.4161900907738463
ENSG00000204472	p21.33	6	31615217	31617021	AIF1	6p21.33	33.17320000000001	0.40728552644654203
ENSG00000227507	p21.33	6	31580525	31582522	LTB	6p21.33	33.17320000000001	0.40728552644654203
ENSG00000232810	p21.33	6	31575565	31578336	TNF	6p21.33	33.17320000000001	0.40728552644654203
ENSG00000213760	p21.33	6	31544462	31548427	ATP6V1G2	6p21.33	33.29250000000001	0.4090036479478317
ENSG00000204511	p21.33	6	31528962	31530232	MCCD1	6p21.33	33.29250000000001	0.4090036479478317
ENSG00000213780	p21.33	6	30908207	30914106	GTF2H4	6p21.33	33.380100000000006	0.4102652359068675
ENSG00000137310	p21.33	6	31158547	31167159	TCF19	6p21.33	33.95560000000001	0.41855340794368406
ENSG00000204424	p21.33	6	31706885	31710595	LY6G6F	6p21.33	33.791500000000006	0.4161900907738463
ENSG00000137312	p21.33	6	30727709	30742732	FLOT1	6p21.33	34.111200000000004	0.4207943107567659
ENSG00000196230	p21.33	6	30720352	30725426	TUBB	6p21.33	34.111200000000004	0.4207943107567659
ENSG00000137337	p21.33	6	30699807	30717447	MDC1	6p21.33	34.111200000000004	0.4207943107567659
ENSG00000137404	p21.33	6	30688047	30691420	NRM	6p21.33	34.111200000000004	0.4207943107567659
ENSG00000146112	p21.33	6	30676389	30687895	PPP1R18	6p21.33	33.326	0.40948610453033957
ENSG00000204531	p21.33	6	31164337	31180731	POU5F1	6p21.33	34.231700000000004	0.4225297142848916
ENSG00000243649	p21.33	6	31945650	31952084	CFB	6p21.33	33.24550000000001	0.4083267685634175
ENSG00000250641	p21.33	6	31706904	31717918		6p21.33	33.791500000000006	0.4161900907738463
ENSG00000213722	p21.33	6	31727038	31730617	DDAH2	6p21.33	33.791500000000006	0.4161900907738463
ENSG00000213719	p21.33	6	31730581	31739763	CLIC1	6p21.33	33.791500000000006	0.4161900907738463
ENSG00000204396	p21.33	6	31765590	31777328	VWA7	6p21.33	33.791500000000006	0.4161900907738463
ENSG00000204394	p21.33	6	31777518	31795752	VARS	6p21.33	34.54960000000001	0.4271080112275572
ENSG00000204390	p21.33	6	31809619	31815283	HSPA1L	6p21.33	34.54960000000001	0.4271080112275572
ENSG00000204388	p21.33	6	31827738	31830254	HSPA1B	6p21.33	34.54960000000001	0.4271080112275572
ENSG00000204386	p21.33	6	31857659	31862822	NEU1	6p21.33	33.24550000000001	0.4083267685634175
ENSG00000204420	p21.33	6	31718594	31726714	MPIG6B	6p21.33	33.791500000000006	0.4161900907738463
ENSG00000204371	p21.33	6	31879759	31897687	EHMT2	6p21.33	33.24550000000001	0.4083267685634175
ENSG00000082014	q36.1	7	151238764	151277896	SMARCD3	7q36.1	30.188899999999997	0.36430656587404586
ENSG00000221869	q11.21	8	47736913	47738164	CEBPD	8q11.21	32.82150000000001	0.40222045241465954
ENSG00000253729	q11.21	8	47773108	47960183	PRKDC	8q11.21	33.29608784705162	0.4090553190053566
ENSG00000147509	q11.23	8	53851795	53959303	RGS20	8q11.23	36.15980491032107	0.4502976816207242
ENSG00000164736	q11.23	8	54457935	54460892	SOX17	8q11.23	35.311600000000006	0.43808209826848526
ENSG00000104237	q11.23	8	54509422	54871720	RP1	8q11.23	35.39037309246477	0.43921656385010127
ENSG00000104447	q23.3	8	115408496	115809673	TRPS1	8q23.3	50.60534811136166	0.6583379026728337
ENSG00000153317	q24.22	8	130052104	130443674	ASAP1	8q24.22	55.564600000000034	0.7297595061948874
ENSG00000165071	q24.22	8	132685007	132760712	TMEM71	8q24.22	54.00029457243819	0.7072308658790606
ENSG00000155926	q24.22	8	133036728	133102912	SLA	8q24.22	54.14611190720594	0.7093308817895823
ENSG00000104415	q24.22	8	133191039	133231690	CCN4	8q24.22	54.26160000000004	0.7109941053886809
ENSG00000129292	q24.22	8	132775358	132848807	PHF20L1	8q24.22	54.27804849217749	0.7112309914580344
ENSG00000131773	q24.23	8	135457456	135656722	KHDRBS3	8q24.23	50.307100000000034	0.6540426261191921
ENSG00000147724	q24.23	8	138130023	138497261	FAM135B	8q24.23	51.27140000000004	0.6679301748509074
