## Supplementary Signatures for "Signatures of Discriminative Copy Number Aberrations in 31 Cancer Subtypes": ovary_Adenocarcinoma_del_genes.tsv

gene_id	name	chr	start	end	symbol	band	cnv	cnv_scaled
ENSG00000074657	q21.32	18	58862600	58986480	ZNF532	18q21.32	-72.89949999999996	-0.9794113453625841
ENSG00000183287	q21.32	18	59430939	59697662	CCBE1	18q21.32	-74.04017967123195	-0.9958390592706119
ENSG00000166603	q21.32	18	60371062	60372775	MC4R	18q21.32	-74.32909999999997	-1.0
ENSG00000153012	p15.2	4	24998847	25030946	LGI2	4p15.2	-41.798899999999996	-0.5315101755133844
ENSG00000168228	p15.2	4	25312774	25370383	ZCCHC4	4p15.2	-41.531499999999994	-0.5276591638667385
ENSG00000168214	p15.2	4	26163455	26435131	RBPJ	4p15.2	-40.86799493724041	-0.5181035702829849
ENSG00000163110	q22.3	4	94451857	94668227	PDLIM5	4q22.3	-55.51941422532274	-0.7291087547194013
ENSG00000138696	q22.3	4	94757955	95158448	BMPR1B	4q22.3	-56.64374707430622	-0.7453010467767759
ENSG00000168785	q23	4	98470367	98658611	TSPAN5	4q23	-56.106199999999994	-0.7375594609735833
ENSG00000151247	q23	4	98871684	98930637	EIF4E	4q23	-56.106199999999994	-0.7375594609735833
ENSG00000172955	q23	4	99202638	99219537	ADH6	4q23	-56.106199999999994	-0.7375594609735833
ENSG00000196616	q23	4	99304971	99352760	ADH1B	4q23	-56.106199999999994	-0.7375594609735833
ENSG00000138823	q23	4	99563761	99623999	MTTP	4q23	-56.106199999999994	-0.7375594609735833
ENSG00000078725	q33.1	9	119153458	119369435	BRINP1	9q33.1	-43.6884	-0.5587221669357385
