## Supplementary Signatures for "Signatures of Discriminative Copy Number Aberrations in 31 Cancer Subtypes": ovary_Carcinoma_amp_genes.tsv

gene_id	name	chr	start	end	symbol	band	cnv	cnv_scaled
ENSG00000104957	p13.13	19	13731760	13763296	CCDC130	19p13.13	573.1998983995562	0.4695062755483832
ENSG00000132003	p13.13	19	13795460	13832230	ZSWIM4	19p13.13	580.4443984871024	0.4759706838148182
ENSG00000104979	p13.13	19	13774456	13778773	C19orf53	19p13.13	577.3644000000002	0.4732223412873803
ENSG00000173875	p13.13	19	12610918	12633840	ZNF791	19p13.13	472.26438713032934	0.37943955658356393
ENSG00000160888	p13.13	19	13150411	13154911	IER2	19p13.13	548.8496000000004	0.44777803089905993
ENSG00000104915	p13.13	19	13144058	13150383	STX10	19p13.13	551.4875000000003	0.4501318803517424
ENSG00000179115	p13.13	19	12922479	12934037	FARSA	19p13.13	503.7708000000003	0.40755334129460813
ENSG00000179271	p13.13	19	12953119	12957223	GADD45GIP1	19p13.13	507.92150000000026	0.4112570915972159
ENSG00000105613	p13.13	19	12833951	12874952	MAST1	19p13.13	493.7580137971661	0.3986187375100188
ENSG00000132026	p13.13	19	12825478	12835428	RTBDN	19p13.13	489.9021777155174	0.3951781000141235
ENSG00000284491	p13.13	19	12802031	12813581	THSD8	19p13.13	488.30432888811634	0.3937523084420976
ENSG00000283980	p13.13	19	12687998	12688422	GNG14	19p13.13	476.5238000000003	0.3832403134932359
ENSG00000104774	p13.13	19	12646511	12666742	MAN2B1	19p13.13	475.30665039734646	0.38215422724051995
ENSG00000105612	p13.13	19	12875209	12881466	DNASE2	19p13.13	494.6062000000001	0.3993755905481604
ENSG00000011600	q13.12	19	35904401	35908295	TYROBP	19q13.12	539.313900000001	0.4392691404081608
ENSG00000126243	q13.12	19	35935358	35945767	LRFN3	19q13.12	539.4577000000011	0.4393974559437368
ENSG00000167604	q13.12	19	35887653	35902303	NFKBID	19q13.12	540.7888000000012	0.4405852223512829
ENSG00000105270	q13.12	19	36014660	36033343	CLIP3	19q13.12	544.9671701227062	0.44431366324230764
ENSG00000126267	q13.12	19	35648323	35658782	COX6B1	19q13.12	550.7719474169936	0.44949337887106616
ENSG00000105672	q13.12	19	35641745	35644871	ETV2	19q13.12	547.8536000000009	0.4468892807361006
ENSG00000249115	q13.12	19	35612735	35625355	HAUS5	19q13.12	548.1517000000009	0.4471552811613801
ENSG00000161277	q13.12	19	36034984	36054739	THAP8	19q13.12	543.7596258590555	0.4432361480203189
ENSG00000126246	q13.12	19	35738801	35742453	IGFLR1	19q13.12	551.5135146853154	0.45015509376119334
ENSG00000075702	q13.12	19	36054881	36105108	WDR62	19q13.12	545.1642143775932	0.44448948966162605
ENSG00000180479	q13.12	19	37554782	37594792	ZNF571	19q13.12	546.6150672987559	0.44578411392880885
ENSG00000167635	q13.12	19	36214602	36238774	ZNF146	19q13.12	531.9683000000009	0.4327145187243878
ENSG00000161298	q13.12	19	36604817	36634114	ZNF382	19q13.12	520.7403210085795	0.4226955747903161
ENSG00000189042	q13.12	19	36687612	36727701	ZNF567	19q13.12	525.1586380454434	0.4266381249775862
ENSG00000251247	q13.12	19	36850361	36913029	ZNF345	19q13.12	521.040596804304	0.42296351672041954
ENSG00000245680	q13.12	19	37181579	37218153	ZNF585B	19q13.12	529.8453935224777	0.43082020800365767
ENSG00000283758	q13.12	19	35586161	35587296	PMIS2	19q13.12	548.2098000000009	0.44720712492088605
ENSG00000196381	q13.12	19	37667751	37692315	ZNF781	19q13.12	545.7297082730565	0.444994090858158
ENSG00000161249	q13.12	19	35497220	35513658	DMKN	19q13.12	551.2333433902128	0.4499050914678408
ENSG00000126266	q13.12	19	35351552	35353862	FFAR1	19q13.12	552.6573000000008	0.4511757156335003
ENSG00000266964	q13.12	19	35138808	35143109	FXYD1	19q13.12	561.2087000000002	0.4588062960988961
ENSG00000105254	q13.12	19	36114289	36125947	TBCB	19q13.12	538.5459989411617	0.4385839273648069
ENSG00000105675	q13.12	19	35550031	35563658	ATP4A	19q13.12	551.4010860831295	0.45005477153376955
ENSG00000075391	q25.2	1	178094141	178484147	RASAL2	1q25.2	444.7174050861344	0.3548588489722888
ENSG00000116218	q25.2	1	179550539	179575952	NPHS2	1q25.2	442.0699540845072	0.352496476975176
ENSG00000188585	q25.2	1	178479247	178499634	CLEC20A	1q25.2	444.5931619884198	0.35474798444082245
ENSG00000240021	q25.2	1	178513109	178548602	TEX35	1q25.2	443.073885379801	0.3533923043871166
ENSG00000116199	q25.2	1	179025804	179076567	FAM20B	1q25.2	443.23124030899015	0.3535327152495256
ENSG00000162779	q25.2	1	179365720	179554735	AXDND1	1q25.2	444.959601545773	0.35507496558169854
ENSG00000057252	q25.2	1	179293714	179358680	SOAT1	1q25.2	445.3433057720584	0.3554173523223005
ENSG00000143322	q25.2	1	179099330	179229684	ABL2	1q25.2	448.9761420105959	0.3586590027229095
ENSG00000116703	q31.1	1	186443566	186461114	PDC	1q31.1	433.6363000000001	0.34497096347923967
ENSG00000262180	q31.1	1	186401046	186401180	OCLM	1q31.1	433.6792000000002	0.3450092439832468
ENSG00000157181	q31.1	1	186375838	186421378	ODR4	1q31.1	435.6321116074826	0.34675186497661636
ENSG00000116690	q31.1	1	186296279	186314562	PRG4	1q31.1	440.6196030129217	0.3512023005181272
ENSG00000125813	p11.22	20	21705659	21718486	PAX1	20p11.22	431.73880000000025	0.34327778734046843
ENSG00000089048	p12.1	20	13714322	13784886	ESF1	20p12.1	475.7210000000005	0.3825239594462239
ENSG00000125844	p12.1	20	17613678	17682295	RRBP1	20p12.1	449.8175423807786	0.35940980063065486
ENSG00000125864	p12.1	20	17493905	17569220	BFSP1	20p12.1	452.27435066967604	0.3616020584289668
ENSG00000101230	p12.1	20	13221274	13300651	ISM1	20p12.1	472.46173675578416	0.3796156554909766
ENSG00000124181	q12	20	41136960	41196801	PLCG1	20q12	533.4840225245711	0.43406702739980313
ENSG00000183798	q12	20	41359962	41366818	EMILIN3	20q12	534.6990000000005	0.43515117542116905
ENSG00000169282	q25.31	3	156037701	156539138	KCNAB1	3q25.31	687.5541790109171	0.5715468232677628
ENSG00000114805	q25.31	3	155375580	155745067	PLCH1	3q25.31	684.3139040933333	0.5686554629655166
ENSG00000163655	q25.31	3	155870650	155944020	GMPS	3q25.31	687.9471348992405	0.5718974654462603
ENSG00000197980	q25.31	3	156825481	157046129	LEKR1	3q25.31	686.9329778956933	0.5709925134360501
ENSG00000171109	q26.33	3	179347709	179394936	MFN1	3q26.33	837.1041175017681	0.7049931407420377
ENSG00000163728	q26.33	3	180602163	180617828	TTC14	3q26.33	821.3517714602079	0.6909370161321617
ENSG00000114757	q26.33	3	179794958	180037053	PEX5L	3q26.33	832.9132168182302	0.7012535185879787
ENSG00000205981	q26.33	3	180983709	180989774	DNAJC19	3q26.33	818.0095000000002	0.6879546423320457
ENSG00000058063	q26.33	3	182793503	182921629	ATP11B	3q26.33	826.4043720371507	0.6954455498531746
ENSG00000114450	q26.33	3	179396088	179451476	GNB4	3q26.33	836.7024251572466	0.7046347028538316
ENSG00000242110	p13.2	5	33986165	34008104	AMACR	5p13.2	412.1112000000002	0.3257636982857389
ENSG00000113456	p13.2	5	34905260	34918989	RAD1	5p13.2	412.70058993412863	0.326289622382128
ENSG00000164318	p13.2	5	38258409	38465480	EGFLAM	5p13.2	406.76099112822646	0.320989602897528
ENSG00000113460	p13.2	5	34915677	34925996	BRIX1	5p13.2	411.38467316923095	0.32511540427043684
ENSG00000168724	p13.2	5	34929559	34958964	DNAJC21	5p13.2	411.17160000000024	0.3249252749392359
ENSG00000113494	p13.2	5	35048756	35230487	PRLR	5p13.2	412.79699043695024	0.32637564242489114
ENSG00000168671	p13.2	5	36035021	36071358	UGT3A2	5p13.2	412.6796000000002	0.32627089265584575
ENSG00000113569	p13.2	5	37288137	37371106	NUP155	5p13.2	409.7954615541918	0.32369731985091504
ENSG00000182631	p13.2	5	33936386	33938918	RXFP3	5p13.2	426.0772000000004	0.33822583159487274
ENSG00000164175	p13.2	5	33944623	33984693	SLC45A2	5p13.2	412.3426577763354	0.32597023255926927
ENSG00000145536	p15.32	5	5140330	5320304	ADAMTS16	5p15.32	482.5438059329047	0.38861208182043266
ENSG00000137343	p21.33	6	30626842	30646823	ATAT1	6p21.33	450.7925000000005	0.36027977426816726
ENSG00000204428	p21.33	6	31676684	31684040	LY6G5C	6p21.33	431.73430000000036	0.34327377190298525
ENSG00000263020	p21.33	6	31666102	31673546		6p21.33	431.1467000000004	0.3427494449996166
ENSG00000204472	p21.33	6	31615217	31617021	AIF1	6p21.33	427.1111000000004	0.339148400664636
ENSG00000227507	p21.33	6	31580525	31582522	LTB	6p21.33	427.7778000000004	0.3397433100357658
ENSG00000232810	p21.33	6	31575565	31578336	TNF	6p21.33	427.7778000000004	0.3397433100357658
ENSG00000213760	p21.33	6	31544462	31548427	ATP6V1G2	6p21.33	425.4280000000004	0.33764653781395554
ENSG00000204511	p21.33	6	31528962	31530232	MCCD1	6p21.33	422.59950000000043	0.3351226122758713
ENSG00000204569	p21.33	6	30600413	30618612	PPP1R10	6p21.33	449.9941299758248	0.35956737317470505
ENSG00000204531	p21.33	6	31164337	31180731	POU5F1	6p21.33	445.2791000000005	0.3553600602636866
ENSG00000213780	p21.33	6	30908207	30914106	GTF2H4	6p21.33	448.6090000000005	0.3583313947693492
ENSG00000213722	p21.33	6	31727038	31730617	DDAH2	6p21.33	434.0065000000004	0.3453013001361955
ENSG00000137312	p21.33	6	30727709	30742732	FLOT1	6p21.33	450.7579000000005	0.3602489000155183
ENSG00000196230	p21.33	6	30720352	30725426	TUBB	6p21.33	450.5335000000006	0.3600486635330202
ENSG00000137337	p21.33	6	30699807	30717447	MDC1	6p21.33	451.2843054515948	0.3607186218336783
ENSG00000137404	p21.33	6	30688047	30691420	NRM	6p21.33	451.64040000000034	0.361036371921956
ENSG00000146112	p21.33	6	30676389	30687895	PPP1R18	6p21.33	450.0946000000006	0.359657024530487
ENSG00000204560	p21.33	6	30653119	30673006	DHX16	6p21.33	450.7333022078262	0.36022695092736234
ENSG00000137310	p21.33	6	31158547	31167159	TCF19	6p21.33	445.2721000000005	0.3553538140276015
ENSG00000204590	p21.33	6	30541377	30557174	GNL1	6p21.33	445.1197000000005	0.3552178245448354
ENSG00000213719	p21.33	6	31730581	31739763	CLIC1	6p21.33	434.75150000000036	0.3459660781195339
ENSG00000204420	p21.33	6	31718594	31726714	MPIG6B	6p21.33	432.81844177878776	0.344241172688697
ENSG00000204396	p21.33	6	31765590	31777328	VWA7	6p21.33	433.5265000000004	0.34487298680464856
ENSG00000204394	p21.33	6	31777518	31795752	VARS	6p21.33	433.5433784604001	0.3448880477829927
ENSG00000204390	p21.33	6	31809619	31815283	HSPA1L	6p21.33	433.11810000000037	0.3445085635450574
ENSG00000204388	p21.33	6	31827738	31830254	HSPA1B	6p21.33	433.2351000000004	0.34461296491962196
ENSG00000204386	p21.33	6	31857659	31862822	NEU1	6p21.33	432.1767000000003	0.34366853402356096
ENSG00000204371	p21.33	6	31879759	31897687	EHMT2	6p21.33	432.1767000000003	0.34366853402356096
ENSG00000243649	p21.33	6	31945650	31952084	CFB	6p21.33	432.12410000000034	0.34362159802097897
ENSG00000204348	p21.33	6	31969810	31972290	DXO	6p21.33	442.23850000000033	0.3526468737722249
ENSG00000204424	p21.33	6	31706885	31710595	LY6G6F	6p21.33	429.5799000000004	0.34135135889989227
ENSG00000250641	p21.33	6	31706904	31717918		6p21.33	430.8426000000004	0.34247809065769286
ENSG00000127980	q21.2	7	92487020	92528520	PEX1	7q21.2	411.34679999999975	0.32508160930525004
ENSG00000004766	q21.2	7	93232340	93361123	VPS50	7q21.2	413.01467955189486	0.32656989065418995
ENSG00000001631	q21.2	7	92198969	92246166	KRIT1	7q21.2	413.21446042661444	0.32674815901258686
ENSG00000240720	q21.2	7	92141643	92179531	LRRD1	7q21.2	410.60233914918	0.3244173124152066
ENSG00000001630	q21.2	7	92112153	92134803	CYP51A1	7q21.2	413.2864469561322	0.3268123939923457
ENSG00000127989	q21.2	7	91692008	91880702	MTERF1	7q21.2	411.04066169245266	0.3248084361418758
ENSG00000164597	q22.3	7	107201555	107564514	COG5	7q22.3	438.9584462222058	0.34972001801968283
ENSG00000146776	q22.3	7	105605067	105876604	ATXN7L1	7q22.3	444.75760401180395	0.3548947192551599
ENSG00000091127	q22.3	7	105439661	105522271	PUS7	7q22.3	447.8172013312275	0.35762485742406475
ENSG00000005483	q22.3	7	105014190	105115019	KMT2E	7q22.3	450.1011962561609	0.35966291049809485
ENSG00000105835	q22.3	7	106248298	106286326	NAMPT	7q22.3	435.63979999999975	0.3467587254787273
ENSG00000005249	q22.3	7	107044705	107161811	PRKAR2B	7q22.3	437.9790782706305	0.3488461089568714
ENSG00000091138	q31.1	7	107765467	107803225	SLC26A3	7q31.1	438.4816132822287	0.34929453071736427
ENSG00000091140	q31.1	7	107891162	107931730	DLD	7q31.1	438.4082983813242	0.3492291104059925
ENSG00000091136	q31.1	7	107923799	108003187	LAMB1	7q31.1	438.11804676707635	0.34897011324789806
ENSG00000091128	q31.1	7	108023548	108130361	LAMB4	7q31.1	439.96310760229056	0.3506164969004758
ENSG00000173114	q31.1	7	111091006	111125454	LRRN3	7q31.1	437.2182957100821	0.34816724788793124
ENSG00000198839	q31.1	7	112206695	112343934	ZNF277	7q31.1	440.5733628294765	0.3511610395034965
ENSG00000001626	q31.2	7	117465784	117715971	CFTR	7q31.2	462.73853571604843	0.37093945417716495
ENSG00000105967	q31.2	7	115935148	116159896	TFEC	7q31.2	445.082267548992	0.3551844228410866
ENSG00000105989	q31.2	7	117275451	117323152	WNT2	7q31.2	453.8341643680499	0.36299391051593144
ENSG00000154438	q31.2	7	117363222	117428123	ASZ1	7q31.2	457.16082238920706	0.36596235214084616
ENSG00000186591	q32.2	7	129830732	129952960	UBE2H	7q32.2	513.5072446885006	0.41624136017367847
ENSG00000128607	q32.2	7	130070534	130135705	KLHDC10	7q32.2	507.807239487165	0.41115513472030607
ENSG00000165120	q32.2	7	130206344	130216844	SSMEM1	7q32.2	506.78499999999985	0.41024297055283415
ENSG00000091704	q32.2	7	130380339	130388114	CPA1	7q32.2	502.9852999999997	0.4068524243739199
ENSG00000106477	q32.2	7	130393771	130442433	CEP41	7q32.2	507.4242769878133	0.41081340983706677
ENSG00000106565	q36.1	7	150791285	150801360	TMEM176B	7q36.1	533.8325	0.4343779806257823
ENSG00000214022	q36.1	7	150368189	150374044	REPIN1	7q36.1	535.4223652345955	0.4357966482827411
ENSG00000106538	q36.1	7	150338317	150341662	RARRES2	7q36.1	535.6939999999997	0.43603903326468746
ENSG00000106479	q36.1	7	149838375	149867479	ZNF862	7q36.1	532.3294999999998	0.43303682450637593
ENSG00000197558	q36.1	7	149776042	149833979	SSPO	7q36.1	537.9029609234622	0.43801013204048983
ENSG00000133619	q36.1	7	149714781	149734575	KRBA1	7q36.1	537.1005892497197	0.4372941601973242
ENSG00000055130	q36.1	7	148697914	148801110	CUL1	7q36.1	537.1494065343879	0.43733772080947697
ENSG00000197362	q36.1	7	149069641	149090782	ZNF786	7q36.1	536.8884999999997	0.4371049088366307
ENSG00000155660	q36.1	7	149003062	149028662	PDIA4	7q36.1	537.5633783510325	0.4377071159093802
ENSG00000133574	q36.1	7	150567369	150573953	GIMAP4	7q36.1	531.1370325938567	0.4319727626574462
ENSG00000170279	q36.1	7	148590766	148615860	C7orf33	7q36.1	534.7450615393435	0.4351922770281944
ENSG00000204947	q36.1	7	149102784	149126324	ZNF425	7q36.1	538.0731187573908	0.43816196718369566
ENSG00000196329	q36.1	7	150722253	150750033	GIMAP5	7q36.1	530.3840281892793	0.43130084218829196
ENSG00000106648	q36.1	7	151956379	152019929	GALNTL5	7q36.1	536.8291022829874	0.4370519070990061
ENSG00000197150	q36.1	7	151028422	151047782	ABCB8	7q36.1	537.9744999999999	0.43807396774925583
ENSG00000164885	q36.1	7	151053815	151057897	CDK5	7q36.1	537.0704999999997	0.4372673109748423
ENSG00000164896	q36.1	7	151076593	151080866	FASTK	7q36.1	538.4470999999999	0.43849567791694133
ENSG00000164900	q36.1	7	151148589	151174745	GBX1	7q36.1	540.4992029325198	0.44032680925799295
ENSG00000285292	q36.1	7	151207837	151227166	ABCF2	7q36.1	541.2194154523866	0.440969468890922
ENSG00000033100	q36.1	7	151232489	151238827	CHPF2	7q36.1	540.8250999999998	0.4406176135469799
ENSG00000082014	q36.1	7	151238764	151277896	SMARCD3	7q36.1	542.8222283556105	0.44239969000430995
ENSG00000106617	q36.1	7	151556124	151877125	PRKAG2	7q36.1	544.9625411962938	0.4443095327612802
ENSG00000133627	q36.1	7	152759749	152855378	ACTR3B	7q36.1	539.0611191491295	0.4390435791406857
ENSG00000002933	q36.1	7	150800403	150805118	TMEM176A	7q36.1	533.8325	0.4343779806257823
ENSG00000253729	q11.21	8	47773108	47960183	PRKDC	8q11.21	503.1331815145619	0.40698438192428726
ENSG00000221869	q11.21	8	47736913	47738164	CEBPD	8q11.21	507.2233000000003	0.41063407416370334
ENSG00000147509	q11.23	8	53851795	53959303	RGS20	8q11.23	580.9844911655728	0.4764526190116093
ENSG00000164736	q11.23	8	54457935	54460892	SOX17	8q11.23	610.0033000000008	0.502346666281186
ENSG00000104237	q11.23	8	54509422	54871720	RP1	8q11.23	604.6390497216112	0.4975600414728766
ENSG00000104447	q23.3	8	115408496	115809673	TRPS1	8q23.3	925.6993890849049	0.7840484239317806
ENSG00000153317	q24.22	8	130052104	130443674	ASAP1	8q24.22	1118.7898291208253	0.9563467773935389
ENSG00000165071	q24.22	8	132685007	132760712	TMEM71	8q24.22	1077.7586408235752	0.9197338503999477
ENSG00000129292	q24.22	8	132775358	132848807	PHF20L1	8q24.22	1087.47292949093	0.9284020990306209
ENSG00000155926	q24.22	8	133036728	133102912	SLA	8q24.22	1070.2732768474043	0.9130545146031248
ENSG00000104415	q24.22	8	133191039	133231690	CCN4	8q24.22	1072.2138652723238	0.914786139381122
ENSG00000131773	q24.23	8	135457456	135656722	KHDRBS3	8q24.23	1050.2774834630152	0.8952118794335594
ENSG00000147724	q24.23	8	138130023	138497261	FAM135B	8q24.23	1031.3108571320622	0.8782875900335265
