## Supplementary Signatures for "Signatures of Discriminative Copy Number Aberrations in 31 Cancer Subtypes": ovary_Carcinoma_del_genes.tsv

gene_id	name	chr	start	end	symbol	band	cnv	cnv_scaled
ENSG00000151150	q21.2	10	60026298	60733490	ANK3	10q21.2	-303.03675039364117	-0.22843444641585303
ENSG00000180628	q23.32	10	91163012	91284337	PCGF5	10q23.32	-510.03624247792624	-0.41314411742239143
ENSG00000241935	q24.2	10	97584323	97612802	HOGA1	10q24.2	-523.9518149520286	-0.4255612532698191
ENSG00000155252	q24.2	10	97640686	97676434	PI4K2A	10q24.2	-525.3119833354865	-0.42677495796103493
ENSG00000119986	q24.2	10	97677424	97687241	AVPI1	10q24.2	-525.8857000000002	-0.4272868964942471
ENSG00000166024	q24.2	10	98134624	98244897	R3HCC1L	10q24.2	-536.7899992451586	-0.4370170146981601
ENSG00000138131	q24.2	10	98247690	98268194	LOXL4	10q24.2	-535.3971554722415	-0.4357741531216966
ENSG00000119946	q24.2	10	99329356	99394330	CNNM1	10q24.2	-532.1245000000002	-0.4328538990210281
ENSG00000119919	q24.2	10	99532942	99536524	NKX2-3	10q24.2	-526.8212134561699	-0.428121673338245
ENSG00000119929	q24.2	10	99702558	99756134	CUTC	10q24.2	-525.4056174103187	-0.42685850946632176
ENSG00000014919	q24.2	10	99711844	99732100	COX15	10q24.2	-525.4145	-0.4268664355737784
ENSG00000107554	q24.2	10	99875577	100009947	DNMBP	10q24.2	-520.483188268108	-0.42246613024714713
ENSG00000166006	q21.1	12	75040077	75209868	KCNC2	12q21.1	-315.9511163605361	-0.23995818623272142
ENSG00000111725	q24.23	12	119667864	119681624	PRKAB1	12q24.23	-352.56767910203195	-0.27263185701940174
ENSG00000176871	q24.23	12	118032694	118062430	WSB2	12q24.23	-366.0453542946819	-0.2846582486095497
ENSG00000122966	q24.23	12	119685791	119877320	CIT	12q24.23	-354.6821813345824	-0.2745186684689581
ENSG00000152137	q24.23	12	119178642	119221131	HSPB8	12q24.23	-360.12289999999996	-0.27937352750561323
ENSG00000129514	q21.1	14	37589552	37596059	FOXA1	14q21.1	-476.7433000000004	-0.3834361776104746
ENSG00000139874	q21.1	14	38207904	38213067	SSTR1	14q21.1	-482.7857000000005	-0.3888279285990977
ENSG00000100934	q21.1	14	39031919	39109646	SEC23A	14q21.1	-476.3701638106832	-0.3831032209347097
ENSG00000092208	q21.1	14	39114223	39136973	GEMIN2	14q21.1	-477.9802417103766	-0.38453992474568416
ENSG00000182400	q21.1	14	39147811	39170532	TRAPPC6B	14q21.1	-479.9154000000003	-0.38626670410839115
ENSG00000189139	q21.2	14	44504149	44507283	FSCB	14q21.2	-477.1018000000003	-0.38375607412997365
ENSG00000185246	q21.2	14	45084107	45116282	PRPF39	14q21.2	-475.5201510152287	-0.38234473799246255
ENSG00000187790	q21.2	14	45135930	45200890	FANCM	14q21.2	-479.82150000000024	-0.3861829153129072
ENSG00000197249	q32.13	14	94376747	94390693	SERPINA1	14q32.13	-524.9715043329476	-0.4264711419279116
ENSG00000186910	q32.13	14	94442464	94452800	SERPINA11	14q32.13	-521.3780000000012	-0.42326458815130213
ENSG00000100665	q32.13	14	94561442	94569913	SERPINA4	14q32.13	-522.9062000000011	-0.4246282307206146
ENSG00000182512	q32.13	14	95533503	95544724	GLRX5	14q32.13	-512.1565000000008	-0.4150360644286772
ENSG00000179938	q13.2	15	30083053	30093499	GOLGA8J	15q13.2	-784.1920999999996	-0.6577787188773483
ENSG00000189067	p13.13	16	11547722	11636381	LITAF	16p13.13	-484.5121000000004	-0.39036842888156137
ENSG00000171490	p13.13	16	11833850	11851580	RSL1D1	16p13.13	-481.84342136995895	-0.3879871150589341
ENSG00000175646	p13.13	16	11280841	11281330	PRM1	16p13.13	-485.89030000000025	-0.3915982235347653
ENSG00000103342	p13.13	16	11868128	11916082	GSPT1	16p13.13	-476.65360360896005	-0.3833561397769867
ENSG00000179583	p13.13	16	10866222	10943021	CIITA	16p13.13	-489.8058480370257	-0.39509214316928687
ENSG00000178279	p13.13	16	11267748	11269533	TNP2	16p13.13	-487.3871000000004	-0.3929338472736392
ENSG00000109046	q11.1	17	27294076	27315926	WSB1	17q11.1	-991.870388079689	-0.8430940927468706
ENSG00000167080	q21.32	17	49132460	49176840	B4GALNT2	17q21.32	-566.5781999999997	-0.46359760533585637
ENSG00000136436	q21.32	17	48830988	48866522	CALCOCO2	17q21.32	-581.4207999999996	-0.47684194586672746
ENSG00000120068	q21.32	17	48611377	48615292	HOXB8	17q21.32	-579.8185999999996	-0.4754122716588015
ENSG00000108511	q21.32	17	48595751	48604992	HOXB6	17q21.32	-582.0614999999997	-0.4774136549323986
ENSG00000120075	q21.32	17	48591257	48593961	HOXB5	17q21.32	-581.9769999999997	-0.47733825393965756
ENSG00000159202	q21.32	17	48908407	48929056	UBE2Z	17q21.32	-575.2720854438593	-0.47135532833282867
ENSG00000141293	q21.32	17	48133442	48430275	SKAP1	17q21.32	-625.0210650308261	-0.5157473099743973
ENSG00000120094	q21.32	17	48528526	48531011	HOXB1	17q21.32	-583.1216999999998	-0.47835969200345296
ENSG00000108379	q21.32	17	46762506	46833154	WNT3	17q21.32	-705.2910919972301	-0.5873738155438574
ENSG00000159111	q21.32	17	47823272	47831541	MRPL10	17q21.32	-636.5165999999994	-0.5260049993088987
ENSG00000170689	q21.32	17	48621156	48626358	HOXB9	17q21.32	-580.3851999999997	-0.4759178598539151
ENSG00000189120	q21.32	17	47844908	47855874	SP6	17q21.32	-635.9554675653917	-0.5255042899286781
ENSG00000108465	q21.32	17	47967810	47981781	CDK5RAP3	17q21.32	-622.5635317856113	-0.5135544052834697
ENSG00000005243	q21.32	17	48026167	48038030	COPZ2	17q21.32	-619.4089999999995	-0.5107395552447906
ENSG00000141295	q21.32	17	47837692	47841289	SCRN2	17q21.32	-636.0256999999993	-0.5255669596954479
ENSG00000141378	q23.1	17	59674636	59707626	PTRH2	17q23.1	-500.3922999999997	-0.4045386400641258
ENSG00000170832	q23.2	17	60177327	60422470	USP32	17q23.2	-497.9180724773193	-0.40233083874486686
ENSG00000253506	q23.2	17	61590421	61591219	NACA2	17q23.2	-493.4070999999997	-0.3983056103067894
ENSG00000146872	q23.2	17	62458658	62615481	TLK2	17q23.2	-478.1601474007654	-0.38470045809071474
ENSG00000173838	q23.2	17	62701314	62808344	MARCH10	17q23.2	-480.3947439496935	-0.3866944320334952
ENSG00000170836	q23.2	17	60600183	60666280	PPM1D	17q23.2	-493.70356059733746	-0.3985701478612022
ENSG00000177426	p11.31	18	3411608	3459978	TGIF1	18p11.31	-614.0101991558814	-0.5059221002949937
ENSG00000198081	p11.31	18	5289019	5297053	ZBTB14	18p11.31	-609.8183000000001	-0.5021815871846517
ENSG00000088756	p11.31	18	6729718	6915716	ARHGAP28	18p11.31	-592.5019908032261	-0.48672990784680437
ENSG00000074657	q21.32	18	58862600	58986480	ZNF532	18q21.32	-1134.345426637276	-0.970227339469526
ENSG00000166603	q21.32	18	60371062	60372775	MC4R	18q21.32	-1167.710899999999	-1.0000000000000002
ENSG00000183287	q21.32	18	59430939	59697662	CCBE1	18q21.32	-1152.0146987873818	-0.9859939745124862
ENSG00000168214	p15.2	4	26163455	26435131	RBPJ	4p15.2	-737.7380951287461	-0.6163269072313003
ENSG00000153012	p15.2	4	24998847	25030946	LGI2	4p15.2	-738.9187368466603	-0.6173804167887236
ENSG00000168228	p15.2	4	25312774	25370383	ZCCHC4	4p15.2	-735.1945999999999	-0.6140572970805367
ENSG00000163110	q22.3	4	94451857	94668227	PDLIM5	4q22.3	-1012.1408060053298	-0.8611817807334945
ENSG00000138696	q22.3	4	94757955	95158448	BMPR1B	4q22.3	-1028.2086029722252	-0.875519388336641
ENSG00000168785	q23	4	98470367	98658611	TSPAN5	4q23	-1045.6210092711426	-0.8910568169869278
ENSG00000151247	q23	4	98871684	98930637	EIF4E	4q23	-1039.574268015379	-0.8856611922113898
ENSG00000172955	q23	4	99202638	99219537	ADH6	4q23	-1041.2585691539748	-0.8871641268613903
ENSG00000138823	q23	4	99563761	99623999	MTTP	4q23	-1046.6221678802578	-0.8919501702770883
ENSG00000196616	q23	4	99304971	99352760	ADH1B	4q23	-1041.1409243663797	-0.8870591501303196
ENSG00000164332	q33.3	5	159263290	159286036	UBLCP1	5q33.3	-431.5644000000002	-0.34312216683000635
ENSG00000231989	q33.3	5	156850295	156852528	PPP1R2B	5q33.3	-419.50060000000013	-0.3323574035610154
ENSG00000113249	q33.3	5	157029413	157059119	HAVCR1	5q33.3	-426.9922000000002	-0.33904230388313383
ENSG00000055163	q33.3	5	157266079	157395595	CYFIP2	5q33.3	-425.4799652185106	-0.3376929073886736
ENSG00000172568	q33.3	5	157341598	157345677	FNDC9	5q33.3	-424.12030000000027	-0.3364796516813223
ENSG00000113272	q33.3	5	157731420	157741449	THG1L	5q33.3	-425.19397278655646	-0.33743771078174134
ENSG00000164609	q33.3	5	160401641	160421711	SLU7	5q33.3	-442.45390000000015	-0.35283907937975645
ENSG00000145936	q35.1	5	170374671	170389634	KCNMB1	5q35.1	-407.88430000000034	-0.3219919532417481
ENSG00000072803	q35.1	5	171861549	172006873	FBXW11	5q35.1	-405.8234528848566	-0.320153019296548
ENSG00000174705	q35.1	5	172325000	172454525	SH3PXD2B	5q35.1	-412.389509688542	-0.32601203943136625
ENSG00000037241	q35.1	5	172958729	172969771	RPL26L1	5q35.1	-409.3369000000002	-0.32328813646134186
ENSG00000113734	q35.1	5	173144442	173164387	BNIP1	5q35.1	-409.43872134549594	-0.32337899362740824
ENSG00000183072	q35.1	5	173232109	173235311	NKX2-5	5q35.1	-409.1147000000002	-0.32308986308161325
ENSG00000043462	q35.1	5	170246233	170297818	LCP2	5q35.1	-408.3126000000004	-0.3223741336582097
ENSG00000107362	q21.13	9	71862452	71910931	ABHD17B	9q21.13	-710.5942000000003	-0.5921058819109816
ENSG00000119125	q21.13	9	72114595	72257193	GDA	9q21.13	-713.078107505515	-0.5943223208671095
ENSG00000165092	q21.13	9	72900671	73080442	ALDH1A1	9q21.13	-717.8651969907376	-0.5985939338792529
ENSG00000198963	q21.13	9	74497335	74693177	RORB	9q21.13	-718.5691773678001	-0.599222109255593
ENSG00000135002	q21.13	9	76385526	76394517	RFK	9q21.13	-710.7210000000005	-0.5922190280160653
ENSG00000187210	q21.13	9	76419850	76651203	GCNT1	9q21.13	-720.6215587255442	-0.6010534890408851
ENSG00000187764	q22.2	9	89360787	89498130	SEMA4D	9q22.2	-744.2247871941993	-0.6221151086672861
ENSG00000165023	q22.2	9	90609832	90642862	DIRAS2	9q22.2	-745.5349000000007	-0.6232841477934425
ENSG00000078725	q33.1	9	119153458	119369435	BRINP1	9q33.1	-766.1163369242669	-0.6416493640789739
