## Supplementary Signatures for "Signatures of Discriminative Copy Number Aberrations in 31 Cancer Subtypes": ovary_Mucinous cystadenoma_amp_genes.tsv

gene_id	name	chr	start	end	symbol	band	cnv	cnv_scaled
ENSG00000185926	q11	11	54603069	54603998	OR4C46	11q11	3.4239000000000006	0.3530423811435454
ENSG00000181927	q11	11	55635113	55640309	OR4P4	11q11	3.9501000000000017	0.41339679990824135
ENSG00000221840	q11	11	54706832	54707902	OR4A5	11q11	3.4239000000000006	0.3530423811435454
ENSG00000181939	q11	11	55554307	55555419	OR4C15	11q11	3.150500000000001	0.32168377587887836
ENSG00000172188	q11	11	55602360	55607645	OR4C11	11q11	3.545600000000001	0.36700120433560834
ENSG00000167778	q13.13	12	53064316	53079404	SPRYD3	12q13.13	3.5343787116394796	0.3657141379410999
ENSG00000224650	q32.33	14	106810442	106811131	IGHV3-74	14q32.33	5.1889	0.5554854619487298
ENSG00000225698	q32.33	14	106790691	106791233	IGHV3-72	14q32.33	5.1889	0.5554854619487298
ENSG00000280411	q32.33	14	106762092	106762588	IGHV1-69D	14q32.33	5.1889	0.5554854619487298
ENSG00000211972	q32.33	14	106675017	106675544	IGHV3-66	14q32.33	5.1889	0.5554854619487298
ENSG00000211970	q32.33	14	106639119	106639657	IGHV4-61	14q32.33	5.1889	0.5554854619487298
ENSG00000224373	q32.33	14	106627249	106627825	IGHV4-59	14q32.33	5.1889	0.5554854619487298
ENSG00000211964	q32.33	14	106537810	106538344	IGHV3-48	14q32.33	5.1889	0.5554854619487298
ENSG00000211979	q32.33	14	106874583	106875071	IGHV7-81	14q32.33	5.1307	0.5488100017204796
ENSG00000270550	q32.33	14	106335082	106335613	IGHV3-30	14q32.33	6.984600000000001	0.7614497906750017
ENSG00000211943	q32.33	14	106153624	106154163	IGHV3-15	14q32.33	3.2057	0.3280151402190744
ENSG00000211942	q32.33	14	106129540	106130072	IGHV3-13	14q32.33	3.2057	0.3280151402190744
ENSG00000211941	q32.33	14	106116635	106117204	IGHV3-11	14q32.33	3.0776000000000003	0.31332224579916274
ENSG00000282651	q32.33	14	106107972	106108464	IGHV5-10-1	14q32.33	4.435000000000001	0.4690141652807251
ENSG00000211968	q32.33	14	106622357	106622855	IGHV1-58	14q32.33	5.1889	0.5554854619487298
ENSG00000211961	q32.33	14	106506996	106507491	IGHV1-45	14q32.33	5.1889	0.5554854619487298
ENSG00000171241	q11.2	16	46578591	46621379	SHCBP1	16q11.2	3.5475000000000003	0.3672191317313759
ENSG00000069329	q11.2	16	46656132	46689518	VPS35	16q11.2	3.5475000000000003	0.3672191317313759
ENSG00000166509	q23.1	16	78022515	78066761	CLEC3A	16q23.1	3.0076	0.3052933417445662
ENSG00000166446	q23.2	16	80597907	80804598	CDYL2	16q23.2	3.6601999999999997	0.38014566725927623
ENSG00000103121	q23.2	16	80966448	81020270	CMC2	16q23.2	3.6601999999999997	0.38014566725927623
ENSG00000166451	q23.2	16	81006498	81033114	CENPN	16q23.2	3.6601999999999997	0.38014566725927623
ENSG00000135697	q23.2	16	81238689	81291142	BCO1	16q23.2	3.7280999999999995	0.3879337041922349
ENSG00000229637	q21.32	17	48723185	48724758	PRAC2	17q21.32	3.5386	0.36619831393014857
ENSG00000159182	q21.32	17	48721719	48722518	PRAC1	17q21.32	3.5386	0.36619831393014857
ENSG00000120068	q21.32	17	48611377	48615292	HOXB8	17q21.32	3.5386	0.36619831393014857
ENSG00000120075	q21.32	17	48591257	48593961	HOXB5	17q21.32	3.586	0.37163502896140393
ENSG00000005243	q21.32	17	48026167	48038030	COPZ2	17q21.32	3.5860000000000003	0.371635028961404
ENSG00000108465	q21.32	17	47967810	47981781	CDK5RAP3	17q21.32	3.586	0.37163502896140393
ENSG00000141294	q21.32	17	47831634	47837719	LRRC46	17q21.32	3.5860000000000003	0.371635028961404
ENSG00000189120	q21.32	17	47844908	47855874	SP6	17q21.32	3.5859999999999994	0.3716350289614039
ENSG00000006025	q21.32	17	47807372	47821834	OSBPL7	17q21.32	3.586	0.37163502896140393
ENSG00000198933	q21.32	17	47694081	47712050	TBKBP1	17q21.32	3.586	0.37163502896140393
ENSG00000178852	q21.32	17	47323290	47441312	EFCAB13	17q21.32	3.5860000000000003	0.371635028961404
ENSG00000198336	q21.32	17	47200446	47223679	MYL4	17q21.32	3.586	0.37163502896140393
ENSG00000108439	q21.32	17	47941506	47949308	PNPO	17q21.32	3.586	0.37163502896140393
ENSG00000159210	q21.32	17	48929316	48944842	SNF8	17q21.32	3.5386	0.36619831393014857
ENSG00000167080	q21.32	17	49132460	49176840	B4GALNT2	17q21.32	3.5386	0.36619831393014857
ENSG00000213967	p12	19	23914876	23945159	ZNF726	19p12	3.713	0.38620175488902914
ENSG00000196172	p12	19	23739195	23758891	ZNF681	19p12	3.713	0.38620175488902914
ENSG00000283201	p12	19	23222755	23274221		19p12	3.713	0.38620175488902914
ENSG00000196081	p12	19	23221599	23250390	ZNF724	19p12	3.713	0.38620175488902914
ENSG00000269067	p12	19	22974883	23003176	ZNF728	19p12	3.713	0.38620175488902914
ENSG00000197020	p12	19	21722771	21767579	ZNF100	19p12	3.713	0.38620175488902914
ENSG00000197013	p12	19	21496682	21556270	ZNF429	19p12	3.713	0.38620175488902914
ENSG00000172687	p12	19	21358930	21379302	ZNF738	19p12	3.9240000000000004	0.41040316568217017
ENSG00000182141	p12	19	21291160	21329425	ZNF708	19p12	3.9240000000000004	0.41040316568217017
ENSG00000160352	p12	19	21082159	21125270	ZNF714	19p12	3.9240000000000004	0.41040316568217017
ENSG00000105750	p12	19	20923222	20950697	ZNF85	19p12	3.9240000000000004	0.41040316568217017
ENSG00000237440	p12	19	20535825	20565809	ZNF737	19p12	3.923513847385272	0.41034740464360525
ENSG00000256229	p12	19	20167214	20200488	ZNF486	19p12	3.7135000000000007	0.38625910420370485
ENSG00000104979	p13.13	19	13774456	13778773	C19orf53	19p13.13	4.697	0.49906520617078637
ENSG00000104957	p13.13	19	13731760	13763296	CCDC130	19p13.13	4.697	0.49906520617078637
ENSG00000132003	p13.13	19	13795460	13832230	ZSWIM4	19p13.13	4.697	0.49906520617078637
ENSG00000104915	p13.13	19	13144058	13150383	STX10	19p13.13	4.5677	0.484234673395653
ENSG00000173875	p13.13	19	12610918	12633840	ZNF791	19p13.13	4.565300000000001	0.48395939668520976
ENSG00000160888	p13.13	19	13150411	13154911	IER2	19p13.13	4.5677	0.484234673395653
ENSG00000283980	p13.13	19	12687998	12688422	GNG14	19p13.13	4.565300000000001	0.48395939668520976
ENSG00000284491	p13.13	19	12802031	12813581	THSD8	19p13.13	4.565300000000001	0.48395939668520976
ENSG00000132026	p13.13	19	12825478	12835428	RTBDN	19p13.13	4.565300000000001	0.48395939668520976
ENSG00000104774	p13.13	19	12646511	12666742	MAN2B1	19p13.13	4.565300000000001	0.48395939668520976
ENSG00000105612	p13.13	19	12875209	12881466	DNASE2	19p13.13	4.565300000000001	0.48395939668520976
ENSG00000179115	p13.13	19	12922479	12934037	FARSA	19p13.13	4.565300000000001	0.48395939668520976
ENSG00000179271	p13.13	19	12953119	12957223	GADD45GIP1	19p13.13	4.565300000000001	0.48395939668520976
ENSG00000105613	p13.13	19	12833951	12874952	MAST1	19p13.13	4.565300000000001	0.48395939668520976
ENSG00000161249	q13.12	19	35497220	35513658	DMKN	19q13.12	4.4966	0.47607960084876993
ENSG00000251247	q13.12	19	36850361	36913029	ZNF345	19q13.12	4.4624999999999995	0.4721683775878878
ENSG00000245680	q13.12	19	37181579	37218153	ZNF585B	19q13.12	4.4624999999999995	0.4721683775878878
ENSG00000180479	q13.12	19	37554782	37594792	ZNF571	19q13.12	4.4624999999999995	0.4721683775878878
ENSG00000196381	q13.12	19	37667751	37692315	ZNF781	19q13.12	4.4624999999999995	0.4721683775878878
ENSG00000266964	q13.12	19	35138808	35143109	FXYD1	19q13.12	4.2066	0.4428169983368699
ENSG00000126266	q13.12	19	35351552	35353862	FFAR1	19q13.12	5.4365	0.5838848425761313
ENSG00000105675	q13.12	19	35550031	35563658	ATP4A	19q13.12	4.4966	0.47607960084876993
ENSG00000126267	q13.12	19	35648323	35658782	COX6B1	19q13.12	4.4966	0.47607960084876993
ENSG00000249115	q13.12	19	35612735	35625355	HAUS5	19q13.12	4.4966	0.47607960084876993
ENSG00000105672	q13.12	19	35641745	35644871	ETV2	19q13.12	4.4966	0.47607960084876993
ENSG00000283758	q13.12	19	35586161	35587296	PMIS2	19q13.12	4.4966	0.47607960084876993
ENSG00000126246	q13.12	19	35738801	35742453	IGFLR1	19q13.12	4.4966	0.47607960084876993
ENSG00000167604	q13.12	19	35887653	35902303	NFKBID	19q13.12	4.4966	0.47607960084876993
ENSG00000011600	q13.12	19	35904401	35908295	TYROBP	19q13.12	4.4966	0.47607960084876993
ENSG00000126243	q13.12	19	35935358	35945767	LRFN3	19q13.12	4.4966	0.47607960084876993
ENSG00000105270	q13.12	19	36014660	36033343	CLIP3	19q13.12	4.4966	0.47607960084876993
ENSG00000161277	q13.12	19	36034984	36054739	THAP8	19q13.12	4.4966	0.47607960084876993
ENSG00000075702	q13.12	19	36054881	36105108	WDR62	19q13.12	4.4966	0.47607960084876993
ENSG00000105254	q13.12	19	36114289	36125947	TBCB	19q13.12	4.4966	0.47607960084876993
ENSG00000167635	q13.12	19	36214602	36238774	ZNF146	19q13.12	4.4966	0.47607960084876993
ENSG00000161298	q13.12	19	36604817	36634114	ZNF382	19q13.12	4.4624999999999995	0.4721683775878878
ENSG00000189042	q13.12	19	36687612	36727701	ZNF567	19q13.12	4.4624999999999995	0.4721683775878878
ENSG00000064886	p13.2	1	111200771	111243440	CHI3L2	1p13.2	3.326599999999999	0.34188220450765605
ENSG00000162777	p13.2	1	111185969	111204535	DENND2D	1p13.2	3.326599999999999	0.34188220450765605
ENSG00000085465	p13.2	1	111414319	111427735	OVGP1	1p13.2	3.326599999999999	0.34188220450765605
ENSG00000173947	p13.2	1	111346600	111353013	PIFO	1p13.2	3.326599999999999	0.34188220450765605
ENSG00000173660	p33	1	46303698	46316776	UQCRH	1p33	3.7809999999999997	0.3940012616849229
ENSG00000117480	p33	1	46394317	46413848	FAAH	1p33	3.7809999999999997	0.3940012616849229
ENSG00000197587	p33	1	46506996	46514226	DMBX1	1p33	3.7809999999999997	0.3940012616849229
ENSG00000162456	p33	1	46545644	46551527	KNCN	1p33	3.7809999999999993	0.39400126168492283
ENSG00000123472	p33	1	46632737	46673867	ATPAF1	1p33	3.7809999999999997	0.3940012616849229
ENSG00000186377	p33	1	47023669	47050751	CYP4X1	1p33	3.7422999999999993	0.3895624247290244
ENSG00000142973	p33	1	46757838	46819413	CYP4B1	1p33	3.7422999999999993	0.3895624247290244
ENSG00000123473	p33	1	47250139	47314147	STIL	1p33	3.7422999999999993	0.3895624247290244
ENSG00000186790	p33	1	47416285	47418052	FOXE3	1p33	3.7422999999999993	0.3895624247290244
ENSG00000269113	p33	1	47760528	47997385	TRABD2B	1p33	3.7422999999999993	0.3895624247290244
ENSG00000117834	p33	1	48222685	48248644	SLC5A9	1p33	3.7422999999999993	0.3895624247290244
ENSG00000186160	p33	1	47067231	47118318	CYP4Z1	1p33	3.7422999999999997	0.38956242472902447
ENSG00000121904	p35.1	1	33513999	34165842	CSMD2	1p35.1	4.404599999999999	0.46552732694844295
ENSG00000134686	p35.1	1	33323623	33431052	PHC2	1p35.1	4.404599999999999	0.46552732694844295
ENSG00000176256	p35.1	1	33860475	33864791	HMGB4	1p35.1	4.404599999999999	0.46552732694844295
ENSG00000142698	p35.1	1	34166883	34219131	C1orf94	1p35.1	4.404599999999999	0.46552732694844295
ENSG00000225828	p35.1	1	32361270	32364278	FAM229A	1p35.1	4.404599999999999	0.46552732694844295
ENSG00000162526	p35.1	1	32351521	32364312	TSSK3	1p35.1	4.404599999999999	0.46552732694844295
ENSG00000134684	p35.1	1	32775237	32818153	YARS	1p35.1	4.404599999999999	0.46552732694844295
ENSG00000116525	p35.1	1	33145399	33182059	TRIM62	1p35.1	4.404599999999999	0.46552732694844295
ENSG00000160094	p35.1	1	33256492	33300719	ZNF362	1p35.1	4.404599999999999	0.46552732694844295
ENSG00000116514	p35.1	1	32936445	32964685	RNF19B	1p35.1	4.404599999999999	0.46552732694844295
ENSG00000160097	p35.1	1	32862268	32872482	FNDC5	1p35.1	4.404599999999999	0.46552732694844295
ENSG00000176261	p35.1	1	32600172	32650903	ZBTB8OS	1p35.1	4.404599999999999	0.46552732694844295
ENSG00000184389	p35.1	1	33306766	33321098	A3GALT2	1p35.1	4.404599999999999	0.46552732694844295
ENSG00000159189	p36.12	1	22643633	22648110	C1QC	1p36.12	4.6652	0.4954177897574124
ENSG00000173369	p36.12	1	22652762	22661637	C1QB	1p36.12	4.6652	0.4954177897574124
ENSG00000004487	p36.12	1	23019443	23083689	KDM1A	1p36.12	4.6652	0.4954177897574124
ENSG00000125944	p36.12	1	23303771	23344336	HNRNPR	1p36.12	4.6652	0.4954177897574124
ENSG00000227868	p36.12	1	23010834	23015852	TEX46	1p36.12	4.6652	0.4954177897574124
ENSG00000088280	p36.12	1	23428563	23484568	ASAP3	1p36.12	4.6652	0.4954177897574124
ENSG00000158825	p36.12	1	20589086	20618903	CDA	1p36.12	4.6716	0.49615186098526126
ENSG00000117318	p36.12	1	23557926	23559501	ID3	1p36.12	4.6652	0.4954177897574124
ENSG00000244038	p36.12	1	20651767	20661544	DDOST	1p36.12	4.671599999999999	0.49615186098526115
ENSG00000189410	p36.12	1	20719731	20732837	SH2D5	1p36.12	4.6716	0.49615186098526126
ENSG00000075151	p36.12	1	20806292	21176888	EIF4G3	1p36.12	4.6716	0.49615186098526126
ENSG00000076864	p36.12	1	21596215	21669363	RAP1GAP	1p36.12	4.671599999999999	0.49615186098526115
ENSG00000219073	p36.12	1	21977022	21998642	CELA3B	1p36.12	4.6716	0.49615186098526126
ENSG00000184677	p36.12	1	22428838	22531157	ZBTB40	1p36.12	4.6652	0.4954177897574124
ENSG00000158828	p36.12	1	20633458	20651511	PINK1	1p36.12	4.671599999999999	0.49615186098526115
ENSG00000171621	p36.22	1	9292894	9369532	SPSB1	1p36.22	4.2078999999999995	0.44296610655502666
ENSG00000180758	p36.22	1	9100305	9129102	GPR157	1p36.22	4.2078999999999995	0.44296610655502666
ENSG00000049239	p36.22	1	9234775	9271337	H6PD	1p36.22	4.2078999999999995	0.44296610655502666
ENSG00000162444	p36.22	1	9997206	10016021	RBP7	1p36.22	4.2078999999999995	0.44296610655502666
ENSG00000171819	p36.22	1	11189355	11195981	ANGPTL7	1p36.22	4.1588	0.437334403853874
ENSG00000160049	p36.22	1	10456522	10472529	DFFA	1p36.22	4.1588	0.437334403853874
ENSG00000142655	p36.22	1	10472288	10630758	PEX14	1p36.22	4.1588	0.437334403853874
ENSG00000009724	p36.22	1	11026523	11047239	MASP2	1p36.22	4.1588	0.437334403853874
ENSG00000116649	p36.22	1	11054584	11060020	SRM	1p36.22	4.1588	0.437334403853874
ENSG00000204624	p36.22	1	11479155	11537551	DISP3	1p36.22	4.1588	0.437334403853874
ENSG00000116661	p36.22	1	11637018	11655785	FBXO2	1p36.22	4.1588	0.437334403853874
ENSG00000177674	p36.22	1	11736084	11754802	AGTRAP	1p36.22	4.1588	0.437334403853874
ENSG00000215910	p36.22	1	11761787	11789585	C1orf167	1p36.22	4.1588	0.437334403853874
ENSG00000142657	p36.22	1	10398592	10420511	PGD	1p36.22	4.1588	0.437334403853874
ENSG00000132879	p36.22	1	11654375	11663327	FBXO44	1p36.22	4.1588	0.437334403853874
ENSG00000157911	p36.32	1	2403964	2413797	PEX10	1p36.32	3.6243000000000003	0.3760279864655618
ENSG00000169598	p36.32	1	3857267	3885429	DFFB	1p36.32	3.4072000000000005	0.35112691403337737
ENSG00000130764	p36.32	1	3778559	3796498	LRRC47	1p36.32	3.4072000000000005	0.35112691403337737
ENSG00000158109	p36.32	1	3625015	3630127	TPRG1L	1p36.32	3.4072000000000005	0.35112691403337737
ENSG00000157873	p36.32	1	2555639	2565382	TNFRSF14	1p36.32	3.4072	0.3511269140333773
ENSG00000116218	q25.2	1	179550539	179575952	NPHS2	1q25.2	4.7833	0.5089636978838104
ENSG00000162779	q25.2	1	179365720	179554735	AXDND1	1q25.2	4.7833	0.5089636978838104
ENSG00000057252	q25.2	1	179293714	179358680	SOAT1	1q25.2	4.7833	0.5089636978838104
ENSG00000143322	q25.2	1	179099330	179229684	ABL2	1q25.2	4.809599016499664	0.5119801590296112
ENSG00000116199	q25.2	1	179025804	179076567	FAM20B	1q25.2	4.6875	0.49797556919194824
ENSG00000240021	q25.2	1	178513109	178548602	TEX35	1q25.2	4.6875	0.49797556919194824
ENSG00000188585	q25.2	1	178479247	178499634	CLEC20A	1q25.2	4.6875	0.49797556919194824
ENSG00000075391	q25.2	1	178094141	178484147	RASAL2	1q25.2	4.6875	0.49797556919194824
ENSG00000116703	q31.1	1	186443566	186461114	PDC	1q31.1	4.7578	0.5060388828353501
ENSG00000157181	q31.1	1	186375838	186421378	ODR4	1q31.1	4.7578	0.5060388828353501
ENSG00000116690	q31.1	1	186296279	186314562	PRG4	1q31.1	4.7578	0.5060388828353501
ENSG00000262180	q31.1	1	186401046	186401180	OCLM	1q31.1	4.7578	0.5060388828353501
ENSG00000125813	p11.22	20	21705659	21718486	PAX1	20p11.22	3.1814999999999998	0.325239433388771
ENSG00000183798	q12	20	41359962	41366818	EMILIN3	20q12	3.9675	0.4153925560589551
ENSG00000124181	q12	20	41136960	41196801	PLCG1	20q12	3.9675	0.4153925560589551
ENSG00000100218	q11.23	22	23059415	23145021	RSPH14	22q11.23	4.840150000000002	0.5154843149624365
ENSG00000159496	q11.23	22	23688136	23699176	RGL4	22q11.23	4.618950000000001	0.4901129781499112
ENSG00000128218	q11.23	22	23752743	23754425	VPREB3	22q11.23	4.618950000000001	0.4901129781499112
ENSG00000250479	q11.23	22	23765834	23768443	CHCHD10	22q11.23	4.618950000000001	0.4901129781499112
ENSG00000099984	q11.23	22	23980058	23983915	GSTT2	22q11.23	4.752000000000002	0.5053736307851124
ENSG00000276950	q11.23	22	23998401	24005453	GSTT4	22q11.23	6.356822201227321	0.6894445376185493
ENSG00000099991	q11.23	22	24011192	24178628	CABIN1	22q11.23	6.291200000000001	0.6819177610827553
ENSG00000099998	q11.23	22	24219654	24245142	GGT5	22q11.23	6.291200000000001	0.6819177610827553
ENSG00000128271	q11.23	22	24417879	24442357	ADORA2A	22q11.23	6.291200000000001	0.6819177610827553
ENSG00000100024	q11.23	22	24494107	24528390	UPB1	22q11.23	6.291200000000001	0.6819177610827553
ENSG00000178026	q11.23	22	24585620	24593208	LRRC75B	22q11.23	6.291200000000001	0.6819177610827553
ENSG00000184571	q11.23	22	24719034	24774720	PIWIL3	22q11.23	6.42825675045917	0.697637982503776
ENSG00000206069	q11.23	22	24934954	24946695	TMEM211	22q11.23	7.193200000000002	0.7853759247576995
ENSG00000197077	q11.23	22	24952730	25197448	KIAA1671	22q11.23	8.221800000000002	0.9033549349085283
ENSG00000244752	q11.23	22	25212564	25231870	CRYBB2	22q11.23	7.193200000000002	0.7853759247576995
ENSG00000204569	p21.33	6	30600413	30618612	PPP1R10	6p21.33	3.3730999999999995	0.34721569077249526
ENSG00000204348	p21.33	6	31969810	31972290	DXO	6p21.33	4.308999999999999	0.45456213798245104
ENSG00000243649	p21.33	6	31945650	31952084	CFB	6p21.33	4.308999999999999	0.45456213798245104
ENSG00000204371	p21.33	6	31879759	31897687	EHMT2	6p21.33	4.308999999999999	0.45456213798245104
ENSG00000204386	p21.33	6	31857659	31862822	NEU1	6p21.33	4.308999999999999	0.45456213798245104
ENSG00000204388	p21.33	6	31827738	31830254	HSPA1B	6p21.33	4.308999999999999	0.45456213798245104
ENSG00000204390	p21.33	6	31809619	31815283	HSPA1L	6p21.33	4.308999999999999	0.45456213798245104
ENSG00000204394	p21.33	6	31777518	31795752	VARS	6p21.33	4.308999999999999	0.45456213798245104
ENSG00000204396	p21.33	6	31765590	31777328	VWA7	6p21.33	4.308999999999999	0.45456213798245104
ENSG00000213719	p21.33	6	31730581	31739763	CLIC1	6p21.33	4.308999999999999	0.45456213798245104
ENSG00000213722	p21.33	6	31727038	31730617	DDAH2	6p21.33	4.308999999999999	0.45456213798245104
ENSG00000204420	p21.33	6	31718594	31726714	MPIG6B	6p21.33	4.308999999999999	0.45456213798245104
ENSG00000250641	p21.33	6	31706904	31717918		6p21.33	4.308999999999999	0.45456213798245104
ENSG00000204424	p21.33	6	31706885	31710595	LY6G6F	6p21.33	4.308999999999999	0.45456213798245104
ENSG00000204428	p21.33	6	31676684	31684040	LY6G5C	6p21.33	4.308999999999999	0.45456213798245104
ENSG00000204590	p21.33	6	30541377	30557174	GNL1	6p21.33	3.3730999999999995	0.34721569077249526
ENSG00000263020	p21.33	6	31666102	31673546		6p21.33	4.308999999999999	0.45456213798245104
ENSG00000227507	p21.33	6	31580525	31582522	LTB	6p21.33	4.023599999999999	0.4218271491655674
ENSG00000232810	p21.33	6	31575565	31578336	TNF	6p21.33	4.023599999999999	0.4218271491655674
ENSG00000213760	p21.33	6	31544462	31548427	ATP6V1G2	6p21.33	4.062599999999999	0.4263003957102712
ENSG00000204511	p21.33	6	31528962	31530232	MCCD1	6p21.33	4.062599999999999	0.4263003957102712
ENSG00000204531	p21.33	6	31164337	31180731	POU5F1	6p21.33	3.3754999999999993	0.3474909674829385
ENSG00000137310	p21.33	6	31158547	31167159	TCF19	6p21.33	3.3754999999999993	0.3474909674829385
ENSG00000213780	p21.33	6	30908207	30914106	GTF2H4	6p21.33	3.3730999999999995	0.34721569077249526
ENSG00000137312	p21.33	6	30727709	30742732	FLOT1	6p21.33	3.3730999999999995	0.34721569077249526
ENSG00000196230	p21.33	6	30720352	30725426	TUBB	6p21.33	3.3730999999999995	0.34721569077249526
ENSG00000137337	p21.33	6	30699807	30717447	MDC1	6p21.33	3.3730999999999995	0.34721569077249526
ENSG00000137404	p21.33	6	30688047	30691420	NRM	6p21.33	3.3730999999999995	0.34721569077249526
ENSG00000146112	p21.33	6	30676389	30687895	PPP1R18	6p21.33	3.3730999999999995	0.34721569077249526
ENSG00000204560	p21.33	6	30653119	30673006	DHX16	6p21.33	3.3730999999999995	0.34721569077249526
ENSG00000137343	p21.33	6	30626842	30646823	ATAT1	6p21.33	3.3730999999999995	0.34721569077249526
ENSG00000204472	p21.33	6	31615217	31617021	AIF1	6p21.33	4.308999999999999	0.45456213798245104
ENSG00000176269	p23.3	8	166049	167043	OR4F21	8p23.3	9.0644	1.0
