## Supplementary Signatures for "Signatures of Discriminative Copy Number Aberrations in 31 Cancer Subtypes": ovary_Mucinous cystadenoma_del_genes.tsv

gene_id	name	chr	start	end	symbol	band	cnv	cnv_scaled
ENSG00000182512	q32.13	14	95533503	95544724	GLRX5	14q32.13	-6.5086	-0.7068532431037451
ENSG00000100665	q32.13	14	94561442	94569913	SERPINA4	14q32.13	-6.3043000000000005	-0.6834203131272584
ENSG00000186910	q32.13	14	94442464	94452800	SERPINA11	14q32.13	-6.3043000000000005	-0.6834203131272584
ENSG00000197249	q32.13	14	94376747	94390693	SERPINA1	14q32.13	-6.3043000000000005	-0.6834203131272584
ENSG00000103342	p13.13	16	11868128	11916082	GSPT1	16p13.13	-6.5100999999999996	-0.7070252910477721
ENSG00000171490	p13.13	16	11833850	11851580	RSL1D1	16p13.13	-6.5100999999999996	-0.7070252910477721
ENSG00000163110	q22.3	4	94451857	94668227	PDLIM5	4q22.3	-3.045300000000001	-0.3096174800711133
ENSG00000138696	q22.3	4	94757955	95158448	BMPR1B	4q22.3	-3.0453	-0.30961748007111317
ENSG00000168785	q23	4	98470367	98658611	TSPAN5	4q23	-3.3186999999999998	-0.3409760853357802
ENSG00000151247	q23	4	98871684	98930637	EIF4E	4q23	-3.3186999999999998	-0.3409760853357802
ENSG00000172955	q23	4	99202638	99219537	ADH6	4q23	-3.3186999999999998	-0.3409760853357802
ENSG00000138823	q23	4	99563761	99623999	MTTP	4q23	-3.3186999999999998	-0.3409760853357802
ENSG00000196616	q23	4	99304971	99352760	ADH1B	4q23	-3.3186999999999998	-0.3409760853357802
ENSG00000164366	p15.33	5	196868	218153	CCDC127	5p15.33	-4.2303	-0.4455353558524976
ENSG00000171421	p15.33	5	1798385	1801366	MRPL36	5p15.33	-3.9296000000000006	-0.41104547800653796
ENSG00000164362	p15.33	5	1253147	1295047	TERT	5p15.33	-4.0508000000000015	-0.4249469518839252
ENSG00000113504	p15.33	5	1050384	1112063	SLC12A7	5p15.33	-4.0649	-0.42656420255777944
ENSG00000286094	p15.33	5	716808	766919		5p15.33	-4.156	-0.4370132476916901
ENSG00000112877	p15.33	5	612340	667168	CEP72	5p15.33	-4.2303	-0.4455353558524976
ENSG00000066230	p15.33	5	470456	524449	SLC9A3	5p15.33	-4.2303	-0.4455353558524976
ENSG00000049656	p15.33	5	1317752	1345099	CLPTM1L	5p15.33	-4.1121	-0.43197797786316455
ENSG00000107362	q21.13	9	71862452	71910931	ABHD17B	9q21.13	-3.2347	-0.3313414004702644
ENSG00000119125	q21.13	9	72114595	72257193	GDA	9q21.13	-3.2347	-0.3313414004702644
ENSG00000165092	q21.13	9	72900671	73080442	ALDH1A1	9q21.13	-3.2347	-0.3313414004702644
ENSG00000135002	q21.13	9	76385526	76394517	RFK	9q21.13	-3.1794	-0.3249985662671331
ENSG00000187210	q21.13	9	76419850	76651203	GCNT1	9q21.13	-3.1794	-0.3249985662671331
ENSG00000198963	q21.13	9	74497335	74693177	RORB	9q21.13	-3.2815	-0.33670929632390895
ENSG00000187764	q22.2	9	89360787	89498130	SEMA4D	9q22.2	-3.1621999999999995	-0.3230257498422893
ENSG00000165023	q22.2	9	90609832	90642862	DIRAS2	9q22.2	-3.1621999999999995	-0.3230257498422893
ENSG00000078725	q33.1	9	119153458	119369435	BRINP1	9q33.1	-3.359199999999999	-0.345621379824511
