## Supplementary Signatures for "Signatures of Discriminative Copy Number Aberrations in 31 Cancer Subtypes": prostate_Adenocarcinoma_amp_genes.tsv

gene_id	name	chr	start	end	symbol	band	cnv	cnv_scaled
ENSG00000114805	q25.31	3	155375580	155745067	PLCH1	3q25.31	101.42678119560627	0.324224296722867
ENSG00000163655	q25.31	3	155870650	155944020	GMPS	3q25.31	102.30720000000005	0.3274473059856863
ENSG00000169282	q25.31	3	156037701	156539138	KCNAB1	3q25.31	101.58002950683651	0.32478530328490496
ENSG00000197980	q25.31	3	156825481	157046129	LEKR1	3q25.31	101.47317901621955	0.3243941483944407
ENSG00000171109	q26.33	3	179347709	179394936	MFN1	3q26.33	109.65118111135718	0.3543319193421355
ENSG00000114450	q26.33	3	179396088	179451476	GNB4	3q26.33	109.18000000000006	0.35260703445917896
ENSG00000114757	q26.33	3	179794958	180037053	PEX5L	3q26.33	104.59092607439783	0.33580749803836984
ENSG00000163728	q26.33	3	180602163	180617828	TTC14	3q26.33	101.20390000000006	0.3234083803040422
ENSG00000205981	q26.33	3	180983709	180989774	DNAJC19	3q26.33	100.41480000000006	0.3205196680268868
ENSG00000058063	q26.33	3	182793503	182921629	ATP11B	3q26.33	101.3158377342904	0.3238181584149551
ENSG00000164500	p12.2	7	50096036	50159830	SPATA48	7p12.2	129.95948492866893	0.42867591448250864
ENSG00000122642	p14.3	7	32957404	33006930	FKBP9	7p14.3	145.7302999999999	0.4864092145931407
ENSG00000105778	p14.3	7	32495426	32588726	AVL9	7p14.3	145.5702744752727	0.48582339822267095
ENSG00000154678	p14.3	7	31751179	32428131	PDE1C	7p14.3	146.8478264103122	0.4905002198668885
ENSG00000106341	p14.3	7	31687215	31708455	PPP1R17	7p14.3	146.15245615245516	0.48795463045991827
ENSG00000106100	p14.3	7	30424527	30478784	NOD1	7p14.3	147.6210499999998	0.4933308122842206
ENSG00000078549	p14.3	7	31052461	31111479	ADCYAP1R1	7p14.3	148.54304999999985	0.496706040670404
ENSG00000106128	p14.3	7	30938669	30993254	GHRHR	7p14.3	148.54304999999985	0.496706040670404
ENSG00000240583	p14.3	7	30911694	30925517	AQP1	7p14.3	148.82764999999986	0.49774789533277686
ENSG00000136193	p14.3	7	29920104	29990289	SCRN1	7p14.3	146.77604123900505	0.4902374309862998
ENSG00000180347	p14.3	7	31514071	31658720	ITPRID1	7p14.3	146.23870187374493	0.48827035606369706
ENSG00000127980	q21.2	7	92487020	92528520	PEX1	7q21.2	143.5537584854796	0.4784414003810852
ENSG00000004766	q21.2	7	93232340	93361123	VPS50	7q21.2	141.57189999999983	0.4711862756331574
ENSG00000001631	q21.2	7	92198969	92246166	KRIT1	7q21.2	143.9400893639343	0.47985566821993497
ENSG00000001630	q21.2	7	92112153	92134803	CYP51A1	7q21.2	144.6713363473589	0.48253259400709936
ENSG00000127989	q21.2	7	91692008	91880702	MTERF1	7q21.2	153.05897319752575	0.5132377892236717
ENSG00000240720	q21.2	7	92141643	92179531	LRRD1	7q21.2	143.87689999999986	0.47962434659861564
ENSG00000005483	q22.3	7	105014190	105115019	KMT2E	7q22.3	136.1663999999999	0.4513979925078718
ENSG00000091127	q22.3	7	105439661	105522271	PUS7	7q22.3	136.51874949206677	0.45268786236414227
ENSG00000146776	q22.3	7	105605067	105876604	ATXN7L1	7q22.3	140.59993471931136	0.46762813593059316
ENSG00000105835	q22.3	7	106248298	106286326	NAMPT	7q22.3	141.2026999999998	0.46983471997135806
ENSG00000005249	q22.3	7	107044705	107161811	PRKAR2B	7q22.3	134.17945699282456	0.44412425450402526
ENSG00000164597	q22.3	7	107201555	107564514	COG5	7q22.3	132.71236569528142	0.4387535731671598
ENSG00000091140	q31.1	7	107891162	107931730	DLD	7q31.1	133.02839999999986	0.43991050153624156
ENSG00000198839	q31.1	7	112206695	112343934	ZNF277	7q31.1	130.54901600737674	0.43083405117599216
ENSG00000173114	q31.1	7	111091006	111125454	LRRN3	7q31.1	131.49459999999996	0.4342956150951054
ENSG00000091138	q31.1	7	107765467	107803225	SLC26A3	7q31.1	133.7013621032192	0.44237405988072254
ENSG00000091136	q31.1	7	107923799	108003187	LAMB1	7q31.1	131.95256479798653	0.43597211811683745
ENSG00000091128	q31.1	7	108023548	108130361	LAMB4	7q31.1	130.67838254377503	0.4313076320934257
ENSG00000154438	q31.2	7	117363222	117428123	ASZ1	7q31.2	128.62359999999995	0.42378554926350875
ENSG00000105967	q31.2	7	115935148	116159896	TFEC	7q31.2	128.97310108409724	0.4250649917581367
ENSG00000105989	q31.2	7	117275451	117323152	WNT2	7q31.2	128.48409999999996	0.4232748720836036
ENSG00000001626	q31.2	7	117465784	117715971	CFTR	7q31.2	128.86776200787625	0.4246793698056037
ENSG00000106477	q32.2	7	130393771	130442433	CEP41	7q32.2	130.53949999999995	0.4307992152777045
ENSG00000165120	q32.2	7	130206344	130216844	SSMEM1	7q32.2	130.48689999999993	0.43060665886434946
ENSG00000091704	q32.2	7	130380339	130388114	CPA1	7q32.2	130.53949999999995	0.4307992152777045
ENSG00000186591	q32.2	7	129830732	129952960	UBE2H	7q32.2	131.04056261271856	0.4326334894140418
ENSG00000128607	q32.2	7	130070534	130135705	KLHDC10	7q32.2	130.78523351968315	0.43169878876042833
ENSG00000106617	q36.1	7	151556124	151877125	PRKAG2	7q36.1	129.9804824883573	0.42875278168370257
ENSG00000133627	q36.1	7	152759749	152855378	ACTR3B	7q36.1	122.99026655114483	0.4031632206676179
ENSG00000106648	q36.1	7	151956379	152019929	GALNTL5	7q36.1	127.07243047973108	0.4181070770329298
ENSG00000082014	q36.1	7	151238764	151277896	SMARCD3	7q36.1	132.92199999999994	0.4395209957875543
ENSG00000033100	q36.1	7	151232489	151238827	CHPF2	7q36.1	132.92199999999994	0.4395209957875543
ENSG00000164900	q36.1	7	151148589	151174745	GBX1	7q36.1	132.47989999999996	0.4379025701156112
ENSG00000164896	q36.1	7	151076593	151080866	FASTK	7q36.1	132.57339999999994	0.43824485195303853
ENSG00000164885	q36.1	7	151053815	151057897	CDK5	7q36.1	132.57339999999996	0.43824485195303864
ENSG00000197150	q36.1	7	151028422	151047782	ABCB8	7q36.1	132.57339999999994	0.43824485195303853
ENSG00000002933	q36.1	7	150800403	150805118	TMEM176A	7q36.1	132.0831	0.43644997724832557
ENSG00000106565	q36.1	7	150791285	150801360	TMEM176B	7q36.1	132.0831	0.43644997724832557
ENSG00000285292	q36.1	7	151207837	151227166	ABCF2	7q36.1	132.92199999999994	0.4395209957875543
ENSG00000133574	q36.1	7	150567369	150573953	GIMAP4	7q36.1	130.64503476783693	0.4311855536119047
ENSG00000214022	q36.1	7	150368189	150374044	REPIN1	7q36.1	131.3407	0.4337322228514682
ENSG00000106538	q36.1	7	150338317	150341662	RARRES2	7q36.1	131.3407	0.4337322228514682
ENSG00000106479	q36.1	7	149838375	149867479	ZNF862	7q36.1	135.3946999999999	0.44857297759939285
ENSG00000197558	q36.1	7	149776042	149833979	SSPO	7q36.1	135.4722999999999	0.4488570532206161
ENSG00000133619	q36.1	7	149714781	149734575	KRBA1	7q36.1	134.234716470775	0.44432654664999494
ENSG00000196329	q36.1	7	150722253	150750033	GIMAP5	7q36.1	131.6501	0.4348648645680464
ENSG00000204947	q36.1	7	149102784	149126324	ZNF425	7q36.1	134.8714999999999	0.4466576636171249
ENSG00000197362	q36.1	7	149069641	149090782	ZNF786	7q36.1	134.8714999999999	0.4466576636171249
ENSG00000155660	q36.1	7	149003062	149028662	PDIA4	7q36.1	138.78299999999982	0.4609767588802003
ENSG00000055130	q36.1	7	148697914	148801110	CUL1	7q36.1	134.24601138816777	0.4443678947257039
ENSG00000170279	q36.1	7	148590766	148615860	C7orf33	7q36.1	134.32647930858735	0.4446624691391283
ENSG00000253729	q11.21	8	47773108	47960183	PRKDC	8q11.21	186.77225781926546	0.6366543133524903
ENSG00000221869	q11.21	8	47736913	47738164	CEBPD	8q11.21	178.67259999999973	0.6070033426475481
ENSG00000147509	q11.23	8	53851795	53959303	RGS20	8q11.23	197.4680885147935	0.6758092714624212
ENSG00000164736	q11.23	8	54457935	54460892	SOX17	8q11.23	196.79009999999988	0.6733273125897122
ENSG00000104237	q11.23	8	54509422	54871720	RP1	8q11.23	198.07076754309273	0.6780155397531727
ENSG00000104447	q23.3	8	115408496	115809673	TRPS1	8q23.3	254.49513312278518	0.8845720694461863
ENSG00000153317	q24.22	8	130052104	130443674	ASAP1	8q24.22	259.52142540506236	0.9029721609737305
ENSG00000165071	q24.22	8	132685007	132760712	TMEM71	8q24.22	257.77606708460206	0.8965828085363349
ENSG00000129292	q24.22	8	132775358	132848807	PHF20L1	8q24.22	259.27585703507714	0.9020731920657881
ENSG00000155926	q24.22	8	133036728	133102912	SLA	8q24.22	257.0649705740101	0.8939796489616431
ENSG00000104415	q24.22	8	133191039	133231690	CCN4	8q24.22	255.92519999999968	0.8898072129582414
ENSG00000131773	q24.23	8	135457456	135656722	KHDRBS3	8q24.23	245.62773246979793	0.8521105701016934
ENSG00000147724	q24.23	8	138130023	138497261	FAM135B	8q24.23	244.1545946007157	0.8467177536673249
ENSG00000148300	q34.2	9	133406059	133418096	REXO4	9q34.2	106.71619999999992	0.3435876334853408
ENSG00000160323	q34.2	9	133414358	133459402	ADAMTS13	9q34.2	106.73379999999992	0.34365206300768014
ENSG00000148303	q34.2	9	133348218	133351426	RPL7A	9q34.2	106.7334999999999	0.3436509647771856
ENSG00000187616	q34.2	9	133514586	133528612	MYMK	9q34.2	104.89459999999993	0.33691917792322434
ENSG00000171102	q34.2	9	133205277	133209250	OBP2B	9q34.2	105.13249999999991	0.3377900747052991
ENSG00000148288	q34.2	9	133152948	133163933	GBGT1	9q34.2	105.71399999999991	0.339918811480316
ENSG00000175164	q34.2	9	133250401	133276024	ABO	9q34.2	105.3484999999999	0.33858080066128127
ENSG00000123453	q34.2	9	133663560	133739955	SARDH	9q34.2	104.22159999999991	0.3344554808474094
