## Supplementary Signatures for "Signatures of Discriminative Copy Number Aberrations in 31 Cancer Subtypes": prostate_Adenocarcinoma_del_genes.tsv

gene_id	name	chr	start	end	symbol	band	cnv	cnv_scaled
ENSG00000148498	p11.21	10	34109560	34815325	PARD3	10p11.21	-116.57775422188533	-0.3796884987148341
ENSG00000175395	p11.21	10	37949573	37976647	ZNF25	10p11.21	-109.01752636435234	-0.3520122561218204
ENSG00000108100	p11.21	10	35247025	35572669	CCNY	10p11.21	-107.16348447794883	-0.3452250383298878
ENSG00000072401	q21.1	10	58334979	58370751	UBE2D1	10q21.1	-120.36009999999997	-0.39353479029471794
ENSG00000151151	q21.1	10	58191517	58267894	IPMK	10q21.1	-122.24139999999997	-0.4004217937252239
ENSG00000107984	q21.1	10	52314281	52318042	DKK1	10q21.1	-113.33799999999992	-0.3678285091118356
ENSG00000196932	q21.2	10	61406642	61453381	TMEM26	10q21.2	-125.74589999999996	-0.4132509562842035
ENSG00000170312	q21.2	10	60778331	60794852	CDK1	10q21.2	-126.06239999999997	-0.4144095894558163
ENSG00000227877	q21.2	10	59736692	59756041	MRLN	10q21.2	-124.50679999999996	-0.4087148982654185
ENSG00000183346	q21.2	10	61662961	61766766	CABCOCO1	10q21.2	-121.11219999999997	-0.3962880541442282
ENSG00000151150	q21.2	10	60026298	60733490	ANK3	10q21.2	-131.62299567124055	-0.43476564190013167
ENSG00000285551	q21.2	10	62520448	62672011		10q21.2	-126.23269618467774	-0.41503300433280443
ENSG00000180628	q23.32	10	91163012	91284337	PCGF5	10q23.32	-227.6419869778451	-0.7862689228879122
ENSG00000119986	q24.2	10	97677424	97687241	AVPI1	10q24.2	-197.7384	-0.6767988191825735
ENSG00000166024	q24.2	10	98134624	98244897	R3HCC1L	10q24.2	-205.31348132836138	-0.7045294368909595
ENSG00000138131	q24.2	10	98247690	98268194	LOXL4	10q24.2	-204.29505099687395	-0.7008011994026879
ENSG00000119946	q24.2	10	99329356	99394330	CNNM1	10q24.2	-211.15376465776464	-0.7259093610522985
ENSG00000119919	q24.2	10	99532942	99536524	NKX2-3	10q24.2	-220.92370000000003	-0.7616748307901378
ENSG00000119929	q24.2	10	99702558	99756134	CUTC	10q24.2	-236.96615958770906	-0.8204025585391974
ENSG00000014919	q24.2	10	99711844	99732100	COX15	10q24.2	-236.8502562872928	-0.8199782634094608
ENSG00000107554	q24.2	10	99875577	100009947	DNMBP	10q24.2	-236.08598685601947	-0.8171804500915368
ENSG00000155252	q24.2	10	97640686	97676434	PI4K2A	10q24.2	-197.3285100231108	-0.675298306942651
ENSG00000241935	q24.2	10	97584323	97612802	HOGA1	10q24.2	-189.0289772323883	-0.6449156402752919
ENSG00000121361	p12.1	12	21764955	21775600	KCNJ8	12p12.1	-169.4121999999999	-0.5731031637458011
ENSG00000139163	p12.1	12	22625075	22690665	ETNK1	12p12.1	-162.66005914289684	-0.5483851404395084
ENSG00000060982	p12.1	12	24810024	24949101	BCAT1	12p12.1	-158.87086674647858	-0.5345137849762757
ENSG00000123094	p12.1	12	25959029	26079892	RASSF8	12p12.1	-144.5561671336821	-0.48211098619883863
ENSG00000123095	p12.1	12	26120030	26125037	BHLHE41	12p12.1	-140.09589999999994	-0.4657829816006128
ENSG00000004700	p12.1	12	21468910	21501669	RECQL	12p12.1	-167.3107013414385	-0.5654100640430869
ENSG00000111713	p12.1	12	21536107	21604847	GYS2	12p12.1	-167.24452585310527	-0.5651678109121847
ENSG00000108379	q21.32	17	46762506	46833154	WNT3	17q21.32	-108.37071770272463	-0.34964443946763923
ENSG00000177426	p11.31	18	3411608	3459978	TGIF1	18p11.31	-141.48058942116216	-0.47085200875934863
ENSG00000198081	p11.31	18	5289019	5297053	ZBTB14	18p11.31	-136.23329999999993	-0.4516428979081275
ENSG00000088756	p11.31	18	6729718	6915716	ARHGAP28	18p11.31	-137.50145761954158	-0.4562853291398321
ENSG00000074657	q21.32	18	58862600	58986480	ZNF532	18q21.32	-280.00979999999964	-0.9779753535112444
ENSG00000166603	q21.32	18	60371062	60372775	MC4R	18q21.32	-286.0261999999996	-1.0
ENSG00000183287	q21.32	18	59430939	59697662	CCBE1	18q21.32	-283.24718861726285	-0.9898266831837966
ENSG00000168214	p15.2	4	26163455	26435131	RBPJ	4p15.2	-168.67331707250304	-0.570398284536524
ENSG00000168228	p15.2	4	25312774	25370383	ZCCHC4	4p15.2	-166.58999999999997	-0.5627717434079638
ENSG00000153012	p15.2	4	24998847	25030946	LGI2	4p15.2	-145.6891752524444	-0.4862586664203381
ENSG00000138696	q22.3	4	94757955	95158448	BMPR1B	4q22.3	-130.51045653768296	-0.4306928938911043
ENSG00000163110	q22.3	4	94451857	94668227	PDLIM5	4q22.3	-135.09643484976243	-0.4474810979880146
ENSG00000138823	q23	4	99563761	99623999	MTTP	4q23	-127.16579999999996	-0.4184488812142919
ENSG00000196616	q23	4	99304971	99352760	ADH1B	4q23	-129.13299999999995	-0.4256503446430334
ENSG00000172955	q23	4	99202638	99219537	ADH6	4q23	-129.09809999999996	-0.42552258382884933
ENSG00000151247	q23	4	98871684	98930637	EIF4E	4q23	-129.09809999999996	-0.42552258382884933
ENSG00000168785	q23	4	98470367	98658611	TSPAN5	4q23	-129.42239999999998	-0.4267097709933171
