## Supplementary Signatures for "Signatures of Discriminative Copy Number Aberrations in 31 Cancer Subtypes": skin_Melanoma_amp_genes.tsv

gene_id	name	chr	start	end	symbol	band	cnv	cnv_scaled
ENSG00000075391	q25.2	1	178094141	178484147	RASAL2	1q25.2	333.78311307032646	0.3722941473267688
ENSG00000188585	q25.2	1	178479247	178499634	CLEC20A	1q25.2	332.81892042771005	0.37118266831012825
ENSG00000240021	q25.2	1	178513109	178548602	TEX35	1q25.2	332.8951024317407	0.3712704875852224
ENSG00000116199	q25.2	1	179025804	179076567	FAM20B	1q25.2	330.12461363071	0.3680767895293783
ENSG00000143322	q25.2	1	179099330	179229684	ABL2	1q25.2	332.2318530995681	0.37050592282614037
ENSG00000057252	q25.2	1	179293714	179358680	SOAT1	1q25.2	333.2962000000001	0.3717328552813045
ENSG00000162779	q25.2	1	179365720	179554735	AXDND1	1q25.2	333.8886487116416	0.37241580418831793
ENSG00000116218	q25.2	1	179550539	179575952	NPHS2	1q25.2	331.2127619718311	0.369331159242122
ENSG00000116703	q31.1	1	186443566	186461114	PDC	1q31.1	333.6237303452451	0.37211041790723887
ENSG00000262180	q31.1	1	186401046	186401180	OCLM	1q31.1	334.4300999999998	0.37303996550105106
ENSG00000116690	q31.1	1	186296279	186314562	PRG4	1q31.1	335.96109999999993	0.37480483519540925
ENSG00000157181	q31.1	1	186375838	186421378	ODR4	1q31.1	334.406174553225	0.37301238529469133
ENSG00000125813	p11.22	20	21705659	21718486	PAX1	20p11.22	348.69920000000025	0.3894887585485785
ENSG00000089048	p12.1	20	13714322	13784886	ESF1	20p12.1	339.810688646671	0.3792424722550137
ENSG00000125864	p12.1	20	17493905	17569220	BFSP1	20p12.1	349.8349821038741	0.39079803837517624
ENSG00000125844	p12.1	20	17613678	17682295	RRBP1	20p12.1	353.78648371550537	0.3953531562338143
ENSG00000101230	p12.1	20	13221274	13300651	ISM1	20p12.1	338.4738082407579	0.3777013751202148
ENSG00000124181	q12	20	41136960	41196801	PLCG1	20q12	470.529696556823	0.5299296149964708
ENSG00000183798	q12	20	41359962	41366818	EMILIN3	20q12	451.5062999999996	0.5080002772649934
ENSG00000159496	q11.23	22	23688136	23699176	RGL4	22q11.23	325.39219999999983	0.36262147052349514
ENSG00000100218	q11.23	22	23059415	23145021	RSPH14	22q11.23	320.3604999999999	0.35682114730919007
ENSG00000128218	q11.23	22	23752743	23754425	VPREB3	22q11.23	322.8057999999998	0.35963998196863717
ENSG00000128271	q11.23	22	24417879	24442357	ADORA2A	22q11.23	327.99230000000006	0.36561875183786524
ENSG00000099984	q11.23	22	23980058	23983915	GSTT2	22q11.23	320.87909999999994	0.35741896665830447
ENSG00000276950	q11.23	22	23998401	24005453	GSTT4	22q11.23	322.27179003203355	0.35902439868388947
ENSG00000099991	q11.23	22	24011192	24178628	CABIN1	22q11.23	327.21436357904224	0.36472198082970997
ENSG00000099998	q11.23	22	24219654	24245142	GGT5	22q11.23	325.9562302660035	0.3632716598919932
ENSG00000100024	q11.23	22	24494107	24528390	UPB1	22q11.23	328.6772000000001	0.36640827453784297
ENSG00000178026	q11.23	22	24585620	24593208	LRRC75B	22q11.23	326.9134000000001	0.36437504320739966
ENSG00000184571	q11.23	22	24719034	24774720	PIWIL3	22q11.23	327.1743292379545	0.36467583099605916
ENSG00000206069	q11.23	22	24934954	24946695	TMEM211	22q11.23	325.7902182404046	0.36308028850539725
ENSG00000250479	q11.23	22	23765834	23768443	CHCHD10	22q11.23	322.8057999999998	0.35963998196863717
ENSG00000197077	q11.23	22	24952730	25197448	KIAA1671	22q11.23	328.6952881768144	0.3664291257952471
ENSG00000244752	q11.23	22	25212564	25231870	CRYBB2	22q11.23	323.89683113781814	0.36089767484305685
ENSG00000213722	p21.33	6	31727038	31730617	DDAH2	6p21.33	366.67789999999985	0.41021381587970424
ENSG00000204590	p21.33	6	30541377	30557174	GNL1	6p21.33	369.51179999999977	0.41348061158632804
ENSG00000204569	p21.33	6	30600413	30618612	PPP1R10	6p21.33	375.2037999999997	0.4200420996988595
ENSG00000137343	p21.33	6	30626842	30646823	ATAT1	6p21.33	375.2037999999997	0.4200420996988595
ENSG00000204560	p21.33	6	30653119	30673006	DHX16	6p21.33	375.2037999999997	0.4200420996988595
ENSG00000146112	p21.33	6	30676389	30687895	PPP1R18	6p21.33	375.3654999999997	0.4202285003713465
ENSG00000137404	p21.33	6	30688047	30691420	NRM	6p21.33	375.3654999999997	0.4202285003713465
ENSG00000137337	p21.33	6	30699807	30717447	MDC1	6p21.33	375.3654999999997	0.4202285003713465
ENSG00000196230	p21.33	6	30720352	30725426	TUBB	6p21.33	375.36549999999966	0.42022850037134646
ENSG00000137312	p21.33	6	30727709	30742732	FLOT1	6p21.33	374.0737999999997	0.41873948522817067
ENSG00000213780	p21.33	6	30908207	30914106	GTF2H4	6p21.33	371.4621999999997	0.4157289472178602
ENSG00000137310	p21.33	6	31158547	31167159	TCF19	6p21.33	366.85179549045813	0.41041427497904803
ENSG00000204531	p21.33	6	31164337	31180731	POU5F1	6p21.33	366.48455159213313	0.4099909323098177
ENSG00000204511	p21.33	6	31528962	31530232	MCCD1	6p21.33	357.39219999999995	0.3995096679235319
ENSG00000213760	p21.33	6	31544462	31548427	ATP6V1G2	6p21.33	364.67069999999984	0.40790000369778695
ENSG00000232810	p21.33	6	31575565	31578336	TNF	6p21.33	366.10969999999986	0.4095588198246199
ENSG00000227507	p21.33	6	31580525	31582522	LTB	6p21.33	367.1013999999999	0.41070200811717045
ENSG00000204420	p21.33	6	31718594	31726714	MPIG6B	6p21.33	365.7236999999999	0.409113855943482
ENSG00000204472	p21.33	6	31615217	31617021	AIF1	6p21.33	367.1186999999999	0.4107219507988898
ENSG00000263020	p21.33	6	31666102	31673546		6p21.33	365.7236999999999	0.409113855943482
ENSG00000250641	p21.33	6	31706904	31717918		6p21.33	365.72369999999984	0.4091138559434819
ENSG00000204428	p21.33	6	31676684	31684040	LY6G5C	6p21.33	365.7236999999999	0.409113855943482
ENSG00000204424	p21.33	6	31706885	31710595	LY6G6F	6p21.33	365.7236999999999	0.409113855943482
ENSG00000204348	p21.33	6	31969810	31972290	DXO	6p21.33	369.05209999999977	0.41295068957555314
ENSG00000213719	p21.33	6	31730581	31739763	CLIC1	6p21.33	366.6778999999999	0.41021381587970435
ENSG00000204396	p21.33	6	31765590	31777328	VWA7	6p21.33	368.2506999999998	0.412026870781916
ENSG00000204394	p21.33	6	31777518	31795752	VARS	6p21.33	368.3907149119211	0.41218827383535045
ENSG00000204390	p21.33	6	31809619	31815283	HSPA1L	6p21.33	368.50969999999984	0.41232543462962257
ENSG00000204388	p21.33	6	31827738	31830254	HSPA1B	6p21.33	368.95389999999975	0.4128374889197817
ENSG00000204386	p21.33	6	31857659	31862822	NEU1	6p21.33	369.0687999999997	0.41296994060357123
ENSG00000204371	p21.33	6	31879759	31897687	EHMT2	6p21.33	369.2592375586852	0.4131894686741078
ENSG00000243649	p21.33	6	31945650	31952084	CFB	6p21.33	369.3621999999997	0.41330815926348274
ENSG00000164500	p12.2	7	50096036	50159830	SPATA48	7p12.2	408.2288397633917	0.4581119180093614
ENSG00000106128	p14.3	7	30938669	30993254	GHRHR	7p14.3	429.25609999999983	0.48235122195904706
ENSG00000078549	p14.3	7	31052461	31111479	ADCYAP1R1	7p14.3	428.0138234339234	0.4809191799842074
ENSG00000136193	p14.3	7	29920104	29990289	SCRN1	7p14.3	426.0887999999998	0.4787000973457615
ENSG00000106341	p14.3	7	31687215	31708455	PPP1R17	7p14.3	420.3486	0.4720830463858964
ENSG00000180347	p14.3	7	31514071	31658720	ITPRID1	7p14.3	419.5032861400451	0.47110860561930257
ENSG00000105778	p14.3	7	32495426	32588726	AVL9	7p14.3	423.7652883533251	0.47602165496189214
ENSG00000122642	p14.3	7	32957404	33006930	FKBP9	7p14.3	430.68801069155415	0.484001865841837
ENSG00000240583	p14.3	7	30911694	30925517	AQP1	7p14.3	429.2941999999998	0.48239514196907646
ENSG00000154678	p14.3	7	31751179	32428131	PDE1C	7p14.3	421.6929007152276	0.47363269732803165
ENSG00000106100	p14.3	7	30424527	30478784	NOD1	7p14.3	423.6500853018371	0.4758888539336304
ENSG00000240720	q21.2	7	92141643	92179531	LRRD1	7q21.2	440.0542000000001	0.49479879834483903
ENSG00000127989	q21.2	7	91692008	91880702	MTERF1	7q21.2	441.26254459211077	0.4961917250273717
ENSG00000004766	q21.2	7	93232340	93361123	VPS50	7q21.2	442.4678420110194	0.49758113906219853
ENSG00000127980	q21.2	7	92487020	92528520	PEX1	7q21.2	439.51820000000015	0.49418092103838857
ENSG00000001631	q21.2	7	92198969	92246166	KRIT1	7q21.2	440.8227000000001	0.49568469146052435
ENSG00000001630	q21.2	7	92112153	92134803	CYP51A1	7q21.2	441.4921000000001	0.4964563464398864
ENSG00000164597	q22.3	7	107201555	107564514	COG5	7q22.3	445.59816702374974	0.5011896405308194
ENSG00000005249	q22.3	7	107044705	107161811	PRKAR2B	7q22.3	445.13830000000013	0.5006595259823867
ENSG00000105835	q22.3	7	106248298	106286326	NAMPT	7q22.3	441.9629	0.49699906404413424
ENSG00000146776	q22.3	7	105605067	105876604	ATXN7L1	7q22.3	448.1071959990553	0.5040819391596781
ENSG00000091127	q22.3	7	105439661	105522271	PUS7	7q22.3	448.23359999999997	0.504227652151522
ENSG00000005483	q22.3	7	105014190	105115019	KMT2E	7q22.3	445.065964462514	0.5005761407453296
ENSG00000091138	q31.1	7	107765467	107803225	SLC26A3	7q31.1	449.2962376732314	0.5054526142844868
ENSG00000091140	q31.1	7	107891162	107931730	DLD	7q31.1	447.0490833032509	0.5028621932223557
ENSG00000091136	q31.1	7	107923799	108003187	LAMB1	7q31.1	447.1359409278872	0.5029623188849583
ENSG00000091128	q31.1	7	108023548	108130361	LAMB4	7q31.1	447.0830000000001	0.502901290903757
ENSG00000173114	q31.1	7	111091006	111125454	LRRN3	7q31.1	445.0066396129259	0.5005077536590067
ENSG00000198839	q31.1	7	112206695	112343934	ZNF277	7q31.1	459.0314489464113	0.5166749391337406
ENSG00000154438	q31.2	7	117363222	117428123	ASZ1	7q31.2	468.9689584164921	0.5281304644773992
ENSG00000105967	q31.2	7	115935148	116159896	TFEC	7q31.2	465.1528477409254	0.5237314193555026
ENSG00000105989	q31.2	7	117275451	117323152	WNT2	7q31.2	471.149078339196	0.5306436111669134
ENSG00000001626	q31.2	7	117465784	117715971	CFTR	7q31.2	468.1306077499309	0.5271640505749442
ENSG00000106477	q32.2	7	130393771	130442433	CEP41	7q32.2	536.8561035681498	0.606387789829877
ENSG00000091704	q32.2	7	130380339	130388114	CPA1	7q32.2	538.9232687019448	0.6087707271896864
ENSG00000165120	q32.2	7	130206344	130216844	SSMEM1	7q32.2	535.3772	0.6046829746187041
ENSG00000186591	q32.2	7	129830732	129952960	UBE2H	7q32.2	534.8288680359653	0.6040508815646398
ENSG00000128607	q32.2	7	130070534	130135705	KLHDC10	7q32.2	536.0960243950464	0.6055116038743427
ENSG00000133619	q36.1	7	149714781	149734575	KRBA1	7q36.1	519.0111999999997	0.5858169671609226
ENSG00000204947	q36.1	7	149102784	149126324	ZNF425	7q36.1	512.4239999999996	0.578223531726125
ENSG00000197362	q36.1	7	149069641	149090782	ZNF786	7q36.1	513.4589999999997	0.5794166343607825
ENSG00000106538	q36.1	7	150338317	150341662	RARRES2	7q36.1	507.2248000000001	0.5722301218535546
ENSG00000170279	q36.1	7	148590766	148615860	C7orf33	7q36.1	512.9698046924882	0.5788527114523245
ENSG00000197558	q36.1	7	149776042	149833979	SSPO	7q36.1	516.0393999999999	0.5823912063786282
ENSG00000055130	q36.1	7	148697914	148801110	CUL1	7q36.1	513.3807614651913	0.5793264444071481
ENSG00000106479	q36.1	7	149838375	149867479	ZNF862	7q36.1	508.3743975095122	0.5735553274742257
ENSG00000155660	q36.1	7	149003062	149028662	PDIA4	7q36.1	511.7384999999998	0.5774333173724463
ENSG00000285292	q36.1	7	151207837	151227166	ABCF2	7q36.1	514.332	0.5804229904961026
ENSG00000196329	q36.1	7	150722253	150750033	GIMAP5	7q36.1	505.9184807406182	0.5707242542689437
ENSG00000106565	q36.1	7	150791285	150801360	TMEM176B	7q36.1	514.3285116030532	0.5804189692250031
ENSG00000002933	q36.1	7	150800403	150805118	TMEM176A	7q36.1	514.9574999999999	0.5811440394796563
ENSG00000197150	q36.1	7	151028422	151047782	ABCB8	7q36.1	524.8291220349498	0.5925236126760246
ENSG00000164885	q36.1	7	151053815	151057897	CDK5	7q36.1	524.650491111111	0.5923176947766396
ENSG00000164896	q36.1	7	151076593	151080866	FASTK	7q36.1	523.2012	0.5906470155079901
ENSG00000164900	q36.1	7	151148589	151174745	GBX1	7q36.1	517.2692588417508	0.5838089337451496
ENSG00000133574	q36.1	7	150567369	150573953	GIMAP4	7q36.1	504.6244	0.569232494712334
ENSG00000033100	q36.1	7	151232489	151238827	CHPF2	7q36.1	514.2674	0.5803485224476012
ENSG00000106617	q36.1	7	151556124	151877125	PRKAG2	7q36.1	508.3430989405788	0.5735192478558145
ENSG00000106648	q36.1	7	151956379	152019929	GALNTL5	7q36.1	500.84815639567057	0.5648794066027362
ENSG00000133627	q36.1	7	152759749	152855378	ACTR3B	7q36.1	496.20690783544956	0.559529178694234
ENSG00000082014	q36.1	7	151238764	151277896	SMARCD3	7q36.1	514.3948997369752	0.5804954985559135
ENSG00000214022	q36.1	7	150368189	150374044	REPIN1	7q36.1	507.4171000000001	0.5724517968648054
ENSG00000104447	q23.3	8	115408496	115809673	TRPS1	8q23.3	350.24930692617954	0.3912756538699556
ENSG00000104415	q24.22	8	133191039	133231690	CCN4	8q24.22	378.60039999999975	0.42395755130163965
ENSG00000153317	q24.22	8	130052104	130443674	ASAP1	8q24.22	381.0045776631751	0.42672898193363873
ENSG00000165071	q24.22	8	132685007	132760712	TMEM71	8q24.22	376.81859999999983	0.42190357036015896
ENSG00000129292	q24.22	8	132775358	132848807	PHF20L1	8q24.22	377.00837942058627	0.422122339757942
ENSG00000155926	q24.22	8	133036728	133102912	SLA	8q24.22	378.98339178391933	0.42439904744313395
ENSG00000147724	q24.23	8	138130023	138497261	FAM135B	8q24.23	378.72924862481904	0.4241060823487352
ENSG00000131773	q24.23	8	135457456	135656722	KHDRBS3	8q24.23	375.4808211219736	0.42036143750608923
