## Supplementary Signatures for "Signatures of Discriminative Copy Number Aberrations in 31 Cancer Subtypes": skin_Melanoma_del_genes.tsv

gene_id	name	chr	start	end	symbol	band	cnv	cnv_scaled
ENSG00000175395	p11.21	10	37949573	37976647	ZNF25	10p11.21	-760.9468864981884	-0.8647098222127524
ENSG00000108100	p11.21	10	35247025	35572669	CCNY	10p11.21	-770.4254517382928	-0.875636296764193
ENSG00000148498	p11.21	10	34109560	34815325	PARD3	10p11.21	-780.8925843324429	-0.8877023484312355
ENSG00000107984	q21.1	10	52314281	52318042	DKK1	10q21.1	-859.8424000000012	-0.9787122354637792
ENSG00000072401	q21.1	10	58334979	58370751	UBE2D1	10q21.1	-874.0237000000017	-0.9950598165196901
ENSG00000151151	q21.1	10	58191517	58267894	IPMK	10q21.1	-878.3092407016939	-0.9999999999999999
ENSG00000227877	q21.2	10	59736692	59756041	MRLN	10q21.2	-864.0403000000016	-0.98355139058458
ENSG00000151150	q21.2	10	60026298	60733490	ANK3	10q21.2	-865.323636506412	-0.985030764658928
ENSG00000170312	q21.2	10	60778331	60794852	CDK1	10q21.2	-862.1617000000014	-0.9813858228459638
ENSG00000196932	q21.2	10	61406642	61453381	TMEM26	10q21.2	-860.1897000000013	-0.9791125876811864
ENSG00000183346	q21.2	10	61662961	61766766	CABCOCO1	10q21.2	-861.3400149249211	-0.9804386203068942
ENSG00000285551	q21.2	10	62520448	62672011		10q21.2	-845.3813105531927	-0.9620421253971085
ENSG00000180628	q23.32	10	91163012	91284337	PCGF5	10q23.32	-804.7939174895105	-0.9152547576694214
ENSG00000138131	q24.2	10	98247690	98268194	LOXL4	10q24.2	-762.0862189824612	-0.8660231947622564
ENSG00000241935	q24.2	10	97584323	97612802	HOGA1	10q24.2	-757.5297000000007	-0.8607706393971934
ENSG00000155252	q24.2	10	97640686	97676434	PI4K2A	10q24.2	-757.5297000000007	-0.8607706393971934
ENSG00000119986	q24.2	10	97677424	97687241	AVPI1	10q24.2	-757.4929000000008	-0.8607282179701834
ENSG00000166024	q24.2	10	98134624	98244897	R3HCC1L	10q24.2	-762.1032310965784	-0.8660428055817485
ENSG00000119946	q24.2	10	99329356	99394330	CNNM1	10q24.2	-782.4736616486655	-0.8895249450607836
ENSG00000119919	q24.2	10	99532942	99536524	NKX2-3	10q24.2	-783.5333000000007	-0.8907464497069306
ENSG00000119929	q24.2	10	99702558	99756134	CUTC	10q24.2	-781.3354441649669	-0.8882128578350698
ENSG00000014919	q24.2	10	99711844	99732100	COX15	10q24.2	-780.3885371674381	-0.8871213049524348
ENSG00000107554	q24.2	10	99875577	100009947	DNMBP	10q24.2	-781.4301219481739	-0.8883219982337053
ENSG00000129514	q21.1	14	37589552	37596059	FOXA1	14q21.1	-353.08210000000054	-0.39454117356059826
ENSG00000139874	q21.1	14	38207904	38213067	SSTR1	14q21.1	-353.2319000000005	-0.39471385643467716
ENSG00000100934	q21.1	14	39031919	39109646	SEC23A	14q21.1	-349.45872971607986	-0.3903643111141391
ENSG00000092208	q21.1	14	39114223	39136973	GEMIN2	14q21.1	-344.74010000000044	-0.3849248816008761
ENSG00000182400	q21.1	14	39147811	39170532	TRAPPC6B	14q21.1	-344.68450437293774	-0.384860793398824
ENSG00000187790	q21.2	14	45135930	45200890	FANCM	14q21.2	-348.53390000000036	-0.3892982079538841
ENSG00000185246	q21.2	14	45084107	45116282	PRPF39	14q21.2	-348.61570000000034	-0.3893925034084879
ENSG00000189139	q21.2	14	44504149	44507283	FSCB	14q21.2	-351.0575000000003	-0.3922073034213444
ENSG00000182512	q32.13	14	95533503	95544724	GLRX5	14q32.13	-363.40980000000036	-0.40644649344460926
ENSG00000197249	q32.13	14	94376747	94390693	SERPINA1	14q32.13	-359.25660000000045	-0.40165886652455207
ENSG00000186910	q32.13	14	94442464	94452800	SERPINA11	14q32.13	-359.3228000000005	-0.40173517898292344
ENSG00000100665	q32.13	14	94561442	94569913	SERPINA4	14q32.13	-360.8880000000005	-0.40353947293825276
ENSG00000198081	p11.31	18	5289019	5297053	ZBTB14	18p11.31	-348.20619999999974	-0.38892044975738366
ENSG00000088756	p11.31	18	6729718	6915716	ARHGAP28	18p11.31	-312.0262999999994	-0.3472138468475838
ENSG00000177426	p11.31	18	3411608	3459978	TGIF1	18p11.31	-344.93279999999976	-0.38514701771459364
ENSG00000074657	q21.32	18	58862600	58986480	ZNF532	18q21.32	-359.52454443357533	-0.4019677411232381
ENSG00000166603	q21.32	18	60371062	60372775	MC4R	18q21.32	-368.2548000000002	-0.4120315970822084
ENSG00000183287	q21.32	18	59430939	59697662	CCBE1	18q21.32	-362.7285510056827	-0.405661179463954
ENSG00000168214	p15.2	4	26163455	26435131	RBPJ	4p15.2	-338.6751997801666	-0.3779335304596025
ENSG00000153012	p15.2	4	24998847	25030946	LGI2	4p15.2	-332.8625000000002	-0.3712329049309172
ENSG00000168228	p15.2	4	25312774	25370383	ZCCHC4	4p15.2	-338.8585000000003	-0.3781448309187492
ENSG00000163110	q22.3	4	94451857	94668227	PDLIM5	4q22.3	-412.54624389180043	-0.4630888322513762
ENSG00000138696	q22.3	4	94757955	95158448	BMPR1B	4q22.3	-419.2378941307617	-0.4708026733434638
ENSG00000168785	q23	4	98470367	98658611	TSPAN5	4q23	-400.48066425115894	-0.44918016089106855
ENSG00000151247	q23	4	98871684	98930637	EIF4E	4q23	-398.5779385604837	-0.44698678211370135
ENSG00000172955	q23	4	99202638	99219537	ADH6	4q23	-399.1990000000001	-0.4477027145192774
ENSG00000138823	q23	4	99563761	99623999	MTTP	4q23	-401.26060000000024	-0.45007923663677485
ENSG00000196616	q23	4	99304971	99352760	ADH1B	4q23	-398.8685000000002	-0.44732172860550523
ENSG00000171421	p15.33	5	1798385	1801366	MRPL36	5p15.33	-254.17509999999996	-0.28052551917792823
ENSG00000113272	q33.3	5	157731420	157741449	THG1L	5q33.3	-326.64460000000014	-0.36406518234923946
ENSG00000231989	q33.3	5	156850295	156852528	PPP1R2B	5q33.3	-321.64690000000013	-0.3583040528446718
ENSG00000113249	q33.3	5	157029413	157059119	HAVCR1	5q33.3	-320.62470000000013	-0.35712570548897443
ENSG00000055163	q33.3	5	157266079	157395595	CYFIP2	5q33.3	-329.03648828062165	-0.36682244631968947
ENSG00000172568	q33.3	5	157341598	157345677	FNDC9	5q33.3	-322.95250000000016	-0.35980909129859334
ENSG00000164332	q33.3	5	159263290	159286036	UBLCP1	5q33.3	-326.6610000000001	-0.36408408755040694
ENSG00000164609	q33.3	5	160401641	160421711	SLU7	5q33.3	-324.94569999999993	-0.3621067648941479
ENSG00000043462	q35.1	5	170246233	170297818	LCP2	5q35.1	-282.9942999999999	-0.3137470297564011
ENSG00000145936	q35.1	5	170374671	170389634	KCNMB1	5q35.1	-282.09729999999996	-0.31271300747303143
ENSG00000072803	q35.1	5	171861549	172006873	FBXW11	5q35.1	-283.3765974135925	-0.3141877254582176
ENSG00000174705	q35.1	5	172325000	172454525	SH3PXD2B	5q35.1	-284.2485324508214	-0.3151928539511335
ENSG00000037241	q35.1	5	172958729	172969771	RPL26L1	5q35.1	-276.6873	-0.30647659660008775
ENSG00000113734	q35.1	5	173144442	173164387	BNIP1	5q35.1	-274.1567999999999	-0.3035595471150629
ENSG00000183072	q35.1	5	173232109	173235311	NKX2-5	5q35.1	-273.25209999999987	-0.3025166486091937
ENSG00000187210	q21.13	9	76419850	76651203	GCNT1	9q21.13	-558.9134650189227	-0.631814549308629
ENSG00000135002	q21.13	9	76385526	76394517	RFK	9q21.13	-561.5800000000005	-0.6348884139572571
ENSG00000119125	q21.13	9	72114595	72257193	GDA	9q21.13	-562.2250000000005	-0.6356319416861017
ENSG00000165092	q21.13	9	72900671	73080442	ALDH1A1	9q21.13	-565.2841000000005	-0.6391583380819283
ENSG00000107362	q21.13	9	71862452	71910931	ABHD17B	9q21.13	-561.8460000000005	-0.635195047098145
ENSG00000198963	q21.13	9	74497335	74693177	RORB	9q21.13	-567.0338264300091	-0.6411753460177476
ENSG00000187764	q22.2	9	89360787	89498130	SEMA4D	9q22.2	-540.9767197715076	-0.6111378555773536
ENSG00000165023	q22.2	9	90609832	90642862	DIRAS2	9q22.2	-562.272752881175	-0.6356869891144513
ENSG00000078725	q33.1	9	119153458	119369435	BRINP1	9q33.1	-522.13370548266	-0.5894164546180186
