## Supplementary Signatures for "Signatures of Discriminative Copy Number Aberrations in 31 Cancer Subtypes": stomach_Adenocarcinoma intestinal type_amp_genes.tsv

gene_id	name	chr	start	end	symbol	band	cnv	cnv_scaled
ENSG00000148498	p11.21	10	34109560	34815325	PARD3	10p11.21	15.877188751920958	0.21762083682871558
ENSG00000183463	q12.2	13	27977717	27988693	URAD	13q12.2	22.1511	0.30361426030746985
ENSG00000165556	q12.2	13	27960918	27969315	CDX2	13q12.2	22.1511	0.30361426030746985
ENSG00000122033	q12.2	13	27435643	27450591	MTIF3	13q12.2	20.196699999999996	0.27682625834165686
ENSG00000122034	q12.2	13	27424619	27435823	GTF3A	13q12.2	20.196699999999996	0.27682625834165686
ENSG00000152520	q12.2	13	28138506	28295335	PAN3	13q12.2	22.89251062794587	0.31377641204656553
ENSG00000005812	q22.3	13	76992598	77027195	FBXL3	13q22.3	21.045400000000004	0.28845897286702815
ENSG00000005810	q22.3	13	77044657	77327094	MYCBP2	13q22.3	21.0454	0.2884589728670281
ENSG00000136155	q22.3	13	77535674	77645263	SCEL	13q22.3	21.061844496018573	0.2886843695062382
ENSG00000065150	q32.2	13	97953658	98024296	IPO5	13q32.2	23.063200000000002	0.3161159675286211
ENSG00000139797	q32.2	13	98175785	98177269	RNF113B	13q32.2	23.063200000000002	0.3161159675286211
ENSG00000075391	q25.2	1	178094141	178484147	RASAL2	1q25.2	19.64680000000001	0.2692890488241578
ENSG00000116218	q25.2	1	179550539	179575952	NPHS2	1q25.2	19.14770000000001	0.2624481299840344
ENSG00000162779	q25.2	1	179365720	179554735	AXDND1	1q25.2	19.140047821963073	0.26234324533386233
ENSG00000057252	q25.2	1	179293714	179358680	SOAT1	1q25.2	19.12931599598148	0.26219614946019687
ENSG00000143322	q25.2	1	179099330	179229684	ABL2	1q25.2	19.189954301244754	0.26302728896111593
ENSG00000116199	q25.2	1	179025804	179076567	FAM20B	1q25.2	19.24910000000001	0.2638379700369065
ENSG00000240021	q25.2	1	178513109	178548602	TEX35	1q25.2	19.43660000000001	0.26640794054887434
ENSG00000188585	q25.2	1	178479247	178499634	CLEC20A	1q25.2	19.43660000000001	0.26640794054887434
ENSG00000157181	q31.1	1	186375838	186421378	ODR4	1q31.1	19.673000000000012	0.26964815937036346
ENSG00000116690	q31.1	1	186296279	186314562	PRG4	1q31.1	19.231500000000015	0.2635967354715166
ENSG00000262180	q31.1	1	186401046	186401180	OCLM	1q31.1	19.673000000000012	0.26964815937036346
ENSG00000116703	q31.1	1	186443566	186461114	PDC	1q31.1	19.673000000000012	0.26964815937036346
ENSG00000125813	p11.22	20	21705659	21718486	PAX1	20p11.22	39.1216	0.5362205780320035
ENSG00000125864	p12.1	20	17493905	17569220	BFSP1	20p12.1	37.455699999999986	0.5133869040272715
ENSG00000089048	p12.1	20	13714322	13784886	ESF1	20p12.1	38.02259999999998	0.5211571242045224
ENSG00000125844	p12.1	20	17613678	17682295	RRBP1	20p12.1	37.98589999999999	0.5206540953096467
ENSG00000101230	p12.1	20	13221274	13300651	ISM1	20p12.1	38.241799999999984	0.5241615910643803
ENSG00000124181	q12	20	41136960	41196801	PLCG1	20q12	51.77303874488401	0.7096276420763725
ENSG00000183798	q12	20	41359962	41366818	EMILIN3	20q12	51.61539999999999	0.7074669651382629
ENSG00000169282	q25.31	3	156037701	156539138	KCNAB1	3q25.31	19.6817	0.26976740600211857
ENSG00000197980	q25.31	3	156825481	157046129	LEKR1	3q25.31	19.59797152220785	0.26861978083445043
ENSG00000163655	q25.31	3	155870650	155944020	GMPS	3q25.31	19.6817	0.26976740600211857
ENSG00000114805	q25.31	3	155375580	155745067	PLCH1	3q25.31	19.701580721244888	0.27003990129468397
ENSG00000171109	q26.33	3	179347709	179394936	MFN1	3q26.33	21.759799999999995	0.29825090318036035
ENSG00000114450	q26.33	3	179396088	179451476	GNB4	3q26.33	21.759799999999995	0.29825090318036035
ENSG00000114757	q26.33	3	179794958	180037053	PEX5L	3q26.33	21.791595554184283	0.2986867092425753
ENSG00000163728	q26.33	3	180602163	180617828	TTC14	3q26.33	20.195899999999995	0.2768152931341391
ENSG00000058063	q26.33	3	182793503	182921629	ATP11B	3q26.33	21.294950044598686	0.2918794328983821
ENSG00000205981	q26.33	3	180983709	180989774	DNAJC19	3q26.33	20.201399999999996	0.2768906789358235
ENSG00000168724	p13.2	5	34929559	34958964	DNAJC21	5p13.2	24.422900000000002	0.33475270835594195
ENSG00000113460	p13.2	5	34915677	34925996	BRIX1	5p13.2	24.422900000000002	0.33475270835594195
ENSG00000182631	p13.2	5	33936386	33938918	RXFP3	5p13.2	24.422900000000002	0.33475270835594195
ENSG00000113494	p13.2	5	35048756	35230487	PRLR	5p13.2	24.460600000000003	0.33526944376021495
ENSG00000164175	p13.2	5	33944623	33984693	SLC45A2	5p13.2	24.422900000000002	0.33475270835594195
ENSG00000242110	p13.2	5	33986165	34008104	AMACR	5p13.2	24.422900000000002	0.33475270835594195
ENSG00000113456	p13.2	5	34905260	34918989	RAD1	5p13.2	24.422900000000002	0.33475270835594195
ENSG00000168671	p13.2	5	36035021	36071358	UGT3A2	5p13.2	24.4905	0.33567926839119006
ENSG00000113569	p13.2	5	37288137	37371106	NUP155	5p13.2	23.1753	0.31765246723204293
ENSG00000164318	p13.2	5	38258409	38465480	EGFLAM	5p13.2	23.360361289323844	0.32018901153321105
ENSG00000145536	p15.32	5	5140330	5320304	ADAMTS16	5p15.32	21.756824509420486	0.29821011959077115
ENSG00000164500	p12.2	7	50096036	50159830	SPATA48	7p12.2	29.355933007636093	0.4023673716316152
ENSG00000105778	p14.3	7	32495426	32588726	AVL9	7p14.3	27.814599999999995	0.3812410762782954
ENSG00000136193	p14.3	7	29920104	29990289	SCRN1	7p14.3	28.869048827465893	0.3956938890407829
ENSG00000106100	p14.3	7	30424527	30478784	NOD1	7p14.3	28.612600206056086	0.39217887360154025
ENSG00000240583	p14.3	7	30911694	30925517	AQP1	7p14.3	28.750999999999998	0.3940758516777977
ENSG00000106128	p14.3	7	30938669	30993254	GHRHR	7p14.3	28.750999999999998	0.3940758516777977
ENSG00000078549	p14.3	7	31052461	31111479	ADCYAP1R1	7p14.3	28.695699999999995	0.3933178817081346
ENSG00000180347	p14.3	7	31514071	31658720	ITPRID1	7p14.3	29.216599999999993	0.4004576024531161
ENSG00000106341	p14.3	7	31687215	31708455	PPP1R17	7p14.3	29.203899999999997	0.40028352978377224
ENSG00000122642	p14.3	7	32957404	33006930	FKBP9	7p14.3	27.47887215533241	0.3766394194204703
ENSG00000154678	p14.3	7	31751179	32428131	PDE1C	7p14.3	28.177137108754195	0.38621019456625466
ENSG00000127980	q21.2	7	92487020	92528520	PEX1	7q21.2	46.40183280400072	0.6360071573735646
ENSG00000127989	q21.2	7	91692008	91880702	MTERF1	7q21.2	37.863013968871364	0.5189697567692023
ENSG00000001630	q21.2	7	92112153	92134803	CYP51A1	7q21.2	47.26480000000002	0.6478354253549714
ENSG00000240720	q21.2	7	92141643	92179531	LRRD1	7q21.2	47.590945108955005	0.6523057363557012
ENSG00000004766	q21.2	7	93232340	93361123	VPS50	7q21.2	44.51295848588811	0.6101172837822967
ENSG00000001631	q21.2	7	92198969	92246166	KRIT1	7q21.2	47.87740000000002	0.6562320330116727
ENSG00000164597	q22.3	7	107201555	107564514	COG5	7q22.3	26.087671461332214	0.3575709140348186
ENSG00000005249	q22.3	7	107044705	107161811	PRKAR2B	7q22.3	26.02839999999999	0.356758509193085
ENSG00000105835	q22.3	7	106248298	106286326	NAMPT	7q22.3	25.99293179793261	0.356272363948148
ENSG00000146776	q22.3	7	105605067	105876604	ATXN7L1	7q22.3	28.345681161636616	0.3885203452109233
ENSG00000005483	q22.3	7	105014190	105115019	KMT2E	7q22.3	29.516067798720652	0.4045622606504282
ENSG00000091127	q22.3	7	105439661	105522271	PUS7	7q22.3	28.38969999999999	0.38912368983260304
ENSG00000173114	q31.1	7	111091006	111125454	LRRN3	7q31.1	21.385724399475464	0.29312363244652195
ENSG00000198839	q31.1	7	112206695	112343934	ZNF277	7q31.1	23.46742697536144	0.3216565083649989
ENSG00000091138	q31.1	7	107765467	107803225	SLC26A3	7q31.1	25.231199999999987	0.3458316799016676
ENSG00000091140	q31.1	7	107891162	107931730	DLD	7q31.1	25.120780186271993	0.34431820968717197
ENSG00000091136	q31.1	7	107923799	108003187	LAMB1	7q31.1	25.083753749863845	0.3438107064886003
ENSG00000091128	q31.1	7	108023548	108130361	LAMB4	7q31.1	24.855699999999988	0.34068488562303334
ENSG00000001626	q31.2	7	117465784	117715971	CFTR	7q31.2	31.502231445582186	0.4317856313404369
ENSG00000154438	q31.2	7	117363222	117428123	ASZ1	7q31.2	31.87569999999999	0.43690458159110895
ENSG00000105989	q31.2	7	117275451	117323152	WNT2	7q31.2	31.87569999999999	0.43690458159110895
ENSG00000105967	q31.2	7	115935148	116159896	TFEC	7q31.2	28.62597102626662	0.39236214087440363
ENSG00000091704	q32.2	7	130380339	130388114	CPA1	7q32.2	19.997199999999996	0.27409180971692304
ENSG00000186591	q32.2	7	129830732	129952960	UBE2H	7q32.2	20.289259091463087	0.27809492039858846
ENSG00000128607	q32.2	7	130070534	130135705	KLHDC10	7q32.2	19.419299999999993	0.26617081793630326
ENSG00000165120	q32.2	7	130206344	130216844	SSMEM1	7q32.2	19.419299999999993	0.26617081793630326
ENSG00000106477	q32.2	7	130393771	130442433	CEP41	7q32.2	19.997199999999996	0.27409180971692304
ENSG00000133627	q36.1	7	152759749	152855378	ACTR3B	7q36.1	20.086399999999998	0.2753144303551499
ENSG00000106648	q36.1	7	151956379	152019929	GALNTL5	7q36.1	20.447999999999997	0.2802707041531636
ENSG00000106617	q36.1	7	151556124	151877125	PRKAG2	7q36.1	20.98370645593869	0.2876133697256075
ENSG00000033100	q36.1	7	151232489	151238827	CHPF2	7q36.1	21.80769999999999	0.2989074449804843
ENSG00000285292	q36.1	7	151207837	151227166	ABCF2	7q36.1	21.80769999999999	0.2989074449804843
ENSG00000164885	q36.1	7	151053815	151057897	CDK5	7q36.1	21.80769999999999	0.2989074449804843
ENSG00000197150	q36.1	7	151028422	151047782	ABCB8	7q36.1	21.80769999999999	0.2989074449804843
ENSG00000002933	q36.1	7	150800403	150805118	TMEM176A	7q36.1	20.965099999999996	0.28735834016243594
ENSG00000106565	q36.1	7	150791285	150801360	TMEM176B	7q36.1	20.965099999999996	0.28735834016243594
ENSG00000196329	q36.1	7	150722253	150750033	GIMAP5	7q36.1	20.965099999999993	0.2873583401624359
ENSG00000133574	q36.1	7	150567369	150573953	GIMAP4	7q36.1	20.564199999999996	0.2818634005451138
ENSG00000214022	q36.1	7	150368189	150374044	REPIN1	7q36.1	21.402599999999993	0.29335493802369417
ENSG00000106538	q36.1	7	150338317	150341662	RARRES2	7q36.1	21.402599999999993	0.29335493802369417
ENSG00000106479	q36.1	7	149838375	149867479	ZNF862	7q36.1	20.365899999999996	0.2791453997316566
ENSG00000197558	q36.1	7	149776042	149833979	SSPO	7q36.1	20.614099999999997	0.2825473553640322
ENSG00000133619	q36.1	7	149714781	149734575	KRBA1	7q36.1	20.507099999999998	0.2810807588585359
ENSG00000197362	q36.1	7	149069641	149090782	ZNF786	7q36.1	20.597299999999997	0.28231708600615985
ENSG00000155660	q36.1	7	149003062	149028662	PDIA4	7q36.1	20.597299999999997	0.28231708600615985
ENSG00000055130	q36.1	7	148697914	148801110	CUL1	7q36.1	20.565599999999993	0.2818825896582698
ENSG00000170279	q36.1	7	148590766	148615860	C7orf33	7q36.1	20.565599999999996	0.2818825896582698
ENSG00000164896	q36.1	7	151076593	151080866	FASTK	7q36.1	21.80769999999999	0.2989074449804843
ENSG00000082014	q36.1	7	151238764	151277896	SMARCD3	7q36.1	21.561798347785924	0.2955369916736347
ENSG00000204947	q36.1	7	149102784	149126324	ZNF425	7q36.1	20.597299999999997	0.28231708600615985
ENSG00000164900	q36.1	7	151148589	151174745	GBX1	7q36.1	21.807699999999986	0.29890744498048427
ENSG00000104660	p12	8	30095408	30177208	LEPROTL1	8p12	17.095901198283133	0.23432513042721675
ENSG00000177669	p12	8	30131671	30144665	MBOAT4	8p12	17.118500000000004	0.23463488111531364
ENSG00000104695	p12	8	30774457	30814314	PPP2CB	8p12	16.907000000000004	0.2317359543778139
ENSG00000133863	p12	8	30831544	30913003	TEX15	8p12	16.907000000000004	0.2317359543778139
ENSG00000165392	p12	8	31033788	31175916	WRN	8p12	17.89742245680839	0.24531118908921806
ENSG00000104689	p21.3	8	23190452	23225102	TNFRSF10A	8p21.3	17.9173	0.2455836408217664
ENSG00000120910	p21.3	8	22440819	22541142	PPP3CC	8p21.3	17.918699999999998	0.24560282993492238
ENSG00000120896	p21.3	8	22544986	22575788	SORBS3	8p21.3	17.918699999999998	0.24560282993492238
ENSG00000241852	p21.3	8	22599599	22604150	C8orf58	8p21.3	17.9173	0.2455836408217664
ENSG00000168484	p21.3	8	22156913	22164479	SFTPC	8p21.3	19.493199999999998	0.26718372898075354
ENSG00000158863	p21.3	8	22089150	22104911	FAM160B2	8p21.3	19.493199999999998	0.26718372898075354
ENSG00000173535	p21.3	8	23102590	23117437	TNFRSF10C	8p21.3	17.9173	0.2455836408217664
ENSG00000158815	p21.3	8	22042398	22048809	FGF17	8p21.3	17.974700000000002	0.2463703944611635
ENSG00000147443	p21.3	8	21908873	21913690	DOK2	8p21.3	17.3293	0.23752421329623527
ENSG00000061337	p21.3	8	20246165	20303963	LZTS1	8p21.3	17.328899999999997	0.23751873069247637
ENSG00000104613	p21.3	8	19817391	19852083	INTS10	8p21.3	18.4051	0.2522696761057019
ENSG00000036565	p21.3	8	20144855	20183206	SLC18A1	8p21.3	18.28275689998131	0.25059277925561785
ENSG00000197181	p21.3	8	22275316	22357568	PIWIL2	8p21.3	19.044300000000003	0.2610308769123677
ENSG00000008853	p21.3	8	22987417	23020199	RHOBTB2	8p21.3	17.9173	0.2455836408217664
ENSG00000197217	p21.3	8	23385783	23457695	ENTPD4	8p21.3	18.019499999999997	0.24698444608215628
ENSG00000104679	p21.3	8	23270120	23296279	R3HCC1	8p21.3	17.9173	0.2455836408217664
ENSG00000147457	p21.3	8	23243637	23262000	CHMP7	8p21.3	17.9173	0.2455836408217664
ENSG00000147416	p21.3	8	20197381	20226819	ATP6V1B2	8p21.3	17.583	0.2410015547302952
ENSG00000168490	p21.3	8	22219703	22232101	PHYHIP	8p21.3	19.430556129796738	0.266325100185138
ENSG00000176595	p23.3	8	1973677	2006936	KBTBD11	8p23.3	19.1186	0.2620492705605768
ENSG00000104728	p23.3	8	1823926	1958641	ARHGEF10	8p23.3	20.381962379323916	0.2793655588848007
ENSG00000253729	q11.21	8	47773108	47960183	PRKDC	8q11.21	31.266590217533455	0.42855581263382825
ENSG00000221869	q11.21	8	47736913	47738164	CEBPD	8q11.21	31.3029	0.42905349300841483
ENSG00000104237	q11.23	8	54509422	54871720	RP1	8q11.23	34.47771402823657	0.47256911132068036
ENSG00000164736	q11.23	8	54457935	54460892	SOX17	8q11.23	34.256699999999995	0.4695397804657512
ENSG00000147509	q11.23	8	53851795	53959303	RGS20	8q11.23	34.4224421822196	0.4718115272438502
ENSG00000104447	q23.3	8	115408496	115809673	TRPS1	8q23.3	41.11592701434563	0.5635558399951454
ENSG00000155926	q24.22	8	133036728	133102912	SLA	8q24.22	43.43479922626169	0.5953394837585901
ENSG00000129292	q24.22	8	132775358	132848807	PHF20L1	8q24.22	44.1970122843852	0.6057867642023995
ENSG00000165071	q24.22	8	132685007	132760712	TMEM71	8q24.22	44.324400000000004	0.6075328051235567
ENSG00000153317	q24.22	8	130052104	130443674	ASAP1	8q24.22	45.04238321188952	0.6173738487643248
ENSG00000104415	q24.22	8	133191039	133231690	CCN4	8q24.22	43.39505092186129	0.5947946732508048
ENSG00000131773	q24.23	8	135457456	135656722	KHDRBS3	8q24.23	42.78411722558896	0.5864209048018053
ENSG00000147724	q24.23	8	138130023	138497261	FAM135B	8q24.23	40.615346004256054	0.5566946216763119
