## Supplementary Signatures for "Signatures of Discriminative Copy Number Aberrations in 31 Cancer Subtypes": stomach_Adenocarcinoma intestinal type_del_genes.tsv

gene_id	name	chr	start	end	symbol	band	cnv	cnv_scaled
ENSG00000180628	q23.32	10	91163012	91284337	PCGF5	10q23.32	-37.27000000000001	-0.5108416052322189
ENSG00000014919	q24.2	10	99711844	99732100	COX15	10q24.2	-38.476400000000005	-0.5273771381689548
ENSG00000166024	q24.2	10	98134624	98244897	R3HCC1L	10q24.2	-41.62930000000001	-0.5705923916472662
ENSG00000138131	q24.2	10	98247690	98268194	LOXL4	10q24.2	-41.62930000000001	-0.5705923916472662
ENSG00000119946	q24.2	10	99329356	99394330	CNNM1	10q24.2	-38.459900000000005	-0.5271509807639015
ENSG00000119919	q24.2	10	99532942	99536524	NKX2-3	10q24.2	-38.476400000000005	-0.5273771381689548
ENSG00000119929	q24.2	10	99702558	99756134	CUTC	10q24.2	-38.476400000000005	-0.5273771381689548
ENSG00000107554	q24.2	10	99875577	100009947	DNMBP	10q24.2	-39.59167646913802	-0.5426636855736284
ENSG00000155252	q24.2	10	97640686	97676434	PI4K2A	10q24.2	-38.35260000000001	-0.5256802723055862
ENSG00000241935	q24.2	10	97584323	97612802	HOGA1	10q24.2	-38.35260000000001	-0.5256802723055862
ENSG00000119986	q24.2	10	97677424	97687241	AVPI1	10q24.2	-38.35260000000001	-0.5256802723055862
ENSG00000187790	q21.2	14	45135930	45200890	FANCM	14q21.2	-27.192800000000013	-0.37271836873514047
ENSG00000185246	q21.2	14	45084107	45116282	PRPF39	14q21.2	-25.844863432231186	-0.35424286350223905
ENSG00000197249	q32.13	14	94376747	94390693	SERPINA1	14q32.13	-29.324199999999998	-0.4019324228642508
ENSG00000186910	q32.13	14	94442464	94452800	SERPINA11	14q32.13	-29.324199999999994	-0.40193242286425074
ENSG00000100665	q32.13	14	94561442	94569913	SERPINA4	14q32.13	-29.324199999999994	-0.40193242286425074
ENSG00000182512	q32.13	14	95533503	95544724	GLRX5	14q32.13	-29.495899999999992	-0.4042858305277434
ENSG00000179938	q13.2	15	30083053	30093499	GOLGA8J	15q13.2	-28.418900000000004	-0.38952391990700036
ENSG00000166603	q21.32	18	60371062	60372775	MC4R	18q21.32	-67.45750000000001	-0.9246068576590395
ENSG00000074657	q21.32	18	58862600	58986480	ZNF532	18q21.32	-72.95803555988314	-1.0
ENSG00000183287	q21.32	18	59430939	59697662	CCBE1	18q21.32	-70.96589999999999	-0.9726947752280415
ENSG00000153012	p15.2	4	24998847	25030946	LGI2	4p15.2	-40.77120000000001	-0.5588308359335616
ENSG00000168228	p15.2	4	25312774	25370383	ZCCHC4	4p15.2	-41.76832516942077	-0.5724979414383737
ENSG00000168214	p15.2	4	26163455	26435131	RBPJ	4p15.2	-41.229900000000015	-0.5651180117940398
ENSG00000163110	q22.3	4	94451857	94668227	PDLIM5	4q22.3	-40.063700000000004	-0.5491334805350696
ENSG00000138696	q22.3	4	94757955	95158448	BMPR1B	4q22.3	-40.063700000000004	-0.5491334805350696
ENSG00000168785	q23	4	98470367	98658611	TSPAN5	4q23	-33.85339999999999	-0.4640119452258758
ENSG00000138823	q23	4	99563761	99623999	MTTP	4q23	-33.924699999999994	-0.46498921934589343
ENSG00000196616	q23	4	99304971	99352760	ADH1B	4q23	-33.92759999999999	-0.46502896822314516
ENSG00000172955	q23	4	99202638	99219537	ADH6	4q23	-33.92759999999999	-0.46502896822314516
ENSG00000151247	q23	4	98871684	98930637	EIF4E	4q23	-33.90689999999999	-0.46474524347862395
ENSG00000231989	q33.3	5	156850295	156852528	PPP1R2B	5q33.3	-29.598599999999998	-0.405693489042832
ENSG00000164609	q33.3	5	160401641	160421711	SLU7	5q33.3	-28.426899999999993	-0.3896335719821775
ENSG00000164332	q33.3	5	159263290	159286036	UBLCP1	5q33.3	-28.414699999999996	-0.38946635256753215
ENSG00000113272	q33.3	5	157731420	157741449	THG1L	5q33.3	-28.594499999999996	-0.39193078295714184
ENSG00000172568	q33.3	5	157341598	157345677	FNDC9	5q33.3	-29.598599999999998	-0.405693489042832
ENSG00000055163	q33.3	5	157266079	157395595	CYFIP2	5q33.3	-29.598599999999998	-0.405693489042832
ENSG00000113249	q33.3	5	157029413	157059119	HAVCR1	5q33.3	-29.598599999999998	-0.405693489042832
ENSG00000174705	q35.1	5	172325000	172454525	SH3PXD2B	5q35.1	-30.44929999999999	-0.41735361658699743
ENSG00000043462	q35.1	5	170246233	170297818	LCP2	5q35.1	-33.73299999999998	-0.4623616814944574
ENSG00000145936	q35.1	5	170374671	170389634	KCNMB1	5q35.1	-33.50749999999998	-0.4592708636253973
ENSG00000072803	q35.1	5	171861549	172006873	FBXW11	5q35.1	-30.777469991710408	-0.42185168166224274
ENSG00000183072	q35.1	5	173232109	173235311	NKX2-5	5q35.1	-31.445999999999994	-0.4310148945031486
ENSG00000037241	q35.1	5	172958729	172969771	RPL26L1	5q35.1	-31.445999999999994	-0.4310148945031486
ENSG00000113734	q35.1	5	173144442	173164387	BNIP1	5q35.1	-31.445999999999994	-0.4310148945031486
