## Supplementary Signatures for "Signatures of Discriminative Copy Number Aberrations in 31 Cancer Subtypes": stomach_Adenocarcinoma_amp_genes.tsv

gene_id	name	chr	start	end	symbol	band	cnv	cnv_scaled
ENSG00000181927	q11	11	55635113	55640309	OR4P4	11q11	183.22419999999977	0.6135284483536941
ENSG00000172188	q11	11	55602360	55607645	OR4C11	11q11	183.93179999999973	0.6161735234079354
ENSG00000165556	q12.2	13	27960918	27969315	CDX2	13q12.2	112.54509999999993	0.3493233547044083
ENSG00000005812	q22.3	13	76992598	77027195	FBXL3	13q22.3	149.13952098259983	0.48611672675851225
ENSG00000005810	q22.3	13	77044657	77327094	MYCBP2	13q22.3	148.8247476812036	0.4849400746849334
ENSG00000136155	q22.3	13	77535674	77645263	SCEL	13q22.3	148.64903249115568	0.4842832348519104
ENSG00000065150	q32.2	13	97953658	98024296	IPO5	13q32.2	138.27306556566973	0.4454968989584155
ENSG00000139797	q32.2	13	98175785	98177269	RNF113B	13q32.2	138.55340000000004	0.4465448153223104
ENSG00000167635	q13.12	19	36214602	36238774	ZNF146	19q13.12	116.63163612294014	0.3645992093638848
ENSG00000251247	q13.12	19	36850361	36913029	ZNF345	19q13.12	117.53759999999996	0.36798578716384917
ENSG00000189042	q13.12	19	36687612	36727701	ZNF567	19q13.12	117.72389999999996	0.3686821940075535
ENSG00000161298	q13.12	19	36604817	36634114	ZNF382	19q13.12	117.74119999999994	0.36874686302739285
ENSG00000105270	q13.12	19	36014660	36033343	CLIP3	19q13.12	121.71519843908739	0.3836020412874615
ENSG00000075702	q13.12	19	36054881	36105108	WDR62	19q13.12	120.90424912103539	0.38057063680550357
ENSG00000161277	q13.12	19	36034984	36054739	THAP8	19q13.12	121.59130122991682	0.3831389019187967
ENSG00000245680	q13.12	19	37181579	37218153	ZNF585B	19q13.12	117.41744589993533	0.36753663988749846
ENSG00000105254	q13.12	19	36114289	36125947	TBCB	19q13.12	116.57479999999995	0.3643867506146354
ENSG00000180479	q13.12	19	37554782	37594792	ZNF571	19q13.12	120.8429999999999	0.38034168185617456
ENSG00000126267	q13.12	19	35648323	35658782	COX6B1	19q13.12	122.71599999999992	0.3873431312295412
ENSG00000167604	q13.12	19	35887653	35902303	NFKBID	19q13.12	122.0984999999999	0.38503485841157326
ENSG00000126246	q13.12	19	35738801	35742453	IGFLR1	19q13.12	123.24969999999992	0.3893381518011193
ENSG00000126243	q13.12	19	35935358	35945767	LRFN3	19q13.12	121.39479999999993	0.38240436192249805
ENSG00000105672	q13.12	19	35641745	35644871	ETV2	19q13.12	122.71599999999992	0.3873431312295412
ENSG00000249115	q13.12	19	35612735	35625355	HAUS5	19q13.12	122.71599999999994	0.3873431312295413
ENSG00000283758	q13.12	19	35586161	35587296	PMIS2	19q13.12	122.71599999999992	0.3873431312295412
ENSG00000105675	q13.12	19	35550031	35563658	ATP4A	19q13.12	123.32439999999993	0.3896173873954549
ENSG00000161249	q13.12	19	35497220	35513658	DMKN	19q13.12	123.14421569241469	0.3889438415826235
ENSG00000126266	q13.12	19	35351552	35353862	FFAR1	19q13.12	133.6404	0.4281795613066402
ENSG00000266964	q13.12	19	35138808	35143109	FXYD1	19q13.12	126.20309999999989	0.4003782375348623
ENSG00000196381	q13.12	19	37667751	37692315	ZNF781	19q13.12	120.47217782887165	0.3789555138595508
ENSG00000011600	q13.12	19	35904401	35908295	TYROBP	19q13.12	122.09849999999993	0.38503485841157337
ENSG00000075391	q25.2	1	178094141	178484147	RASAL2	1q25.2	113.34402122927497	0.3523097970642999
ENSG00000188585	q25.2	1	178479247	178499634	CLEC20A	1q25.2	113.80534868371915	0.3540342822841797
ENSG00000240021	q25.2	1	178513109	178548602	TEX35	1q25.2	114.24650000000007	0.35568334721046635
ENSG00000116199	q25.2	1	179025804	179076567	FAM20B	1q25.2	116.32934708467688	0.3634692246348278
ENSG00000143322	q25.2	1	179099330	179229684	ABL2	1q25.2	116.44612971721006	0.36390576904986754
ENSG00000116218	q25.2	1	179550539	179575952	NPHS2	1q25.2	112.67480000000005	0.34980818544852277
ENSG00000162779	q25.2	1	179365720	179554735	AXDND1	1q25.2	115.49267356560536	0.3603416606808418
ENSG00000057252	q25.2	1	179293714	179358680	SOAT1	1q25.2	114.35850000000006	0.35610201369728806
ENSG00000116690	q31.1	1	186296279	186314562	PRG4	1q31.1	113.12310000000004	0.35148397282389926
ENSG00000116703	q31.1	1	186443566	186461114	PDC	1q31.1	113.22290061929965	0.35185703688340636
ENSG00000262180	q31.1	1	186401046	186401180	OCLM	1q31.1	113.94120000000002	0.35454210722451385
ENSG00000157181	q31.1	1	186375838	186421378	ODR4	1q31.1	114.01395349689344	0.3548140666079813
ENSG00000125813	p11.22	20	21705659	21718486	PAX1	20p11.22	195.78140000000008	0.6604684377136733
ENSG00000089048	p12.1	20	13714322	13784886	ESF1	20p12.1	183.5714007641585	0.6148263173193383
ENSG00000125844	p12.1	20	17613678	17682295	RRBP1	20p12.1	192.77393634618	0.6492262569798445
ENSG00000125864	p12.1	20	17493905	17569220	BFSP1	20p12.1	188.51567816424625	0.6333084891851124
ENSG00000101230	p12.1	20	13221274	13300651	ISM1	20p12.1	184.73584419227583	0.6191791158832
ENSG00000124181	q12	20	41136960	41196801	PLCG1	20q12	244.66940000000022	0.8432163592113487
ENSG00000183798	q12	20	41359962	41366818	EMILIN3	20q12	245.01160000000021	0.8444955348523343
ENSG00000242220	q22.11	21	32572238	32587373	TCP10L	21q22.11	115.41339401378853	0.3600453062930208
ENSG00000197980	q25.31	3	156825481	157046129	LEKR1	3q25.31	118.1429527756002	0.37024865251963773
ENSG00000114805	q25.31	3	155375580	155745067	PLCH1	3q25.31	116.17347344051028	0.36288655435811945
ENSG00000163655	q25.31	3	155870650	155944020	GMPS	3q25.31	115.97755297418784	0.36215418531051513
ENSG00000169282	q25.31	3	156037701	156539138	KCNAB1	3q25.31	116.76443335540891	0.3650956178529683
ENSG00000205981	q26.33	3	180983709	180989774	DNAJC19	3q26.33	127.03130000000002	0.403474126681164
ENSG00000163728	q26.33	3	180602163	180617828	TTC14	3q26.33	124.95689999999999	0.3957198252502447
ENSG00000114757	q26.33	3	179794958	180037053	PEX5L	3q26.33	126.82044474064519	0.402685929978825
ENSG00000114450	q26.33	3	179396088	179451476	GNB4	3q26.33	130.01579999999993	0.41463046712687246
ENSG00000171109	q26.33	3	179347709	179394936	MFN1	3q26.33	129.7665789602279	0.41369885554505625
ENSG00000058063	q26.33	3	182793503	182921629	ATP11B	3q26.33	128.56212530030933	0.4091964949884701
ENSG00000113460	p13.2	5	34915677	34925996	BRIX1	5p13.2	121.39030000000001	0.3823875405011528
ENSG00000242110	p13.2	5	33986165	34008104	AMACR	5p13.2	117.9809	0.36964288407106416
ENSG00000164175	p13.2	5	33944623	33984693	SLC45A2	5p13.2	117.9809	0.36964288407106416
ENSG00000182631	p13.2	5	33936386	33938918	RXFP3	5p13.2	117.22930000000001	0.366833332897
ENSG00000113494	p13.2	5	35048756	35230487	PRLR	5p13.2	122.12933715121306	0.38515013057016256
ENSG00000168671	p13.2	5	36035021	36071358	UGT3A2	5p13.2	127.07285660560915	0.403629469163973
ENSG00000168724	p13.2	5	34929559	34958964	DNAJC21	5p13.2	121.39030000000001	0.3823875405011528
ENSG00000113456	p13.2	5	34905260	34918989	RAD1	5p13.2	121.39030000000001	0.3823875405011528
ENSG00000164318	p13.2	5	38258409	38465480	EGFLAM	5p13.2	127.01919779764084	0.4034288875155879
ENSG00000113569	p13.2	5	37288137	37371106	NUP155	5p13.2	125.79194944447744	0.3988413182613321
ENSG00000164500	p12.2	7	50096036	50159830	SPATA48	7p12.2	148.33550000000002	0.4831112210431908
ENSG00000136193	p14.3	7	29920104	29990289	SCRN1	7p14.3	154.82588037083084	0.5073728705788364
ENSG00000105778	p14.3	7	32495426	32588726	AVL9	7p14.3	153.1078500000001	0.500950712189473
ENSG00000154678	p14.3	7	31751179	32428131	PDE1C	7p14.3	154.7600082246026	0.5071266343284722
ENSG00000240583	p14.3	7	30911694	30925517	AQP1	7p14.3	157.6201500000001	0.5178181120866657
ENSG00000180347	p14.3	7	31514071	31658720	ITPRID1	7p14.3	155.5489500000001	0.5100757725553701
ENSG00000078549	p14.3	7	31052461	31111479	ADCYAP1R1	7p14.3	157.00551943866955	0.5155205654991165
ENSG00000106100	p14.3	7	30424527	30478784	NOD1	7p14.3	155.7048872312175	0.510658680526428
ENSG00000106128	p14.3	7	30938669	30993254	GHRHR	7p14.3	158.2291574741749	0.5200946390479241
ENSG00000106341	p14.3	7	31687215	31708455	PPP1R17	7p14.3	155.52581930601917	0.5099893078554883
ENSG00000122642	p14.3	7	32957404	33006930	FKBP9	7p14.3	154.02287666161243	0.5043711675266643
ENSG00000127989	q21.2	7	91692008	91880702	MTERF1	7q21.2	181.65004440479362	0.6076441073469468
ENSG00000001630	q21.2	7	92112153	92134803	CYP51A1	7q21.2	185.17616666666675	0.6208250825208954
ENSG00000004766	q21.2	7	93232340	93361123	VPS50	7q21.2	180.77632509824113	0.6043780627706734
ENSG00000127980	q21.2	7	92487020	92528520	PEX1	7q21.2	190.93863692511152	0.6423657359005173
ENSG00000240720	q21.2	7	92141643	92179531	LRRD1	7q21.2	185.26970000000006	0.6211747188786398
ENSG00000001631	q21.2	7	92198969	92246166	KRIT1	7q21.2	184.97404316077348	0.6200695259305702
ENSG00000146776	q22.3	7	105605067	105876604	ATXN7L1	7q22.3	125.42792666272837	0.39748056701885043
ENSG00000105835	q22.3	7	106248298	106286326	NAMPT	7q22.3	126.45059999999998	0.40130341570886596
ENSG00000005249	q22.3	7	107044705	107161811	PRKAR2B	7q22.3	125.86893830460075	0.3991291098291199
ENSG00000164597	q22.3	7	107201555	107564514	COG5	7q22.3	131.19323273373183	0.41903182093134045
ENSG00000005483	q22.3	7	105014190	105115019	KMT2E	7q22.3	125.37210656846824	0.39727190627994025
ENSG00000091127	q22.3	7	105439661	105522271	PUS7	7q22.3	121.51468153785885	0.3828524903358032
ENSG00000091138	q31.1	7	107765467	107803225	SLC26A3	7q31.1	126.38810000000005	0.4010697848568452
ENSG00000091140	q31.1	7	107891162	107931730	DLD	7q31.1	127.36540000000001	0.40472302376372765
ENSG00000091136	q31.1	7	107923799	108003187	LAMB1	7q31.1	127.27648633511494	0.40439065615919306
ENSG00000091128	q31.1	7	108023548	108130361	LAMB4	7q31.1	126.44689999999999	0.4012895847624263
ENSG00000198839	q31.1	7	112206695	112343934	ZNF277	7q31.1	122.01009024423169	0.3847043744664997
ENSG00000173114	q31.1	7	111091006	111125454	LRRN3	7q31.1	126.93055379340308	0.4030975279278019
ENSG00000105967	q31.2	7	115935148	116159896	TFEC	7q31.2	139.438849816801	0.4498547096442477
ENSG00000105989	q31.2	7	117275451	117323152	WNT2	7q31.2	145.53320487804888	0.4726359794918972
ENSG00000154438	q31.2	7	117363222	117428123	ASZ1	7q31.2	144.6385817197994	0.4692917943607038
ENSG00000001626	q31.2	7	117465784	117715971	CFTR	7q31.2	143.83205362044967	0.46627691680822403
ENSG00000165392	p12	8	31033788	31175916	WRN	8p12	110.11283651572937	0.3402313260616915
ENSG00000133863	p12	8	30831544	30913003	TEX15	8p12	110.31140000000002	0.3409735749578582
ENSG00000177669	p12	8	30131671	30144665	MBOAT4	8p12	111.4974060236442	0.3454069765227554
ENSG00000104660	p12	8	30095408	30177208	LEPROTL1	8p12	112.46996575660228	0.34904249586759306
ENSG00000061337	p21.3	8	20246165	20303963	LZTS1	8p21.3	114.73830352554958	0.3575217548376837
ENSG00000008853	p21.3	8	22987417	23020199	RHOBTB2	8p21.3	114.95726433919717	0.35834025086091104
ENSG00000158863	p21.3	8	22089150	22104911	FAM160B2	8p21.3	123.33140657319744	0.38964357862210897
ENSG00000168484	p21.3	8	22156913	22164479	SFTPC	8p21.3	121.21552426343158	0.38173421243319944
ENSG00000168490	p21.3	8	22219703	22232101	PHYHIP	8p21.3	120.59700000000004	0.37942211082262023
ENSG00000197181	p21.3	8	22275316	22357568	PIWIL2	8p21.3	119.84478276681018	0.37661025237309936
ENSG00000120910	p21.3	8	22440819	22541142	PPP3CC	8p21.3	118.85110000000003	0.37289577314992367
ENSG00000120896	p21.3	8	22544986	22575788	SORBS3	8p21.3	119.66030000000002	0.3759206385172104
ENSG00000241852	p21.3	8	22599599	22604150	C8orf58	8p21.3	126.66160000000005	0.40209215346528926
ENSG00000147416	p21.3	8	20197381	20226819	ATP6V1B2	8p21.3	114.59250000000006	0.3569767276072548
ENSG00000173535	p21.3	8	23102590	23117437	TNFRSF10C	8p21.3	113.70880000000007	0.35367337426435896
ENSG00000104689	p21.3	8	23190452	23225102	TNFRSF10A	8p21.3	114.40023840104855	0.3562580357484713
ENSG00000147457	p21.3	8	23243637	23262000	CHMP7	8p21.3	114.76070000000006	0.35760547495621386
ENSG00000104679	p21.3	8	23270120	23296279	R3HCC1	8p21.3	114.63790645277768	0.35714646117924986
ENSG00000197217	p21.3	8	23385783	23457695	ENTPD4	8p21.3	112.70912475803766	0.34993649460797466
ENSG00000036565	p21.3	8	20144855	20183206	SLC18A1	8p21.3	114.72153664941993	0.3574590786847893
ENSG00000104613	p21.3	8	19817391	19852083	INTS10	8p21.3	117.46194861912362	0.36770299521871785
ENSG00000158815	p21.3	8	22042398	22048809	FGF17	8p21.3	120.73370000000004	0.3799331082221607
ENSG00000147443	p21.3	8	21908873	21913690	DOK2	8p21.3	113.89830000000006	0.3543817430076867
ENSG00000176595	p23.3	8	1973677	2006936	KBTBD11	8p23.3	123.11700000000008	0.3888421067761088
ENSG00000104728	p23.3	8	1823926	1958641	ARHGEF10	8p23.3	122.51807527285973	0.3866032700673365
ENSG00000176269	p23.3	8	166049	167043	OR4F21	8p23.3	119.85469999999997	0.3766473239193365
ENSG00000221869	q11.21	8	47736913	47738164	CEBPD	8q11.21	163.19240000000002	0.5386477043294534
ENSG00000253729	q11.21	8	47773108	47960183	PRKDC	8q11.21	164.38643531167008	0.5431111201247925
ENSG00000147509	q11.23	8	53851795	53959303	RGS20	8q11.23	168.4405	0.5582655935213193
ENSG00000164736	q11.23	8	54457935	54460892	SOX17	8q11.23	169.5536	0.5624264655434733
ENSG00000104237	q11.23	8	54509422	54871720	RP1	8q11.23	168.1955271294095	0.5573498619936698
ENSG00000104447	q23.3	8	115408496	115809673	TRPS1	8q23.3	217.0585182903499	0.7400042981093039
ENSG00000153317	q24.22	8	130052104	130443674	ASAP1	8q24.22	234.30032015758928	0.8044557678792419
ENSG00000165071	q24.22	8	132685007	132760712	TMEM71	8q24.22	220.58456781115882	0.7531850013703435
ENSG00000129292	q24.22	8	132775358	132848807	PHF20L1	8q24.22	219.83536842257843	0.7503844239065406
ENSG00000155926	q24.22	8	133036728	133102912	SLA	8q24.22	220.8720590541401	0.7542596705550844
ENSG00000104415	q24.22	8	133191039	133231690	CCN4	8q24.22	219.33304340561665	0.7485066859592724
ENSG00000147724	q24.23	8	138130023	138497261	FAM135B	8q24.23	210.24694678969345	0.7145420060564942
ENSG00000131773	q24.23	8	135457456	135656722	KHDRBS3	8q24.23	216.62369999999993	0.7383789066269232
