## Supplementary Signatures for "Signatures of Discriminative Copy Number Aberrations in 31 Cancer Subtypes": stomach_Adenocarcinoma_del_genes.tsv

gene_id	name	chr	start	end	symbol	band	cnv	cnv_scaled
ENSG00000074657	q21.32	18	58862600	58986480	ZNF532	18q21.32	-279.10036169043155	-0.9719225178615777
ENSG00000183287	q21.32	18	59430939	59697662	CCBE1	18q21.32	-286.6115384826702	-1.0
ENSG00000166603	q21.32	18	60371062	60372775	MC4R	18q21.32	-278.97349999999994	-0.971448296984388
ENSG00000163110	q22.3	4	94451857	94668227	PDLIM5	4q22.3	-177.97291006638721	-0.5938986348913033
ENSG00000138696	q22.3	4	94757955	95158448	BMPR1B	4q22.3	-178.13725787153018	-0.5945129823751968
ENSG00000168785	q23	4	98470367	98658611	TSPAN5	4q23	-180.45000735670362	-0.6031582564989135
ENSG00000151247	q23	4	98871684	98930637	EIF4E	4q23	-179.1433999999999	-0.5982740358588551
ENSG00000172955	q23	4	99202638	99219537	ADH6	4q23	-178.4623999999999	-0.5957283940952338
ENSG00000196616	q23	4	99304971	99352760	ADH1B	4q23	-178.4623999999999	-0.5957283940952338
ENSG00000138823	q23	4	99563761	99623999	MTTP	4q23	-178.36639999999989	-0.5953695371065295
ENSG00000164362	p15.33	5	1253147	1295047	TERT	5p15.33	-182.59463658160487	-0.6111750813482401
