## Supplementary Signatures for "Signatures of Discriminative Copy Number Aberrations in 31 Cancer Subtypes": stomach_Carcinoma diffuse type_amp_genes.tsv

gene_id	name	chr	start	end	symbol	band	cnv	cnv_scaled
ENSG00000139797	q32.2	13	98175785	98177269	RNF113B	13q32.2	12.417599999999998	0.4794921497910985
ENSG00000065150	q32.2	13	97953658	98024296	IPO5	13q32.2	12.417599999999998	0.4794921497910985
ENSG00000125813	p11.22	20	21705659	21718486	PAX1	20p11.22	17.5417	0.6773537111833617
ENSG00000125844	p12.1	20	17613678	17682295	RRBP1	20p12.1	17.3904	0.6715114258574217
ENSG00000125864	p12.1	20	17493905	17569220	BFSP1	20p12.1	17.203025299758576	0.664276155125942
ENSG00000089048	p12.1	20	13714322	13784886	ESF1	20p12.1	17.972799999999996	0.6940001699012253
ENSG00000101230	p12.1	20	13221274	13300651	ISM1	20p12.1	17.846299999999996	0.6891155096650625
ENSG00000183798	q12	20	41359962	41366818	EMILIN3	20q12	20.1392	0.7776533551630663
ENSG00000124181	q12	20	41136960	41196801	PLCG1	20q12	20.482400000000002	0.7909056507603078
ENSG00000114805	q25.31	3	155375580	155745067	PLCH1	3q25.31	12.510968594405329	0.4830974767507675
ENSG00000197980	q25.31	3	156825481	157046129	LEKR1	3q25.31	12.556700000000003	0.48486334535513215
ENSG00000169282	q25.31	3	156037701	156539138	KCNAB1	3q25.31	12.544209043721613	0.4843810206322492
ENSG00000163655	q25.31	3	155870650	155944020	GMPS	3q25.31	12.543600000000003	0.48435750306980624
ENSG00000163728	q26.33	3	180602163	180617828	TTC14	3q26.33	14.008799999999999	0.5409346111964906
ENSG00000058063	q26.33	3	182793503	182921629	ATP11B	3q26.33	14.250399999999999	0.5502637330388377
ENSG00000114450	q26.33	3	179396088	179451476	GNB4	3q26.33	13.562600000000002	0.5237050823634805
ENSG00000171109	q26.33	3	179347709	179394936	MFN1	3q26.33	13.562600000000002	0.5237050823634805
ENSG00000205981	q26.33	3	180983709	180989774	DNAJC19	3q26.33	14.028900000000002	0.5417107508861893
ENSG00000114757	q26.33	3	179794958	180037053	PEX5L	3q26.33	13.948098148240602	0.5385906750577509
ENSG00000182631	p13.2	5	33936386	33938918	RXFP3	5p13.2	12.779299999999997	0.49345880281418186
ENSG00000168671	p13.2	5	36035021	36071358	UGT3A2	5p13.2	12.552499999999997	0.4847011669125083
ENSG00000113494	p13.2	5	35048756	35230487	PRLR	5p13.2	12.74358877027497	0.4920798524282347
ENSG00000168724	p13.2	5	34929559	34958964	DNAJC21	5p13.2	12.779299999999997	0.49345880281418186
ENSG00000113460	p13.2	5	34915677	34925996	BRIX1	5p13.2	12.779299999999997	0.49345880281418186
ENSG00000113456	p13.2	5	34905260	34918989	RAD1	5p13.2	12.779299999999997	0.49345880281418186
ENSG00000113569	p13.2	5	37288137	37371106	NUP155	5p13.2	12.9065	0.49837049279078194
ENSG00000242110	p13.2	5	33986165	34008104	AMACR	5p13.2	12.779299999999997	0.49345880281418186
ENSG00000164175	p13.2	5	33944623	33984693	SLC45A2	5p13.2	12.779299999999997	0.49345880281418186
ENSG00000164318	p13.2	5	38258409	38465480	EGFLAM	5p13.2	12.349057148301045	0.47684544194788053
ENSG00000164500	p12.2	7	50096036	50159830	SPATA48	7p12.2	15.475400000000002	0.5975657788040497
ENSG00000136193	p14.3	7	29920104	29990289	SCRN1	7p14.3	15.495199999999997	0.598330334319275
ENSG00000154678	p14.3	7	31751179	32428131	PDE1C	7p14.3	15.598164164303288	0.6023061837985003
ENSG00000106341	p14.3	7	31687215	31708455	PPP1R17	7p14.3	15.545399999999997	0.6002687528477759
ENSG00000180347	p14.3	7	31514071	31658720	ITPRID1	7p14.3	15.545399999999997	0.6002687528477759
ENSG00000078549	p14.3	7	31052461	31111479	ADCYAP1R1	7p14.3	15.617199999999997	0.603041231938341
ENSG00000106128	p14.3	7	30938669	30993254	GHRHR	7p14.3	15.617199999999997	0.603041231938341
ENSG00000240583	p14.3	7	30911694	30925517	AQP1	7p14.3	15.617199999999997	0.603041231938341
ENSG00000106100	p14.3	7	30424527	30478784	NOD1	7p14.3	15.617199999999997	0.603041231938341
ENSG00000105778	p14.3	7	32495426	32588726	AVL9	7p14.3	15.661599999999998	0.6047556897603618
ENSG00000122642	p14.3	7	32957404	33006930	FKBP9	7p14.3	16.216999999999995	0.6262018581015851
ENSG00000240720	q21.2	7	92141643	92179531	LRRD1	7q21.2	18.4295	0.7116351448407947
ENSG00000127989	q21.2	7	91692008	91880702	MTERF1	7q21.2	18.944997827436353	0.7315405340859062
ENSG00000001630	q21.2	7	92112153	92134803	CYP51A1	7q21.2	18.4295	0.7116351448407947
ENSG00000001631	q21.2	7	92198969	92246166	KRIT1	7q21.2	18.429499999999997	0.7116351448407945
ENSG00000127980	q21.2	7	92487020	92528520	PEX1	7q21.2	18.407292279991	0.7107776178300137
ENSG00000004766	q21.2	7	93232340	93361123	VPS50	7q21.2	18.728700000000003	0.7231884281819796
ENSG00000005249	q22.3	7	107044705	107161811	PRKAR2B	7q22.3	13.649	0.5270413246117369
ENSG00000005483	q22.3	7	105014190	105115019	KMT2E	7q22.3	12.943299999999999	0.49979148485948377
ENSG00000105835	q22.3	7	106248298	106286326	NAMPT	7q22.3	13.529299999999996	0.5224192389969646
ENSG00000146776	q22.3	7	105605067	105876604	ATXN7L1	7q22.3	13.7327	0.5302733092897355
ENSG00000164597	q22.3	7	107201555	107564514	COG5	7q22.3	13.649	0.5270413246117369
ENSG00000091127	q22.3	7	105439661	105522271	PUS7	7q22.3	12.725999999999999	0.49140068114945884
ENSG00000173114	q31.1	7	111091006	111125454	LRRN3	7q31.1	13.240000000000002	0.5112482334133928
ENSG00000091128	q31.1	7	108023548	108130361	LAMB4	7q31.1	13.649	0.5270413246117369
ENSG00000091136	q31.1	7	107923799	108003187	LAMB1	7q31.1	13.649	0.5270413246117369
ENSG00000091140	q31.1	7	107891162	107931730	DLD	7q31.1	13.649	0.5270413246117369
ENSG00000091138	q31.1	7	107765467	107803225	SLC26A3	7q31.1	13.649	0.5270413246117369
ENSG00000198839	q31.1	7	112206695	112343934	ZNF277	7q31.1	13.888100000000001	0.5362739116668082
ENSG00000105989	q31.2	7	117275451	117323152	WNT2	7q31.2	14.5222	0.5607589951114782
ENSG00000105967	q31.2	7	115935148	116159896	TFEC	7q31.2	14.52844349295288	0.5610000808171043
ENSG00000154438	q31.2	7	117363222	117428123	ASZ1	7q31.2	14.5814	0.5630449388741725
ENSG00000001626	q31.2	7	117465784	117715971	CFTR	7q31.2	14.561884134735182	0.5622913549134345
ENSG00000165392	p12	8	31033788	31175916	WRN	8p12	14.208833664928253	0.5486586941132411
ENSG00000133863	p12	8	30831544	30913003	TEX15	8p12	14.213999999999995	0.5488581865360997
ENSG00000104695	p12	8	30774457	30814314	PPP2CB	8p12	14.213999999999999	0.5488581865361
ENSG00000177669	p12	8	30131671	30144665	MBOAT4	8p12	14.183899999999998	0.5476959076972976
ENSG00000104660	p12	8	30095408	30177208	LEPROTL1	8p12	14.25259805597802	0.5503486085853412
ENSG00000147443	p21.3	8	21908873	21913690	DOK2	8p21.3	13.0723	0.5047726798829225
ENSG00000036565	p21.3	8	20144855	20183206	SLC18A1	8p21.3	12.940100000000001	0.49966792033177065
ENSG00000147416	p21.3	8	20197381	20226819	ATP6V1B2	8p21.3	12.940100000000001	0.49966792033177065
ENSG00000061337	p21.3	8	20246165	20303963	LZTS1	8p21.3	12.940100000000001	0.49966792033177065
ENSG00000197217	p21.3	8	23385783	23457695	ENTPD4	8p21.3	13.3772	0.5165460625390964
ENSG00000104613	p21.3	8	19817391	19852083	INTS10	8p21.3	13.015500000000001	0.5025794095160131
ENSG00000147457	p21.3	8	23243637	23262000	CHMP7	8p21.3	13.3772	0.5165460625390964
ENSG00000104689	p21.3	8	23190452	23225102	TNFRSF10A	8p21.3	13.3772	0.5165460625390964
ENSG00000173535	p21.3	8	23102590	23117437	TNFRSF10C	8p21.3	13.3772	0.5165460625390964
ENSG00000008853	p21.3	8	22987417	23020199	RHOBTB2	8p21.3	13.3772	0.5165460625390964
ENSG00000241852	p21.3	8	22599599	22604150	C8orf58	8p21.3	13.4605	0.5197626016511309
ENSG00000120896	p21.3	8	22544986	22575788	SORBS3	8p21.3	13.4605	0.5197626016511309
ENSG00000120910	p21.3	8	22440819	22541142	PPP3CC	8p21.3	13.4605	0.5197626016511309
ENSG00000158815	p21.3	8	22042398	22048809	FGF17	8p21.3	13.460499999999998	0.5197626016511308
ENSG00000158863	p21.3	8	22089150	22104911	FAM160B2	8p21.3	13.4605	0.5197626016511309
ENSG00000168484	p21.3	8	22156913	22164479	SFTPC	8p21.3	13.460499999999998	0.5197626016511308
ENSG00000168490	p21.3	8	22219703	22232101	PHYHIP	8p21.3	13.4605	0.5197626016511309
ENSG00000104679	p21.3	8	23270120	23296279	R3HCC1	8p21.3	13.3772	0.5165460625390964
ENSG00000197181	p21.3	8	22275316	22357568	PIWIL2	8p21.3	13.4605	0.5197626016511309
ENSG00000104728	p23.3	8	1823926	1958641	ARHGEF10	8p23.3	15.288400000000001	0.5903449767158092
ENSG00000176595	p23.3	8	1973677	2006936	KBTBD11	8p23.3	14.719300000000002	0.5683697977403136
ENSG00000221869	q11.21	8	47736913	47738164	CEBPD	8q11.21	15.026999999999996	0.5802512993582364
ENSG00000253729	q11.21	8	47773108	47960183	PRKDC	8q11.21	15.061106617603972	0.5815682893882771
ENSG00000104237	q11.23	8	54509422	54871720	RP1	8q11.23	16.3586	0.6316695884528947
ENSG00000164736	q11.23	8	54457935	54460892	SOX17	8q11.23	16.3586	0.6316695884528947
ENSG00000147509	q11.23	8	53851795	53959303	RGS20	8q11.23	15.726645093318474	0.607267335459099
ENSG00000104447	q23.3	8	115408496	115809673	TRPS1	8q23.3	22.11179999999999	0.8538231637152759
ENSG00000104415	q24.22	8	133191039	133231690	CCN4	8q24.22	21.3965	0.8262026303798834
ENSG00000129292	q24.22	8	132775358	132848807	PHF20L1	8q24.22	21.428234040233335	0.827428005909216
ENSG00000153317	q24.22	8	130052104	130443674	ASAP1	8q24.22	23.272200000000005	0.8986307505772779
ENSG00000155926	q24.22	8	133036728	133102912	SLA	8q24.22	21.396500000000003	0.8262026303798836
ENSG00000165071	q24.22	8	132685007	132760712	TMEM71	8q24.22	21.877499999999998	0.8447759234517748
ENSG00000131773	q24.23	8	135457456	135656722	KHDRBS3	8q24.23	21.759743212558682	0.8402288728813965
ENSG00000147724	q24.23	8	138130023	138497261	FAM135B	8q24.23	21.496223618586612	0.8300533497025417
