## Supplementary Signatures for "Signatures of Discriminative Copy Number Aberrations in 31 Cancer Subtypes": stomach_Carcinoma diffuse type_del_genes.tsv

gene_id	name	chr	start	end	symbol	band	cnv	cnv_scaled
ENSG00000187790	q21.2	14	45135930	45200890	FANCM	14q21.2	-15.226600000000003	-0.5879586367743479
ENSG00000182512	q32.13	14	95533503	95544724	GLRX5	14q32.13	-15.933900000000001	-0.6152702587904576
ENSG00000100665	q32.13	14	94561442	94569913	SERPINA4	14q32.13	-15.612200000000001	-0.6028481623637892
ENSG00000186910	q32.13	14	94442464	94452800	SERPINA11	14q32.13	-15.400500000000001	-0.5946735965772625
ENSG00000197249	q32.13	14	94376747	94390693	SERPINA1	14q32.13	-15.400500000000001	-0.5946735965772625
ENSG00000088756	p11.31	18	6729718	6915716	ARHGAP28	18p11.31	-14.84599352537339	-0.5732619307487773
ENSG00000198081	p11.31	18	5289019	5297053	ZBTB14	18p11.31	-13.655399999999998	-0.5272884536671633
ENSG00000177426	p11.31	18	3411608	3459978	TGIF1	18p11.31	-14.500799999999998	-0.559932657332396
ENSG00000074657	q21.32	18	58862600	58986480	ZNF532	18q21.32	-25.684600000000003	-0.9917829589070716
ENSG00000183287	q21.32	18	59430939	59697662	CCBE1	18q21.32	-25.897400000000008	-1.0
ENSG00000166603	q21.32	18	60371062	60372775	MC4R	18q21.32	-25.01400000000001	-0.9658884675681729
ENSG00000168214	p15.2	4	26163455	26435131	RBPJ	4p15.2	-19.515700000000002	-0.7535775792164463
ENSG00000168228	p15.2	4	25312774	25370383	ZCCHC4	4p15.2	-18.6319	-0.719450601218655
ENSG00000153012	p15.2	4	24998847	25030946	LGI2	4p15.2	-18.657200000000003	-0.7204275332658876
ENSG00000138696	q22.3	4	94757955	95158448	BMPR1B	4q22.3	-15.266600000000004	-0.5895031933707631
ENSG00000163110	q22.3	4	94451857	94668227	PDLIM5	4q22.3	-15.266600000000004	-0.5895031933707631
ENSG00000196616	q23	4	99304971	99352760	ADH1B	4q23	-13.207207983839094	-0.5099820052916157
ENSG00000172955	q23	4	99202638	99219537	ADH6	4q23	-13.204	-0.5098581324766192
ENSG00000151247	q23	4	98871684	98930637	EIF4E	4q23	-14.194100000000002	-0.5480897696293836
ENSG00000168785	q23	4	98470367	98658611	TSPAN5	4q23	-14.599581428806708	-0.5637469950190639
ENSG00000138823	q23	4	99563761	99623999	MTTP	4q23	-13.212500000000002	-0.5101863507533574
