## Supplementary Signatures for "Signatures of Discriminative Copy Number Aberrations in 31 Cancer Subtypes": stomach_Gastrointestinal stromal sarcoma_amp_genes.tsv

gene_id	name	chr	start	end	symbol	band	cnv	cnv_scaled
ENSG00000263639	q11.22	10	46033307	46048180	MSMB	10q11.22	10.925299999999993	0.07556062962509195
ENSG00000265354	q11.22	10	45972489	46003742	TIMM23	10q11.22	10.925299999999993	0.07556062962509195
ENSG00000204174	q11.22	10	46461099	46465958	NPY4R	10q11.22	10.058399999999994	0.0687956949138522
ENSG00000265763	q11.22	10	47365496	47384293	ZNF488	10q11.22	10.648299999999992	0.07339903438341076
ENSG00000188234	q11.22	10	45825594	45853875	AGAP4	10q11.22	10.925299999999993	0.07556062962509195
ENSG00000172661	q11.22	10	45727200	45792961	WASHC2C	10q11.22	10.077219645589757	0.06894255576712642
ENSG00000172188	q11	11	55602360	55607645	OR4C11	11q11	16.781999999999996	0.12126393233972788
ENSG00000181927	q11	11	55635113	55640309	OR4P4	11q11	16.583899999999996	0.11971804058024396
ENSG00000139637	q13.13	12	53299695	53307177	C12orf10	12q13.13	15.179400000000001	0.10875789430969811
ENSG00000110934	q13.13	12	51281038	51324668	BIN2	12q13.13	14.697600000000001	0.10499812323590031
ENSG00000139629	q13.13	12	51351247	51392867	GALNT6	12q13.13	14.697600000000001	0.10499812323590031
ENSG00000196876	q13.13	12	51590266	51812864	SCN8A	12q13.13	14.697600000000001	0.10499812323590031
ENSG00000261308	q13.13	12	51817840	51848766	FIGNL2	12q13.13	15.1602	0.10860806532543717
ENSG00000161835	q13.13	12	52006946	52015889	GRASP	12q13.13	15.1602	0.10860806532543717
ENSG00000185479	q13.13	12	52446651	52452146	KRT6B	12q13.13	14.9499	0.10696696973220413
ENSG00000139648	q13.13	12	52543909	52553145	KRT71	12q13.13	14.8842	0.10645427367668625
ENSG00000189182	q13.13	12	52689626	52703524	KRT77	12q13.13	15.153400000000001	0.10855500089351143
ENSG00000111057	q13.13	12	52948871	52952906	KRT18	12q13.13	15.179400000000001	0.10875789430969811
ENSG00000063046	q13.13	12	53006158	53042209	EIF4B	12q13.13	15.179400000000001	0.10875789430969811
ENSG00000167778	q13.13	12	53064316	53079404	SPRYD3	12q13.13	15.179400000000001	0.10875789430969811
ENSG00000139631	q13.13	12	53157663	53180909	CSAD	12q13.13	15.179400000000001	0.10875789430969811
ENSG00000205420	q13.13	12	52487176	52493257	KRT6A	12q13.13	14.9499	0.10696696973220413
ENSG00000167779	q13.13	12	53097436	53102345	IGFBP6	12q13.13	15.179400000000001	0.10875789430969811
ENSG00000197111	q13.13	12	53452102	53481162	PCBP2	12q13.13	15.179400000000001	0.10875789430969811
ENSG00000139626	q13.13	12	53191323	53207282	ITGB7	12q13.13	15.179400000000001	0.10875789430969811
ENSG00000170627	q13.13	12	54455950	54473602	GTSF1	12q13.13	15.179400000000001	0.10875789430969811
ENSG00000123405	q13.13	12	54292111	54301015	NFE2	12q13.13	15.179400000000001	0.10875789430969811
ENSG00000094916	q13.13	12	54230942	54280133	CBX5	12q13.13	15.179400000000001	0.10875789430969811
ENSG00000123349	q13.13	12	53295291	53299450	PFDN5	12q13.13	15.179400000000001	0.10875789430969811
ENSG00000180818	q13.13	12	53985065	53990279	HOXC10	12q13.13	15.179400000000001	0.10875789430969811
ENSG00000123388	q13.13	12	53973126	53977643	HOXC11	12q13.13	15.179400000000001	0.10875789430969811
ENSG00000139546	q13.13	12	53500921	53506431	TARBP2	12q13.13	15.179400000000001	0.10875789430969811
ENSG00000198353	q13.13	12	54016931	54056030	HOXC4	12q13.13	15.179400000000001	0.10875789430969811
ENSG00000069329	q11.2	16	46656132	46689518	VPS35	16q11.2	13.222399999999999	0.09348626294518524
ENSG00000171241	q11.2	16	46578591	46621379	SHCBP1	16q11.2	14.23413678884641	0.10138144499790797
ENSG00000103035	q23.1	16	74296814	74306288	PSMD7	16q23.1	10.844299999999999	0.07492853859774118
ENSG00000090863	q23.1	16	74447427	74607144	GLG1	16q23.1	10.844299999999999	0.07492853859774118
ENSG00000168411	q23.1	16	74621399	74666877	RFWD3	16q23.1	10.844299999999999	0.07492853859774118
ENSG00000050820	q23.1	16	75228181	75268053	BCAR1	16q23.1	10.844299999999999	0.07492853859774118
ENSG00000034713	q23.1	16	75566375	75577881	GABARAPL2	16q23.1	10.844299999999999	0.07492853859774118
ENSG00000183196	q23.1	16	75472052	75495445	CHST6	16q23.1	10.844299999999999	0.07492853859774118
ENSG00000103111	q23.1	16	77190835	77202398	MON1B	16q23.1	11.6933	0.08155378899552936
ENSG00000166509	q23.1	16	78022515	78066761	CLEC3A	16q23.1	11.817599999999999	0.08252377559676027
ENSG00000166446	q23.2	16	80597907	80804598	CDYL2	16q23.2	12.735399999999998	0.0896859131881501
ENSG00000103121	q23.2	16	80966448	81020270	CMC2	16q23.2	12.141941707461505	0.08505480625209436
ENSG00000166451	q23.2	16	81006498	81033114	CENPN	16q23.2	11.766779171996246	0.0821271905426404
ENSG00000135697	q23.2	16	81238689	81291142	BCO1	16q23.2	11.5464	0.0804074411940746
ENSG00000120075	q21.32	17	48591257	48593961	HOXB5	17q21.32	14.1342	0.10060157897899354
ENSG00000167080	q21.32	17	49132460	49176840	B4GALNT2	17q21.32	17.07529999999999	0.12355272614617219
ENSG00000159210	q21.32	17	48929316	48944842	SNF8	17q21.32	13.3509	0.09448902463672326
ENSG00000159182	q21.32	17	48721719	48722518	PRAC1	17q21.32	13.3509	0.09448902463672326
ENSG00000120068	q21.32	17	48611377	48615292	HOXB8	17q21.32	14.1342	0.10060157897899354
ENSG00000229637	q21.32	17	48723185	48724758	PRAC2	17q21.32	13.3509	0.09448902463672326
ENSG00000178852	q21.32	17	47323290	47441312	EFCAB13	17q21.32	13.3234	0.09427442583114119
ENSG00000005243	q21.32	17	48026167	48038030	COPZ2	17q21.32	13.3234	0.09427442583114119
ENSG00000198336	q21.32	17	47200446	47223679	MYL4	17q21.32	13.3234	0.09427442583114119
ENSG00000108439	q21.32	17	47941506	47949308	PNPO	17q21.32	13.3234	0.09427442583114119
ENSG00000189120	q21.32	17	47844908	47855874	SP6	17q21.32	13.3234	0.09427442583114119
ENSG00000108465	q21.32	17	47967810	47981781	CDK5RAP3	17q21.32	14.700099999999999	0.10501763221822594
ENSG00000141294	q21.32	17	47831634	47837719	LRRC46	17q21.32	13.3234	0.09427442583114119
ENSG00000006025	q21.32	17	47807372	47821834	OSBPL7	17q21.32	13.3234	0.09427442583114119
ENSG00000198933	q21.32	17	47694081	47712050	TBKBP1	17q21.32	13.3234	0.09427442583114119
ENSG00000256229	p12	19	20167214	20200488	ZNF486	19p12	12.8552	0.0906207836211949
ENSG00000237440	p12	19	20535825	20565809	ZNF737	19p12	12.522700000000002	0.08802608897188448
ENSG00000105750	p12	19	20923222	20950697	ZNF85	19p12	12.522700000000002	0.08802608897188448
ENSG00000160352	p12	19	21082159	21125270	ZNF714	19p12	12.522700000000002	0.08802608897188448
ENSG00000182141	p12	19	21291160	21329425	ZNF708	19p12	12.522700000000002	0.08802608897188448
ENSG00000172687	p12	19	21358930	21379302	ZNF738	19p12	12.522700000000002	0.08802608897188448
ENSG00000197013	p12	19	21496682	21556270	ZNF429	19p12	12.522700000000002	0.08802608897188448
ENSG00000269067	p12	19	22974883	23003176	ZNF728	19p12	12.614000000000003	0.08873855700641695
ENSG00000196081	p12	19	23221599	23250390	ZNF724	19p12	12.614	0.08873855700641693
ENSG00000283201	p12	19	23222755	23274221		19p12	12.614000000000003	0.08873855700641695
ENSG00000196172	p12	19	23739195	23758891	ZNF681	19p12	12.614000000000003	0.08873855700641695
ENSG00000213967	p12	19	23914876	23945159	ZNF726	19p12	12.614000000000003	0.08873855700641695
ENSG00000197020	p12	19	21722771	21767579	ZNF100	19p12	12.522700000000002	0.08802608897188448
ENSG00000284491	p13.13	19	12802031	12813581	THSD8	19p13.13	12.960700000000005	0.09144406267533704
ENSG00000104979	p13.13	19	13774456	13778773	C19orf53	19p13.13	12.956400000000004	0.09141050722573693
ENSG00000132003	p13.13	19	13795460	13832230	ZSWIM4	19p13.13	12.956400000000004	0.09141050722573693
ENSG00000104915	p13.13	19	13144058	13150383	STX10	19p13.13	12.956400000000004	0.09141050722573693
ENSG00000179271	p13.13	19	12953119	12957223	GADD45GIP1	19p13.13	12.960700000000005	0.09144406267533704
ENSG00000179115	p13.13	19	12922479	12934037	FARSA	19p13.13	12.960700000000005	0.09144406267533704
ENSG00000105612	p13.13	19	12875209	12881466	DNASE2	19p13.13	12.960700000000005	0.09144406267533704
ENSG00000105613	p13.13	19	12833951	12874952	MAST1	19p13.13	12.960700000000005	0.09144406267533704
ENSG00000132026	p13.13	19	12825478	12835428	RTBDN	19p13.13	12.960700000000005	0.09144406267533704
ENSG00000160888	p13.13	19	13150411	13154911	IER2	19p13.13	12.956400000000004	0.09141050722573693
ENSG00000283980	p13.13	19	12687998	12688422	GNG14	19p13.13	12.960700000000005	0.09144406267533704
ENSG00000104774	p13.13	19	12646511	12666742	MAN2B1	19p13.13	12.960700000000005	0.09144406267533704
ENSG00000173875	p13.13	19	12610918	12633840	ZNF791	19p13.13	12.960700000000003	0.09144406267533703
ENSG00000104957	p13.13	19	13731760	13763296	CCDC130	19p13.13	12.956400000000004	0.09141050722573693
ENSG00000189042	q13.12	19	36687612	36727701	ZNF567	19q13.12	13.7318	0.09746141318385813
ENSG00000251247	q13.12	19	36850361	36913029	ZNF345	19q13.12	13.7318	0.09746141318385813
ENSG00000245680	q13.12	19	37181579	37218153	ZNF585B	19q13.12	13.7318	0.09746141318385813
ENSG00000180479	q13.12	19	37554782	37594792	ZNF571	19q13.12	13.7318	0.09746141318385813
ENSG00000196381	q13.12	19	37667751	37692315	ZNF781	19q13.12	13.7318	0.09746141318385813
ENSG00000105675	q13.12	19	35550031	35563658	ATP4A	19q13.12	13.850900000000003	0.09839082110185177
ENSG00000161249	q13.12	19	35497220	35513658	DMKN	19q13.12	13.850900000000003	0.09839082110185177
ENSG00000167635	q13.12	19	36214602	36238774	ZNF146	19q13.12	13.850900000000001	0.09839082110185175
ENSG00000161298	q13.12	19	36604817	36634114	ZNF382	19q13.12	13.7318	0.09746141318385813
ENSG00000126266	q13.12	19	35351552	35353862	FFAR1	19q13.12	13.850900000000003	0.09839082110185177
ENSG00000266964	q13.12	19	35138808	35143109	FXYD1	19q13.12	13.850900000000003	0.09839082110185177
ENSG00000283758	q13.12	19	35586161	35587296	PMIS2	19q13.12	13.850900000000003	0.09839082110185177
ENSG00000249115	q13.12	19	35612735	35625355	HAUS5	19q13.12	13.850900000000001	0.09839082110185175
ENSG00000105672	q13.12	19	35641745	35644871	ETV2	19q13.12	13.850900000000001	0.09839082110185175
ENSG00000126267	q13.12	19	35648323	35658782	COX6B1	19q13.12	13.850900000000001	0.09839082110185175
ENSG00000075702	q13.12	19	36054881	36105108	WDR62	19q13.12	13.850900000000003	0.09839082110185177
ENSG00000167604	q13.12	19	35887653	35902303	NFKBID	19q13.12	13.850900000000003	0.09839082110185177
ENSG00000011600	q13.12	19	35904401	35908295	TYROBP	19q13.12	13.850900000000003	0.09839082110185177
ENSG00000126243	q13.12	19	35935358	35945767	LRFN3	19q13.12	13.850900000000003	0.09839082110185177
ENSG00000105270	q13.12	19	36014660	36033343	CLIP3	19q13.12	13.850900000000003	0.09839082110185177
ENSG00000161277	q13.12	19	36034984	36054739	THAP8	19q13.12	13.850900000000003	0.09839082110185177
ENSG00000126246	q13.12	19	35738801	35742453	IGFLR1	19q13.12	15.00824279051691	0.10742225311981335
ENSG00000105254	q13.12	19	36114289	36125947	TBCB	19q13.12	13.850900000000003	0.09839082110185177
ENSG00000240038	p21.1	1	103553815	103579534	AMY2B	1p21.1	10.61256205142506	0.07312014998056955
ENSG00000187733	p21.1	1	103750406	103758690	AMY1C	1p21.1	12.570400000000001	0.08839832035465772
ENSG00000177606	p32.1	1	58780791	58784047	JUN	1p32.1	12.3377	0.08658242427978692
ENSG00000134709	p32.1	1	59814786	59876370	HOOK1	1p32.1	11.1491	0.07730707372288352
ENSG00000117834	p33	1	48222685	48248644	SLC5A9	1p33	11.061000000000002	0.07661957718572789
ENSG00000269113	p33	1	47760528	47997385	TRABD2B	1p33	11.445525752556533	0.07962025962987977
ENSG00000123473	p33	1	47250139	47314147	STIL	1p33	10.949100000000003	0.07574635513683214
ENSG00000186160	p33	1	47067231	47118318	CYP4Z1	1p33	11.952200000000003	0.0835741392051729
ENSG00000186377	p33	1	47023669	47050751	CYP4X1	1p33	11.952200000000003	0.0835741392051729
ENSG00000142973	p33	1	46757838	46819413	CYP4B1	1p33	11.952200000000003	0.0835741392051729
ENSG00000123472	p33	1	46632737	46673867	ATPAF1	1p33	12.138800000000003	0.08503028964595885
ENSG00000162456	p33	1	46545644	46551527	KNCN	1p33	10.221000000000004	0.07006455912431206
ENSG00000197587	p33	1	46506996	46514226	DMBX1	1p33	10.221000000000004	0.07006455912431206
ENSG00000117480	p33	1	46394317	46413848	FAAH	1p33	10.221000000000004	0.07006455912431206
ENSG00000173660	p33	1	46303698	46316776	UQCRH	1p33	10.439400000000003	0.07176886382028018
ENSG00000186790	p33	1	47416285	47418052	FOXE3	1p33	10.949100000000003	0.07574635513683214
ENSG00000121904	p35.1	1	33513999	34165842	CSMD2	1p35.1	10.438800000000004	0.07176418166452203
ENSG00000142698	p35.1	1	34166883	34219131	C1orf94	1p35.1	10.438800000000004	0.07176418166452203
ENSG00000116199	q25.2	1	179025804	179076567	FAM20B	1q25.2	26.463599999999996	0.19681519765330355
ENSG00000075391	q25.2	1	178094141	178484147	RASAL2	1q25.2	27.514799999999997	0.2050183345415897
ENSG00000188585	q25.2	1	178479247	178499634	CLEC20A	1q25.2	27.514799999999997	0.2050183345415897
ENSG00000240021	q25.2	1	178513109	178548602	TEX35	1q25.2	27.514799999999997	0.2050183345415897
ENSG00000143322	q25.2	1	179099330	179229684	ABL2	1q25.2	26.8831293600687	0.20008903400157094
ENSG00000057252	q25.2	1	179293714	179358680	SOAT1	1q25.2	27.299653261122963	0.203339416971121
ENSG00000162779	q25.2	1	179365720	179554735	AXDND1	1q25.2	27.868999999999996	0.20778236715748669
ENSG00000116218	q25.2	1	179550539	179575952	NPHS2	1q25.2	27.868999999999996	0.20778236715748669
ENSG00000116703	q31.1	1	186443566	186461114	PDC	1q31.1	29.227699999999995	0.2183851088718268
ENSG00000262180	q31.1	1	186401046	186401180	OCLM	1q31.1	29.227699999999995	0.2183851088718268
ENSG00000157181	q31.1	1	186375838	186421378	ODR4	1q31.1	29.227699999999995	0.2183851088718268
ENSG00000116690	q31.1	1	186296279	186314562	PRG4	1q31.1	29.227699999999995	0.2183851088718268
ENSG00000125813	p11.22	20	21705659	21718486	PAX1	20p11.22	16.1508	0.11633830448214971
ENSG00000101230	p12.1	20	13221274	13300651	ISM1	20p12.1	16.0681	0.11569294734681745
ENSG00000089048	p12.1	20	13714322	13784886	ESF1	20p12.1	16.0681	0.11569294734681745
ENSG00000125844	p12.1	20	17613678	17682295	RRBP1	20p12.1	16.0435974829226	0.11550173967777877
ENSG00000125864	p12.1	20	17493905	17569220	BFSP1	20p12.1	15.960700000000001	0.11485484146610787
ENSG00000183798	q12	20	41359962	41366818	EMILIN3	20q12	16.022700000000004	0.11533866422778383
ENSG00000124181	q12	20	41136960	41196801	PLCG1	20q12	16.022700000000004	0.11533866422778383
ENSG00000184221	q22.11	21	33070141	33072413	OLIG1	21q22.11	14.858499999999994	0.1062537213383786
ENSG00000205929	q22.11	21	32790673	32813743	C21orf62	21q22.11	14.858499999999994	0.1062537213383786
ENSG00000142207	q22.11	21	32311018	32393012	URB1	21q22.11	14.858499999999994	0.1062537213383786
ENSG00000166979	q22.11	21	32412006	32515397	EVA1C	21q22.11	14.858499999999994	0.1062537213383786
ENSG00000170262	q22.11	21	32291813	32314784	MRAP	21q22.11	14.858499999999994	0.1062537213383786
ENSG00000159055	q22.11	21	32268228	32279049	MIS18A	21q22.11	14.858499999999994	0.1062537213383786
ENSG00000206102	q22.11	21	31038159	31038476	KRTAP19-8	21q22.11	14.863699999999996	0.10629430002161595
ENSG00000187026	q22.11	21	30746794	30747259	KRTAP21-2	21q22.11	15.439999999999996	0.11079151062732304
ENSG00000206104	q22.11	21	30642864	30643136	KRTAP20-3	21q22.11	15.439999999999996	0.11079151062732304
ENSG00000184032	q22.11	21	30635206	30635619	KRTAP20-2	21q22.11	15.439999999999996	0.11079151062732304
ENSG00000244624	q22.11	21	30616425	30616699	KRTAP20-1	21q22.11	15.439999999999996	0.11079151062732304
ENSG00000206106	q22.11	21	30590105	30590397	KRTAP22-2	21q22.11	15.677399999999997	0.11264408358896603
ENSG00000244362	q22.11	21	30560875	30561314	KRTAP19-7	21q22.11	15.677399999999997	0.11264408358896603
ENSG00000186967	q22.11	21	30496824	30497165	KRTAP19-4	21q22.11	15.677399999999997	0.11264408358896603
ENSG00000244025	q22.11	21	30491462	30492013	KRTAP19-3	21q22.11	15.677399999999997	0.11264408358896603
ENSG00000186971	q22.11	21	30430230	30431026	KRTAP13-4	21q22.11	15.677399999999997	0.11264408358896603
ENSG00000156284	q22.11	21	30214006	30216097	CLDN8	21q22.11	15.677399999999997	0.11264408358896603
ENSG00000242220	q22.11	21	32572238	32587373	TCP10L	21q22.11	17.4	0.1260865527706267
ENSG00000159110	q22.11	21	33229901	33265675	IFNAR2	21q22.11	14.858499999999994	0.1062537213383786
ENSG00000159197	q22.11	21	34364024	34371389	KCNE2	21q22.11	15.137499999999998	0.10843092376592031
ENSG00000157827	q23.3	2	152335174	152649826	FMNL2	2q23.3	10.525084072599318	0.07243750744345182
ENSG00000196504	q23.3	2	152651593	152717997	PRPF40A	2q23.3	10.560400000000003	0.07271309856484127
ENSG00000144278	q23.3	2	153871922	154453979	GALNT13	2q23.3	10.64132931733242	0.07334463801342704
ENSG00000172318	q24.3	2	167868948	167874041	B3GALT1	2q24.3	10.700500000000003	0.07380638193437027
ENSG00000153253	q24.3	2	165087522	165204067	SCN3A	2q24.3	10.7589	0.07426211176149726
ENSG00000136531	q24.3	2	165194993	165392310	SCN2A	2q24.3	10.7589	0.07426211176149726
ENSG00000115339	q24.3	2	165747588	165794659	GALNT3	2q24.3	10.743000000000002	0.07413803463390618
ENSG00000136546	q24.3	2	166403573	166611482	SCN7A	2q24.3	10.797	0.07455942865214005
ENSG00000163092	q24.3	2	166888487	167259753	XIRP2	2q24.3	10.700500000000003	0.07380638193437027
ENSG00000163072	q24.3	2	168786539	168865514	NOSTRIN	2q24.3	10.700500000000003	0.07380638193437027
ENSG00000172482	q37.3	2	240868824	240880502	AGXT	2q37.3	11.1585	0.07738042749642793
ENSG00000162804	q37.3	2	240998618	241095568	SNED1	2q37.3	11.308700000000002	0.07855252715455253
ENSG00000115685	q37.3	2	241149576	241183652	PPP1R7	2q37.3	11.349500000000003	0.07887091374610702
ENSG00000146205	q37.3	2	241188509	241225377	ANO7	2q37.3	11.349500000000003	0.07887091374610702
ENSG00000204099	q37.3	2	241808825	241817413	NEU4	2q37.3	15.386100000000003	0.11037089696838223
ENSG00000188389	q37.3	2	241849884	241858894	PDCD1	2q37.3	16.696	0.12059282334772581
ENSG00000216921	q37.3	2	241893985	241902551	FAM240C	2q37.3	16.696	0.12059282334772581
ENSG00000172428	q37.3	2	240126563	240136807	COPS9	2q37.3	12.505900000000002	0.08789498861065616
ENSG00000168397	q37.3	2	241637213	241673857	ATG4B	2q37.3	14.644300000000001	0.10458219173271761
ENSG00000178586	q37.3	2	240045077	240047027	OR6B3	2q37.3	12.505900000000002	0.08789498861065616
ENSG00000132326	q37.3	2	238244044	238290102	PER2	2q37.3	11.158500000000002	0.07738042749642794
ENSG00000068024	q37.3	2	239048168	239401654	HDAC4	2q37.3	12.327790952716565	0.08650509810846034
ENSG00000168427	q37.3	2	238138668	238152947	KLHL30	2q37.3	11.158500000000002	0.07738042749642794
ENSG00000258984	q37.3	2	237967014	238099412	UBE2F-SCLY	2q37.3	11.158500000000002	0.07738042749642794
ENSG00000124839	q37.3	2	237574322	237601614	RAB17	2q37.3	11.158500000000002	0.07738042749642794
ENSG00000071677	q37.3	2	237566574	237567175	PRLH	2q37.3	11.158500000000002	0.07738042749642794
ENSG00000198612	q37.3	2	237085882	237100474	COPS8	2q37.3	11.158500000000002	0.07738042749642794
ENSG00000144476	q37.3	2	236567787	236582354	ACKR3	2q37.3	11.158500000000002	0.07738042749642794
ENSG00000182083	q37.3	2	240028965	240030456	OR6B2	2q37.3	12.505900000000002	0.08789498861065616
ENSG00000168724	p13.2	5	34929559	34958964	DNAJC21	5p13.2	28.7947	0.21500615313302557
ENSG00000164318	p13.2	5	38258409	38465480	EGFLAM	5p13.2	28.78309999999999	0.2149156314550345
ENSG00000113569	p13.2	5	37288137	37371106	NUP155	5p13.2	28.7883	0.21495621013827193
ENSG00000168671	p13.2	5	36035021	36071358	UGT3A2	5p13.2	28.7947	0.21500615313302557
ENSG00000113494	p13.2	5	35048756	35230487	PRLR	5p13.2	28.7947	0.21500615313302557
ENSG00000113460	p13.2	5	34915677	34925996	BRIX1	5p13.2	28.7947	0.21500615313302557
ENSG00000164175	p13.2	5	33944623	33984693	SLC45A2	5p13.2	28.844299999999997	0.2153932113423663
ENSG00000242110	p13.2	5	33986165	34008104	AMACR	5p13.2	28.967337131994036	0.21635334303575407
ENSG00000182631	p13.2	5	33936386	33938918	RXFP3	5p13.2	28.844299999999997	0.2153932113423663
ENSG00000113456	p13.2	5	34905260	34918989	RAD1	5p13.2	28.7947	0.21500615313302557
ENSG00000145536	p15.32	5	5140330	5320304	ADAMTS16	5p15.32	31.2232	0.23395717856415457
ENSG00000152348	q14.1	5	81972023	82276857	ATG10	5q14.1	24.246632461568783	0.1795148854437926
ENSG00000145687	q14.1	5	81413021	81751797	SSBP2	5q14.1	23.64399999999998	0.17481218702715093
ENSG00000228716	q14.1	5	80626226	80654983	DHFR	5q14.1	23.64399999999998	0.17481218702715093
ENSG00000164300	q14.1	5	80111651	80256048	SERINC5	5q14.1	23.53989999999998	0.1739998330031112
ENSG00000164299	q14.1	5	80319625	80321842	SPZ1	5q14.1	23.53989999999998	0.1739998330031112
ENSG00000164329	q14.1	5	79612120	79686648	TENT2	5q14.1	23.53989999999998	0.1739998330031112
ENSG00000145685	q14.1	5	78485215	78770021	LHFPL2	5q14.1	25.750999999999983	0.19125435733120236
ENSG00000164309	q14.1	5	79689836	79800240	CMYA5	5q14.1	23.53989999999998	0.1739998330031112
ENSG00000112874	q21.2	5	103548855	103562790	NUDT12	5q21.2	24.39349999999998	0.18066097992837854
ENSG00000213722	p21.33	6	31727038	31730617	DDAH2	6p21.33	11.891300000000005	0.08309890039572027
ENSG00000263020	p21.33	6	31666102	31673546		6p21.33	11.891300000000005	0.08309890039572027
ENSG00000204428	p21.33	6	31676684	31684040	LY6G5C	6p21.33	11.891300000000005	0.08309890039572027
ENSG00000204424	p21.33	6	31706885	31710595	LY6G6F	6p21.33	11.891300000000005	0.08309890039572027
ENSG00000250641	p21.33	6	31706904	31717918		6p21.33	11.891300000000005	0.08309890039572027
ENSG00000204420	p21.33	6	31718594	31726714	MPIG6B	6p21.33	11.891300000000005	0.08309890039572027
ENSG00000213719	p21.33	6	31730581	31739763	CLIC1	6p21.33	11.891300000000005	0.08309890039572027
ENSG00000137310	p21.33	6	31158547	31167159	TCF19	6p21.33	11.336800000000006	0.07877180811589278
ENSG00000204394	p21.33	6	31777518	31795752	VARS	6p21.33	11.891300000000005	0.08309890039572027
ENSG00000204390	p21.33	6	31809619	31815283	HSPA1L	6p21.33	11.891300000000005	0.08309890039572027
ENSG00000204388	p21.33	6	31827738	31830254	HSPA1B	6p21.33	11.891300000000005	0.08309890039572027
ENSG00000204348	p21.33	6	31969810	31972290	DXO	6p21.33	12.824100000000005	0.09037809188106395
ENSG00000243649	p21.33	6	31945650	31952084	CFB	6p21.33	11.891300000000006	0.08309890039572028
ENSG00000204472	p21.33	6	31615217	31617021	AIF1	6p21.33	11.903700000000004	0.08319566494805544
ENSG00000204396	p21.33	6	31765590	31777328	VWA7	6p21.33	11.891300000000005	0.08309890039572027
ENSG00000227507	p21.33	6	31580525	31582522	LTB	6p21.33	11.90370000000001	0.08319566494805548
ENSG00000204386	p21.33	6	31857659	31862822	NEU1	6p21.33	11.891300000000005	0.08309890039572027
ENSG00000213760	p21.33	6	31544462	31548427	ATP6V1G2	6p21.33	11.903700000000004	0.08319566494805544
ENSG00000232810	p21.33	6	31575565	31578336	TNF	6p21.33	11.903700000000008	0.08319566494805547
ENSG00000204569	p21.33	6	30600413	30618612	PPP1R10	6p21.33	12.551000000000005	0.08824693065181077
ENSG00000204590	p21.33	6	30541377	30557174	GNL1	6p21.33	11.227280180064312	0.0779171600233196
ENSG00000204560	p21.33	6	30653119	30673006	DHX16	6p21.33	12.551000000000005	0.08824693065181077
ENSG00000146112	p21.33	6	30676389	30687895	PPP1R18	6p21.33	12.551000000000005	0.08824693065181077
ENSG00000137404	p21.33	6	30688047	30691420	NRM	6p21.33	12.551000000000005	0.08824693065181077
ENSG00000137343	p21.33	6	30626842	30646823	ATAT1	6p21.33	12.551000000000005	0.08824693065181077
ENSG00000196230	p21.33	6	30720352	30725426	TUBB	6p21.33	11.336800000000006	0.07877180811589278
ENSG00000137312	p21.33	6	30727709	30742732	FLOT1	6p21.33	11.336800000000006	0.07877180811589278
ENSG00000213780	p21.33	6	30908207	30914106	GTF2H4	6p21.33	11.336800000000006	0.07877180811589278
ENSG00000204371	p21.33	6	31879759	31897687	EHMT2	6p21.33	11.891300000000005	0.08309890039572027
ENSG00000204531	p21.33	6	31164337	31180731	POU5F1	6p21.33	11.336800000000006	0.07877180811589278
ENSG00000204511	p21.33	6	31528962	31530232	MCCD1	6p21.33	11.903700000000006	0.08319566494805546
ENSG00000137337	p21.33	6	30699807	30717447	MDC1	6p21.33	12.488366304890226	0.08775816279145623
ENSG00000112249	q16.3	6	100508194	100881372	ASCC3	6q16.3	10.780908680594926	0.0744338585457921
ENSG00000135541	q23.3	6	135283532	135497765	AHI1	6q23.3	10.017300000000002	0.06847496724441872
ENSG00000164500	p12.2	7	50096036	50159830	SPATA48	7p12.2	13.838476282512595	0.09829387146789952
ENSG00000122642	p14.3	7	32957404	33006930	FKBP9	7p14.3	12.071599999999998	0.08450588820104554
ENSG00000105778	p14.3	7	32495426	32588726	AVL9	7p14.3	12.179699999999999	0.08534945659680632
ENSG00000154678	p14.3	7	31751179	32428131	PDE1C	7p14.3	12.179699999999999	0.08534945659680632
ENSG00000078549	p14.3	7	31052461	31111479	ADCYAP1R1	7p14.3	12.161299999999999	0.08520587048688959
ENSG00000180347	p14.3	7	31514071	31658720	ITPRID1	7p14.3	12.161299999999999	0.08520587048688959
ENSG00000106128	p14.3	7	30938669	30993254	GHRHR	7p14.3	12.161299999999999	0.08520587048688959
ENSG00000240583	p14.3	7	30911694	30925517	AQP1	7p14.3	12.161299999999999	0.08520587048688959
ENSG00000106100	p14.3	7	30424527	30478784	NOD1	7p14.3	12.216199999999999	0.0856342877387607
ENSG00000106341	p14.3	7	31687215	31708455	PPP1R17	7p14.3	12.161299999999999	0.08520587048688959
ENSG00000136193	p14.3	7	29920104	29990289	SCRN1	7p14.3	12.216199999999999	0.0856342877387607
ENSG00000127989	q21.2	7	91692008	91880702	MTERF1	7q21.2	11.7969	0.08236224122310397
ENSG00000001631	q21.2	7	92198969	92246166	KRIT1	7q21.2	11.6024	0.08084444239816899
ENSG00000001630	q21.2	7	92112153	92134803	CYP51A1	7q21.2	11.602400000000001	0.080844442398169
ENSG00000240720	q21.2	7	92141643	92179531	LRRD1	7q21.2	11.602400000000001	0.080844442398169
ENSG00000127980	q21.2	7	92487020	92528520	PEX1	7q21.2	11.602400000000001	0.080844442398169
ENSG00000004766	q21.2	7	93232340	93361123	VPS50	7q21.2	11.850700000000002	0.0827820745227518
ENSG00000005483	q22.3	7	105014190	105115019	KMT2E	7q22.3	10.794499999999998	0.07453991966981438
ENSG00000164597	q22.3	7	107201555	107564514	COG5	7q22.3	10.399331126331544	0.07145618264099764
ENSG00000005249	q22.3	7	107044705	107161811	PRKAR2B	7q22.3	10.385899999999998	0.07135137159851139
ENSG00000146776	q22.3	7	105605067	105876604	ATXN7L1	7q22.3	10.727899999999998	0.07402020038065928
ENSG00000105835	q22.3	7	106248298	106286326	NAMPT	7q22.3	10.8584	0.07503856925805781
ENSG00000091127	q22.3	7	105439661	105522271	PUS7	7q22.3	10.721699999999998	0.07397181810449167
ENSG00000173114	q31.1	7	111091006	111125454	LRRN3	7q31.1	12.132599999999998	0.08498190736979121
ENSG00000198839	q31.1	7	112206695	112343934	ZNF277	7q31.1	12.761899999999999	0.08989270840080192
ENSG00000091136	q31.1	7	107923799	108003187	LAMB1	7q31.1	11.511899999999997	0.08013821723798072
ENSG00000091140	q31.1	7	107891162	107931730	DLD	7q31.1	11.504899999999997	0.08008359208746892
ENSG00000091138	q31.1	7	107765467	107803225	SLC26A3	7q31.1	10.446299999999997	0.0718227086114989
ENSG00000091128	q31.1	7	108023548	108130361	LAMB4	7q31.1	10.502099999999997	0.07225814909700724
ENSG00000105967	q31.2	7	115935148	116159896	TFEC	7q31.2	12.402899999999997	0.08709121853883965
ENSG00000154438	q31.2	7	117363222	117428123	ASZ1	7q31.2	12.702899999999998	0.08943229641791675
ENSG00000001626	q31.2	7	117465784	117715971	CFTR	7q31.2	12.702899999999998	0.08943229641791675
ENSG00000105989	q31.2	7	117275451	117323152	WNT2	7q31.2	12.702899999999998	0.08943229641791675
ENSG00000186591	q32.2	7	129830732	129952960	UBE2H	7q32.2	11.4413	0.0795872835771046
ENSG00000128607	q32.2	7	130070534	130135705	KLHDC10	7q32.2	11.343099999999998	0.07882097075135334
ENSG00000165120	q32.2	7	130206344	130216844	SSMEM1	7q32.2	11.343099999999998	0.07882097075135334
ENSG00000091704	q32.2	7	130380339	130388114	CPA1	7q32.2	11.998	0.08393154376137864
ENSG00000106477	q32.2	7	130393771	130442433	CEP41	7q32.2	11.998	0.08393154376137864
ENSG00000285292	q36.1	7	151207837	151227166	ABCF2	7q36.1	11.4789	0.07988069867128225
ENSG00000170279	q36.1	7	148590766	148615860	C7orf33	7q36.1	11.6297	0.081057480485165
ENSG00000133627	q36.1	7	152759749	152855378	ACTR3B	7q36.1	11.521999999999998	0.08021703352657632
ENSG00000106648	q36.1	7	151956379	152019929	GALNTL5	7q36.1	11.4789	0.07988069867128225
ENSG00000106617	q36.1	7	151556124	151877125	PRKAG2	7q36.1	11.4789	0.07988069867128225
ENSG00000082014	q36.1	7	151238764	151277896	SMARCD3	7q36.1	11.4789	0.07988069867128225
ENSG00000033100	q36.1	7	151232489	151238827	CHPF2	7q36.1	11.4789	0.07988069867128225
ENSG00000164885	q36.1	7	151053815	151057897	CDK5	7q36.1	13.0046	0.09178664040497529
ENSG00000197150	q36.1	7	151028422	151047782	ABCB8	7q36.1	13.0046	0.09178664040497529
ENSG00000002933	q36.1	7	150800403	150805118	TMEM176A	7q36.1	11.709499999999998	0.0816802072009995
ENSG00000164900	q36.1	7	151148589	151174745	GBX1	7q36.1	11.4789	0.07988069867128225
ENSG00000196329	q36.1	7	150722253	150750033	GIMAP5	7q36.1	11.450099999999999	0.07965595519489085
ENSG00000106565	q36.1	7	150791285	150801360	TMEM176B	7q36.1	11.450099999999999	0.07965595519489085
ENSG00000214022	q36.1	7	150368189	150374044	REPIN1	7q36.1	11.410999999999998	0.07935083471131779
ENSG00000106538	q36.1	7	150338317	150341662	RARRES2	7q36.1	11.410999999999998	0.07935083471131779
ENSG00000106479	q36.1	7	149838375	149867479	ZNF862	7q36.1	13.828	0.09821211882374886
ENSG00000197558	q36.1	7	149776042	149833979	SSPO	7q36.1	11.439894364061686	0.07957631456643385
ENSG00000133619	q36.1	7	149714781	149734575	KRBA1	7q36.1	11.439499999999999	0.07957323710983012
ENSG00000204947	q36.1	7	149102784	149126324	ZNF425	7q36.1	11.6297	0.081057480485165
ENSG00000197362	q36.1	7	149069641	149090782	ZNF786	7q36.1	11.6297	0.081057480485165
ENSG00000155660	q36.1	7	149003062	149028662	PDIA4	7q36.1	11.6297	0.081057480485165
ENSG00000055130	q36.1	7	148697914	148801110	CUL1	7q36.1	11.6297	0.081057480485165
ENSG00000133574	q36.1	7	150567369	150573953	GIMAP4	7q36.1	11.418599999999998	0.07941014201758774
ENSG00000164896	q36.1	7	151076593	151080866	FASTK	7q36.1	12.157699999999998	0.08517777755234066
ENSG00000165392	p12	8	31033788	31175916	WRN	8p12	24.755999999999993	0.18348978236559677
ENSG00000177669	p12	8	30131671	30144665	MBOAT4	8p12	24.62559999999999	0.18247219384749125
ENSG00000104660	p12	8	30095408	30177208	LEPROTL1	8p12	24.62559999999999	0.18247219384749125
ENSG00000104695	p12	8	30774457	30814314	PPP2CB	8p12	24.755999999999993	0.18348978236559677
ENSG00000133863	p12	8	30831544	30913003	TEX15	8p12	24.755999999999993	0.18348978236559677
ENSG00000158863	p21.3	8	22089150	22104911	FAM160B2	8p21.3	24.48539999999999	0.1813781301186692
ENSG00000104613	p21.3	8	19817391	19852083	INTS10	8p21.3	23.47619999999999	0.1735027441334539
ENSG00000147416	p21.3	8	20197381	20226819	ATP6V1B2	8p21.3	23.47619999999999	0.1735027441334539
ENSG00000197217	p21.3	8	23385783	23457695	ENTPD4	8p21.3	24.540999999999997	0.18181200988559154
ENSG00000104679	p21.3	8	23270120	23296279	R3HCC1	8p21.3	24.54099999999999	0.18181200988559149
ENSG00000061337	p21.3	8	20246165	20303963	LZTS1	8p21.3	23.47619999999999	0.1735027441334539
ENSG00000147457	p21.3	8	23243637	23262000	CHMP7	8p21.3	24.54099999999999	0.18181200988559149
ENSG00000147443	p21.3	8	21908873	21913690	DOK2	8p21.3	24.48539999999999	0.1813781301186692
ENSG00000104689	p21.3	8	23190452	23225102	TNFRSF10A	8p21.3	24.54099999999999	0.18181200988559149
ENSG00000008853	p21.3	8	22987417	23020199	RHOBTB2	8p21.3	24.54099999999999	0.18181200988559149
ENSG00000241852	p21.3	8	22599599	22604150	C8orf58	8p21.3	24.54099999999999	0.18181200988559149
ENSG00000120896	p21.3	8	22544986	22575788	SORBS3	8p21.3	24.54099999999999	0.18181200988559149
ENSG00000120910	p21.3	8	22440819	22541142	PPP3CC	8p21.3	24.54099999999999	0.18181200988559149
ENSG00000197181	p21.3	8	22275316	22357568	PIWIL2	8p21.3	24.540999999999997	0.18181200988559154
ENSG00000168490	p21.3	8	22219703	22232101	PHYHIP	8p21.3	24.54099999999999	0.18181200988559149
ENSG00000168484	p21.3	8	22156913	22164479	SFTPC	8p21.3	24.48539999999999	0.1813781301186692
ENSG00000173535	p21.3	8	23102590	23117437	TNFRSF10C	8p21.3	24.54099999999999	0.18181200988559149
ENSG00000036565	p21.3	8	20144855	20183206	SLC18A1	8p21.3	23.47619999999999	0.1735027441334539
ENSG00000158815	p21.3	8	22042398	22048809	FGF17	8p21.3	24.48539999999999	0.1813781301186692
ENSG00000176269	p23.3	8	166049	167043	OR4F21	8p23.3	14.468599999999993	0.1032111004548714
ENSG00000180190	p23.3	8	489792	545781	TDRP	8p23.3	26.072091734685518	0.19376002652195834
ENSG00000104728	p23.3	8	1823926	1958641	ARHGEF10	8p23.3	24.86752941771998	0.18436011254123214
ENSG00000176595	p23.3	8	1973677	2006936	KBTBD11	8p23.3	24.84879999999999	0.1842139557895246
ENSG00000253729	q11.21	8	47773108	47960183	PRKDC	8q11.21	29.128599999999995	0.21761177281243832
ENSG00000221869	q11.21	8	47736913	47738164	CEBPD	8q11.21	29.128599999999995	0.21761177281243832
ENSG00000104237	q11.23	8	54509422	54871720	RP1	8q11.23	30.447151114681997	0.22790120896915322
ENSG00000147509	q11.23	8	53851795	53959303	RGS20	8q11.23	29.475199999999994	0.22031649812206539
ENSG00000164736	q11.23	8	54457935	54460892	SOX17	8q11.23	29.483799999999988	0.22038360902126555
ENSG00000104447	q23.3	8	115408496	115809673	TRPS1	8q23.3	34.48193063280521	0.2593869858919251
ENSG00000155926	q24.22	8	133036728	133102912	SLA	8q24.22	33.03350000000001	0.2480840228457988
ENSG00000104415	q24.22	8	133191039	133231690	CCN4	8q24.22	33.010500000000015	0.24790454020840294
ENSG00000153317	q24.22	8	130052104	130443674	ASAP1	8q24.22	32.38281591876119	0.2430063491496128
ENSG00000165071	q24.22	8	132685007	132760712	TMEM71	8q24.22	32.94900000000001	0.24742461924319212
ENSG00000129292	q24.22	8	132775358	132848807	PHF20L1	8q24.22	32.94900000000001	0.24742461924319212
ENSG00000131773	q24.23	8	135457456	135656722	KHDRBS3	8q24.23	33.032300000000006	0.24807465853428248
ENSG00000147724	q24.23	8	138130023	138497261	FAM135B	8q24.23	33.56814974582587	0.2522562118224892
ENSG00000184995	p21.3	9	21480839	21482313	IFNE	9p21.3	10.7755	0.07439165140413952
ENSG00000205442	p21.3	9	24542952	24545946	IZUMO3	9p21.3	10.416	0.07158625974571214
ENSG00000228083	p21.3	9	21239002	21240005	IFNA14	9p21.3	10.7755	0.07439165140413952
ENSG00000147885	p21.3	9	21216373	21217311	IFNA16	9p21.3	10.7755	0.07439165140413952
ENSG00000236637	p21.3	9	21186694	21187671	IFNA4	9p21.3	10.7755	0.07439165140413952
ENSG00000171855	p21.3	9	21077104	21077942	IFNB1	9p21.3	10.7755	0.07439165140413952
ENSG00000175164	q34.2	9	133250401	133276024	ABO	9q34.2	12.840099999999996	0.09050294936794799
ENSG00000148303	q34.2	9	133348218	133351426	RPL7A	9q34.2	12.840099999999998	0.090502949367948
ENSG00000148300	q34.2	9	133406059	133418096	REXO4	9q34.2	12.840099999999998	0.090502949367948
ENSG00000160323	q34.2	9	133414358	133459402	ADAMTS13	9q34.2	12.840099999999996	0.09050294936794799
ENSG00000187616	q34.2	9	133514586	133528612	MYMK	9q34.2	12.840099999999998	0.090502949367948
ENSG00000123453	q34.2	9	133663560	133739955	SARDH	9q34.2	12.840099999999996	0.09050294936794799
ENSG00000148288	q34.2	9	133152948	133163933	GBGT1	9q34.2	12.742699999999996	0.08974287941654095
ENSG00000171102	q34.2	9	133205277	133209250	OBP2B	9q34.2	12.742699999999996	0.08974287941654095
