## Supplementary Signatures for "Signatures of Discriminative Copy Number Aberrations in 31 Cancer Subtypes": stomach_Gastrointestinal stromal sarcoma_del_genes.tsv

gene_id	name	chr	start	end	symbol	band	cnv	cnv_scaled
ENSG00000148498	p11.21	10	34109560	34815325	PARD3	10p11.21	-27.658468812655293	-0.20613946747232495
ENSG00000108100	p11.21	10	35247025	35572669	CCNY	10p11.21	-27.48359427014611	-0.20477481772871836
ENSG00000182400	q21.1	14	39147811	39170532	TRAPPC6B	14q21.1	-129.0606	-0.9974404215188759
ENSG00000129514	q21.1	14	37589552	37596059	FOXA1	14q21.1	-129.33929999999998	-0.9996152828685385
ENSG00000139874	q21.1	14	38207904	38213067	SSTR1	14q21.1	-129.38859999999997	-1.0
ENSG00000100934	q21.1	14	39031919	39109646	SEC23A	14q21.1	-129.0606	-0.9974404215188759
ENSG00000092208	q21.1	14	39114223	39136973	GEMIN2	14q21.1	-129.0606	-0.9974404215188759
ENSG00000189139	q21.2	14	44504149	44507283	FSCB	14q21.2	-126.16070000000002	-0.974810782380424
ENSG00000187790	q21.2	14	45135930	45200890	FANCM	14q21.2	-127.5988627994718	-0.9860336194349406
ENSG00000185246	q21.2	14	45084107	45116282	PRPF39	14q21.2	-128.4817	-0.99292292157155
ENSG00000182512	q32.13	14	95533503	95544724	GLRX5	14q32.13	-128.04179999999997	-0.9894901210415299
ENSG00000100665	q32.13	14	94561442	94569913	SERPINA4	14q32.13	-128.02189999999996	-0.9893348295422177
ENSG00000186910	q32.13	14	94442464	94452800	SERPINA11	14q32.13	-128.02189999999996	-0.9893348295422177
ENSG00000197249	q32.13	14	94376747	94390693	SERPINA1	14q32.13	-128.02189999999996	-0.9893348295422177
ENSG00000259490	q11.1	15	19987656	19988117	IGHV3OR15-7	15q11.1	-39.5673	-0.2990711383335117
ENSG00000188403	q11.1	15	19964666	19965101	IGHV1OR15-9	15q11.1	-26.885599999999993	-0.20010831386987196
ENSG00000179938	q13.2	15	30083053	30093499	GOLGA8J	15q13.2	-68.38790000000002	-0.5239753687392752
ENSG00000088756	p11.31	18	6729718	6915716	ARHGAP28	18p11.31	-26.400899999999986	-0.19632591237657637
ENSG00000198081	p11.31	18	5289019	5297053	ZBTB14	18p11.31	-30.56229999999999	-0.22879978399654768
ENSG00000177426	p11.31	18	3411608	3459978	TGIF1	18p11.31	-31.469470272458693	-0.23587897152124568
ENSG00000166603	q21.32	18	60371062	60372775	MC4R	18q21.32	-26.185199999999984	-0.19464267738151994
ENSG00000183287	q21.32	18	59430939	59697662	CCBE1	18q21.32	-27.51759999999999	-0.20504018460179435
ENSG00000074657	q21.32	18	58862600	58986480	ZNF532	18q21.32	-27.51759999999999	-0.20504018460179435
ENSG00000121289	q13.11	19	32875925	32971991	CEP89	19q13.11	-31.719783680228335	-0.2378323154604654
ENSG00000180884	q13.11	19	34956354	34964229	ZNF792	19q13.11	-28.6895	-0.21418521515676253
ENSG00000166359	q13.11	19	33132090	33175799	WDR88	19q13.11	-28.689499999999995	-0.2141852151567625
ENSG00000153896	q13.11	19	34758073	34773229	ZNF599	19q13.11	-27.5518	-0.2053070674800092
ENSG00000197841	q13.11	19	34734155	34745378	ZNF181	19q13.11	-27.551799999999997	-0.20530706748000918
ENSG00000089335	q13.11	19	34677639	34686397	ZNF302	19q13.11	-27.5518	-0.2053070674800092
ENSG00000166398	q13.11	19	34254552	34355571	KIAA0355	19q13.11	-27.5518	-0.2053070674800092
ENSG00000153879	q13.11	19	33373685	33382686	CEBPG	19q13.11	-28.6895	-0.21418521515676253
ENSG00000245848	q13.11	19	33299934	33302534	CEBPA	19q13.11	-28.6895	-0.21418521515676253
ENSG00000130881	q13.11	19	33177603	33208864	LRP3	19q13.11	-28.6895	-0.21418521515676253
ENSG00000021488	q13.11	19	32830509	32869767	SLC7A9	19q13.11	-33.08654178114637	-0.24849793931416078
ENSG00000105711	q13.11	19	35030470	35040449	SCN1B	19q13.11	-28.6895	-0.21418521515676253
ENSG00000186326	q13.11	19	32675848	32678300	RGS9BP	19q13.11	-34.97779999999999	-0.2632565485800973
ENSG00000105186	q13.11	19	32597006	32676597	ANKRD27	19q13.11	-32.8406205833993	-0.2465788703940214
ENSG00000089351	q13.11	19	34994784	35026471	GRAMD1A	19q13.11	-28.6895	-0.21418521515676253
ENSG00000213965	q13.11	19	32691961	32713796	NUDT19	19q13.11	-34.977799999999995	-0.26325654858009734
ENSG00000187210	q21.13	9	76419850	76651203	GCNT1	9q21.13	-41.90020000000001	-0.31727614028050816
ENSG00000135002	q21.13	9	76385526	76394517	RFK	9q21.13	-41.90020000000001	-0.31727614028050816
ENSG00000198963	q21.13	9	74497335	74693177	RORB	9q21.13	-41.88280000000001	-0.3171403577635217
ENSG00000165092	q21.13	9	72900671	73080442	ALDH1A1	9q21.13	-42.76630000000001	-0.3240348321174037
ENSG00000119125	q21.13	9	72114595	72257193	GDA	9q21.13	-40.58464696442284	-0.30701009991270006
ENSG00000107362	q21.13	9	71862452	71910931	ABHD17B	9q21.13	-40.93470000000001	-0.30974177130634506
ENSG00000165023	q22.2	9	90609832	90642862	DIRAS2	9q22.2	-43.820400000000014	-0.3322605994251876
ENSG00000187764	q22.2	9	89360787	89498130	SEMA4D	9q22.2	-43.820400000000014	-0.3322605994251876
ENSG00000078725	q33.1	9	119153458	119369435	BRINP1	9q33.1	-38.88859617671627	-0.2937748099763963
