## Supplementary Signatures for "Signatures of Discriminative Copy Number Aberrations in 31 Cancer Subtypes": stomach_Tubular adenocarcinoma_amp_genes.tsv

gene_id	name	chr	start	end	symbol	band	cnv	cnv_scaled
ENSG00000148498	p11.21	10	34109560	34815325	PARD3	10p11.21	18.83760038820855	0.27773215824634023
ENSG00000095794	p11.21	10	35126791	35212958	CREM	10p11.21	17.758400000000012	0.26176281268727963
ENSG00000198105	p11.21	10	37776526	37858106	ZNF248	10p11.21	15.527400000000004	0.22874984277776553
ENSG00000172188	q11	11	55602360	55607645	OR4C11	11q11	15.253799999999998	0.2247012777543486
ENSG00000181927	q11	11	55635113	55640309	OR4P4	11q11	15.2538	0.22470127775434862
ENSG00000122034	q12.2	13	27424619	27435823	GTF3A	13q12.2	19.154164422989346	0.2824164787101021
ENSG00000122033	q12.2	13	27435643	27450591	MTIF3	13q12.2	19.18431041920142	0.28286256067596566
ENSG00000165556	q12.2	13	27960918	27969315	CDX2	13q12.2	19.742700000000006	0.29112526727779886
ENSG00000183463	q12.2	13	27977717	27988693	URAD	13q12.2	19.742700000000003	0.2911252672777988
ENSG00000152520	q12.2	13	28138506	28295335	PAN3	13q12.2	18.773100000000003	0.2767777210544618
ENSG00000005812	q22.3	13	76992598	77027195	FBXL3	13q22.3	18.6824	0.27543559807338025
ENSG00000005810	q22.3	13	77044657	77327094	MYCBP2	13q22.3	18.70196382868718	0.2757250916133913
ENSG00000136155	q22.3	13	77535674	77645263	SCEL	13q22.3	18.598100000000002	0.2741881783677003
ENSG00000139797	q32.2	13	98175785	98177269	RNF113B	13q32.2	19.0028	0.28017668079817104
ENSG00000065150	q32.2	13	97953658	98024296	IPO5	13q32.2	20.296181760767016	0.2993153509683708
ENSG00000108465	q21.32	17	47967810	47981781	CDK5RAP3	17q21.32	15.255005086848639	0.22471910989055321
ENSG00000005243	q21.32	17	48026167	48038030	COPZ2	17q21.32	15.901443875278398	0.23428471467350898
ENSG00000120068	q21.32	17	48611377	48615292	HOXB8	17q21.32	15.669500000000001	0.23085255143941583
ENSG00000120075	q21.32	17	48591257	48593961	HOXB5	17q21.32	16.321700000000003	0.2405034070983065
ENSG00000167604	q13.12	19	35887653	35902303	NFKBID	19q13.12	19.9985	0.294910438816505
ENSG00000266964	q13.12	19	35138808	35143109	FXYD1	19q13.12	17.338599999999996	0.255550869716408
ENSG00000126266	q13.12	19	35351552	35353862	FFAR1	19q13.12	22.635999999999992	0.3339385464526963
ENSG00000161249	q13.12	19	35497220	35513658	DMKN	19q13.12	22.594599999999996	0.33332593463994253
ENSG00000105675	q13.12	19	35550031	35563658	ATP4A	19q13.12	17.831299999999995	0.2628415421836503
ENSG00000283758	q13.12	19	35586161	35587296	PMIS2	19q13.12	20.2243	0.29825168875176644
ENSG00000249115	q13.12	19	35612735	35625355	HAUS5	19q13.12	20.2243	0.29825168875176644
ENSG00000105672	q13.12	19	35641745	35644871	ETV2	19q13.12	20.020899999999997	0.2952419002804104
ENSG00000126267	q13.12	19	35648323	35658782	COX6B1	19q13.12	20.020899999999997	0.2952419002804104
ENSG00000126246	q13.12	19	35738801	35742453	IGFLR1	19q13.12	19.9985	0.294910438816505
ENSG00000011600	q13.12	19	35904401	35908295	TYROBP	19q13.12	19.998499999999996	0.29491043881650497
ENSG00000105270	q13.12	19	36014660	36033343	CLIP3	19q13.12	20.745	0.3059566880488906
ENSG00000161277	q13.12	19	36034984	36054739	THAP8	19q13.12	19.3506	0.2853232119207748
ENSG00000075702	q13.12	19	36054881	36105108	WDR62	19q13.12	21.2554	0.31350927426216535
ENSG00000105254	q13.12	19	36114289	36125947	TBCB	19q13.12	20.299199999999995	0.2993600130217003
ENSG00000167635	q13.12	19	36214602	36238774	ZNF146	19q13.12	19.541399999999996	0.2881465533186839
ENSG00000161298	q13.12	19	36604817	36634114	ZNF382	19q13.12	19.541399999999996	0.2881465533186839
ENSG00000189042	q13.12	19	36687612	36727701	ZNF567	19q13.12	19.8542	0.29277517590393537
ENSG00000245680	q13.12	19	37181579	37218153	ZNF585B	19q13.12	18.6543268816889	0.27502018928356825
ENSG00000180479	q13.12	19	37554782	37594792	ZNF571	19q13.12	20.534399999999998	0.30284035839270784
ENSG00000196381	q13.12	19	37667751	37692315	ZNF781	19q13.12	19.8922	0.2933374766016321
ENSG00000126243	q13.12	19	35935358	35945767	LRFN3	19q13.12	20.745	0.3059566880488906
ENSG00000251247	q13.12	19	36850361	36913029	ZNF345	19q13.12	21.435000000000002	0.3161668849281217
ENSG00000075391	q25.2	1	178094141	178484147	RASAL2	1q25.2	23.34827778172937	0.34447839628481075
ENSG00000116218	q25.2	1	179550539	179575952	NPHS2	1q25.2	22.209	0.32762006229699836
ENSG00000188585	q25.2	1	178479247	178499634	CLEC20A	1q25.2	23.222	0.34260981510665217
ENSG00000240021	q25.2	1	178513109	178548602	TEX35	1q25.2	23.222	0.34260981510665217
ENSG00000116199	q25.2	1	179025804	179076567	FAM20B	1q25.2	23.222	0.34260981510665217
ENSG00000162779	q25.2	1	179365720	179554735	AXDND1	1q25.2	22.762400000000003	0.3358089361418774
ENSG00000057252	q25.2	1	179293714	179358680	SOAT1	1q25.2	22.784686231147298	0.3361387141240657
ENSG00000143322	q25.2	1	179099330	179229684	ABL2	1q25.2	23.11388184164296	0.3410099488993402
ENSG00000116703	q31.1	1	186443566	186461114	PDC	1q31.1	21.989099999999997	0.3243661169437477
ENSG00000262180	q31.1	1	186401046	186401180	OCLM	1q31.1	22.1099	0.32615364126695223
ENSG00000157181	q31.1	1	186375838	186421378	ODR4	1q31.1	22.209209901974067	0.32762316829769483
ENSG00000116690	q31.1	1	186296279	186314562	PRG4	1q31.1	22.362999999999996	0.3298988598613484
ENSG00000125813	p11.22	20	21705659	21718486	PAX1	20p11.22	37.602100000000014	0.5553977167632198
ENSG00000089048	p12.1	20	13714322	13784886	ESF1	20p12.1	35.6521	0.5265428125393056
ENSG00000125844	p12.1	20	17613678	17682295	RRBP1	20p12.1	37.92920000000001	0.5602379419794465
ENSG00000125864	p12.1	20	17493905	17569220	BFSP1	20p12.1	38.310425047045804	0.5658790764513766
ENSG00000101230	p12.1	20	13221274	13300651	ISM1	20p12.1	35.225500000000004	0.5202302473383201
ENSG00000124181	q12	20	41136960	41196801	PLCG1	20q12	47.256200000000014	0.6982531684904448
ENSG00000183798	q12	20	41359962	41366818	EMILIN3	20q12	47.36190000000001	0.6998172522732488
ENSG00000169282	q25.31	3	156037701	156539138	KCNAB1	3q25.31	15.246599999999999	0.22459473656952184
ENSG00000163655	q25.31	3	155870650	155944020	GMPS	3q25.31	15.218200000000001	0.22417449078492743
ENSG00000197980	q25.31	3	156825481	157046129	LEKR1	3q25.31	15.866399999999997	0.23376615689669203
ENSG00000114757	q26.33	3	179794958	180037053	PEX5L	3q26.33	18.6904	0.2755539771676322
ENSG00000114450	q26.33	3	179396088	179451476	GNB4	3q26.33	17.858900000000002	0.2632499500588196
ENSG00000163728	q26.33	3	180602163	180617828	TTC14	3q26.33	17.8013	0.26239762058020555
ENSG00000205981	q26.33	3	180983709	180989774	DNAJC19	3q26.33	17.5418	0.25855769871040774
ENSG00000058063	q26.33	3	182793503	182921629	ATP11B	3q26.33	20.603324083837432	0.3038602547198105
ENSG00000171109	q26.33	3	179347709	179394936	MFN1	3q26.33	17.858900000000002	0.2632499500588196
ENSG00000182631	p13.2	5	33936386	33938918	RXFP3	5p13.2	16.0371	0.23629207082029313
ENSG00000113456	p13.2	5	34905260	34918989	RAD1	5p13.2	17.2619	0.2544159101502675
ENSG00000113460	p13.2	5	34915677	34925996	BRIX1	5p13.2	17.2619	0.2544159101502675
ENSG00000168724	p13.2	5	34929559	34958964	DNAJC21	5p13.2	17.2619	0.2544159101502675
ENSG00000113494	p13.2	5	35048756	35230487	PRLR	5p13.2	16.9023	0.24909476986364212
ENSG00000168671	p13.2	5	36035021	36071358	UGT3A2	5p13.2	18.760387042734084	0.27658960250866144
ENSG00000113569	p13.2	5	37288137	37371106	NUP155	5p13.2	18.551399999999997	0.27349714040500445
ENSG00000242110	p13.2	5	33986165	34008104	AMACR	5p13.2	15.339100000000002	0.2259634948468101
ENSG00000164175	p13.2	5	33944623	33984693	SLC45A2	5p13.2	15.339099999999998	0.22596349484681005
ENSG00000164318	p13.2	5	38258409	38465480	EGFLAM	5p13.2	19.414099999999998	0.28626284598139967
ENSG00000204569	p21.33	6	30600413	30618612	PPP1R10	6p21.33	17.389549484799453	0.2563047889493035
ENSG00000137343	p21.33	6	30626842	30646823	ATAT1	6p21.33	17.8032	0.26242573561509036
ENSG00000204560	p21.33	6	30653119	30673006	DHX16	6p21.33	17.8032	0.26242573561509036
ENSG00000146112	p21.33	6	30676389	30687895	PPP1R18	6p21.33	17.8032	0.26242573561509036
ENSG00000137404	p21.33	6	30688047	30691420	NRM	6p21.33	17.8032	0.26242573561509036
ENSG00000137337	p21.33	6	30699807	30717447	MDC1	6p21.33	18.527	0.27313608416753604
ENSG00000137312	p21.33	6	30727709	30742732	FLOT1	6p21.33	18.527	0.27313608416753604
ENSG00000204590	p21.33	6	30541377	30557174	GNL1	6p21.33	16.701300000000003	0.24612049512056178
ENSG00000196230	p21.33	6	30720352	30725426	TUBB	6p21.33	18.527	0.27313608416753604
ENSG00000204531	p21.33	6	31164337	31180731	POU5F1	6p21.33	15.274347455135668	0.2250053263953665
ENSG00000137310	p21.33	6	31158547	31167159	TCF19	6p21.33	15.345925488589822	0.22606449424144634
ENSG00000213780	p21.33	6	30908207	30914106	GTF2H4	6p21.33	15.498600000000003	0.2283236780384585
ENSG00000164500	p12.2	7	50096036	50159830	SPATA48	7p12.2	25.9625731726716	0.38316313634566107
ENSG00000106128	p14.3	7	30938669	30993254	GHRHR	7p14.3	28.338700000000003	0.4183236040515246
ENSG00000078549	p14.3	7	31052461	31111479	ADCYAP1R1	7p14.3	28.338700000000003	0.4183236040515246
ENSG00000106100	p14.3	7	30424527	30478784	NOD1	7p14.3	28.158100000000005	0.4156511959987867
ENSG00000106341	p14.3	7	31687215	31708455	PPP1R17	7p14.3	28.597400000000004	0.4221516880118972
ENSG00000154678	p14.3	7	31751179	32428131	PDE1C	7p14.3	28.500296598623404	0.4207148114239289
ENSG00000136193	p14.3	7	29920104	29990289	SCRN1	7p14.3	27.844900000000006	0.4110166544588227
ENSG00000240583	p14.3	7	30911694	30925517	AQP1	7p14.3	28.338700000000003	0.4183236040515246
ENSG00000180347	p14.3	7	31514071	31658720	ITPRID1	7p14.3	28.6578	0.42304545017349937
ENSG00000105778	p14.3	7	32495426	32588726	AVL9	7p14.3	28.266700000000007	0.417258192203257
ENSG00000122642	p14.3	7	32957404	33006930	FKBP9	7p14.3	28.06380000000001	0.41425580242529186
ENSG00000127989	q21.2	7	91692008	91880702	MTERF1	7q21.2	22.83260334278914	0.3368477621584821
ENSG00000001630	q21.2	7	92112153	92134803	CYP51A1	7q21.2	24.3061	0.35865166211647026
ENSG00000004766	q21.2	7	93232340	93361123	VPS50	7q21.2	20.04349559673833	0.29557625606490623
ENSG00000240720	q21.2	7	92141643	92179531	LRRD1	7q21.2	24.3061	0.35865166211647026
ENSG00000001631	q21.2	7	92198969	92246166	KRIT1	7q21.2	24.3061	0.35865166211647026
ENSG00000127980	q21.2	7	92487020	92528520	PEX1	7q21.2	24.577799999999996	0.3626721121050022
ENSG00000005483	q22.3	7	105014190	105115019	KMT2E	7q22.3	22.387817522429845	0.33026609433970133
ENSG00000146776	q22.3	7	105605067	105876604	ATXN7L1	7q22.3	21.8718600834256	0.32263127255196616
ENSG00000105835	q22.3	7	106248298	106286326	NAMPT	7q22.3	18.594900000000006	0.27414082672999956
ENSG00000005249	q22.3	7	107044705	107161811	PRKAR2B	7q22.3	18.689100000000003	0.2755347405648163
ENSG00000164597	q22.3	7	107201555	107564514	COG5	7q22.3	17.42304882564848	0.2568004916527716
ENSG00000091127	q22.3	7	105439661	105522271	PUS7	7q22.3	22.6134	0.33360412551143465
ENSG00000091140	q31.1	7	107891162	107931730	DLD	7q31.1	18.24320000000001	0.268936585798948
ENSG00000091138	q31.1	7	107765467	107803225	SLC26A3	7q31.1	17.580700000000007	0.25913331705620796
ENSG00000091128	q31.1	7	108023548	108130361	LAMB4	7q31.1	16.430300000000003	0.24211040330277678
ENSG00000198839	q31.1	7	112206695	112343934	ZNF277	7q31.1	16.075400000000002	0.23685881073402443
ENSG00000091136	q31.1	7	107923799	108003187	LAMB1	7q31.1	18.223882913193748	0.2686507433939841
ENSG00000105967	q31.2	7	115935148	116159896	TFEC	7q31.2	19.857137386942153	0.2928186415546453
ENSG00000105989	q31.2	7	117275451	117323152	WNT2	7q31.2	18.5229	0.27307541488173187
ENSG00000154438	q31.2	7	117363222	117428123	ASZ1	7q31.2	15.1506	0.2231741874384984
ENSG00000001626	q31.2	7	117465784	117715971	CFTR	7q31.2	15.500457018658757	0.2283511570618125
ENSG00000165392	p12	8	31033788	31175916	WRN	8p12	15.832600451854923	0.2332660119097496
ENSG00000104660	p12	8	30095408	30177208	LEPROTL1	8p12	18.620099999999997	0.2745137208768931
ENSG00000177669	p12	8	30131671	30144665	MBOAT4	8p12	18.462699999999995	0.27218461219748585
ENSG00000104695	p12	8	30774457	30814314	PPP2CB	8p12	15.701399999999996	0.23132458807774545
ENSG00000133863	p12	8	30831544	30913003	TEX15	8p12	15.701399999999996	0.23132458807774545
ENSG00000168490	p21.3	8	22219703	22232101	PHYHIP	8p21.3	16.8094	0.24772009263164127
ENSG00000197217	p21.3	8	23385783	23457695	ENTPD4	8p21.3	15.322299999999998	0.22571489874888095
ENSG00000168484	p21.3	8	22156913	22164479	SFTPC	8p21.3	17.705799999999996	0.26098447014257276
ENSG00000197181	p21.3	8	22275316	22357568	PIWIL2	8p21.3	17.618899999999996	0.2596985772312609
ENSG00000120910	p21.3	8	22440819	22541142	PPP3CC	8p21.3	17.078	0.25169467072115065
ENSG00000120896	p21.3	8	22544986	22575788	SORBS3	8p21.3	16.116899999999998	0.23747290228545637
ENSG00000241852	p21.3	8	22599599	22604150	C8orf58	8p21.3	15.309299999999999	0.2255225327207215
ENSG00000008853	p21.3	8	22987417	23020199	RHOBTB2	8p21.3	16.759999999999998	0.24698910172463542
ENSG00000173535	p21.3	8	23102590	23117437	TNFRSF10C	8p21.3	16.759999999999998	0.24698910172463542
ENSG00000104689	p21.3	8	23190452	23225102	TNFRSF10A	8p21.3	15.309299999999999	0.2255225327207215
ENSG00000147457	p21.3	8	23243637	23262000	CHMP7	8p21.3	15.309299999999999	0.2255225327207215
ENSG00000104679	p21.3	8	23270120	23296279	R3HCC1	8p21.3	15.309299999999999	0.2255225327207215
ENSG00000061337	p21.3	8	20246165	20303963	LZTS1	8p21.3	16.7485	0.24681893177664826
ENSG00000158863	p21.3	8	22089150	22104911	FAM160B2	8p21.3	16.7702	0.24714003506980667
ENSG00000158815	p21.3	8	22042398	22048809	FGF17	8p21.3	16.7702	0.24714003506980667
ENSG00000104613	p21.3	8	19817391	19852083	INTS10	8p21.3	16.1825	0.23844361085832247
ENSG00000036565	p21.3	8	20144855	20183206	SLC18A1	8p21.3	17.68690144027266	0.26070482084467417
ENSG00000147416	p21.3	8	20197381	20226819	ATP6V1B2	8p21.3	17.024	0.25089561183494996
ENSG00000104728	p23.3	8	1823926	1958641	ARHGEF10	8p23.3	17.17500654614939	0.2531301141048601
ENSG00000176595	p23.3	8	1973677	2006936	KBTBD11	8p23.3	16.296400000000002	0.24012903321273468
ENSG00000253729	q11.21	8	47773108	47960183	PRKDC	8q11.21	24.01485526253731	0.35434200108816
ENSG00000221869	q11.21	8	47736913	47738164	CEBPD	8q11.21	24.2744	0.3581825849554969
ENSG00000104237	q11.23	8	54509422	54871720	RP1	8q11.23	26.148699999999998	0.38591732700005177
ENSG00000164736	q11.23	8	54457935	54460892	SOX17	8q11.23	25.407399999999996	0.3749480241789299
ENSG00000147509	q11.23	8	53851795	53959303	RGS20	8q11.23	25.695299999999996	0.37920819183332216
ENSG00000104447	q23.3	8	115408496	115809673	TRPS1	8q23.3	45.61938095961908	0.6740325240586137
ENSG00000155926	q24.22	8	133036728	133102912	SLA	8q24.22	47.0397	0.6950495342522511
ENSG00000129292	q24.22	8	132775358	132848807	PHF20L1	8q24.22	46.8293	0.6919361640734247
ENSG00000165071	q24.22	8	132685007	132760712	TMEM71	8q24.22	46.8293	0.6919361640734247
ENSG00000153317	q24.22	8	130052104	130443674	ASAP1	8q24.22	52.27584148589641	0.772530745061689
ENSG00000104415	q24.22	8	133191039	133231690	CCN4	8q24.22	47.1014	0.6959625330166692
ENSG00000131773	q24.23	8	135457456	135656722	KHDRBS3	8q24.23	45.60178748814119	0.6737721866563261
ENSG00000147724	q24.23	8	138130023	138497261	FAM135B	8q24.23	44.505880562417516	0.6575556279998744
ENSG00000187616	q34.2	9	133514586	133528612	MYMK	9q34.2	19.030199999999997	0.28058212919598396
ENSG00000148288	q34.2	9	133152948	133163933	GBGT1	9q34.2	19.9076	0.29356535635806713
ENSG00000171102	q34.2	9	133205277	133209250	OBP2B	9q34.2	20.240499999999997	0.2984914064176266
ENSG00000148303	q34.2	9	133348218	133351426	RPL7A	9q34.2	18.506899999999998	0.27283865669322793
ENSG00000148300	q34.2	9	133406059	133418096	REXO4	9q34.2	18.723499999999998	0.2760437706700996
ENSG00000160323	q34.2	9	133414358	133459402	ADAMTS13	9q34.2	18.723499999999998	0.2760437706700996
ENSG00000123453	q34.2	9	133663560	133739955	SARDH	9q34.2	18.1989	0.2682810615645277
ENSG00000175164	q34.2	9	133250401	133276024	ABO	9q34.2	20.902331793926074	0.30828478745664106
