## Supplementary Signatures for "Signatures of Discriminative Copy Number Aberrations in 31 Cancer Subtypes": stomach_Tubular adenocarcinoma_del_genes.tsv

gene_id	name	chr	start	end	symbol	band	cnv	cnv_scaled
ENSG00000072401	q21.1	10	58334979	58370751	UBE2D1	10q21.1	-21.491600000000002	-0.3170044170199543
ENSG00000151151	q21.1	10	58191517	58267894	IPMK	10q21.1	-21.491600000000002	-0.3170044170199543
ENSG00000180628	q23.32	10	91163012	91284337	PCGF5	10q23.32	-26.365400000000015	-0.38912392071560187
ENSG00000241935	q24.2	10	97584323	97612802	HOGA1	10q24.2	-23.029500000000006	-0.3397613181512146
ENSG00000166024	q24.2	10	98134624	98244897	R3HCC1L	10q24.2	-23.665839295921614	-0.34917747683723044
ENSG00000138131	q24.2	10	98247690	98268194	LOXL4	10q24.2	-23.6015	-0.3482254233902293
ENSG00000119946	q24.2	10	99329356	99394330	CNNM1	10q24.2	-23.560500000000005	-0.3476187305321881
ENSG00000119919	q24.2	10	99532942	99536524	NKX2-3	10q24.2	-23.908800000000003	-0.35277266034818255
ENSG00000119929	q24.2	10	99702558	99756134	CUTC	10q24.2	-23.894700000000004	-0.3525640171945635
ENSG00000014919	q24.2	10	99711844	99732100	COX15	10q24.2	-23.894700000000004	-0.3525640171945635
ENSG00000107554	q24.2	10	99875577	100009947	DNMBP	10q24.2	-23.8947	-0.35256401719456343
ENSG00000155252	q24.2	10	97640686	97676434	PI4K2A	10q24.2	-23.029500000000002	-0.3397613181512145
ENSG00000119986	q24.2	10	97677424	97687241	AVPI1	10q24.2	-23.029500000000006	-0.3397613181512146
ENSG00000100934	q21.1	14	39031919	39109646	SEC23A	14q21.1	-24.705574960726818	-0.36456284761986724
ENSG00000092208	q21.1	14	39114223	39136973	GEMIN2	14q21.1	-25.099200000000003	-0.3703874695728735
ENSG00000182400	q21.1	14	39147811	39170532	TRAPPC6B	14q21.1	-25.099200000000003	-0.3703874695728735
ENSG00000185246	q21.2	14	45084107	45116282	PRPF39	14q21.2	-25.213091164156726	-0.3720727611798952
ENSG00000197249	q32.13	14	94376747	94390693	SERPINA1	14q32.13	-26.598	-0.3925657928809772
ENSG00000186910	q32.13	14	94442464	94452800	SERPINA11	14q32.13	-26.598	-0.3925657928809772
ENSG00000100665	q32.13	14	94561442	94569913	SERPINA4	14q32.13	-26.598	-0.3925657928809772
ENSG00000182512	q32.13	14	95533503	95544724	GLRX5	14q32.13	-26.377299999999995	-0.38930000961830136
ENSG00000179938	q13.2	15	30083053	30093499	GOLGA8J	15q13.2	-27.802299999999992	-0.4103862857819308
ENSG00000179583	p13.13	16	10866222	10943021	CIITA	16p13.13	-24.9323	-0.36791778571904205
ENSG00000178279	p13.13	16	11267748	11269533	TNP2	16p13.13	-25.111900000000002	-0.3705753963849984
ENSG00000175646	p13.13	16	11280841	11281330	PRM1	16p13.13	-25.058000000000003	-0.36977781723747594
ENSG00000189067	p13.13	16	11547722	11636381	LITAF	16p13.13	-24.56464437583303	-0.3624774432458516
ENSG00000171490	p13.13	16	11833850	11851580	RSL1D1	16p13.13	-22.729100000000006	-0.3353161831620537
ENSG00000103342	p13.13	16	11868128	11916082	GSPT1	16p13.13	-23.324330735666294	-0.3441240425819412
ENSG00000074657	q21.32	18	58862600	58986480	ZNF532	18q21.32	-67.6481	-1.0000000000000002
ENSG00000183287	q21.32	18	59430939	59697662	CCBE1	18q21.32	-65.3738	-0.9663463032428474
ENSG00000166603	q21.32	18	60371062	60372775	MC4R	18q21.32	-65.3465	-0.9659423345837127
ENSG00000180884	q13.11	19	34956354	34964229	ZNF792	19q13.11	-20.0507	-0.295682862406499
ENSG00000153896	q13.11	19	34758073	34773229	ZNF599	19q13.11	-25.014999999999997	-0.36914152960587154
ENSG00000197841	q13.11	19	34734155	34745378	ZNF181	19q13.11	-25.014999999999997	-0.36914152960587154
ENSG00000089335	q13.11	19	34677639	34686397	ZNF302	19q13.11	-25.014999999999997	-0.36914152960587154
ENSG00000166398	q13.11	19	34254552	34355571	KIAA0355	19q13.11	-25.125077284858417	-0.37077038576577837
ENSG00000153879	q13.11	19	33373685	33382686	CEBPG	19q13.11	-33.5317	-0.49516643360782486
ENSG00000166359	q13.11	19	33132090	33175799	WDR88	19q13.11	-32.020399999999995	-0.47280314296495235
ENSG00000130881	q13.11	19	33177603	33208864	LRP3	19q13.11	-32.020399999999995	-0.47280314296495235
ENSG00000021488	q13.11	19	32830509	32869767	SLC7A9	19q13.11	-34.165968726423564	-0.5045519532761202
ENSG00000121289	q13.11	19	32875925	32971991	CEP89	19q13.11	-33.7333509553068	-0.4981503407883574
ENSG00000105186	q13.11	19	32597006	32676597	ANKRD27	19q13.11	-35.111700000000006	-0.5185463047225861
ENSG00000213965	q13.11	19	32691961	32713796	NUDT19	19q13.11	-34.2218	-0.5053781102257342
ENSG00000245848	q13.11	19	33299934	33302534	CEBPA	19q13.11	-32.633	-0.4818680221072959
ENSG00000186326	q13.11	19	32675848	32678300	RGS9BP	19q13.11	-34.2218	-0.5053781102257342
ENSG00000105711	q13.11	19	35030470	35040449	SCN1B	19q13.11	-20.050699999999996	-0.29568286240649894
ENSG00000089351	q13.11	19	34994784	35026471	GRAMD1A	19q13.11	-20.0507	-0.295682862406499
ENSG00000168214	p15.2	4	26163455	26435131	RBPJ	4p15.2	-30.455499999999997	-0.4496467123905918
ENSG00000153012	p15.2	4	24998847	25030946	LGI2	4p15.2	-29.516399999999997	-0.4357504864640904
ENSG00000168228	p15.2	4	25312774	25370383	ZCCHC4	4p15.2	-29.516400000000004	-0.43575048646409054
ENSG00000163110	q22.3	4	94451857	94668227	PDLIM5	4q22.3	-27.5104	-0.4060669285804127
ENSG00000138696	q22.3	4	94757955	95158448	BMPR1B	4q22.3	-27.50255502031311	-0.40595084338169285
ENSG00000196616	q23	4	99304971	99352760	ADH1B	4q23	-26.2266	-0.38707004343033025
ENSG00000138823	q23	4	99563761	99623999	MTTP	4q23	-27.472000000000005	-0.4054987089280034
ENSG00000151247	q23	4	98871684	98930637	EIF4E	4q23	-26.2266	-0.38707004343033025
ENSG00000168785	q23	4	98470367	98658611	TSPAN5	4q23	-26.2131	-0.38687027870878005
ENSG00000172955	q23	4	99202638	99219537	ADH6	4q23	-26.2266	-0.38707004343033025
ENSG00000231989	q33.3	5	156850295	156852528	PPP1R2B	5q33.3	-26.613899999999997	-0.39280107133080294
ENSG00000055163	q33.3	5	157266079	157395595	CYFIP2	5q33.3	-26.8615	-0.396464904297901
ENSG00000172568	q33.3	5	157341598	157345677	FNDC9	5q33.3	-26.8615	-0.396464904297901
ENSG00000113272	q33.3	5	157731420	157741449	THG1L	5q33.3	-26.572499999999998	-0.3921884595180491
ENSG00000164332	q33.3	5	159263290	159286036	UBLCP1	5q33.3	-26.411599999999996	-0.3898075599849066
ENSG00000164609	q33.3	5	160401641	160421711	SLU7	5q33.3	-26.509299999999996	-0.3912532646734586
ENSG00000113249	q33.3	5	157029413	157059119	HAVCR1	5q33.3	-26.825	-0.3959247996803764
ENSG00000145936	q35.1	5	170374671	170389634	KCNMB1	5q35.1	-30.8191	-0.45502704222434315
ENSG00000043462	q35.1	5	170246233	170297818	LCP2	5q35.1	-27.4381	-0.40499707751611064
ENSG00000072803	q35.1	5	171861549	172006873	FBXW11	5q35.1	-26.712799999999998	-0.3942645328834927
ENSG00000037241	q35.1	5	172958729	172969771	RPL26L1	5q35.1	-26.712799999999998	-0.3942645328834927
ENSG00000113734	q35.1	5	173144442	173164387	BNIP1	5q35.1	-26.891099999999998	-0.3969029069466332
ENSG00000183072	q35.1	5	173232109	173235311	NKX2-5	5q35.1	-26.891099999999998	-0.3969029069466332
ENSG00000174705	q35.1	5	172325000	172454525	SH3PXD2B	5q35.1	-26.712799999999998	-0.3942645328834927
ENSG00000124789	p22.3	6	17615035	17706834	NUP153	6p22.3	-21.676499999999997	-0.31974045383585253
ENSG00000137177	p22.3	6	17759183	17987635	KIF13A	6p22.3	-20.634977056100034	-0.3043286359931641
ENSG00000165097	p22.3	6	18155329	18223854	KDM1B	6p22.3	-20.4724	-0.3019229204122552
ENSG00000137393	p22.3	6	18387350	18468874	RNF144B	6p22.3	-21.3012	-0.31418699457675775
ENSG00000172197	p22.3	6	20099684	20212469	MBOAT1	6p22.3	-22.6727	-0.3344816105475773
ENSG00000112242	p22.3	6	20401879	20493714	E2F3	6p22.3	-21.464799999999997	-0.3166078470542102
ENSG00000187210	q21.13	9	76419850	76651203	GCNT1	9q21.13	-23.9081	-0.3527623021774355
ENSG00000135002	q21.13	9	76385526	76394517	RFK	9q21.13	-23.9081	-0.3527623021774355
ENSG00000107362	q21.13	9	71862452	71910931	ABHD17B	9q21.13	-20.090200000000003	-0.2962673591843681
ENSG00000165092	q21.13	9	72900671	73080442	ALDH1A1	9q21.13	-24.483400000000003	-0.36127523879282925
ENSG00000119125	q21.13	9	72114595	72257193	GDA	9q21.13	-20.06295623959227	-0.2958642227242325
ENSG00000198963	q21.13	9	74497335	74693177	RORB	9q21.13	-25.379	-0.3745277783943356
ENSG00000187764	q22.2	9	89360787	89498130	SEMA4D	9q22.2	-29.903000000000002	-0.4414711561938162
ENSG00000165023	q22.2	9	90609832	90642862	DIRAS2	9q22.2	-22.5088	-0.33205631885409037
ENSG00000078725	q33.1	9	119153458	119369435	BRINP1	9q33.1	-20.654000000000007	-0.30461012585177466
